# Adipose gene expression profiles reveal novel insights into the adaptation of northern Eurasian semi-domestic reindeer (*Rangifer tarandus*)

**DOI:** 10.1101/2021.04.17.440269

**Authors:** Melak Weldenegodguad, Kisun Pokharel, Laura Niiranen, Päivi Soppela, Innokentyi Ammosov, Mervi Honkatukia, Heli Lindeberg, Jaana Peippo, Tiina Reilas, Nuccio Mazzullo, Kari A. Mäkelä, Tommi Nyman, Arja Tervahauta, Karl-Heinz Herzig, Florian Stammler, Juha Kantanen

## Abstract

Reindeer (*Rangifer tarandus*) are semi-domesticated animals adapted to the challenging arctic conditions of northern Eurasia. Adipose tissues play a crucial role in animals living in northern environments by altering gene expression in their tissues to regulate energy homeostasis and thermogenic activity. Here, we performed transcriptome profiling by RNA sequencing of adipose tissues from three different anatomical depots: metacarpal (bone marrow), perirenal, and prescapular fat in Finnish and Even reindeer (in Sakha) during two seasonal time points (spring and winter). On average 36.5 million pair-ended clean reads were obtained for each sample, and a total of 16,362 genes were expressed in our data. Gene expression profiles in metacarpal tissue were distinct and clustered separately from perirenal and prescapular adipose tissues. Notably, metacarpal adipose tissue appeared to have a significant role in the regulation of the energy metabolism of reindeer in spring when their nutritional condition is poor after winter. During spring, when the animals are in less optimal condition, genes associated with the immune system (e.g., *CCL2*, *CCL11*, *CXCL14*, *IGSF3*, *IGHM*, *IGLC7*, *IGKC*, *JCHAIN,* and *IGSF10*) were upregulated in the perirenal and prescapular adipose tissue, while genes involved in energy metabolism (e.g., *ACOT2*, *APOA1*, *ANGPTL1*, *ANGPTL8*, *ELOVL7*, *MSMO1*, *PFKFB1*, and *ST3GAL6*) were upregulated in metacarpal tissue. Even reindeer harboured relatively fewer significantly differentially expressed genes than Finnish reindeer, irrespective of the season, possibly owing to climatic and management differences. Moreover, blood and tissue parameters reflecting general physiological and metabolic status showed less seasonal variation in Even reindeer than in Finnish reindeer. This study identified adipose candidate genes potentially involved in immune response, fat deposition, energy metabolism, development, cell growth, and organogenesis. Taken together, this study provides new information on the mechanisms by which reindeer adapt to less optimal arctic conditions.
