## Supplementary material for "Adipose gene expression profiles reveal novel insights into the adaptation of northern Eurasian semi-domestic reindeer (*Rangifer tarandus*)": Table S1.xlsx

### Sheet: Sheet1
Animal ID	Sample ID	Library ID	Tissue	Season	Sex	Clean reads
FR10	FR10_MCRP	FR10_MCRP_374D	metacarpal	Spring	M	34620856
	FR10_PREN	FR10_PREN_376D	perirenal	Spring	M	43101726
	FR10_SCAP	FR10_SCAP_380D	prescapular	Spring	M	29429000
FR11	FR11_MCRP	FR11_MCRP_385D	metacarpal	Spring	M	53652798
	FR11_PREN	FR11_PREN_387D	perirenal	Spring	M	30184392
	FR11_SCAP	FR11_SCAP_391D	prescapular	Spring	M	42513653
FR12	FR12_MCRP	FR12_MCRP_396D	metacarpal	Spring	M	41585623
	FR12_PREN	FR12_PREN_398D	perirenal	Spring	M	49481650
	FR12_SCAP	FR12_SCAP_402D	prescapular	Spring	M	217004487
FR13	FR13_MCRP	FR13_MCRP_423C	metacarpal	Autumn	M	36771899
	FR13_PREN	FR13_PREN_425C	perirenal	Autumn	M	63578118
	FR13_SCAP	FR13_SCAP_429C	prescapular	Autumn	M	33740630
FR14	FR14_MCRP	FR14_MCRP_436C	metacarpal	Autumn	M	34322075
	FR14_PREN	FR14_PREN_438C	perirenal	Autumn	M	34207623
	FR14_SCAP	FR14_SCAP_442C	prescapular	Autumn	M	37069765
FR15	FR15_MCRP	FR15_MCRP_447C	metacarpal	Autumn	M	37536489
	FR15_PREN	FR15_PREN_449C	perirenal	Autumn	M	35002428
	FR15_SCAP	FR15_SCAP_453C	prescapular	Autumn	M	32346771
FR16	FR16_MCRP	FR16_MCRP_457C	metacarpal	Autumn	M	34507699
	FR16_PREN	FR16_PREN_459C	perirenal	Autumn	M	31737988
	FR16_SCAP	FR16_SCAP_463C	prescapular	Autumn	M	31020409
FR17	FR17_MCRP	FR17_MCRP_468C	metacarpal	Autumn	M	36134805
	FR17_PREN	FR17_PREN_470C	perirenal	Autumn	M	30171783
	FR17_SCAP	FR17_SCAP_474C	prescapular	Autumn	M	36161141
FR8	FR8_MCRP	FR8_MCRP_347D	metacarpal	Spring	M	31343842
	FR8_PREN	FR8_PREN_351F	perirenal	Spring	M	30573988
	FR8_SCAP	FR8_SCAP_355F	prescapular	Spring	M	31786552
FR9	FR9_MCRP	FR9_MCRP_361D	metacarpal	Spring	M	31416057
	FR9_SCAP	FR9_SCAP_369D	prescapular	Spring	M	60291104
	FR9_SCAP	FR9_SCAP_369F	prescapular	Spring	M	35253001
YR1	YR1_MCRP	YR1_MCRP_314D	metacarpal	Spring	M	26601308
	YR1_PREN	YR1_PREN_318D	perirenal	Spring	M	38060299
	YR1_SCAP	YR1_SCAP_322D	prescapular	Spring	M	165721357
YR2	YR2_MCRP	YR2_MCRP_326D	metacarpal	Spring	M	30483880
	YR2_PREN	YR2_PREN_329D	perirenal	Spring	M	41935657
	YR2_SCAP	YR2_SCAP_333D	prescapular	Spring	M	38018261
YR3	YR3_MCRP	YR3_MCRP_337D	metacarpal	Spring	M	54763091
	YR3_PREN	YR3_PREN_339D	perirenal	Spring	M	47154677
	YR3_SCAP	YR3_SCAP_343D	prescapular	Spring	M	37810145
YR4	YR4_MCRP	YR4_MCRP_479C	metacarpal	Autumn	F	31088400
	YR4_PREN	YR4_PREN_481C	perirenal	Autumn	F	35861589
	YR4_SCAP	YR4_SCAP_485D	prescapular	Autumn	F	34912029
YR5	YR5_MCRP	YR5_MCRP_490C	metacarpal	Autumn	F	32947889
	YR5_PREN	YR5_PREN_492C	perirenal	Autumn	F	32114266
	YR5_SCAP	YR5_SCAP_496C	prescapular	Autumn	F	36043063
YR6	YR6_MCRP	YR6_MCRP_501C	metacarpal	Autumn	F	34648128
	YR6_PREN	YR6_PREN_503C	perirenal	Autumn	F	34505629
	YR6_SCAP	YR6_SCAP_507C	prescapular	Autumn	F	31484188
YR7	YR7_MCRP	YR7_MCRP_512C	metacarpal	Autumn	M	31061063
	YR7_PREN	YR7_PREN_514C	perirenal	Autumn	M	29991655
	YR7_SCAP	YR7_SCAP_518C	prescapular	Autumn	M	31853761
YR8	YR8_MCRP	YR8_MCRP_521C	metacarpal	Autumn	M	32346581
	YR8_PREN	YR8_PREN_523C	perirenal	Autumn	M	30576352
	YR8_SCAP	YR8_SCAP_527C	prescapular	Autumn	M	39269201
YR9	YR9_MCRP	YR9_MCRP_530C	metacarpal	Autumn	M	30715919
	YR9_PREN	YR9_PREN_532C	perirenal	Autumn	M	36627710
	YR9_SCAP	YR9_SCAP_536C	prescapular	Autumn	M	38138209

### Sheet: Sheet2
	Tissue protein expression analyses				Plasma and serum analyses
	SCAP UCP1	PREN UCP1	M-FE COX4	LIVER COX4	Leptin	HSL	Insulin	Glucose	Creatinine	Urea	Triglycerides
Spring reindeer
FR6					X	X	X	X	X	X	X
FR7					X	X	X	X	X	X	X
FR8	X		X	X	X	X		X	X	X	X
FR9	X	X	X	X	X	X	X	X	X	X	X
FR10	X	X	X	X	X	X	X	X	X	X	X
FR11	X	X	X	X	X	X	X	X	X	X	X
FR12	X	X	X	X	X	X	X	X	X	X	X
YR1	X	X	X	X	X	X	X	X	X	X	X
YR2	X	X	X	X	X	X	X	X	X	X	X
YR3	X	X	X	X	X	X	X	X	X	X	X
Winter reindeer
FR13	X	X	X	X	X	X	X	X	X	X	X
FR14	X	X	X	X	X	X	X	X	X	X	X
FR15	X	X	X	X	X	X	X	X	X	X	X
FR16	X	X	X	X	X	X	X	X	X	X	X
FR17	X	X	X	X	X	X	X	X	X	X	X
YR7	X	X	X	X	X	X	X	X	X	X	X
YR8	X	X	X	X	X	X	X	X	X	X	X
YR9	X	X	X	X	X	X	X	X	X	X	X
YR4					X	X	X	X	X	X	X
YR5					X	X	X	X	X	X	X
YR6					X	X	X	X	X	X	X
FR=Finnish reindeer
YR=Yakutian (Even) reindeer
					℃
