## Supplementary material for "Adipose gene expression profiles reveal novel insights into the adaptation of northern Eurasian semi-domestic reindeer (*Rangifer tarandus*)": Table S2.xlsx

### Sheet: Sheet2
Summary statistics of the mapped reads
Sample ID	Total reads	Uniquely mapped read (%)	Uniquely mapped	Mapped to too many loci	Unmapped other	Unmapped too short read
FR10_MCRP	34620856	90.9	31471766	2153983	114420	880687
FR10_PREN	43101726	88.5	38142996	3466374	444256	1048100
FR10_SCAP	29429000	89.66	26386808	2519773	149682	372737
FR11_MCRP	53652798	90.08	48329615	3565944	365420	1391819
FR11_PREN	30184392	89.81	27110086	2523779	108895	441632
FR11_SCAP	42513653	90.5	38476009	3220006	93202	724436
FR12_MCRP	41585623	90.88	37791136	2845901	299553	649033
FR12_PREN	49481650	90.39	44725832	4034724	99461	621633
FR12_SCAP	217004487	89.95	195197855	17434598	826554	3545480
FR13_MCRP	36771899	91.03	33474675	2270374	224508	802342
FR13_PREN	63578118	89.42	56852348	4421425	76387	2227958
FR13_SCAP	33740630	90.56	30556209	2190574	53904	939943
FR14_MCRP	34322075	90.75	31147920	2236163	127127	810865
FR14_PREN	34207623	90.44	30937284	2405132	44457	820750
FR14_SCAP	37069765	90.37	33498978	2584891	107485	878411
FR15_MCRP	37536489	90.6	34007866	2388457	86263	1053903
FR15_PREN	35002428	90.4	31642047	2427778	66365	866238
FR15_SCAP	32346771	90.42	29247391	2260158	97207	742015
FR16_MCRP	34507699	91.6	31609102	2138180	62216	698201
FR16_PREN	31737988	90.53	28731570	2285553	57161	663704
FR16_SCAP	31020409	89.8	27856587	2292012	58948	812862
FR17_MCRP	36134805	90.93	32856461	2210550	54295	1013499
FR17_PREN	30171783	89.4	26974907	1857762	69369	1269745
FR17_SCAP	36161141	90.72	32805590	2333967	90566	931018
FR8_MCRP	31343842	92.11	28871657	1848285	72109	551791
FR8_PREN	30573988	90.59	27696998	2065267	70451	741272
FR8_SCAP	31786552	90.46	28752790	2237419	57337	739006
FR9_MCRP	31416057	81.15	25493368	2225022	3000231	697436
FR9_SCAP_369D	60291104	89.77	54125302	4246626	18105	1901071
FR9_SCAP_369F	35253001	90.19	31794209	2433920	42408	982464
YR1_MCRP	26601308	91.96	24461531	1653122	139044	347611
YR1_PREN	38060299	90.13	34302497	2727478	377785	652539
YR1_SCAP	165721357	90.21	149489631	12552944	397706	3281076
YR2_MCRP	30483880	90.58	27613603	2180812	191349	498116
YR2_PREN	41935657	91.51	38374173	2994754	79762	486968
YR2_SCAP	38018261	90.84	34536623	2715119	83482	683037
YR3_MCRP	54763091	91.67	50202971	3646162	169657	744301
YR3_PREN	47154677	91.15	42982691	3447525	178763	545698
YR3_SCAP	37810145	89.61	33880590	2938080	90822	900653
YR4_MCRP	31088400	90.67	28186348	2017040	152160	732852
YR4_PREN	35861589	91.25	32723320	2298966	147057	692246
YR4_SCAP	34912029	91.08	31796855	2301965	157058	656151
YR5_MCRP	32947889	90.52	29824779	2019535	214126	889449
YR5_PREN	32114266	91.16	29276255	2040197	67557	730257
YR5_SCAP	36043063	88.74	31984281	2383642	176901	1498239
YR6_MCRP	34648128	90.54	31371578	2204297	69178	1003075
YR6_PREN	34505629	91.28	31495730	2211517	82949	715433
YR6_SCAP	31484188	90.59	28522672	2203363	88084	670069
YR7_MCRP	31061063	90.87	28224445	1824312	71420	940886
YR7_PREN	29991655	90.86	27251134	2081622	161730	497169
YR7_SCAP	31853761	90.14	28713795	2177797	41418	920751
YR8_MCRP	32346581	90.54	29286065	1965984	71032	1023500
YR8_PREN	30576352	90.69	27728591	2022978	36657	788126
YR8_SCAP	39269201	90.16	35403526	2645494	90238	1129943
YR9_MCRP	30715919	90.54	27809624	1906042	67502	932751
YR9_PREN	36627710	90.5	33147107	2632113	120690	727800
YR9_SCAP	38138209	90.47	34502385	2673360	144560	817904
