## Supplementary material for "Adipose gene expression profiles reveal novel insights into the adaptation of northern Eurasian semi-domestic reindeer (*Rangifer tarandus*)": Table S4.xlsx

### Sheet: Unique_MCRP
Uniquely expressed genes in metacarpal adipose tissue shared by Finnish and Even reindeer in both seasons
Gene ID	UniProt ID	Gene description	Gene Symbol	FR-S TPM	FR-W TPM	EM-S TPM	EM-W TPM
ENSBTAP00000000595	Q28862	Bone sialoprotein 2	IBSP	102.12	35.9427	14.3635	86.8461
ENSBTAP00000002447	Q99990	Transcription cofactor vestigial-like protein 1	VGLL1	1.52196	2.26078	1.48687	1.15236
ENSBTAP00000003927	Q8VHL5	Gamma-crystallin N	CRYGN	3.19252	1.04619	3.28385	4.42381
ENSBTAP00000004608	Q684M3	Sphingosine 1-phosphate receptor 5	S1PR5	2.36082	2.51219	2.27143	1.76045
ENSBTAP00000005002	Q9Z132	R-spondin-1	RSPO1	6.68728	4.37653	5.99557	8.70155
ENSBTAP00000006865-D2	A7E369	UPF0524 protein C3orf70 homolog	NA	2.12904	3.50935	2.54556	4.46673
ENSBTAP00000006983	Q86XS5	Angiopoietin-related protein 5	ANGPTL5	5.0505	5.09262	14.1775	7.63238
ENSBTAP00000008180	Q86TI4	WD repeat-containing protein 86	WDR86	12.9898	5.01835	12.8813	21.1183
ENSBTAP00000009776	Q8WUJ3	Cell migration-inducing and hyaluronan-binding protein	CEMIP	14.0037	6.63858	6.68082	8.22685
ENSBTAP00000014031	Q6T311	ADP-ribosylation factor-like protein 9	ARL9	6.65367	2.05695	4.3356	8.15208
ENSBTAP00000014054	Q3T0Z2	Gastrotropin	FABP6	9.19352	14.2155	11.8131	5.81664
ENSBTAP00000015704	O77742	Osteomodulin	OMD	94.9882	6.118	37.8075	19.3025
ENSBTAP00000016739	A6QQZ0	Ganglioside-induced differentiation-associated protein 1	GDAP1	5.47834	6.46781	10.6216	9.22343
ENSBTAP00000017934	Q9NXH3	Protein phosphatase 1 regulatory subunit 14D	PPP1R14D	1.52194	1.21335	2.66421	2.50479
ENSBTAP00000020243	Q3SZX4	Carbonic anhydrase 3	CA3	24.049	10.5324	57.1423	109.029
ENSBTAP00000021512	P13608	Aggrecan core protein	ACAN	6.87131	2.22263	6.00588	17.1393
ENSBTAP00000022393	Q5BJ95	Interleukin-17F	IL17F	3.46624	22.8872	16.3754	13.0076
ENSBTAP00000022658	Q8MJ80	Hepcidin	HAMP	7.28593	4.34116	2.3282	4.62556
ENSBTAP00000024208-D3	P35478	Stefin-C	NA	4.40984	24.0416	4.6869	27.9697
ENSBTAP00000027393	NA	NA	NA	2.16103	1.8214	3.29856	1.58225
ENSBTAP00000028276	P12107	Collagen alpha-1(XI) chain	COL11A1	42.2685	13.2551	13.0157	92.9302
ENSBTAP00000029135-D4	Q9NUJ7	PI-PLC X domain-containing protein 1	PLCXD1	1.95398	1.53295	1.77912	2.72522
ENSBTAP00000034594	O02785	Serotonin N-acetyltransferase	AANAT	2.26813	1.26658	3.50528	1.2317
ENSBTAP00000038094	O15266	Short stature homeobox protein	SHOX	5.61429	4.17552	5.08356	9.61227
ENSBTAP00000039324	Q2KIQ8	C-X-C motif chemokine 10	CXCL10	4.709	46.3113	4.19963	3.67864
ENSBTAP00000043158	Q8TE54	Anion exchange transporter	SLC26A7	2.21806	1.95925	4.16365	5.35043
ENSBTAP00000049256	Q9GZX3	Carbohydrate sulfotransferase 6	CHST6	9.03863	3.39999	5.2175	18.7869
ENSBTAP00000050491	Q9JJR9	Nuclear receptor-interacting protein 3	NRIP3	11.983	6.66911	26.4129	30.0028
ENSBTAP00000051665	P31277	Homeobox protein Hox-D11	HOXD11	16.3602	9.03005	11.4738	5.14548
ENSBTAP00000052537	A5A752	Endothelin-3	EDN3	8.31095	8.21197	19.3665	37.7221
ENSBTAP00000053720	Q9CPW0	Contactin-associated protein-like 2	CNTNAP2	5.98678	7.4317	3.60921	7.43436
ENSBTAP00000054120	NA	NA	NA	2.22513	4.57711	4.60274	4.58393
ENSBTAP00000055846	Q8BHH8	Clarin-3	CLRN3	2.55537	4.28716	4.44129	5.53474
ENSBTAP00000056393	NA	NA	NA	1.32029	4.30659	1.32603	2.04614
ENSBTAP00000056398	NA	NA	NA	6.01735	6.60817	3.76037	6.32284
ENSCAFP00000005188-D5	NA	NA	NA	8.4563	10.6996	5.19654	9.34752
ENSCAFP00000009014-D3	O35393	Ephrin-B3	EFNB3	2.57708	3.07968	1.58839	3.43638
ENSCAFP00000011781	Q8BPP1	Protein mab-21-like 2	MAB21L2	4.57036	3.00746	7.00279	5.06001
ENSCAFP00000013955	Q2KIC6	Neuritin	NRN1	1.709	4.22203	5.79889	5.93662
ENSCAFP00000015114	NA	NA	NA	5.87906	9.24948	6.39233	10.1285
ENSCAFP00000020040	P16409	Myosin light chain 3	MYL3	1.52186	1.34721	1.4184	2.59749
ENSCAFP00000023358-D4	P23356	Ubiquitin carboxyl-terminal hydrolase isozyme L1	UCHL1	24.8734	29.6397	25.1378	58.089
ENSCAFP00000024466-D20	O88280	Slit homolog 3 protein	SLIT3	11.7477	6.18876	14.5942	21.1542
ENSCAFP00000030073-D3	O95388	WNT1-inducible-signaling pathway protein 1	WISP1	6.65066	2.29137	4.62498	19.6518
ENSMUSP00000106099-D2	Q5R893	Histone H2B type 1	NA	2.58192	2.3646	1.58748	2.49813
ENSMUSP00000122582-D2	P31311	Homeobox protein Hox-A11	HOXA11	17.6682	18.4257	23.4738	29.6571
ENSMUSP00000127686	NA	NA	NA	2.13004	2.53856	2.63453	2.51722
ENSMUSP00000128585	P70397	Homeobox protein DLX-6	DLX6	2.52112	1.07321	2.09451	3.1008
ENSMUSP00000133514	NA	NA	NA	4.56645	3.47944	4.04864	3.88709
ENSP00000222753	P31271	Homeobox protein Hox-A13	HOXA13	8.07395	13.4571	12.3899	16.1578
ENSP00000276659	Q6UXX9	R-spondin-2	RSPO2	18.5921	5.50049	19.845	48.4543
ENSP00000354778-D5	Q9UHC6	Contactin-associated protein-like 2	CNTNAP2	4.74385	6.04895	2.67247	6.08613
ENSP00000376322	Q5EU41	Homeobox protein Hox-D13	HOXD13	17.8666	12.5084	15.6084	10.2869
ENSP00000427603-D2	P08219	Gamma-aminobutyric acid receptor subunit alpha-1	GABRA1	5.36363	1.39207	4.036	6.86102
ENSP00000440920	NA	NA	NA	3.50408	3.27514	4.78519	8.0787
XP_010973370.1-D3	Q6P0Q8	Microtubule-associated serine/threonine-protein kinase 2	MAST2	4.41948	5.25263	4.80023	4.49366
XP_010976015.1	NA	NA	NA	1.95583	1.13487	2.01872	1.28202
XP_010984341.1	Q58DC7	Protein-lysine methyltransferase METTL21E	METTL21E	2.0306	1.40536	2.38094	2.51447
XP_010986155.1-D4	P63221	40S ribosomal protein S21	RPS21	3.53751	6.21782	3.99339	4.11105
XP_010990463.1-D2	Q8N7P1	Inactive phospholipase D5	PLD5	10.3861	4.93371	7.89528	7.47108
XP_010994755.1	P0C913	Overexpressed in colon carcinoma 1 protein homolog	NA	9.72637	9.2689	17.2931	20.0049
