## Supplementary material for "Adipose gene expression profiles reveal novel insights into the adaptation of northern Eurasian semi-domestic reindeer (*Rangifer tarandus*)": Table S5.xlsx

### Sheet: DEGs FM-S vs. FM-W
List of significantly differentially expressed genes between FM-S vs. FM-W
Gene ID	baseMean	log2FoldChange	Up/Down-Regulation (FM-S/FM-W)	lfcSE	stat	pvalue	padj	UniProt ID	Gene description	Gene Symbol
ENSBTAP00000043232	391.881	6.31025	Up	1.24231	5.07945	3.78527e-07	0.000101001	Q6UXH0	Angiopoietin-like protein 8	ANGPTL8
ENSBTAP00000045382	8.68443	6.05584	Up	1.53925	3.93429	8.34435e-05	0.00558225	Q29414	Agouti-signaling protein	ASIP
XP_010986578.1	5.11628	5.85974	Up	1.46032	4.01265	6.0042e-05	0.00442028	NA	NA	NA
ENSBTAP00000000202	7.07592	5.74782	Up	1.63979	3.50522	0.000456225	0.0168061	Q13421	Mesothelin	MSLN
XP_010987235.1-D3	3.71063	5.39133	Up	1.78309	3.02359	0.00249792	0.0495028	Q3SZ84	BolA-like protein 3	BOLA3
ENSBTAP00000032818	7.01835	5.136	Up	1.17897	4.35633	1.32262e-05	0.00150507	E1BBQ2	Probable G-protein coupled receptor 158	GPR158
ENSBTAP00000024072	3.77145	4.81092	Up	1.28677	3.73877	0.000184926	0.0094507	Q3T063	Nicotinate-nucleotide pyrophosphorylase [carboxylating]	QPRT
ENSBTAP00000003629	40.2243	4.381	Up	0.915697	4.78434	1.71551e-06	0.000327768	Q9WUW8	Sulfotransferase 1C2 OS=Rattus norvegicus	SULT1C2
ENSBTAP00000000573	578.517	4.08297	Up	1.07488	3.79854	0.000145551	0.00824394	Q02337	D-beta-hydroxybutyrate dehydrogenase, mitochondrial	BDH1
ENSBTAP00000005015-D2	1218.75	4.02216	Up	1.07756	3.73266	0.000189468	0.00957965	Q5RBF9	60S ribosomal protein L37a	RPL37A
ENSBTAP00000006432	49.1706	4.0198	Up	0.926655	4.33797	1.43803e-05	0.00157836	A6QP57	Protein-glutamine gamma-glutamyltransferase E	TGM3
XP_010984642.1-D2	7.79006	4.01643	Up	1.30171	3.08551	0.00203205	0.0440448	Q05B56	General transcription factor IIH subunit 3	GTF2H3
ENSBTAP00000047703	683.582	4.00092	Up	1.1761	3.40184	0.000669335	0.0218536	NA	NA	NA
ENSP00000447631	7.82336	4.00026	Up	1.30886	3.05629	0.00224093	0.0468025	Q3MIW9	Diffuse panbronchiolitis critical region protein 1	DPCR1
ENSBTAP00000056020-D2	4.32531	3.96296	Up	1.27081	3.11846	0.001818	0.0413755	O60242	Adhesion G protein-coupled receptor B3	ADGRB3
ENSBTAP00000047043	22.6398	3.89324	Up	0.843938	4.61318	3.96552e-06	0.00060167	Q9HDD0	Phospholipid-metabolizing enzyme A-C1	HRASLS
ENSBTAP00000003882	11.4048	3.88957	Up	1.20846	3.21863	0.00128805	0.033223	Q9BSJ6	Protein FAM64A	FAM64A
XP_010998629.1-D14	7.22817	3.87073	Up	1.26809	3.05241	0.00227013	0.0471391	P54230	Cathelicidin-1	CATHL1A
ENSBTAP00000055026	21.3891	3.82189	Up	0.810955	4.71282	2.44313e-06	0.000439649	Q96DX5	Ankyrin repeat and SOCS box protein 9	ASB9
ENSBTAP00000019264	56.7286	3.73295	Up	0.797942	4.67822	2.8937e-06	0.000489445	P54707	Potassium-transporting ATPase alpha chain 2	ATP12A
XP_010979615.1	276.744	3.69244	Up	0.519053	7.1138	1.12891e-12	2.49585e-09	Q8TE57	A disintegrin and metalloproteinase with thrombospondin motifs 16	ADAMTS16
ENSBTAP00000002431	268.138	3.64726	Up	0.989012	3.68778	0.000226221	0.010839	Q0VCU7	Gamma-sarcoglycan	SGCG
ENSBTAP00000041741	21.041	3.62222	Up	0.652995	5.54709	2.90465e-08	1.21493e-05	Q9BZQ2	SHC SH2 domain-binding protein 1-like protein	SHCBP1L
ENSBTAP00000001400	13.7259	3.62113	Up	0.898112	4.03193	5.53206e-05	0.00419677	Q866F4	Adenylate cyclase type 10	ADCY10
ENSBTAP00000054767	8.40501	3.60625	Up	1.09084	3.30594	0.000946575	0.027078	P08922	Proto-oncogene tyrosine-protein kinase ROS	ROS1
ENSBTAP00000049550	41.9148	3.60128	Up	0.849075	4.24142	2.22114e-05	0.00217559	P84104	Serine/arginine-rich splicing factor 3	SRSF3
ENSBTAP00000025744	12.7527	3.54051	Up	1.04253	3.39608	0.000683582	0.0221784	Q8IYT4	Katanin p60 ATPase-containing subunit A-like 2	KATNAL2
ENSBTAP00000035184-D2	154.183	3.51458	Up	0.758897	4.63117	3.63605e-06	0.000562715	Q71U00	S-phase kinase-associated protein 1	SKP1
ENSBTAP00000019913	223.675	3.47082	Up	0.64863	5.351	8.74716e-08	2.94285e-05	Q2YDF7	Junctional sarcoplasmic reticulum protein 1	JSRP1
ENSMUSP00000022709-D4	19.5129	3.45589	Up	0.868567	3.97884	6.92528e-05	0.00491631	O43610	Protein sprouty homolog 3	SPRY3
ENSBTAP00000004879-D3	279.194	3.42189	Up	0.69885	4.89646	9.75774e-07	0.000214991	P07857	Non-specific lipid-transfer protein	SCP2
ENSBTAP00000056251-D19	12.5853	3.37399	Up	0.857735	3.9336	8.36832e-05	0.00558225	P61486	60S ribosomal protein L36a	RPL36A
XP_010973953.1-D19	33.3079	3.35756	Up	0.889781	3.77347	0.000160993	0.00869003	NA	NA	NA
XP_010985263.1	5.25284	3.34297	Up	1.09314	3.05814	0.00222716	0.0467039	Q4R731	Uncharacterized protein C12orf50 homolog	QTSA-14622
XP_010998289.1	35.8838	3.28886	Up	0.817762	4.02178	5.77608e-05	0.00431839	B5KM66	Synaptonemal complex central element protein 3	SYCE3
XP_010992384.1	633.383	3.27757	Up	1.00139	3.27302	0.00106405	0.0294059	Q8WMS3	Protein phosphatase 1 regulatory subunit 1A	PPP1R1A
ENSP00000362684	101.582	3.26382	Up	0.69783	4.6771	2.9096e-06	0.000489445	P17257	Protein FAM167B	FAM167B
ENSMUSP00000105168	8.77348	3.25588	Up	1.07235	3.03621	0.00239569	0.0484017	Q52LC2	V-type proton ATPase subunit S1-like protein	ATP6AP1L
ENSBTAP00000055205	348.394	3.23649	Up	0.63783	5.07422	3.89088e-07	0.00010206	Q8R3S6	Exocyst complex component 1	EXOC1
ENSBTAP00000006683	515.271	3.23475	Up	0.893175	3.62162	0.000292758	0.0127987	NA	NA	NA
ENSBTAP00000017456	7.70033	3.22712	Up	0.969058	3.33016	0.000867972	0.0254989	A6H7I7	Protein FAM110D	FAM110D
XP_010974003.1	21.4502	3.17346	Up	0.948387	3.34616	0.000819379	0.024767	Q6ZWJ8	Kielin/chordin-like protein	KCP
ENSCAFP00000033088-D3	148.47	3.14211	Up	0.981625	3.20093	0.00136986	0.034484	Q9TDQ7	Cytochrome b	MT-CYB
ENSBTAP00000002084	2127.32	3.14057	Up	1.01322	3.09961	0.00193778	0.0429202	A0JNC3	Insulin-induced gene 1 protein	INSIG1
ENSBTAP00000050283	17.0678	3.11204	Up	0.920419	3.38111	0.000721928	0.0231316	P17209	Myosin light chain 4	MYL4
ENSBTAP00000029458	4419.31	3.03268	Up	0.685857	4.42173	9.79135e-06	0.00116562	A5PK65	D-dopachrome decarboxylase	DDT
ENSP00000290765-D2	1600.56	3.01781	Up	0.686824	4.39386	1.11357e-05	0.00130558	Q2NL00	Glutathione S-transferase theta-1	GSTT1
ENSBTAP00000018455	44.439	2.98106	Up	0.720965	4.13483	3.55222e-05	0.00302056	Q8MJV4	Neuropeptide B	NPB
ENSBTAP00000051719	102.311	2.92602	Up	0.528914	5.53213	3.1636e-08	1.28842e-05	P27812	Killer cell lectin-like receptor subfamily B member 1B allele A	KLRB1B
ENSBTAP00000038170	12.7824	2.92481	Up	0.592245	4.93852	7.87192e-07	0.000184585	P09065	Homeobox protein engrailed-1	EN1
ENSBTAP00000017538	293.401	2.88623	Up	0.615527	4.68904	2.74488e-06	0.000477301	Q3ZC31	5-aminolevulinate synthase, erythroid-specific, mitochondrial	ALAS2
ENSBTAP00000015231	988.789	2.86838	Up	0.4547	6.30829	2.8213e-10	3.07599e-07	Q6P7D5	Mid1-interacting protein 1	MID1IP1
XP_010991996.1	33827.1	2.86799	Up	0.585981	4.89435	9.86326e-07	0.000214991	O18778	Phytanoyl-CoA dioxygenase, peroxisomal	PHYH
ENSBTAP00000018203	51.7884	2.84101	Up	0.630331	4.50718	6.56964e-06	0.000861625	Q96NG3	Tetratricopeptide repeat protein 25	TTC25
ENSBTAP00000037365	49.3862	2.82144	Up	0.70048	4.02787	5.62854e-05	0.00424914	Q4R8G6	Meiosis-specific with OB domain-containing protein	MEIOB
ENSBTAP00000021192	38.1214	2.78281	Up	0.90035	3.09081	0.00199609	0.0436023	Q5E9L2	BMP/retinoic acid-inducible neural-specific protein 1	BRINP1
XP_010991996.1-D2	6623.21	2.7402	Up	0.498635	5.4954	3.89817e-08	1.54687e-05	O18778	Phytanoyl-CoA dioxygenase, peroxisomal	PHYH
ENSP00000353290	91.5114	2.74009	Up	0.516267	5.30751	1.11132e-07	3.65932e-05	NA	NA	NA
ENSCAFP00000027611	17453.2	2.73828	Up	0.571618	4.7904	1.66453e-06	0.000322003	Q9GKW3	Fructose-bisphosphate aldolase C	ALDOC
ENSBTAP00000014222	2260.79	2.71398	Up	0.641122	4.23317	2.30419e-05	0.00224274	Q9P0L9	Polycystic kidney disease 2-like 1 protein	PKD2L1
ENSBTAP00000000780	20.8871	2.7033	Up	0.85208	3.17259	0.00151088	0.0367857	Q6ZXD2	Alpha-N-acetylneuraminide alpha-2,8-sialyltransferase	ST8SIA1
ENSCAFP00000000880	11.4705	2.68722	Up	0.700436	3.8365	0.0001248	0.00748605	NA	NA	NA
ENSP00000347152	14.4921	2.67604	Up	0.788453	3.39404	0.000688701	0.0222978	Q5VV63	Attractin-like protein 1	ATRNL1
ENSCAFP00000034095-D2	22697.3	2.63714	Up	0.588611	4.48028	7.45455e-06	0.000945628	Q92748	Thyroid hormone-inducible hepatic protein	THRSP
XP_010991561.1	50.7534	2.6318	Up	0.745786	3.52889	0.000417307	0.0161053	Q0VDD8	Dynein heavy chain 14, axonemal	DNAH14
ENSBTAP00000007459	2282.11	2.62153	Up	0.648262	4.04394	5.25603e-05	0.00406712	Q9D2R0	Acetoacetyl-CoA synthetase	AACS
ENSBTAP00000012523-D4	1901.44	2.61581	Up	0.687225	3.80634	0.000141041	0.0081143	P07107	Acyl-CoA-binding protein	DBI
XP_010983562.1	10.734	2.60779	Up	0.82298	3.16872	0.00153113	0.0370247	Q9H8S5	Cyclin N-terminal domain-containing protein 2	CNTD2
ENSBTAP00000004557	11.6649	2.5906	Up	0.717358	3.61131	0.000304652	0.0129214	Q8NFT2	Metalloreductase STEAP2	STEAP2
ENSBTAP00000054112	65.2989	2.58126	Up	0.630654	4.09299	4.2585e-05	0.00346866	Q5GH70	XK-related protein 9	XKR9
ENSCAFP00000006914-D3	8.94391	2.53704	Up	0.799834	3.17196	0.00151412	0.0367857	P02730	Band 3 anion transport protein	SLC4A1
ENSBTAP00000014794	108.719	2.52955	Up	0.601136	4.20795	2.57694e-05	0.00241701	P32749	Cholinesterase	BCHE
YP_001488946.1	1079.22	2.5239	Up	0.67383	3.74561	0.000179956	0.00931997	Q9MQJ9	ATP synthase protein 8	MT-ATP8
ENSBTAP00000035646	12.0801	2.51843	Up	0.617492	4.07849	4.53297e-05	0.00363483	Q6XPS3	Phosphatidylinositol 3,4,5-trisphosphate 3-phosphatase TPTE2	TPTE2
ENSBTAP00000000348	25.2078	2.5138	Up	0.517904	4.8538	1.21118e-06	0.000249923	Q29RR0	Ras-related protein Rab-26	RAB26
ENSP00000273450	254.741	2.47333	Up	0.53479	4.62486	3.74849e-06	0.000574373	Q8R0Y6	Cytosolic 10-formyltetrahydrofolate dehydrogenase	ALDH1L1
ENSCAFP00000035783	148.806	2.4699	Up	0.703423	3.51126	0.000445989	0.016738	Q58DT1	60S ribosomal protein L7	RPL7
ENSBTAP00000013555	103.081	2.42043	Up	0.740666	3.26791	0.00108345	0.029677	Q96CG8	Collagen triple helix repeat-containing protein 1	CTHRC1
ENSBTAP00000001628	566.255	2.41979	Up	0.559137	4.32773	1.50652e-05	0.00161909	Q8WN91	Cadherin-related family member 1	CDHR1
ENSBTAP00000052497	173.444	2.39495	Up	0.630608	3.79785	0.000145958	0.00824394	Q8N283	Ankyrin repeat domain-containing protein 35	ANKRD35
ENSBTAP00000004412	10.3673	2.39477	Up	0.751349	3.18729	0.00143614	0.0354144	Q2NKT1	Profilin-4	PFN4
ENSBTAP00000043661	49.3503	2.39323	Up	0.788567	3.03491	0.00240607	0.0484848	O18879	Glutathione S-transferase A2	GSTA2
ENSBTAP00000016771	281.386	2.38881	Up	0.508811	4.69489	2.66746e-06	0.000474501	Q32KM8	Augurin
ENSBTAP00000047112	12.3084	2.33756	Up	0.749209	3.12004	0.00180824	0.041214	Q8R420	ATP-binding cassette sub-family A member 3	ABCA3
XP_010985659.1	7198.04	2.33134	Up	0.610514	3.81866	0.000134178	0.0078956	P79110	Tricarboxylate transport protein, mitochondrial	SLC25A1
ENSBTAP00000026456	1603.5	2.30259	Up	0.51127	4.50367	6.67891e-06	0.000868595	Q6ZN16	Mitogen-activated protein kinase kinase kinase 15	MAP3K15
ENSBTAP00000040637	67.0911	2.29782	Up	0.66945	3.4324	0.000598274	0.0202602	A7MBF6	Uncharacterized protein C1orf228 homolog
ENSBTAP00000005925	50.6265	2.29011	Up	0.651284	3.5163	0.000437609	0.0165775	Q9UL12	Sarcosine dehydrogenase, mitochondrial	SARDH
ENSP00000417899-D270	12.2582	2.25151	Up	0.539006	4.17716	2.95176e-05	0.00264054	Q7Z7K2	Zinc finger protein 467	ZNF467
ENSP00000299338	25.547	2.24392	Up	0.733373	3.05973	0.00221537	0.0465829	Q96M60	Protein FAM227B	FAM227B
XP_010989669.1	47.5667	2.23788	Up	0.577369	3.87599	0.000106192	0.00657371	Q0ZLH3	Pejvakin	DFNB59
ENSBTAP00000026308	35.5902	2.19167	Up	0.649336	3.37525	0.000737475	0.0234839	Q16581	C3a anaphylatoxin chemotactic receptor	C3AR1
ENSP00000368007	35.0762	2.17476	Up	0.54993	3.95462	7.66576e-05	0.00529622	Q5SV17	Transmembrane protein 240	TMEM240
ENSP00000346037-D7	10.8766	2.16693	Up	0.61471	3.52512	0.000423287	0.0162551	P05386	60S acidic ribosomal protein P1	RPLP1
ENSBTAP00000011095	16474.3	2.16564	Up	0.526351	4.11444	3.88117e-05	0.00326441	Q0P5L8	2-amino-3-ketobutyrate coenzyme A ligase, mitochondrial	GCAT
ENSBTAP00000055877-D3	48.1449	2.15479	Up	0.557465	3.86533	0.000110941	0.00675955	Q2KIY0	COMM domain-containing protein 6	COMMD6
ENSCAFP00000021369	15.9914	2.14904	Up	0.528849	4.06362	4.83179e-05	0.00381514	Q5JST6	EF-hand domain-containing family member C2	EFHC2
ENSBTAP00000013175	50.6305	2.14507	Up	0.63105	3.39921	0.000675807	0.0220185	Q2TBR8	Calreticulin-3	CALR3
ENSBTAP00000041678	26.1461	2.1385	Up	0.652511	3.27734	0.00104789	0.0291676	Q2M2S9	Complex III assembly factor LYRM7	LYRM7
ENSBTAP00000045577	20.8368	2.1209	Up	0.525977	4.03231	5.52319e-05	0.00419677	Q8NCV1	Adenosine deaminase domain-containing protein 2	ADAD2
ENSBTAP00000002364	1457.93	2.10787	Up	0.446996	4.71563	2.40965e-06	0.000438726	Q1LZ83	Beta-lactamase-like protein 2	LACTB2
ENSBTAP00000025630	10.5557	2.10785	Up	0.671361	3.13967	0.00169136	0.0398265	Q96QI5	Heparan sulfate glucosamine 3-O-sulfotransferase 6	HS3ST6
XP_010991246.1	29.5143	2.09548	Up	0.583182	3.59318	0.000326669	0.0135537	A6QQ68	Protein FAM228B	FAM228B
ENSP00000308315-D4	3687.41	2.07839	Up	0.588693	3.53052	0.000414743	0.0160866	Q05443	Lumican	LUM
ENSCAFP00000005855	108.142	2.05842	Up	0.634791	3.24268	0.00118413	0.0314331	Q866X7	Carbonic anhydrase-related protein 11	CA11
ENSBTAP00000009827	19.0859	2.0515	Up	0.671153	3.05668	0.00223805	0.0468025	Q6UX68	XK-related protein 5	XKR5
ENSBTAP00000004892	33088.6	2.04717	Up	0.585997	3.49349	0.000476758	0.0173607	Q6B855	Transketolase	TKT
ENSBTAP00000056611	53.4731	2.03995	Up	0.625514	3.26124	0.00110928	0.0301708	Q8N5C1	Protein FAM26E	FAM26E
ENSMUSP00000042785-D3	466.687	2.01366	Up	0.467281	4.30931	1.63768e-05	0.00171248	P00570	Adenylate kinase isoenzyme 1	AK1
ENSBTAP00000013967	2612.44	2.00609	Up	0.554456	3.61813	0.000296745	0.0129184	Q9H5J4	ELOV6_HUMAN Elongation of very long chain fatty acids protein 6 OS=Homo sapiens	ELOVL6
XP_010973953.1	1513.09	2.00432	Up	0.584099	3.43147	0.000600324	0.0202852	Q58DW5	60S ribosomal protein L5	RPL5
ENSBTAP00000007896	226.382	1.98897	Up	0.404877	4.91252	8.99123e-07	0.000206811	Q8WWQ8	Stabilin-2	STAB2
ENSBTAP00000039169	343.086	1.97146	Up	0.543487	3.62743	0.000286259	0.0126481	Q1RMX6	Coiled-coil domain-containing protein C1orf110 homolog
XP_010995568.1	47.9981	1.96948	Up	0.447284	4.4032	1.06668e-05	0.00126015	Q32KU3	MORN repeat-containing protein 2	MORN2
ENSBTAP00000023364	13911.1	1.95515	Up	0.436645	4.47766	7.54644e-06	0.000949502	Q28559	ACACA_SHEEP Acetyl-CoA carboxylase 1	ACACA
ENSBTAP00000019653	40.8205	1.94886	Up	0.610365	3.19295	0.00140828	0.0349832	Q8TF21	Ankyrin repeat domain-containing protein 24	ANKRD24
YP_001488950.1	7648.64	1.94182	Up	0.358348	5.4188	5.99999e-08	2.15944e-05	Q2V0A4	NADH-ubiquinone oxidoreductase chain 4L	MT-ND4L
ENSBTAP00000003927	21.6127	1.93435	Up	0.558817	3.46151	0.000537147	0.0188046	Q8VHL5	Gamma-crystallin N	CRYGN
XP_010984284.1	7428.92	1.92656	Up	0.527887	3.64957	0.000262682	0.0119919	P02510	Alpha-crystallin B chain	CRYAB
ENSBTAP00000040887	32.7951	1.92256	Up	0.633668	3.03402	0.00241319	0.0485473	Q9H201	Epsin-3	EPN3
ENSBTAP00000007934	22.5934	1.92243	Up	0.424296	4.53087	5.87425e-06	0.000797456	Q5T292	Putative uncharacterized protein C10orf128	C10ORF128
ENSMUSP00000025834	30.5322	1.92078	Up	0.499805	3.84305	0.000121512	0.00731723	Q8BXR6	E3 ubiquitin-protein ligase pellino homolog 3	PELI3
ENSBTAP00000000198	653.872	1.91923	Up	0.375173	5.1156	3.1275e-07	8.80022e-05	P49872	6-phosphofructo-2-kinase/fructose-2,6-bisphosphatase 1	PFKFB1
ENSBTAP00000054184	59.9155	1.91807	Up	0.54677	3.50801	0.000451474	0.0168061	Q711Q0	Uncharacterized protein C10orf71	C10ORF71
XP_010975929.1	67.1879	1.91744	Up	0.405439	4.72929	2.25304e-06	0.000415096	Q28060	Desmocollin-3	DSC3
ENSCAFP00000013669	285.149	1.91739	Up	0.441544	4.34246	1.40898e-05	0.00157264	Q8R555	Cartilage acidic protein 1	CRTAC1
ENSBTAP00000017930	187.693	1.89658	Up	0.509172	3.72483	0.00019545	0.00975735	Q96K21	Abscission/NoCut checkpoint regulator	ZFYVE19
ENSBTAP00000041976	130.652	1.87992	Up	0.494842	3.79902	0.000145268	0.00824394	A0JNN8	Neuropeptide-like protein C4orf48 homolog
XP_010977175.1-D10	472.224	1.85496	Up	0.557708	3.32603	0.00088091	0.0256446	P07470	Cytochrome c oxidase subunit 7A1, mitochondrial	COX7A1
ENSP00000416154	22.6186	1.84911	Up	0.59185	3.12429	0.00178234	0.0410123	A9JSM3	Transmembrane protein 238	TMEM238
ENSBTAP00000050891	111.439	1.83006	Up	0.498963	3.66772	0.000244726	0.0114417	Q5JTN6	WD repeat-containing protein 38	WDR38
ENSBTAP00000001698	378.063	1.80444	Up	0.391555	4.60839	4.0579e-06	0.000609709	P56560	Amine oxidase [flavin-containing] B	MAOB
ENSBTAP00000020889	746.911	1.79956	Up	0.499476	3.60289	0.000314695	0.0132343	Q32KL4	Regulator of microtubule dynamics protein 1	RMDN1
ENSBTAP00000011856	397.587	1.79725	Up	0.495839	3.62467	0.00028933	0.0127054	Q8R4V2	Dual specificity protein phosphatase 15	DUSP15
ENSBTAP00000055165	59.2645	1.79419	Up	0.52004	3.4501	0.000560385	0.0192723	NA	NA	NA
ENSBTAP00000012557	30.6698	1.77813	Up	0.515383	3.45011	0.000560349	0.0192723	O14829	Serine/threonine-protein phosphatase with EF-hands 1	PPEF1
ENSBTAP00000029468	1686.83	1.76749	Up	0.475307	3.71863	0.000200304	0.00994272	Q8WYQ3	Coiled-coil-helix-coiled-coil-helix domain-containing protein 10, mitochondrial	CHCHD10
XP_010997714.1	74.3594	1.76714	Up	0.46817	3.77458	0.000160279	0.00869003	Q2TBM7	Matrix metalloproteinase-23	MMP23
ENSBTAP00000003640	851.586	1.76687	Up	0.46962	3.76233	0.000168335	0.00895243	Q0II70	Protein FAM195A	FAM195A
YP_001488950.1-D13	2770.6	1.7642	Up	0.38032	4.63874	3.50542e-06	0.000552579	P03902	NADH-ubiquinone oxidoreductase chain 4L	MT-ND4L
XP_010992188.1	223.909	1.75538	Up	0.554515	3.16562	0.00154754	0.0373631	Q96KJ9	Cytochrome c oxidase subunit 4 isoform 2, mitochondrial	COX4I2
ENSBTAP00000006021	25.3621	1.74956	Up	0.573744	3.04938	0.00229316	0.0474451	Q5VVM6	Coiled-coil domain-containing protein 30	CCDC30
ENSBTAP00000028914	680.047	1.73039	Up	0.535177	3.23331	0.00122365	0.0320873	Q2KJF7	Glycerate kinase	GLYCTK
ENSCAFP00000012573	46.6703	1.72774	Up	0.518733	3.33069	0.000866299	0.0254989	Q7M370	Arylacetamide deacetylase	AADAC
ENSBTAP00000024496	102.389	1.725	Up	0.493033	3.49876	0.000467429	0.0171015	Q9BY08	Emopamil-binding protein-like	EBPL
ENSBTAP00000037438	60.5319	1.72189	Up	0.464538	3.70668	0.000209991	0.0102514	P60571	Pannexin-2	PANX2
ENSBTAP00000001446	66.867	1.71174	Up	0.46159	3.70836	0.000208602	0.0102162	Q2KI06	Pyridoxal phosphate phosphatase PHOSPHO2	PHOSPHO2
ENSBTAP00000021234	1117.15	1.68368	Up	0.470619	3.57758	0.000346793	0.0141609	Q58DN7	Acyl-CoA synthetase family member 3, mitochondrial	ACSF3
ENSBTAP00000024326	59.14	1.68004	Up	0.537692	3.12453	0.00178087	0.0410123	P13621	ATP synthase subunit O, mitochondrial	ATP5O
ENSBTAP00000001859	9040.39	1.67073	Up	0.501873	3.32899	0.000871602	0.0254989	Q9BEA2	Acyl-coenzyme A synthetase ACSM1, mitochondrial	ACSM1
XP_010987484.1	187.985	1.66845	Up	0.421279	3.96045	7.48102e-05	0.00521515	P60019	Probable G-protein coupled receptor 34	GPR34
ENSBTAP00000021848	1022.11	1.66727	Up	0.512382	3.25396	0.00113808	0.0305974	Q32L10	Transmembrane protein 205	TMEM205
ENSBTAP00000007112-D3	54.8555	1.66252	Up	0.50438	3.29616	0.000980154	0.027731	Q3ZBL1	1,2-dihydroxy-3-keto-5-methylthiopentene dioxygenase	ADI1
ENSBTAP00000043389	337.001	1.64567	Up	0.46177	3.56382	0.000365493	0.0146538	Q96PL2	Beta-tectorin	TECTB
ENSBTAP00000007515	2647.78	1.64421	Up	0.526277	3.12423	0.00178268	0.0410123	Q5PXY7	Cellular retinoic acid-binding protein 2	CRABP2
ENSMUSP00000132193-D2	289.691	1.64287	Up	0.409512	4.01177	6.02662e-05	0.00442028	NA	NA	NA
ENSBTAP00000051138	74.4158	1.63151	Up	0.471593	3.45956	0.00054105	0.0188164	NA	NA	NA
XP_010981760.1	165.32	1.62523	Up	0.496439	3.27377	0.00106124	0.0293805	Q6NZL8	Signal peptide, CUB and EGF-like domain-containing protein 1	SCUBE1
ENSMUSP00000130245	44.988	1.62169	Up	0.47473	3.41602	0.00063544	0.0211941	Q61835	FXYD domain-containing ion transport regulator 3	FXYD3
ENSP00000316482	68.4043	1.61771	Up	0.51568	3.13704	0.0017066	0.0398963	Q9BQ13	BTB/POZ domain-containing protein KCTD14	KCTD14
ENSCAFP00000030328	84.4138	1.61626	Up	0.477101	3.38767	0.000704884	0.0227266	P32969	60S ribosomal protein L9	RPL9
XP_010997917.1	37419.9	1.6154	Up	0.510674	3.16326	0.0015601	0.0375532	O15120	1-acyl-sn-glycerol-3-phosphate acyltransferase beta	AGPAT2
ENSBTAP00000028385	2159.11	1.61378	Up	0.427473	3.77516	0.000159905	0.00869003	Q17QJ1	Acyl-CoA synthetase family member 2, mitochondrial	ACSF2
ENSBTAP00000024787	3357.44	1.59856	Up	0.47706	3.35085	0.000805642	0.0246405	Q5RFB0	Aminoacylase-1	ACY1
ENSBTAP00000000561	122.899	1.59602	Up	0.45416	3.51423	0.000441023	0.0166065	Q16082	Heat shock protein beta-2	HSPB2
ENSBTAP00000027890	528.441	1.59471	Up	0.447611	3.56272	0.000367036	0.0146599	Q2TBK3	Placenta-specific protein 9	PLAC9
ENSBTAP00000025670	196.997	1.59379	Up	0.460665	3.45975	0.000540673	0.0188164	Q1LZG6	G2/mitotic-specific cyclin-B1	CCNB1
ENSBTAP00000030567	206.914	1.59077	Up	0.458873	3.46669	0.000526918	0.0186174	A6QP24	Protein FAM212B	FAM212B
ENSBTAP00000005072	2372.67	1.59069	Up	0.367271	4.3311	1.48367e-05	0.00160568	Q2HJD5	Ethylmalonyl-CoA decarboxylase	ECHDC1
ENSMUSP00000108738-D2	237.295	1.58836	Up	0.451443	3.5184	0.000434157	0.0165493	Q3ZBJ6	Protein BEX3	NGFRAP1
ENSCAFP00000032244-D3	180.329	1.58092	Up	0.495003	3.19376	0.00140435	0.0349832	Q4G009	Malignant T-cell-amplified sequence 1	MCTS1
ENSBTAP00000005015-D6	558.463	1.58085	Up	0.443795	3.5621	0.000367894	0.0146599	P32046	60S ribosomal protein L37a	RPL37A
ENSBTAP00000023678	14.7943	1.57854	Up	0.483958	3.26173	0.00110736	0.0301708	Q5JVL4	EF-hand domain-containing protein 1	EFHC1
XP_010979726.1-D10	1299.68	1.56436	Up	0.49958	3.13135	0.00174003	0.0404335	Q28852	ATP synthase subunit g, mitochondrial	ATP5L
ENSBTAP00000003236	2602.58	1.56319	Up	0.462511	3.37979	0.000725406	0.023195	Q1LZE6	Cholinephosphotransferase 1	CHPT1
ENSBTAP00000020640	156.522	1.56102	Up	0.382544	4.08063	4.49132e-05	0.00362019	NA	NA	NA
ENSBTAP00000011633	152.402	1.55595	Up	0.468237	3.323	0.000890534	0.0258572	Q2LE37	Apolipoprotein M	APOM
ENSP00000389807	321.2	1.5452	Up	0.458303	3.37156	0.000747438	0.0236585	NA	NA	NA
ENSBTAP00000021172-D3	63.2836	1.54469	Up	0.496883	3.10876	0.00187875	0.0418353	Q0P574	Succinate dehydrogenase assembly factor 3, mitochondrial	SDHAF3
ENSBTAP00000029608	60.8835	1.5423	Up	0.425552	3.62425	0.000289804	0.0127054	Q3SZW6	Protein FAM216A	FAM216A
ENSBTAP00000015485	763.33	1.53908	Up	0.323898	4.75174	2.01673e-06	0.000380621	P43680	Transcription factor SOX-18	SOX18
ENSBTAP00000043333	2476.29	1.53818	Up	0.43732	3.5173	0.000435968	0.0165775	Q2KHZ9	Glutaryl-CoA dehydrogenase, mitochondrial	GCDH
ENSBTAP00000022648	34.2061	1.53779	Up	0.499761	3.07704	0.00209066	0.0449375	Q86X29	Lipolysis-stimulated lipoprotein receptor	LSR
XP_010991194.1	82.8983	1.53561	Up	0.457757	3.35465	0.00079466	0.0244496	Q1RMR1	Angiopoietin-related protein 1	ANGPTL1
XP_010976506.1	1943.75	1.53398	Up	0.474167	3.2351	0.001216	0.0320439	NA	NA	NA
ENSBTAP00000000369	42.0484	1.53306	Up	0.440647	3.47912	0.000503059	0.0180977	Q4R6I5	Clathrin heavy chain linker domain-containing protein 1	CLHC1
ENSBTAP00000017694	22276.3	1.53244	Up	0.434235	3.52905	0.000417056	0.0161053	Q9NR19	Acetyl-coenzyme A synthetase, cytoplasmic	ACSS2
ENSBTAP00000008652	441.013	1.52671	Up	0.422851	3.61052	0.000305586	0.0129214	Q9BRJ7	Protein syndesmos	NUDT16L1
ENSBTAP00000003991	985.103	1.52512	Up	0.313596	4.86332	1.15434e-06	0.000241413	Q5R574	Methylsterol monooxygenase 1	MSMO1
ENSBTAP00000015811	15049.2	1.52496	Up	0.306378	4.97739	6.44488e-07	0.000155845	F1S5L4	Glycerol-3-phosphate acyltransferase 1, mitochondrial	GPAM
ENSBTAP00000024326-D2	6292.81	1.51617	Up	0.439843	3.44707	0.000566704	0.0194464	P13621	ATP synthase subunit O, mitochondrial	ATP5O
ENSBTAP00000034708	87.9248	1.5161	Up	0.492546	3.07809	0.00208332	0.0449046	Q0X0E2	Protein HEXIM2	HEXIM2
ENSBTAP00000025148	100.119	1.50779	Up	0.37094	4.06478	4.80771e-05	0.00381514	Q96HA9	Peroxisomal membrane protein 11C	PEX11G
ENSMUSP00000115941-D3	142.506	1.50359	Up	0.434444	3.46095	0.000538281	0.0188046	P56377	AP-1 complex subunit sigma-2	AP1S2
XP_010990454.1	11767	1.50229	Up	0.413404	3.63396	0.000279106	0.0125163	P27469	G0/G1 switch protein 2	G0S2
ENSBTAP00000054146-D3	33.0371	-1.50676	Down	0.376631	-4.00064	6.31723e-05	0.00458872	Q03386	Ral guanine nucleotide dissociation stimulator	RALGDS
ENSBTAP00000008055	485.222	-1.51856	Down	0.478232	-3.17537	0.00149646	0.0366443	Q9H4B4	Serine/threonine-protein kinase PLK3	PLK3
ENSBTAP00000019232	1856.58	-1.51924	Down	0.37732	-4.0264	5.66366e-05	0.0042549	P13909	Plasminogen activator inhibitor 1	SERPINE1
XP_010974094.1-D6	1142.2	-1.52768	Down	0.465181	-3.28405	0.00102328	0.0287409	Q6P9F7	Volume-regulated anion channel subunit LRRC8B	LRRC8B
ENSBTAP00000027870	124.565	-1.54253	Down	0.424304	-3.63543	0.000277513	0.0124848	P05126	Protein kinase C beta type	PRKCB
ENSBTAP00000053615-D3	26.4559	-1.56792	Down	0.483954	-3.23982	0.00119606	0.0316956	NA	NA	NA
ENSBTAP00000003204	9184.12	-1.57995	Down	0.431245	-3.66369	0.000248608	0.0115539	Q2KJ51	Angiopoietin-related protein 4	ANGPTL4
XP_010977332.1	14.8292	-1.58063	Down	0.516094	-3.06269	0.00219361	0.0464003	Q28199	Cyclin-dependent kinase 5 activator 1	CDK5R1
ENSBTAP00000043972	63.5665	-1.58333	Down	0.484442	-3.26835	0.00108175	0.029677	Q9NP31	SH2 domain-containing protein 2A	SH2D2A
ENSCAFP00000025086-D2	1081.94	-1.58759	Down	0.365744	-4.34073	1.42012e-05	0.00157264	P51145	Fos-related antigen 2	FOSL2
ENSBTAP00000024362-D2	185.315	-1.59187	Down	0.495305	-3.21392	0.00130938	0.0334389	A7MB70	Semaphorin-3C	SEMA3C
ENSBTAP00000009348	556.305	-1.59268	Down	0.310072	-5.13648	2.79939e-07	8.17422e-05	P61625	Integrin alpha-L	ITGAL
XP_010975330.1-D5	59.4098	-1.59751	Down	0.501893	-3.18297	0.0014577	0.0358655	Q9XS72	T-cell surface glycoprotein CD1a	CD1A
ENSBTAP00000003163	536.594	-1.59802	Down	0.298131	-5.36012	8.31653e-08	2.86015e-05	P23469	Receptor-type tyrosine-protein phosphatase epsilon	PTPRE
ENSP00000331720-D4	27.5547	-1.6052	Down	0.488396	-3.28668	0.00101375	0.0285439	Q14CZ0	UPF0472 protein C16orf72	C16ORF72
ENSCAFP00000005014	73.9029	-1.60658	Down	0.387604	-4.14491	3.39949e-05	0.00295565	Q13422	DNA-binding protein Ikaros	IKZF1
XP_010973945.1	377.2	-1.61653	Down	0.284232	-5.68736	1.29015e-08	6.05041e-06	Q58DJ0	Interferon regulatory factor 5	IRF5
ENSBTAP00000022687	1181.3	-1.61678	Down	0.259754	-6.22427	4.8379e-10	4.36789e-07	Q6ECI6	Integrin beta-2	ITGB2
ENSBTAP00000007150	591.602	-1.61869	Down	0.483328	-3.34906	0.000810865	0.0246787	Q865V6	Macrophage-capping protein	CAPG
ENSCAFP00000028607-D3	1130.9	-1.6308	Down	0.427423	-3.81541	0.000135956	0.00790698	O95631	Netrin-1	NTN1
ENSCAFP00000011233	130.732	-1.63202	Down	0.463502	-3.52107	0.000429816	0.0164649	Q01432	AMP deaminase 3	AMPD3
ENSP00000441047-D3	238.641	-1.63382	Down	0.507559	-3.21898	0.00128649	0.033223	NA	NA	NA
ENSBTAP00000013413-D2	99.8751	-1.64392	Down	0.378753	-4.34034	1.42265e-05	0.00157264	Q29980	MHC class I polypeptide-related sequence B	MICB
XP_010973974.1-D3	120.272	-1.64618	Down	0.540336	-3.04659	0.00231453	0.0475965	NA	NA	NA
ENSBTAP00000002689	1268.87	-1.65085	Down	0.413408	-3.99329	6.51637e-05	0.00467465	P48745	Protein NOV homolog	NOV
ENSBTAP00000011066	2278.28	-1.65647	Down	0.521603	-3.17573	0.00149462	0.0366443	Q28566	Myc proto-oncogene protein	MYC
ENSMUSP00000104314	697.252	-1.65829	Down	0.428829	-3.86703	0.000110171	0.00673916	NA	NA	NA
XP_010992827.1	321.498	-1.65929	Down	0.455523	-3.6426	0.000269896	0.0122132	P17095	High mobility group protein HMG-I/HMG-Y	HMGA1
ENSBTAP00000033363	2951.75	-1.67052	Down	0.283076	-5.90131	3.60625e-09	2.23241e-06	Q3ZBN6	Growth arrest and DNA damage-inducible protein GADD45 alpha	GADD45A
ENSBTAP00000026608	126.31	-1.67889	Down	0.459545	-3.65338	0.000258812	0.0119805	A0MSX9	Interleukin-7 receptor subunit alpha	IL7R
ENSBTAP00000003460	2725.03	-1.6831	Down	0.426707	-3.9444	8.00004e-05	0.0054302	Q5RBE4	Protein DEPP	DEPP
ENSP00000312082-D5	176.741	-1.68725	Down	0.252566	-6.68041	2.38268e-11	4.09715e-08	B2LT64	Toll-like receptor 2	TLR2
ENSBTAP00000027017	135.567	-1.68854	Down	0.378898	-4.45645	8.33263e-06	0.0010154	Q05B57	Ubiquitin thioesterase OTU1	YOD1
XP_010986608.1	3134.25	-1.6991	Down	0.521128	-3.26042	0.00111248	0.0302048	Q05717	Insulin-like growth factor-binding protein 5	IGFBP5
ENSCAFP00000031140-D2	1271.21	-1.70861	Down	0.409801	-4.16936	3.05452e-05	0.0026859	O77627	Transcription factor AP-1	JUN
ENSBTAP00000024702	16.961	-1.716	Down	0.557953	-3.07553	0.00210126	0.0451028	Q8TD57	Dynein heavy chain 3, axonemal	DNAH3
ENSBTAP00000004402	1367.14	-1.73593	Down	0.26287	-6.60378	4.00804e-11	5.16903e-08	Q9Y5Q3	Transcription factor MafB	MAFB
ENSP00000367384-D5	153.408	-1.75092	Down	0.392539	-4.4605	8.17698e-06	0.00100434	Q9GK76	Platelet-activating factor receptor	PTAFR
ENSBTAP00000002653	54.6687	-1.75169	Down	0.538299	-3.25412	0.00113742	0.0305974	Q06124	Tyrosine-protein phosphatase non-receptor type 11	PTPN11
ENSBTAP00000006870	494.952	-1.76053	Down	0.265494	-6.63116	3.33066e-11	4.68593e-08	Q13651	Interleukin-10 receptor subunit alpha	IL10RA
XP_010989113.1-D8	194.922	-1.77099	Down	0.411863	-4.29995	1.70833e-05	0.00177437	P25930	CXCR4_BOVIN C-X-C chemokine receptor type 4	CXCR4
XP_010990427.1	198.407	-1.78809	Down	0.424552	-4.21172	2.53438e-05	0.00240626	Q2KII1	Cyclic AMP-dependent transcription factor ATF-3	ATF3
XP_010984727.1	880.008	-1.79004	Down	0.290962	-6.15215	7.64408e-10	6.22631e-07	Q7Z3E1	TCDD-inducible poly [ADP-ribose] polymerase	TIPARP
ENSCAFP00000033135-D4	33.561	-1.79348	Down	0.56961	-3.14862	0.00164044	0.0389976	Q7TSN2	CMRF35-like molecule	CLM
ENSP00000402134-D4	37.6541	-1.83093	Down	0.485244	-3.77322	0.000161155	0.00869003	Q29983	MHC class I polypeptide-related sequence A	MICA
ENSBTAP00000030408	303.526	-1.841	Down	0.487832	-3.77384	0.000160754	0.00869003	P49638	Alpha-tocopherol transfer protein	TTPA
ENSBTAP00000051656	30.754	-1.85661	Down	0.57839	-3.20997	0.0013275	0.0337271	Q96JZ2	Hematopoietic SH2 domain-containing protein	HSH2D
ENSBTAP00000010298	77.1353	-1.87199	Down	0.46112	-4.05966	4.9145e-05	0.00384125	Q13239	Src-like-adapter	SLA
ENSBTAP00000008067	61.9617	-1.87357	Down	0.488894	-3.83226	0.000126971	0.0075869	Q9NZQ7	Programmed cell death 1 ligand 1	CD274
ENSMUSP00000111875-D3	815.741	-1.90787	Down	0.39708	-4.80475	1.54946e-06	0.000303536	NA	NA	NA
ENSCAFP00000029966	1908.02	-1.91256	Down	0.437951	-4.36706	1.25932e-05	0.00144365	Q5D1D6	Guanylate-binding protein 1	GBP1
ENSBTAP00000000557	1506.53	-1.92948	Down	0.310376	-6.21661	5.08025e-10	4.36789e-07	Q4R8W3	Tumor necrosis factor alpha-induced protein 3	TNFAIP3
ENSBTAP00000042728	615.041	-1.95658	Down	0.341251	-5.73356	9.83418e-09	5.07313e-06	A4IFE4	Ras-GEF domain-containing family member 1B	RASGEF1B
ENSBTAP00000048821	118.886	-1.97006	Down	0.55768	-3.5326	0.000411489	0.0160005	P09913	Interferon-induced protein with tetratricopeptide repeats 2	IFIT2
ENSBTAP00000032278	125.731	-1.99315	Down	0.366604	-5.43678	5.42511e-08	1.99902e-05	Q3LUH2	C-type lectin domain family 6 member A	CLEC6A
XP_010998203.1-D15	19.8226	-1.99577	Down	0.542069	-3.68177	0.000231622	0.0110295	Q08ET2	Sialic acid-binding Ig-like lectin 14	SIGLEC14
XP_010978988.1	60.4292	-1.99927	Down	0.39736	-5.03138	4.86965e-07	0.000125604	Q4R8X4	A Protein FAM46C	FAM46C
ENSBTAP00000000944	4922.5	-2.00351	Down	0.657661	-3.04642	0.00231586	0.0475965	Q9UHI8	A disintegrin and metalloproteinase with thrombospondin motifs 1	ADAMTS1
ENSBTAP00000011146	93.245	-2.00807	Down	0.518548	-3.87249	0.000107731	0.00663796	Q9BDI7	Interferon-induced GTP-binding protein Mx2	MX2
ENSCAFP00000035027-D6	134.647	-2.03393	Down	0.563305	-3.6107	0.000305367	0.0129214	Q28565	T-cell surface glycoprotein CD1b-1
ENSBTAP00000022485	51.1818	-2.05042	Down	0.561671	-3.65057	0.000261656	0.0119805	O15528	25-hydroxyvitamin D-1 alpha hydroxylase, mitochondrial	CYP27B1
ENSBTAP00000011001	647.144	-2.05862	Down	0.462341	-4.4526	8.48385e-06	0.00102575	P38936	Cyclin-dependent kinase inhibitor 1	CDKN1A
ENSBTAP00000026308-D8	205.156	-2.06897	Down	0.429331	-4.81905	1.44241e-06	0.000289905	Q28553	C-X-C chemokine receptor type 4 (Fragment)	CXCR4
ENSBTAP00000003500	42.9019	-2.07015	Down	0.526712	-3.93032	8.48336e-05	0.00558303	Q96QS1	Tetraspanin-32	TSPAN32
ENSBTAP00000019834	151.422	-2.091	Down	0.441229	-4.73902	2.1475e-06	0.000400419	P52790	Hexokinase-3	HK3
ENSP00000332325	641.097	-2.09734	Down	0.353234	-5.93754	2.89327e-09	1.86568e-06	P0CL69	Zinc finger protein 703	ZNF703
ENSBTAP00000005975	18.8313	-2.12175	Down	0.512098	-4.14324	3.42426e-05	0.00296055	P79391	Oxidized low-density lipoprotein receptor 1	OLR1
ENSBTAP00000023861	127.509	-2.12686	Down	0.505164	-4.21023	2.5511e-05	0.00240737	Q5EA41	Polypeptide N-acetylgalactosaminyltransferase 6	GALNT6
ENSBTAP00000021603	40.5389	-2.13414	Down	0.581203	-3.67194	0.000240712	0.0113923	Q8HZK2	Dual oxidase 2	DUOX2
ENSBTAP00000003336	482.616	-2.13423	Down	0.492696	-4.33175	1.47928e-05	0.00160568	Q6ZMI3	Gliomedin	GLDN
ENSBTAP00000017446	449.801	-2.1401	Down	0.592247	-3.61353	0.000302057	0.0129214	Q05588	Urokinase plasminogen activator surface receptor	PLAUR
ENSBTAP00000025561	4197.6	-2.14393	Down	0.409285	-5.23823	1.62123e-07	5.01802e-05	P35466	Protein S100-A4	S100A4
ENSBTAP00000022199	34.8314	-2.15416	Down	0.685707	-3.14152	0.00168073	0.0397114	Q9P0V8	SLAM family member 8	SLAMF8
ENSBTAP00000011769	30.2073	-2.17012	Down	0.706278	-3.07261	0.00212194	0.0453579	Q62443	Neuronal pentraxin-1	NPTX1
ENSCAFP00000013234	285.661	-2.17712	Down	0.418284	-5.20488	1.94125e-07	5.89075e-05	E1BHJ4	Cytochrome P450 26B1	CYP26B1
ENSCAFP00000006905-D2	290.901	-2.18399	Down	0.51212	-4.26459	2.00266e-05	0.0020257	P15151	Poliovirus receptor	PVR
ENSBTAP00000012724	612.869	-2.18505	Down	0.361778	-6.03974	1.54358e-09	1.03863e-06	P08567	Pleckstrin	PLEK
ENSBTAP00000027338	100.877	-2.18984	Down	0.39263	-5.57736	2.44201e-08	1.07979e-05	O35626	Dexamethasone-induced Ras-related protein 1	RASD1
ENSBTAP00000054012	60.6621	-2.20794	Down	0.628891	-3.51085	0.00044668	0.016738	P10412	Histone H1.4	HIST1H1E
ENSBTAP00000007876	627.704	-2.2106	Down	0.527175	-4.1933	2.74928e-05	0.00250281	Q9UK39	Nocturnin	NOCT
ENSBTAP00000025687	199.987	-2.22643	Down	0.484706	-4.59336	4.36161e-06	0.000636795	Q06889	Early growth response protein 3	EGR3
ENSP00000266671	853.009	-2.27331	Down	0.637507	-3.56594	0.00036256	0.0145845	Q8WV24	Pleckstrin homology-like domain family A member 1	PHLDA1
ENSBTAP00000015987	1838.13	-2.27951	Down	0.580409	-3.92743	8.58595e-05	0.00558303	Q0VBZ5	Transcription factor jun-B	JUNB
ENSBTAP00000019327	413.277	-2.28289	Down	0.500596	-4.56034	5.10717e-06	0.000713362	Q9HCM2	Plexin-A4	PLXNA4
ENSBTAP00000028652	295.993	-2.29072	Down	0.504977	-4.53629	5.72535e-06	0.000791121	Q9H251	Cadherin-23	CDH23
ENSBTAP00000027029	132.543	-2.31318	Down	0.698919	-3.30965	0.000934114	0.0268207	Q16690	Dual specificity protein phosphatase 5	DUSP5
ENSMUSP00000111875-D2	901.91	-2.38809	Down	0.552969	-4.31868	1.56967e-05	0.00165253	NA	NA	NA
ENSBTAP00000006512	101.467	-2.39657	Down	0.670747	-3.57298	0.00035294	0.0143739	Q3ZCA1	Protein FAM84A	FAM84A
ENSBTAP00000018168	24.9396	-2.41452	Down	0.474499	-5.08857	3.6077e-07	9.79521e-05	Q866G7	Thymic stromal cotransporter homolog	SLC46A2
ENSBTAP00000038686	16712.6	-2.4589	Down	0.526624	-4.66918	3.02411e-06	0.000503238	Q16654	[Pyruvate dehydrogenase (acetyl-transferring)] kinase isozyme 4, mitochondrial	PDK4
ENSBTAP00000003055	769.893	-2.46792	Down	0.466748	-5.28748	1.24015e-07	3.99846e-05	Q96LR9	Apolipoprotein L domain-containing protein 1	APOLD1
XP_010991347.1	2391.17	-2.47193	Down	0.6533	-3.78376	0.000154475	0.00859946	Q9TT93	A disintegrin and metalloproteinase with thrombospondin motifs 4	ADAMTS4
ENSBTAP00000045061	955.335	-2.4728	Down	0.458465	-5.39366	6.90381e-08	2.42826e-05	A6QPN6	Gamma-interferon-inducible lysosomal thiol reductase	IFI30
ENSBTAP00000032645	140.815	-2.48337	Down	0.683504	-3.63329	0.00027983	0.0125163	P78325	Disintegrin and metalloproteinase domain-containing protein 8	ADAM8
ENSBTAP00000006187	14.8914	-2.4966	Down	0.660323	-3.78088	0.000156274	0.00866845	Q8IX19	Mast cell-expressed membrane protein 1	MCEMP1
ENSBTAP00000009960	172.133	-2.52021	Down	0.489573	-5.14777	2.63596e-07	7.84502e-05	Q9Y6Q6	Tumor necrosis factor receptor superfamily member 11A	TNFRSF11A
ENSBTAP00000020185	107.557	-2.56789	Down	0.659828	-3.89176	9.95193e-05	0.00626081	P09848	Lactase-phlorizin hydrolase	LCT
ENSBTAP00000022393	99.4071	-2.60755	Down	0.790334	-3.2993	0.000969272	0.0275238	Q5BJ95	Interleukin-17F	IL17F
XP_010995242.1	24.8649	-2.63047	Down	0.747308	-3.51993	0.000431659	0.0164947	Q8NA29	Sodium-dependent lysophosphatidylcholine symporter 1	MFSD2A
ENSBTAP00000023937	36.9606	-2.67159	Down	0.711995	-3.75226	0.000175245	0.00922478	Q2YDH0	Sialomucin core protein 24	CD164
ENSBTAP00000037106	477.318	-2.68944	Down	0.602559	-4.46336	8.06833e-06	0.000998924	Q68Y86	C-C motif chemokine 24	CCL24
ENSBTAP00000015200	1223.64	-2.75588	Down	0.550102	-5.00977	5.44959e-07	0.000136029	P57059	Serine/threonine-protein kinase SIK1	SIK1
ENSBTAP00000020860	262.387	-2.75658	Down	0.557609	-4.94357	7.67052e-07	0.000182629	Q04211	Protein BTG2	BTG2
ENSBTAP00000055077	4282.71	-2.77303	Down	0.487235	-5.69136	1.26028e-08	6.05041e-06	P53781	Tristetraprolin	ZFP36
ENSBTAP00000042304	155.674	-2.83207	Down	0.728299	-3.88861	0.000100821	0.00631706	P25063	Signal transducer CD24	CD24
ENSBTAP00000039324	131.377	-2.84179	Down	0.715441	-3.97209	7.12461e-05	0.00500512	Q2KIQ8	C-X-C motif chemokine 10	CXCL10
ENSBTAP00000015874	15.2216	-2.87165	Down	0.63947	-4.49067	7.09979e-06	0.000909801	P30035	Platelet factor 4	PF4
ENSBTAP00000010762	114.088	-2.91879	Down	0.396324	-7.36465	1.77614e-13	6.87188e-10	P13346	Protein fosB	FOSB
ENSBTAP00000017009	17.8721	-2.9337	Down	0.852293	-3.44213	0.000577151	0.019674	Q29RM3	Receptor expression-enhancing protein 5	REEP5
ENSBTAP00000026209	142.968	-2.95598	Down	0.512109	-5.77217	7.82582e-09	4.32544e-06	O77482	Interleukin-1 receptor antagonist protein	IL1RN
XP_010991694.1	1302.28	-2.98979	Down	0.476374	-6.27614	3.47076e-10	3.35709e-07	Q0V8F0	Nuclear receptor subfamily 4 group A member 1	NR4A1
ENSBTAP00000009446	90.934	-2.99732	Down	0.600325	-4.99284	5.94987e-07	0.000146159	Q17QA1	C-C motif chemokine 4	CCL4
ENSBTAP00000031398	30.4026	-3.00963	Down	0.865492	-3.47737	0.000506366	0.0181321	Q9H295	Dendritic cell-specific transmembrane protein	DCSTAMP
ENSBTAP00000021618	9.79494	-3.02986	Down	0.751224	-4.03323	5.50144e-05	0.00419677	Q8HZK3	Dual oxidase 1	DUOX1
XP_010988802.1-D3	48.7709	-3.10344	Down	0.530603	-5.8489	4.9484e-09	2.83635e-06	P16619	C-C motif chemokine 3-like 1	CCL3L1
ENSBTAP00000048915	471.643	-3.13347	Down	0.684061	-4.58069	4.63453e-06	0.000664112	Q28852	ATP synthase subunit g, mitochondrial	ATP5L
ENSBTAP00000022896-D2	84.4558	-3.14079	Down	0.781982	-4.01645	5.90817e-05	0.00437488	Q63HN8	E3 ubiquitin-protein ligase RNF213	RNF213
ENSBTAP00000027775	8.78035	-3.23966	Down	0.921475	-3.51574	0.000438534	0.0165775	Q9GLR1	Neuroendocrine convertase 1	PCSK1
XP_010978756.1	5487.11	-3.24872	Down	0.401412	-8.09323	5.81039e-16	4.49608e-12	P28562	Dual specificity protein phosphatase 1	DUSP1
ENSBTAP00000028880	152.726	-3.28755	Down	0.30524	-10.7704	4.7506e-27	7.35202e-23	Q08116	Regulator of G-protein signaling 1	RGS1
ENSBTAP00000006982	5.70939	-3.29638	Down	1.09023	-3.02356	0.00249817	0.0495028	P20396	Pro-thyrotropin-releasing hormone	TRH
ENSBTAP00000042033	322.332	-3.29882	Down	0.560873	-5.88157	4.06395e-09	2.41899e-06	Q01151	CD83 antigen	CD83
ENSBTAP00000055252	23.9832	-3.35455	Down	0.855048	-3.92324	8.73675e-05	0.00565732	O46676	Growth-regulated protein homolog alpha
ENSBTAP00000002805	12.2793	-3.45477	Down	1.10954	-3.1137	0.00184758	0.0415573	P16562	Cysteine-rich secretory protein 2	CRISP2
ENSBTAP00000019865	29.8703	-3.48534	Down	1.02187	-3.41073	0.000647886	0.0213377	P26892	Interleukin-6	IL6
ENSBTAP00000001412	103.669	-3.52	Down	0.647204	-5.43878	5.36458e-08	1.99902e-05	Q9UKJ1	Paired immunoglobulin-like type 2 receptor alpha	PILRA
ENSBTAP00000005987	16.1871	-3.52487	Down	0.688508	-5.11958	3.06223e-07	8.77613e-05	Q810Q5	Normal mucosa of esophagus-specific gene 1 protein	NMES1
ENSBTAP00000004288	3.74898	-3.55022	Down	1.17025	-3.03374	0.00241545	0.0485473	Q07011	Tumor necrosis factor receptor superfamily member 9	TNFRSF9
ENSP00000369755	4.34831	-3.60734	Down	1.13766	-3.17083	0.00152003	0.0368713	Q2KJ18	C2 calcium-dependent domain-containing protein 4A	C2CD4A
ENSBTAP00000001745	19.1438	-3.61873	Down	1.02574	-3.52793	0.000418823	0.0161237	P51745	Interleukin-1 beta	IL1B
ENSBTAP00000000847	20.1808	-3.64329	Down	0.892731	-4.08106	4.48309e-05	0.00362019	P63083	Protein S100-A5	S100A5
ENSBTAP00000038980	21.5491	-3.69274	Down	0.914764	-4.03682	5.41809e-05	0.00417166	Q9BR26	Osteoclast stimulatory transmembrane protein	OCSTAMP
ENSBTAP00000013571	14.7403	-3.73556	Down	1.03752	-3.60046	0.000317655	0.0132866	O14944	Proepiregulin	EREG
ENSBTAP00000003812	768.529	-3.78275	Down	0.681786	-5.54829	2.88481e-08	1.21493e-05	Q64287	Interferon regulatory factor 4	IRF4
ENSBTAP00000020103	85.1542	-3.78815	Down	0.519532	-7.29147	3.06588e-13	9.48951e-10	P15924	Desmoplakin	DSP
ENSP00000239223-D3	109.185	-3.81936	Down	0.664198	-5.75033	8.90683e-09	4.75317e-06	Q05923	Dual specificity protein phosphatase 2	DUSP2
ENSCAFP00000007154	7.98947	-3.94122	Down	1.08996	-3.61594	0.000299265	0.0129214	Q63111	Carcinoembryonic antigen-related cell adhesion molecule 3	CEACAM3
ENSBTAP00000012702	171.407	-4.13615	Down	0.647795	-6.38497	1.71434e-10	2.04085e-07	O35049	Sphingomyelin phosphodiesterase 3	SMPD3
ENSBTAP00000013284	4641.84	-4.14193	Down	0.537271	-7.70919	1.26622e-14	6.53201e-11	P18146	Early growth response protein 1	EGR1
ENSBTAP00000055288	112.857	-4.16987	Down	0.574575	-7.25732	3.94846e-13	1.01844e-09	A1XSY8	SUMO-protein ligase EGR2	EGR2
ENSBTAP00000005660	1908.96	-4.17639	Down	0.605829	-6.89369	5.43651e-12	1.05169e-08	O77628	Proto-oncogene c-Fos	FOS
ENSMUSP00000105067-D6	14.3678	-4.19248	Down	0.983821	-4.26142	2.03131e-05	0.00203331	NA	NA	NA
ENSBTAP00000029098	5.84412	-4.65265	Down	1.41872	-3.27948	0.00103999	0.0289998	Q5E9S3	Transcription factor 21	TCF21
ENSBTAP00000049861	13.4306	-4.76472	Down	1.11188	-4.28529	1.82499e-05	0.00187043	P20138	Myeloid cell surface antigen CD33	CD33
ENSBTAP00000021515	29.0213	-4.99736	Down	0.821106	-6.08613	1.1567e-09	8.13684e-07	P53346	Oncostatin-M	OSM
XP_010981138.1	14.0326	-5.10494	Down	1.24533	-4.09928	4.14431e-05	0.00341156	P22952	Alveolar macrophage chemotactic factor 2
ENSBTAP00000028757-D20	8.21891	-5.17353	Down	1.14179	-4.53106	5.86875e-06	0.000797456	A5A6H4	Heterogeneous nuclear ribonucleoprotein A1	HNRNPA1
ENSBTAP00000005527	4.04087	-5.35851	Down	1.49619	-3.58145	0.000341698	0.0139978	A4IFJ1	Synapse differentiation-inducing gene protein 1-like	SYNDIG1L
XP_010981162.1-D2	16.379	-5.70526	Down	1.21623	-4.69093	2.7196e-06	0.000477301	O46676	Growth-regulated protein homolog alpha
ENSBTAP00000026275	20.2452	-6.019	Down	1.80382	-3.33681	0.00084746	0.0252217	P36925	Interleukin-8	CXCL8
ENSBTAP00000005406	69.2332	-6.73594	Down	2.14047	-3.14695	0.00164984	0.039161	Q9TTS6	Eotaxin	CCL11
