## Supplementary material for "Adipose gene expression profiles reveal novel insights into the adaptation of northern Eurasian semi-domestic reindeer (*Rangifer tarandus*)": Table S8.xlsx

### Sheet: DEGs EM-S vs. EM-W
List of Significantly differentially expressed genes between EM-S vs. EM-W
Gene ID	baseMean	log2FoldChange	Up/Down-Regulation (EM-S/EM-W)	lfcSE	stat	pvalue	padj	UniProt ID	Gene description	Gene Symbol
ENSP00000368927-D6	43.6292	8.76017	Up	2.60982	3.35661	0.000789037	0.0273647	NA	NA	NA
ENSBTAP00000001094	23.6131	5.40358	Up	1.00655	5.36839	7.94406e-08	4.55411e-05	Q9Y6Q1	Calpain-6	CAPN6
ENSBTAP00000012027	166.544	4.98116	Up	1.48578	3.35256	0.000800677	0.0276977	P97577	Fasciculation and elongation protein zeta-1	FEZ1
ENSBTAP00000006026-D47	29.5326	4.2903	Up	0.830403	5.16652	2.38491e-07	0.000101068	NA	NA	NA
ENSBTAP00000000744	484.473	3.65139	Up	1.10975	3.29029	0.00100085	0.0313516	P07949	Proto-oncogene tyrosine-protein kinase receptor Ret	RET
XP_010996996.1	60.2212	3.53376	Up	0.916282	3.85663	0.000114959	0.00809729	P63174	60S ribosomal protein L38	RPL38
ENSCAFP00000032562-D9	69.7427	3.27908	Up	0.618264	5.3037	1.13481e-07	5.93373e-05	P06316	Ig lambda chain V-I region BL2	NA
ENSCAFP00000016292	43.2196	3.26372	Up	0.780401	4.18211	2.88813e-05	0.00348795	Q68CQ1	Maestro heat-like repeat-containing protein family member 7	MROH7
XP_010986526.1	250.864	3.24258	Up	0.709251	4.57183	4.83481e-06	0.000981033	P62155	Calmodulin	CALM1
ENSP00000353290	140.214	3.16059	Up	0.4769	6.62736	3.41745e-11	1.16151e-07	NA	NA	NA
ENSBTAP00000035184-D2	134.442	3.12483	Up	0.792299	3.944	8.01321e-05	0.0066024	Q71U00	S-phase kinase-associated protein 1	SKP1
ENSBTAP00000007133	77.5311	3.12207	Up	0.676659	4.61395	3.9509e-06	0.000839257	Q9TRC7	Amiloride-sensitive amine oxidase [copper-containing]	AOC1
ENSMUSP00000107135	123.533	2.70036	Up	0.60206	4.48521	7.28431e-06	0.00136142	Q8HZ70	Dimethylaniline monooxygenase [N-oxide-forming] 2	FMO2
ENSCAFP00000000880	18.5896	2.6863	Up	0.773275	3.47393	0.000512889	0.0211295	NA	#VALUE!	NA
ENSBTAP00000025042-D8	17.5451	2.64166	Up	0.77208	3.42148	0.000622808	0.0237808	Q3SZ63	Nucleolar protein 56	NOP56
XP_010992422.1	68.7802	2.62392	Up	0.643057	4.08039	4.49608e-05	0.00488994	Q0VC18	ADP-ribosylation factor-like protein 4D	ARL4D
YP_001488950.1-D2	66.8894	2.52516	Up	0.544889	4.63426	3.58215e-06	0.000798349	NA	NA	NA
ENSBTAP00000010129	89.4843	2.51125	Up	0.4553	5.5156	3.47587e-08	2.77968e-05	A0JNC4	Elongation of very long chain fatty acids protein 7	ELOVL7
XP_010973816.1	39.7311	2.49061	Up	0.569805	4.371	1.23681e-05	0.00200172	Q8TBE7	Solute carrier family 35 member G2	SLC35G2
ENSBTAP00000002891	1106.47	2.42367	Up	0.505403	4.79551	1.6226e-06	0.000432535	P49753	Acyl-coenzyme A thioesterase 2 mitochondrial	ACOT2
ENSBTAP00000045455-D3	25.6574	2.2492	Up	0.618609	3.6359	0.000277017	0.014827	Q29548	Beta-hexosaminidase subunit beta	HEXB
ENSBTAP00000007112-D3	73.2102	2.15298	Up	0.390151	5.51832	3.42246e-08	2.77968e-05	Q3ZBL1	1 2-dihydroxy-3-keto-5-methylthiopentene dioxygenase	ADI1
ENSMUSP00000128400-D14	168.981	2.14396	Up	0.500985	4.27949	1.87323e-05	0.00270921	A1XQR9	Small nuclear ribonucleoprotein E	SNRPE
ENSP00000437781-D32	24.8568	2.03278	Up	0.560745	3.62515	0.000288794	0.0152768	NA	NA	NA
ENSBTAP00000028866	26.1	2.01733	Up	0.612783	3.29207	0.000994531	0.0312255	A2VDV9	Small integral membrane protein 8	SMIM8
ENSBTAP00000042249	62.1206	1.99749	Up	0.533101	3.74693	0.000179015	0.0108165	O75323	Protein NipSnap homolog 2	GBAS
ENSBTAP00000009357	134.568	1.99454	Up	0.401267	4.97061	6.67411e-07	0.000206215	Q9Y547	Intraflagellar transport protein 25 homolog	HSPB11
ENSBTAP00000045872	102.471	1.95544	Up	0.429875	4.54886	5.39361e-06	0.00107833	Q9WUV0	Origin recognition complex subunit 5	ORC5
ENSBTAP00000020911	255.101	1.95199	Up	0.437914	4.45748	8.29298e-06	0.00152356	Q9GL50	Metalloreductase STEAP1	STEAP1
ENSBTAP00000002914	1709.29	1.92794	Up	0.382238	5.04381	4.56348e-07	0.000158323	P15497	Apolipoprotein A-I	APOA1
ENSCAFP00000009020-D2	51.2521	1.91044	Up	0.544139	3.51094	0.000446528	0.0196138	Q2KJG2	Ubiquitin-fold modifier 1	UFM1
ENSCAFP00000022069-D7	2344.25	1.85762	Up	0.332939	5.57947	2.41257e-08	2.18659e-05	P16549	Dimethylaniline monooxygenase [N-oxide-forming] 1	FMO1
XP_010974757.1-D5	154.625	1.8234	Up	0.358674	5.08372	3.70107e-07	0.000132411	Q5E9E2	Myosin regulatory light polypeptide 9	MYL9
ENSP00000296674-D3	45.9467	1.74248	Up	0.432737	4.02665	5.65779e-05	0.00547618	P62268	40S ribosomal protein S23	RPS23
ENSP00000272771	81.3002	1.7373	Up	0.506738	3.4284	0.000607149	0.0237189	Q9UIK5	Tomoregulin-2	TMEFF2
ENSP00000437781-D251	28.6653	1.69245	Up	0.54738	3.09191	0.00198872	0.0468078	NA	NA	NA
ENSBTAP00000024666	579.232	1.69134	Up	0.456489	3.70511	0.000211302	0.012224	P01591	Immunoglobulin J chain	JCHAIN
ENSBTAP00000055048	115.087	1.66951	Up	0.432702	3.85835	0.000114156	0.00809729	Q5RAY7	Cap-specific mRNA (nucleoside-2'-O-)-methyltransferase 2	CMTR2
ENSBTAP00000023512	54.6605	1.66785	Up	0.497658	3.3514	0.000804027	0.027743	A6QLI2	Secretogranin-3	SCG3
ENSBTAP00000044556	1526.41	1.65402	Up	0.407945	4.05453	5.02359e-05	0.00510983	Q5E969	Protein C8orf4 homolog	TCIM
XP_010980818.1	570.82	1.65034	Up	0.255027	6.47126	9.71883e-11	2.57224e-07	O14929	Histone acetyltransferase type B catalytic subunit	HAT1
ENSBTAP00000001706-D3	35.9183	1.64655	Up	0.535073	3.07725	0.00208922	0.0479584	Q9CXL1	Transmembrane protein 50A	TMEM50A
XP_010991787.1	118.806	1.64396	Up	0.365017	4.5038	6.67486e-06	0.00127809	A4IF98	RecQ-mediated genome instability protein 1	RMI1
XP_010991194.1	208.628	1.63709	Up	0.357307	4.58174	4.61123e-06	0.000949844	Q1RMR1	Angiopoietin-related protein 1	ANGPTL1
ENSP00000400612	3429.79	1.63561	Up	0.355651	4.59892	4.24683e-06	0.00088824	Q2HJ22	Claudin-5	CLDN5
XP_010997336.1	35.4634	1.62802	Up	0.518468	3.14005	0.00168918	0.0418295	P55822	SH3 domain-binding glutamic acid-rich protein	SH3BGR
XP_010994030.1	50.1748	1.62421	Up	0.421473	3.85365	0.000116369	0.00809729	Q14331	Protein FRG1	FRG1
ENSBTAP00000007115	1259.15	1.60368	Up	0.369817	4.33642	1.44825e-05	0.00228942	P49759	Dual specificity protein kinase CLK1	CLK1
XP_010979468.1-D17	50.6411	1.60354	Up	0.52358	3.06264	0.00219391	0.0496276	P18825	Alpha-2C adrenergic receptor	ADRA2C
ENSBTAP00000051719	84.6682	1.59887	Up	0.433777	3.68594	0.000227862	0.0129402	P27812	Killer cell lectin-like receptor subfamily B member 1B allele A	KLRB1B
ENSBTAP00000025614-D4	87.9369	1.57588	Up	0.491706	3.20491	0.00135104	0.037408	NA	NA	NA
ENSP00000391989-D105	111.21	1.55047	Up	0.349197	4.44011	8.99145e-06	0.00161138	NA	NA	NA
ENSBTAP00000005868	566.194	1.54059	Up	0.206761	7.45107	9.25895e-14	1.25875e-09	Q6H8M7	Type 2 lactosamine alpha-2 3-sialyltransferase	ST3GAL6
ENSBTAP00000017541	301.406	1.53226	Up	0.248636	6.16268	7.15235e-10	1.21545e-06	Q9NUX5	Protection of telomeres protein 1	POT1
ENSBTAP00000015484	74.1697	1.52192	Up	0.46333	3.28474	0.00102075	0.0315388	Q99952	Tyrosine-protein phosphatase non-receptor type 18	PTPN18
XP_010996800.1	418.182	1.52079	Up	0.280409	5.42345	5.84585e-08	3.72393e-05	Q5RCQ0	DTW domain-containing protein 1	DTWD1
ENSMUSP00000029810	293.734	1.51793	Up	0.363172	4.17966	2.91949e-05	0.00348795	Q91W10	Zinc transporter ZIP8	SLC39A8
ENSP00000290765-D2	989.636	-1.50063	Down	0.293192	-5.11827	3.0835e-07	0.000119133	Q2NL00	Glutathione S-transferase theta-1	GSTT1
ENSBTAP00000015994	1474.8	-1.50654	Down	0.371726	-4.05282	5.06046e-05	0.00510983	Q0P570	Diphosphomevalonate decarboxylase	MVD
ENSBTAP00000053167	845.87	-1.5102	Down	0.353377	-4.27362	1.92324e-05	0.00275226	Q9Y2J2	Band 4.1-like protein 3	EPB41L3
ENSBTAP00000017168	390.78	-1.51033	Down	0.360429	-4.19036	2.78509e-05	0.00348795	P51511	Matrix metalloproteinase-15	MMP15
ENSMUSP00000096170	198.581	-1.51753	Down	0.453705	-3.34475	0.00082358	0.0282742	NA	NA	NA
ENSBTAP00000029877	9179.6	-1.51766	Down	0.40727	-3.72644	0.000194207	0.0114296	Q9NR99	Matrix-remodeling-associated protein 5	MXRA5
ENSBTAP00000004959	665.533	-1.51846	Down	0.387549	-3.91812	8.92418e-05	0.00705374	NA	NA	NA
ENSBTAP00000005725	133.618	-1.51974	Down	0.393219	-3.86487	0.000111148	0.00806066	Q5RFE6	Threonine synthase-like 2	THNSL2
ENSBTAP00000008608	66.6976	-1.52028	Down	0.397917	-3.8206	0.000133129	0.0087859	Q8MJJ2	Lysosome-associated membrane glycoprotein 3	LAMP3
ENSBTAP00000009702-D2	173.35	-1.53838	Down	0.43365	-3.54752	0.000388869	0.0181133	Q96DZ5	CAP-Gly domain-containing linker protein 3	CLIP3
ENSCAFP00000024237	227.152	-1.54665	Down	0.302436	-5.11396	3.15468e-07	0.000119133	O88917	Adhesion G protein-coupled receptor L1	ADGRL1
XP_010992384.1	454.319	-1.56041	Down	0.414221	-3.76709	0.000165164	0.0103	Q8WMS3	Protein phosphatase 1 regulatory subunit 1A	PPP1R1A
ENSBTAP00000050022	4110.57	-1.56327	Down	0.375595	-4.16211	3.15323e-05	0.00369553	Q9BX97	Plasmalemma vesicle-associated protein	PLVAP
ENSBTAP00000005874	139.566	-1.56929	Down	0.447291	-3.50843	0.000450759	0.0196155	A6QP15	Hydroxyacid-oxoacid transhydrogenase mitochondrial	ADHFE1
XP_010977759.1-D3	78.8244	-1.59015	Down	0.514796	-3.08889	0.00200904	0.0469246	Q9C0A1	Zinc finger homeobox protein 2	ZFHX2
ENSBTAP00000049917-D4	39.1005	-1.59222	Down	0.457914	-3.4771	0.000506864	0.0210728	Q5RE54	Glypican-6	GPC6
ENSCAFP00000035734	169.645	-1.59459	Down	0.465805	-3.42329	0.000618672	0.0237808	Q5R7J6	Ubiquitin-conjugating enzyme E2 N	UBE2N
ENSBTAP00000053607	1329.71	-1.59735	Down	0.478561	-3.33782	0.000844383	0.0284991	O94813	Slit homolog 2 protein	SLIT2
ENSBTAP00000055790	56.5598	-1.60725	Down	0.469642	-3.4223	0.000620946	0.0237808	Q6ZRI0	Otogelin	OTOG
ENSBTAP00000013333	107.796	-1.6369	Down	0.408681	-4.00534	6.19295e-05	0.00580643	Q9P202	Whirlin	DFNB31
ENSBTAP00000000796	1599.46	-1.64113	Down	0.428229	-3.83237	0.000126916	0.00854564	Q14956	Transmembrane glycoprotein NMB	GPNMB
XP_010972739.1	287507	-1.64635	Down	0.429604	-3.83225	0.000126974	0.00854564	Q9TT94	Acyl-CoA desaturase	SCD
ENSBTAP00000017523	195.354	-1.65274	Down	0.319518	-5.17259	2.30869e-07	0.000101068	A7LCJ3	Sialoadhesin	SIGLEC1
ENSBTAP00000032683	152.088	-1.65496	Down	0.426627	-3.87917	0.000104812	0.00770228	Q5T9C2	Protein FAM102A	FAM102A
ENSCAFP00000022796	2804.11	-1.65756	Down	0.322152	-5.14529	2.67107e-07	0.000106804	A7YWE4	NA	ALDH4A1
ENSBTAP00000014222	1527.63	-1.66361	Down	0.359332	-4.62972	3.66161e-06	0.000802896	Q9P0L9	Polycystic kidney disease 2-like 1 protein	PKD2L1
ENSCAFP00000025820	89.5378	-1.66442	Down	0.511297	-3.25528	0.00113279	0.0335519	Q96F07	Cytoplasmic FMR1-interacting protein 2	CYFIP2
ENSBTAP00000001628	568.709	-1.69209	Down	0.45224	-3.74159	0.000182862	0.0109516	Q8WN91	Cadherin-related family member 1	CDHR1
ENSCAFP00000023356	187.391	-1.69856	Down	0.487027	-3.48761	0.000487362	0.0204497	P56975	Pro-neuregulin-3 mitochondrial	NRG3
ENSBTAP00000003881	7010.67	-1.71175	Down	0.459725	-3.72342	0.000196542	0.0115172	Q8TD30	Alanine aminotransferase 2	GPT2
ENSBTAP00000027857	208.568	-1.7188	Down	0.313694	-5.47923	4.27179e-08	3.22638e-05	P52333	Tyrosine-protein kinase JAK3	JAK3
ENSBTAP00000016909	694.667	-1.72379	Down	0.424318	-4.06249	4.85512e-05	0.00510249	Q0P5I5	4-hydroxy-2-oxoglutarate aldolase mitochondrial	HOGA1
ENSBTAP00000009351-D2	442.114	-1.74813	Down	0.492627	-3.54859	0.000387293	0.0181133	NA	NA	NA
ENSMUSP00000103539	28.8571	-1.75179	Down	0.525896	-3.33106	0.000865158	0.0286877	Q63959	Potassium voltage-gated channel subfamily C member 3	KCNC3
ENSBTAP00000003840	37.311	-1.75537	Down	0.492635	-3.56324	0.000366311	0.0174259	Q9HBG7	T-lymphocyte surface antigen Ly-9	LY9
ENSBTAP00000002209	58.976	-1.75912	Down	0.541292	-3.24985	0.00115465	0.0341249	Q6P995	Protein FAM171B	FAM171B
ENSBTAP00000052440	31.5852	-1.76352	Down	0.569825	-3.09486	0.00196908	0.0467185	A2RT62	F-box/LRR-repeat protein 16	FBXL16
ENSBTAP00000009019	1132.55	-1.77511	Down	0.275307	-6.44775	1.13523e-10	2.57224e-07	P0C0L4	Complement C4-A	C4A
ENSBTAP00000026411	413.639	-1.79203	Down	0.506339	-3.53919	0.000401359	0.0184965	Q8TE56	A disintegrin and metalloproteinase with thrombospondin motifs 17	ADAMTS17
ENSBTAP00000018961	650.24	-1.79748	Down	0.549696	-3.26995	0.00107565	0.032569	Q8IZJ1	Netrin receptor UNC5B	UNC5B
ENSP00000285039	265.818	-1.82478	Down	0.458388	-3.98087	6.86638e-05	0.00613658	Q9ULV0	Unconventional myosin-Vb	MYO5B
ENSBTAP00000021892	603.08	-1.84077	Down	0.390949	-4.70845	2.49607e-06	0.000605965	Q5E9J5	7-dehydrocholesterol reductase	DHCR7
ENSBTAP00000008442	194.701	-1.84532	Down	0.520014	-3.5486	0.000387278	0.0181133	Q8TDY8	Immunoglobulin superfamily DCC subclass member 4	IGDCC4
ENSCAFP00000016037	124.59	-1.87999	Down	0.59732	-3.14738	0.00164741	0.0413781	O60241	Adhesion G protein-coupled receptor B2	ADGRB2
ENSMUSP00000028280	7173.63	-1.8848	Down	0.501571	-3.75779	0.000171418	0.0105615	P20908	Collagen alpha-1(V) chain	COL5A1
ENSCAFP00000014115	781.707	-1.88563	Down	0.463921	-4.06455	4.81257e-05	0.00510249	P13497	Bone morphogenetic protein 1	BMP1
ENSBTAP00000028617	83691.7	-1.889	Down	0.449719	-4.2004	2.66444e-05	0.00348795	P02461	Collagen alpha-1(III) chain	COL3A1
ENSBTAP00000023658	342.813	-1.91592	Down	0.560299	-3.41946	0.000627464	0.0238279	P36269	Gamma-glutamyltransferase 5	GGT5
ENSBTAP00000006683	393.394	-1.95985	Down	0.349429	-5.60872	2.03832e-08	1.97936e-05	NA	NA	NA
ENSBTAP00000026411-D3	162.267	-1.97545	Down	0.59589	-3.31513	0.000916017	0.0297894	Q8TE56	A disintegrin and metalloproteinase with thrombospondin motifs 17	ADAMTS17
ENSBTAP00000011032	1213.58	-1.98443	Down	0.596388	-3.32741	0.000876572	0.0289247	Q9UKX5	Integrin alpha-11	ITGA11
ENSBTAP00000013284	1365.28	-1.98963	Down	0.501245	-3.96938	7.206e-05	0.00632036	P18146	Early growth response protein 1	EGR1
ENSBTAP00000046191	241.275	-1.99626	Down	0.509226	-3.92018	8.84819e-05	0.00705374	O60279	Sushi domain-containing protein 5	SUSD5
ENSBTAP00000018523	132.233	-1.99922	Down	0.576926	-3.46529	0.000529651	0.0216234	Q9Y4D2	Sn1-specific diacylglycerol lipase alpha	DAGLA
XP_010991387.1	47.1007	-2.00121	Down	0.633881	-3.15707	0.00159363	0.0407893	Q9HBG7	T-lymphocyte surface antigen Ly-9	LY9
ENSCAFP00000001280	78.942	-2.008	Down	0.376909	-5.32754	9.95532e-08	5.4137e-05	P06340	HLA class II histocompatibility antigen DO alpha chain	HLA-DOA
ENSBTAP00000021260	160542	-2.06635	Down	0.540017	-3.82646	0.000130001	0.00870626	Q71SP7	Fatty acid synthase	FASN
ENSP00000285379	202.627	-2.11657	Down	0.429478	-4.92824	8.29741e-07	0.000245224	P00921	Carbonic anhydrase 2	CA2
ENSBTAP00000001517	16.7868	-2.12648	Down	0.654896	-3.24704	0.0011661	0.0343142	P23795	Acetylcholinesterase	ACHE
ENSCAFP00000014905	25.9227	-2.14436	Down	0.562564	-3.81176	0.000137983	0.00901865	Q96JT2	Solute carrier family 45 member 3	SLC45A3
ENSBTAP00000026756	109.751	-2.15863	Down	0.630141	-3.42564	0.000613354	0.0237808	Q14324	Myosin-binding protein C fast-type	MYBPC2
XP_010985423.1-D2	222.228	-2.1687	Down	0.512399	-4.23244	2.31168e-05	0.00314272	A1X283	SH3 and PX domain-containing protein 2B	SH3PXD2B
ENSCAFP00000000999	138.948	-2.17001	Down	0.639243	-3.39466	0.00068714	0.025112	P35556	Fibrillin-2	FBN2
ENSBTAP00000055723	4119.13	-2.18163	Down	0.5114	-4.26599	1.9902e-05	0.00281841	Q9NST1	Patatin-like phospholipase domain-containing protein 3	PNPLA3
XP_010992907.1	26.7376	-2.25803	Down	0.641978	-3.5173	0.000435962	0.0193059	Q7Z6P3	Ras-related protein Rab-44	RAB44
ENSBTAP00000007459	2732.34	-2.28008	Down	0.379172	-6.0133	1.81785e-09	2.47136e-06	Q9D2R0	Acetoacetyl-CoA synthetase	AACS
ENSBTAP00000043989	26.6627	-2.32182	Down	0.700507	-3.31449	0.000918114	0.0297894	Q8IZF4	Adhesion G-protein coupled receptor G5	ADGRG5
XP_010994364.1	192.496	-2.32816	Down	0.457085	-5.0935	3.51515e-07	0.000129158	Q8R5M0	PDZ domain-containing protein GIPC3	GIPC3
ENSBTAP00000053657	19.407	-2.34617	Down	0.742241	-3.16092	0.0015727	0.0404757	Q96IW2	SH2 domain-containing adapter protein D	SHD
XP_010995717.1	100.69	-2.39848	Down	0.61296	-3.91294	9.11789e-05	0.00712885	NA	NA	NA
ENSP00000384796-D2	105.294	-2.42492	Down	0.397967	-6.09327	1.10626e-09	1.67107e-06	O35181	Pro-neuregulin-3 membrane-bound isoform	NRG3
ENSBTAP00000016850	45.1396	-2.43399	Down	0.767793	-3.17011	0.0015238	0.0397716	O70460	C-C motif chemokine 19	CCL19
ENSBTAP00000040974	16.5077	-2.45213	Down	0.764664	-3.20681	0.00134214	0.0372375	Q61826	Mucosal addressin cell adhesion molecule 1	MADCAM1
ENSCAFP00000004923	213.189	-2.46665	Down	0.527577	-4.67544	2.93325e-06	0.000675891	Q8IZC6	Collagen alpha-1(XXVII) chain	COL27A1
ENSMUSP00000001715	71.2115	-2.59436	Down	0.599958	-4.32423	1.53066e-05	0.00239188	P30711	Glutathione S-transferase theta-1	GSTT1
ENSBTAP00000039997	100.289	-2.68371	Down	0.709473	-3.78268	0.000155146	0.00981028	Q91ZT1	Vascular endothelial growth factor receptor 3	FLT4
ENSBTAP00000035897	33.2349	-2.68587	Down	0.779716	-3.44467	0.00057175	0.0227598	Q9Y6M1	Insulin-like growth factor 2 mRNA-binding protein 2	IGF2BP2
ENSCAFP00000024466	62.9732	-2.70145	Down	0.595478	-4.53662	5.71635e-06	0.00112053	NA	NA	NA
ENSBTAP00000029508	33.5456	-2.83872	Down	0.827432	-3.43076	0.000601889	0.0236494	P12036	Neurofilament heavy polypeptide	NEFH
ENSBTAP00000051820	33.323	-3.10678	Down	0.885023	-3.5104	0.000447435	0.0196138	P35541	Serum amyloid A protein	SAA1
ENSBTAP00000000573	547.556	-3.13489	Down	0.463733	-6.76011	1.37888e-11	6.24861e-08	Q02337	D-beta-hydroxybutyrate dehydrogenase mitochondrial	BDH1
ENSP00000333751	19.2009	-3.14574	Down	0.888436	-3.54076	0.00039897	0.0184965	Q63HM9	PI-PLC X domain-containing protein 3	PLCXD3
ENSBTAP00000005529	240.771	-3.18136	Down	0.616395	-5.16123	2.4533e-07	0.000101068	Q9NQ30	Endothelial cell-specific molecule 1	ESM1
XP_010979615.1	310.234	-3.19122	Down	0.457694	-6.97239	3.11608e-12	2.11815e-08	Q8TE57	A disintegrin and metalloproteinase with thrombospondin motifs 16	ADAMTS16
ENSBTAP00000016021	30.2903	-3.4472	Down	1.04624	-3.29484	0.000984781	0.0310629	Q7YQI4	Transmembrane protein 176A	TMEM176A
ENSBTAP00000041338	36.4664	-3.47415	Down	0.916128	-3.79221	0.000149311	0.00952995	Q3YBM2	Transmembrane protein 176B	TMEM176B
ENSBTAP00000017036	14.3015	-3.83596	Down	1.23915	-3.09564	0.0019639	0.0467185	P46065	Guanylyl cyclase-activating protein 1	GUCA1A
ENSP00000443556-D40	21.468	-4.06159	Down	1.13649	-3.57379	0.000351852	0.0170671	Q9ES90	G-protein coupled receptor 35	GPR35
ENSBTAP00000027793	23.9877	-4.17206	Down	1.24271	-3.35722	0.000787309	0.0273647	P28800	Alpha-2-antiplasmin	SERPINF2
XP_010981705.1	23.7207	-4.26379	Down	1.09663	-3.8881	0.000101033	0.00767147	Q13237	cGMP-dependent protein kinase 2	PRKG2
ENSBTAP00000025468	146.573	-4.31146	Down	0.795763	-5.41802	6.02623e-08	3.72393e-05	Q95120	Dentin matrix acidic phosphoprotein 1	DMP1
ENSCAFP00000028553-D10	19.8553	-4.98278	Down	1.06258	-4.68934	2.74091e-06	0.000653732	Q9XSM2	Tryptase-2	NA
XP_010977795.1	24.4555	-5.23412	Down	0.927477	-5.64339	1.6673e-08	1.74362e-05	A6QNR1	Ribosomal RNA processing protein 36 homolog	RRP36
ENSBTAP00000016712-D12	81.7294	-5.39869	Down	1.39089	-3.88147	0.000103829	0.00767147	P61604	10 kDa heat shock protein mitochondrial	HSPE1
ENSBTAP00000035726	140.302	-6.29551	Down	1.57256	-4.00336	6.24504e-05	0.00581516	P17404	Leukocyte cell-derived chemotaxin 1	LECT1
ENSBTAP00000014846	31.1121	-6.29727	Down	1.09577	-5.74687	9.09094e-09	1.02993e-05	Q9NRM6	Interleukin-17 receptor B	IL17RB
ENSBTAP00000048995	14.7358	-6.51544	Down	1.4839	-4.39074	1.12963e-05	0.00189597	P01045	Kininogen-2	KNG2
ENSBTAP00000019982	19.8193	-6.91288	Down	1.38535	-4.99	6.03781e-07	0.000195438	P15088	Mast cell carboxypeptidase A	CPA3
ENSCAFP00000035465-D10	45.0839	-7.07188	Down	1.96662	-3.59597	0.000323188	0.0162131	P62246	40S ribosomal protein S15a	RPS15A
