## Supplementary material for "Adipose gene expression profiles reveal novel insights into the adaptation of northern Eurasian semi-domestic reindeer (*Rangifer tarandus*)": Table S9.xlsx

### Sheet: DEGs EP-S vs. EP-W
List of significantly differentially expressed genes between EP-S vs. EP-W
Gene ID	baseMean	log2FoldChange	Up/Down-Regulation (EP-S/EP-W)	lfcSE	stat	pvalue	padj	UniProt ID	Gene description	Gene Symbol
ENSCAFP00000016292	26.6567	6.99798	Up	1.46797	4.7671	1.86893e-06	0.00072172	Q68CQ1	Maestro heat-like repeat-containing protein family member 7	MROH7
ENSBTAP00000053212	20.0849	6.59125	Up	1.64043	4.01799	5.86967e-05	0.00858949	P56591	Cytochrome P450 1A1	CYP1A1
ENSP00000419300-D4	17.1166	6.35791	Up	1.53498	4.14203	3.44251e-05	0.00629708	P06310	Ig kappa chain V-II region RPMI 6410	IGKV2-30
ENSBTAP00000006815	10.1771	5.59439	Up	1.55507	3.59753	0.000321253	0.0237556	Q08DH5	Regulator of G-protein signaling 7-binding protein	RGS7BP
ENSBTAP00000054738	51.6615	5.06059	Up	1.18018	4.28799	1.80301e-05	0.00381012	O70340	Neuronal pentraxin-2	NPTX2
ENSP00000366342	11.3037	4.82304	Up	1.37818	3.49958	0.000465994	0.0298537	Q495Z4	Putative uncharacterized protein ASB16-AS1	ASB16-AS1
ENSBTAP00000051503	25.6604	4.68631	Up	0.991061	4.72858	2.26096e-06	0.000827155	P42771	Cyclin-dependent kinase inhibitor 2A	CDKN2A
XP_010978532.1-D7	15.3288	4.23514	Up	1.28111	3.30584	0.000946908	0.0461892	O15439	Multidrug resistance-associated protein 4	ABCC4
ENSCAFP00000030560-D4	170.435	4.08491	Up	0.761332	5.36547	8.07374e-08	5.71976e-05	P06316	Ig lambda chain V-I region BL2	NA
ENSP00000374777	145.893	3.94062	Up	0.731478	5.3872	7.15649e-08	5.71976e-05	P01834	Ig kappa chain C region	IGKC
ENSBTAP00000029073	11.8401	3.85181	Up	1.08229	3.55893	0.000372365	0.0257543	Q24K15	Angiopoietin-4	ANGPT4
ENSCAFP00000030560-D3	378.445	3.71512	Up	1.02228	3.63414	0.000278914	0.0225375	P06316	Ig lambda chain V-I region BL2	NA
ENSP00000353290	129.065	3.5569	Up	0.403633	8.8122	1.22717e-18	8.53007e-15	NA	NA	NA
ENSBTAP00000002373	27.1483	3.42202	Up	0.86524	3.95499	7.65368e-05	0.00994406	Q12774	Rho guanine nucleotide exchange factor 5	ARHGEF5
ENSBTAP00000003336	32.0493	2.94024	Up	0.827416	3.55352	0.000380114	0.0261601	Q6ZMI3	Gliomedin	GLDN
ENSBTAP00000024666	205.642	2.80985	Up	0.439957	6.38664	1.69571e-10	5.89344e-07	P01591	Immunoglobulin J chain	JCHAIN
ENSBTAP00000003015	73.7141	2.74666	Up	0.789937	3.47706	0.000506943	0.0311649	Q0VCE2	Heart- and neural crest derivatives-expressed protein 1	HAND1
ENSBTAP00000028109	317.018	2.6826	Up	0.626201	4.28392	1.83627e-05	0.00381012	NA	NA	NA
ENSP00000431971-D2	33.2666	2.5372	Up	0.664046	3.82083	0.000133005	0.0140078	D3YXK1	Atherin	SAMD1
ENSCAFP00000027249	408.313	2.47867	Up	0.60208	4.11684	3.84099e-05	0.00647875	P04221	Ig mu chain C region membrane-bound form	NA
XP_010977907.1	102.767	2.43924	Up	0.606603	4.02114	5.79178e-05	0.00856567	Q28046	Adseverin	SCIN
ENSP00000377995-D5	256.773	2.34636	Up	0.671814	3.49257	0.000478394	0.0303682	P67982	Metallothionein-1A	MT1A
ENSBTAP00000012027	129.59	2.28029	Up	0.50246	4.53825	5.67242e-06	0.00160935	P97577	Fasciculation and elongation protein zeta-1	FEZ1
ENSBTAP00000011769	37.177	2.27338	Up	0.681466	3.33601	0.0008499	0.0431903	Q62443	Neuronal pentraxin-1	NPTX1
ENSBTAP00000042249	64.6212	2.24974	Up	0.452706	4.96954	6.71121e-07	0.000345553	O75323	Protein NipSnap homolog 2	GBAS
ENSBTAP00000002652	256.306	2.24853	Up	0.541756	4.15045	3.31816e-05	0.00615055	Q2KJD8	Cyclin-dependent kinase 4 inhibitor B	CDKN2B
ENSBTAP00000007112-D3	63.4607	2.1766	Up	0.478211	4.55155	5.32527e-06	0.00158128	Q3ZBL1	1 2-dihydroxy-3-keto-5-methylthiopentene dioxygenase	ADI1
ENSBTAP00000019753	230.495	2.137	Up	0.530253	4.03015	5.57413e-05	0.00833242	Q0VCR4	Protein phosphatase 1 regulatory subunit 3C	PPP1R3C
ENSBTAP00000023312	145.743	1.94597	Up	0.435506	4.46828	7.885e-06	0.00210803	Q9UMR3	T-box transcription factor TBX20	TBX20
ENSBTAP00000018191	217.764	1.9456	Up	0.562129	3.46113	0.000537908	0.032513	Q6DN12	Multiple C2 and transmembrane domain-containing protein 2	MCTP2
ENSP00000380147	90.0532	1.78373	Up	0.461703	3.86337	0.000111833	0.0125379	P16157	Ankyrin-1	ANK1
ENSP00000432540	142.538	1.76771	Up	0.531973	3.32292	0.000890791	0.0443863	Q9UKW4	Guanine nucleotide exchange factor VAV3	VAV3
ENSBTAP00000015231	806.44	1.74792	Up	0.525898	3.32369	0.000888343	0.0443863	Q6P7D5	Mid1-interacting protein 1	MID1IP1
XP_010974757.1-D5	126.293	1.7332	Up	0.398257	4.35196	1.34926e-05	0.00312624	Q5E9E2	Myosin regulatory light polypeptide 9	MYL9
ENSBTAP00000020911	73.8348	1.72449	Up	0.423048	4.07634	4.57497e-05	0.00722741	Q9GL50	Metalloreductase STEAP1	STEAP1
ENSBTAP00000023484-D3	76.2491	1.72054	Up	0.390294	4.40833	1.0417e-05	0.00260033	Q9UKY7	Protein CDV3 homolog	CDV3
ENSBTAP00000051689	105.807	1.62966	Up	0.380148	4.28692	1.81171e-05	0.00381012	P82970	High mobility group nucleosome-binding domain-containing protein 5	HMGN5
ENSBTAP00000007442	95.4343	1.60347	Up	0.402728	3.98153	6.84742e-05	0.00924202	P62262	14-3-3 protein epsilon	YWHAE
ENSBTAP00000056411	182.852	1.5881	Up	0.436913	3.63483	0.000278166	0.0225375	P51793	H(+)/Cl(-) exchange transporter 4	CLCN4
XP_010973317.1	132.081	1.56716	Up	0.375761	4.17062	3.03774e-05	0.00578342	Q58D85	Proteinase-activated receptor 3	F2RL2
ENSBTAP00000017324	55.5902	1.56713	Up	0.477455	3.28227	0.00102975	0.0488589	Q0P6H9	Transmembrane protein 62	TMEM62
ENSBTAP00000023587	53.5768	1.53786	Up	0.4556	3.37545	0.000736954	0.0400909	Q0P5C7	Very-long-chain (3R)-3-hydroxyacyl-CoA dehydratase 4	HACD4
ENSBTAP00000045872	166.94	1.53245	Up	0.302669	5.06312	4.12447e-07	0.00023891	Q9WUV0	Origin recognition complex subunit 5	ORC5
ENSBTAP00000014062	51.5149	1.51869	Up	0.416715	3.64444	0.000267974	0.0223239	P11023	Ras-related protein Rab-3A	RAB3A
ENSBTAP00000002913	156.597	1.51322	Up	0.417604	3.62358	0.000290558	0.0228211	Q9CR11	YEATS domain-containing protein 4	YEATS4
ENSBTAP00000029056	3127.59	-1.50494	Down	0.255153	-5.89819	3.6751e-09	5.11443e-06	O18735	Receptor tyrosine-protein kinase erbB-2	ERBB2
XP_010997176.1	2237.47	-1.5109	Down	0.366686	-4.12043	3.78162e-05	0.00647875	Q6X4W1	NMDA receptor synaptonuclear signaling and neuronal migration factor	NSMF
ENSBTAP00000042192	111.551	-1.51443	Down	0.395727	-3.82696	0.000129734	0.0139448	Q6UXD7	Major facilitator superfamily domain-containing protein 7	MFSD7
ENSCAFP00000009377-D4	117.001	-1.52783	Down	0.41942	-3.64272	0.000269775	0.0223239	P10589	COUP transcription factor 1	NR2F1
ENSBTAP00000028606	91.5953	-1.55844	Down	0.399589	-3.90011	9.61475e-05	0.0114619	NA	NA	NA
ENSP00000251268	961.854	-1.5662	Down	0.284368	-5.50765	3.63652e-08	4.2129e-05	Q7Z7M0	Multiple epidermal growth factor-like domains protein 8	MEGF8
ENSBTAP00000001351	61.4352	-1.56839	Down	0.449891	-3.48616	0.00049001	0.0305476	Q08DX6	Growth/differentiation factor 10	GDF10
ENSBTAP00000009302	1205.58	-1.58194	Down	0.458875	-3.44743	0.000565944	0.0335795	Q9N1Q4	Large neutral amino acids transporter small subunit 2	SLC7A8
ENSBTAP00000018027	93.8229	-1.5996	Down	0.453745	-3.52533	0.000422957	0.0281337	Q70J99	Protein unc-13 homolog D	UNC13D
ENSBTAP00000002992	70.9901	-1.61459	Down	0.45133	-3.5774	0.000347025	0.024783	P25285	Aminomethyltransferase mitochondrial	AMT
ENSBTAP00000019840	1405.88	-1.62213	Down	0.428397	-3.78652	0.000152774	0.0155026	Q99758	ATP-binding cassette sub-family A member 3	ABCA3
ENSCAFP00000006705	341.579	-1.66026	Down	0.376737	-4.40695	1.04834e-05	0.00260033	Q9C0E4	Glutamate receptor-interacting protein 2	GRIP2
ENSBTAP00000010194	222.859	-1.6967	Down	0.442198	-3.83697	0.000124564	0.0137435	O08672	Kinesin-like protein KIFC2	KIFC2
ENSBTAP00000014437	438.937	-1.71209	Down	0.336735	-5.08437	3.6885e-07	0.000222946	Q28235	Prolactin receptor	PRLR
ENSCAFP00000009996	52.6484	-1.7175	Down	0.475173	-3.61447	0.000300968	0.0231164	Q8NI38	NF-kappa-B inhibitor delta	NFKBID
ENSBTAP00000021166	59.6677	-1.72383	Down	0.441034	-3.9086	9.28327e-05	0.0114209	Q2KJE5	Glyceraldehyde-3-phosphate dehydrogenase testis-specific	GAPDHS
ENSBTAP00000017818	858.063	-1.72916	Down	0.376112	-4.59747	4.27661e-06	0.00135122	Q9HCJ1	Progressive ankylosis protein homolog	ANKH
ENSCAFP00000012573	462.004	-1.73963	Down	0.444602	-3.91278	9.1238e-05	0.0113249	Q7M370	Arylacetamide deacetylase	AADAC
ENSMUSP00000037246	509.088	-1.74174	Down	0.356175	-4.89013	1.00772e-06	0.000461853	Q6WRI0	Immunoglobulin superfamily member 10	IGSF10
ENSBTAP00000043349	36.282	-1.74436	Down	0.518494	-3.36428	0.000767437	0.040721	Q8WV35	Leucine-rich repeat-containing protein 29	LRRC29
ENSP00000391249-D2	57.6329	-1.7522	Down	0.532371	-3.2913	0.00099724	0.047971	Q9UHD8	Septin-9	SEPT9
ENSBTAP00000018523	383.585	-1.7779	Down	0.325432	-5.46319	4.67644e-08	4.33412e-05	Q9Y4D2	Sn1-specific diacylglycerol lipase alpha	DAGLA
ENSMUSP00000030010-D2	418.193	-1.79294	Down	0.386025	-4.64463	3.40679e-06	0.00115515	Q8IZY2	ATP-binding cassette sub-family A member 7	ABCA7
XP_010977759.1-D3	260.815	-1.80509	Down	0.292064	-6.18047	6.39122e-10	1.48085e-06	Q9C0A1	Zinc finger homeobox protein 2	ZFHX2
ENSBTAP00000030277	189.84	-1.83152	Down	0.496252	-3.69071	0.000223626	0.0198016	NA	NA	NA
ENSMUSP00000030643	125.288	-1.84747	Down	0.497751	-3.71164	0.00020592	0.0187104	Q92935	Exostosin-like 1	EXTL1
ENSBTAP00000015052	784.179	-1.85709	Down	0.50978	-3.64292	0.000269565	0.0223239	Q02974	Ketohexokinase	KHK
ENSBTAP00000011742	88.3464	-1.99366	Down	0.487053	-4.09331	4.25262e-05	0.00703045	Q9BWW8	Apolipoprotein L6	APOL6
ENSMUSP00000001715	35.5611	-1.99773	Down	0.603705	-3.30912	0.000935882	0.0459739	P30711	Glutathione S-transferase theta-1	GSTT1
ENSBTAP00000022880	136.146	-2.02637	Down	0.501181	-4.04318	5.27315e-05	0.00796819	NA	NA	NA
ENSP00000282249-D4	139.139	-2.04215	Down	0.509765	-4.00606	6.17392e-05	0.00873191	O75343	Guanylate cyclase soluble subunit beta-2	GUCY1B2
XP_010975032.1-D14	81.8574	-2.08654	Down	0.430794	-4.84349	1.27578e-06	0.000552021	Q7KZI7	Serine/threonine-protein kinase MARK2	MARK2
ENSBTAP00000001847	27.9519	-2.14817	Down	0.569846	-3.76975	0.000163414	0.0158866	Q17QM9	CB1 cannabinoid receptor-interacting protein 1	CNRIP1
ENSBTAP00000006390	154.909	-2.22601	Down	0.460659	-4.83224	1.35007e-06	0.000552021	O00295	Tubby-related protein 2	TULP2
ENSMUSP00000119975-D2	164.164	-2.25863	Down	0.36419	-6.20179	5.58246e-10	1.48085e-06	P62246	40S ribosomal protein S15a	RPS15A
ENSCAFP00000010156-D2	54.183	-2.28581	Down	0.649225	-3.52082	0.000430209	0.0283449	P46778	60S ribosomal protein L21	RPL21
ENSBTAP00000055688	41.6454	-2.41287	Down	0.669117	-3.60605	0.00031089	0.023238	Q29529	Carbonyl reductase [NADPH] 2	CBR2
ENSCAFP00000002089	757.511	-2.42513	Down	0.624962	-3.88044	0.000104268	0.0118814	NA	NA	NA
XP_010980926.1	156.824	-2.42907	Down	0.447888	-5.42338	5.8484e-08	5.08153e-05	Q96J66	ATP-binding cassette sub-family C member 11	ABCC11
ENSBTAP00000003173	100.675	-2.45548	Down	0.713977	-3.43915	0.000583537	0.0342293	P46013	Antigen KI-67	MKI67
ENSBTAP00000002101	23.9255	-2.46362	Down	0.713492	-3.4529	0.000554601	0.0332042	Q29397	Synaptic vesicle glycoprotein 2A	SV2A
ENSP00000301587-D2	77.0027	-2.55416	Down	0.681443	-3.74817	0.000178131	0.0167323	NA	NA	NA
ENSCAFP00000003956-D10	16.3528	-2.56596	Down	0.738186	-3.47604	0.000508879	0.0311649	P19246	Neurofilament heavy polypeptide	NEFH
XP_010996779.1	50.8412	-2.59244	Down	0.59648	-4.34624	1.38493e-05	0.00315627	Q6ZRF8	RING finger protein 207	RNF207
ENSP00000304956	58.0938	-2.6354	Down	0.735715	-3.5821	0.000340843	0.0246792	Q10571	Probable tumor suppressor protein MN1	MN1
ENSBTAP00000000855	93.4751	-2.73483	Down	0.559745	-4.88584	1.02988e-06	0.000461853	A6NE52	WD repeat-containing protein KIAA1875	KIAA1875
ENSBTAP00000024162	20.4863	-2.79317	Down	0.737454	-3.78758	0.000152122	0.0155026	NA	NA	NA
XP_010998629.1-D14	70.6549	-2.95722	Down	0.687133	-4.30371	1.6796e-05	0.00374571	P54230	Cathelicidin-1	CATHL1A
ENSBTAP00000007925	87.5351	-3.22874	Down	0.687984	-4.69304	2.69169e-06	0.000959482	NA	NA	NA
ENSCAFP00000019758-D2	184.833	-3.47583	Down	0.633811	-5.48402	4.15757e-08	4.33412e-05	P60901	Proteasome subunit alpha type-6	PSMA6
ENSCAFP00000022549	89.7056	-3.57816	Down	0.401903	-8.90304	5.4337e-19	7.55393e-15	Q58DU5	Proteasome subunit alpha type-3	PSMA3
ENSBTAP00000029559	145.369	-4.13865	Down	0.578262	-7.15705	8.24334e-13	3.81996e-09	O00763	Acetyl-CoA carboxylase 2	ACACB
ENSBTAP00000006040-D2	20.975	-4.34907	Down	1.28817	-3.37616	0.00073504	0.0400909	Q2TBV6	Coiled-coil domain-containing protein 124	CCDC124
ENSBTAP00000048143-D2	11.0626	-5.25115	Down	1.52812	-3.43635	0.000589618	0.0342965	Q02928	Cytochrome P450 4A11	CYP4A11
ENSBTAP00000049550	51.0966	-5.49729	Down	1.09218	-5.0333	4.82103e-07	0.000268088	P84104	Serine/arginine-rich splicing factor 3	SRSF3
XP_010977795.1	26.2409	-5.51482	Down	0.919898	-5.99504	2.03441e-09	3.5353e-06	A6QNR1	Ribosomal RNA processing protein 36 homolog	RRP36
ENSBTAP00000008924-D2	16.292	-6.73556	Down	1.46362	-4.60197	4.18509e-06	0.00135122	Q86WU2	Probable D-lactate dehydrogenase mitochondrial	LDHD
ENSCAFP00000035465-D10	137.302	-7.60101	Down	1.26326	-6.01696	1.7772e-09	3.52953e-06	P62246	40S ribosomal protein S15a	RPS15A
