## Supplementary material for "Adipose gene expression profiles reveal novel insights into the adaptation of northern Eurasian semi-domestic reindeer (*Rangifer tarandus*)": Table S10.xlsx

### Sheet: DEGs ES-S vs. ES-W
List of significantly differentially expressed genes between ES-S vs. ES-W
Gene ID	baseMean	log2FoldChange	Up/Down-Regulation (ES-S/ES-W)	lfcSE	stat	pvalue	padj	UniProt ID	Gene description	Gene Symbol
ENSCAFP00000032562-D9	105.404	9.77432	Up	2.31781	4.21706	2.47511e-05	0.00416555	P06316	Ig lambda chain V-I region BL2	NA
ENSBTAP00000053212	94.7691	9.61972	Up	2.90367	3.31295	0.000923181	0.0431369	P56591	Cytochrome P450 1A1	CYP1A1
ENSP00000419300-D4	56.7819	7.9149	Up	1.40188	5.64591	1.64306e-08	9.88053e-06	P06310	Ig kappa chain V-II region RPMI 6410	IGKV2-30
ENSBTAP00000042747-D6	44.3451	7.55718	Up	1.31504	5.74675	9.09773e-09	5.71958e-06	P06310	Ig kappa chain V-II region RPMI 6410	IGKV2-30
ENSBTAP00000054625-D6	16.8951	7.13474	Up	1.63419	4.36592	1.26589e-05	0.00240892	P18531	Ig heavy chain V region 3-6	IGHV3-6
ENSP00000226067-D4	11.9114	6.64679	Up	1.53397	4.33306	1.47048e-05	0.00271177	Q16534	Hepatic leukemia factor	HLF
ENSBTAP00000001613-D2	5202.4	6.63578	Up	0.534556	12.4136	2.2045e-35	1.52452e-31	P01871	Ig mu chain C region	IGHM
ENSCAFP00000030560-D3	1299.46	6.53217	Up	0.545429	11.9762	4.73526e-33	2.18311e-29	P06316	Ig lambda chain V-I region BL2	NA
ENSCAFP00000030560-D9	453.302	6.40782	Up	1.2849	4.98701	6.13211e-07	0.000235592	P06316	Ig lambda chain V-I region BL2	NA
ENSBTAP00000001613-D5	634.457	6.24884	Up	0.596317	10.4791	1.07807e-25	1.65676e-22	A0M8Q6	Ig lambda-7 chain C region	IGLC7
ENSMUSP00000097713	582.674	6.1693	Up	0.670404	9.20237	3.50152e-20	4.40268e-17	A0M8Q6	Ig lambda-7 chain C region	IGLC7
ENSP00000375028	1140.58	6.01957	Up	0.540668	11.1336	8.61234e-29	1.98529e-25	P18531	Ig heavy chain V region 3-6	IGHV3-6
ENSBTAP00000055618-D2	562.974	5.98895	Up	0.509934	11.7445	7.53264e-32	2.6046e-28	P01821	Ig heavy chain V region MC101	NA
ENSCAFP00000030560-D4	563.762	5.85868	Up	0.553771	10.5796	3.70514e-26	6.40572e-23	P06316	Ig lambda chain V-I region BL2	NA
ENSBTAP00000000324-D4	34.9366	5.78178	Up	1.34044	4.31336	1.60792e-05	0.00292619	Q15782	Chitinase-3-like protein 2	CHI3L2
ENSP00000374777	498.377	5.74005	Up	0.461538	12.4368	1.64967e-35	1.52452e-31	P01834	Ig kappa chain C region	IGKC
ENSBTAP00000051503	19.2368	5.41855	Up	1.28559	4.21482	2.49975e-05	0.00416555	P42771	Cyclin-dependent kinase inhibitor 2A	CDKN2A
ENSBTAP00000024666	865.706	5.39196	Up	0.492513	10.9479	6.80418e-28	1.34441e-24	P01591	Immunoglobulin J chain	JCHAIN
ENSBTAP00000006095	29.8732	4.81569	Up	1.32844	3.62508	0.000288872	0.0218446	Q14B25	Serine protease 48	PRSS48
ENSCAFP00000027249	1724.15	4.69284	Up	0.54641	8.58851	8.81068e-18	9.37388e-15	P04221	Ig mu chain C region membrane-bound form	NA
XP_010994642.1	10.9053	4.49481	Up	1.36115	3.30221	0.00095926	0.0433579	NA	NA	NA
ENSP00000353290	210.396	4.24199	Up	0.363734	11.6623	1.98505e-31	5.49105e-28	NA	NA	NA
ENSBTAP00000025042-D8	22.6293	3.87359	Up	1.08016	3.58613	0.000335628	0.023684	Q3SZ63	Nucleolar protein 56	NOP56
ENSBTAP00000035554	126.58	3.82854	Up	0.91039	4.20539	2.60634e-05	0.00424097	E1BD44	Basic leucine zipper transcriptional factor ATF-like	BATF
XP_010975330.1-D5	89.4534	3.69762	Up	0.998645	3.70264	0.000213367	0.0183297	Q9XS72	T-cell surface glycoprotein CD1a	CD1A
ENSCAFP00000033135-D4	72.9285	3.53877	Up	0.8627	4.10197	4.09647e-05	0.00590191	Q7TSN2	CMRF35-like molecule	CLM
ENSMUSP00000131146-D2	227.471	3.52353	Up	0.746418	4.72058	2.35171e-06	0.000663805	A6NMZ7	Collagen alpha-6(VI) chain	COL6A6
ENSBTAP00000021272	24.9624	3.49663	Up	1.0403	3.36116	0.000776167	0.0388304	Q6R8F2	Cadherin-1	CDH1
ENSBTAP00000041321	24.0093	3.49184	Up	1.01337	3.44576	0.000569452	0.0313788	Q28905	Prostaglandin F2-alpha receptor	PTGFR
ENSCAFP00000035027-D6	72.7674	3.26962	Up	0.883628	3.70022	0.000215408	0.0183728	Q28565	T-cell surface glycoprotein CD1b-1	NA
ENSBTAP00000051719	118.34	3.26369	Up	0.684761	4.76617	1.87759e-06	0.000541021	P27812	Killer cell lectin-like receptor subfamily B member 1B allele A	KLRB1B
ENSP00000427772	45.965	3.21272	Up	0.987346	3.2539	0.00113833	0.0482952	Q8IX03	Protein KIBRA	WWC1
XP_010978936.1	35.4869	3.19831	Up	0.82397	3.88159	0.000103776	0.0116693	NA	NA	NA
ENSBTAP00000047624	57.7296	3.18087	Up	0.78094	4.07313	4.63848e-05	0.00648028	A5PJ93	Marginal zone B- and B1-cell-specific protein	MZB1
ENSBTAP00000007112-D3	71.6447	3.1617	Up	0.468865	6.7433	1.54825e-11	1.12704e-08	Q3ZBL1	1 2-dihydroxy-3-keto-5-methylthiopentene dioxygenase	ADI1
XP_010986526.1	286.97	3.15173	Up	0.680027	4.63471	3.57438e-06	0.000915504	P62155	Calmodulin	CALM1
ENSBTAP00000003015	65.027	3.11018	Up	0.577484	5.38574	7.21462e-08	3.99142e-05	Q0VCE2	Heart- and neural crest derivatives-expressed protein 1	HAND1
ENSP00000354932	24.4612	3.02687	Up	0.921384	3.28514	0.00101933	0.0447565	Q15399	Toll-like receptor 1	TLR1
ENSBTAP00000005239	90.4643	3.01434	Up	0.733216	4.11113	3.93731e-05	0.00573232	Q5D0X0	Fibroblast growth factor 7	FGF7
ENSBTAP00000015484	66.7481	2.94291	Up	0.754382	3.90109	9.57607e-05	0.0110618	Q99952	Tyrosine-protein phosphatase non-receptor type 18	PTPN18
ENSBTAP00000049519	334.811	2.91035	Up	0.359341	8.09913	5.53522e-16	5.4684e-13	Q5EA25	Sushi repeat-containing protein SRPX2	SRPX2
ENSBTAP00000019848	3286.37	2.87446	Up	0.635945	4.51998	6.18447e-06	0.00140225	P81282	Versican core protein	VCAN
ENSBTAP00000026580	178.272	2.87399	Up	0.829008	3.46678	0.000526734	0.0303248	O46522	Cytochrome b-245 heavy chain	CYBB
ENSBTAP00000023587	94.9937	2.78058	Up	0.522131	5.32545	1.00703e-07	5.35701e-05	Q0P5C7	Very-long-chain (3R)-3-hydroxyacyl-CoA dehydratase 4	HACD4
ENSBTAP00000015898	90.7261	2.73721	Up	0.769177	3.55862	0.000372805	0.0247897	Q9NR55	Basic leucine zipper transcriptional factor ATF-like 3	BATF3
ENSBTAP00000004459	97.8265	2.73007	Up	0.710033	3.84499	0.000120556	0.0130267	Q5E9R6	Ceramide synthase 4	CERS4
ENSBTAP00000043804	123.278	2.70503	Up	0.396294	6.82582	8.74275e-12	6.71783e-09	Q95L54	Annexin A8	ANXA8
ENSBTAP00000021927	67.5135	2.64485	Up	0.800054	3.30584	0.000946923	0.0433579	Q969Z4	Tumor necrosis factor receptor superfamily member 19L	RELT
ENSBTAP00000040496	96.7569	2.60785	Up	0.528127	4.93792	7.89591e-07	0.00028739	Q9UMR7	C-type lectin domain family 4 member A	CLEC4A
ENSBTAP00000008803	57.6345	2.6077	Up	0.584372	4.4624	8.10484e-06	0.00172459	Q9WUQ5	C-X-C motif chemokine 14	CXCL14
ENSBTAP00000045833	157.014	2.59053	Up	0.66588	3.89039	0.000100082	0.0113536	P05156	Complement factor I	CFI
ENSBTAP00000032224	81.7719	2.47532	Up	0.762741	3.24529	0.00117331	0.0494757	P42071	T-lymphocyte activation antigen CD86	CD86
XP_010990564.1	69.2323	2.42652	Up	0.640341	3.78941	0.000151006	0.0150256	Q15735	Phosphatidylinositol 4 5-bisphosphate 5-phosphatase A	INPP5J
ENSBTAP00000028109	613.56	2.41109	Up	0.415202	5.80703	6.35908e-09	4.18821e-06	NA	NA	NA
ENSBTAP00000023326-D8	430.941	2.40836	Up	0.585079	4.1163	3.8501e-05	0.00566903	P05980	Prostaglandin F synthase 1	NA
ENSBTAP00000044782	792.824	2.40227	Up	0.631923	3.80152	0.000143813	0.0147339	P31096	Osteopontin	SPP1
ENSBTAP00000011106	474.05	2.39021	Up	0.73142	3.2679	0.00108347	0.0466629	Q9BEG9	Suppressor of cytokine signaling 3	SOCS3
XP_010980285.1	257.814	2.38332	Up	0.622137	3.83085	0.0001277	0.0135871	P80724	Brain acid soluble protein 1	BASP1
ENSBTAP00000016301	27.2837	2.38012	Up	0.643465	3.69891	0.000216526	0.0183728	A5D7U4	Amiloride-sensitive sodium channel subunit beta	SCNN1B
ENSBTAP00000005845-D2	135.916	2.37753	Up	0.60704	3.91659	8.9811e-05	0.0107084	Q9NWC5	Transmembrane protein 45A	TMEM45A
ENSP00000386165	3889.44	2.37429	Up	0.459753	5.16427	2.41383e-07	0.000119235	O02756	CCAAT/enhancer-binding protein delta	CEBPD
XP_010978414.1	177.056	2.36151	Up	0.706776	3.34124	0.000834047	0.0405014	Q6ZNC8	Lysophospholipid acyltransferase 1	MBOAT1
ENSBTAP00000055877-D3	59.9064	2.35068	Up	0.464769	5.05775	4.24242e-07	0.000177809	Q2KIY0	COMM domain-containing protein 6	COMMD6
ENSBTAP00000001709	52.214	2.34849	Up	0.660933	3.55329	0.000380448	0.0251769	Q96FJ0	AMSH-like protease	STAMBPL1
ENSBTAP00000002092-D3	151.038	2.32825	Up	0.622636	3.73934	0.000184501	0.0171053	P79431	Metallothionein-1E	MT1E
ENSBTAP00000054349	187.439	2.28635	Up	0.695455	3.28756	0.0010106	0.0445146	P15509	Granulocyte-macrophage colony-stimulating factor receptor subunit alpha	CSF2RA
ENSBTAP00000027820	700.262	2.26532	Up	0.643097	3.52252	0.00042747	0.0268217	NA	NA	NA
ENSBTAP00000049136	149.524	2.25409	Up	0.500297	4.50552	6.62116e-06	0.00147705	Q6B410	Lysozyme C intestinal isozyme	NA
ENSBTAP00000042185	655.454	2.2536	Up	0.681629	3.30619	0.000945725	0.0433579	Q0IIB6	DNA damage-inducible transcript 3 protein	DDIT3
ENSBTAP00000012027	195.957	2.21382	Up	0.593534	3.7299	0.000191559	0.0171164	P97577	Fasciculation and elongation protein zeta-1	FEZ1
ENSCAFP00000025501	282.73	2.21125	Up	0.617726	3.57967	0.000344029	0.0237913	Q58DW0	60S ribosomal protein L4	RPL4
ENSBTAP00000021704	1072.75	2.20301	Up	0.643614	3.42287	0.000619629	0.0332245	Q2HJ57	Coactosin-like protein	COTL1
ENSBTAP00000006279	113.374	2.19615	Up	0.567573	3.86937	0.000109117	0.0121477	NA	NA	NA
ENSBTAP00000007338	87.4997	2.17482	Up	0.483251	4.50039	6.78285e-06	0.0014891	Q2HJ74	Glycine amidinotransferase mitochondrial	GATM
ENSBTAP00000014924	204.022	2.17272	Up	0.659321	3.29538	0.00098287	0.0437109	P09326	CD48 antigen	CD48
ENSBTAP00000023716	136.971	2.16856	Up	0.64567	3.35861	0.000783349	0.038973	Q13009	T-lymphoma invasion and metastasis-inducing protein 1	TIAM1
ENSBTAP00000020086	178.207	2.16184	Up	0.451909	4.78379	1.72016e-06	0.000506875	Q58CQ9	Pantetheinase	VNN1
XP_010973317.1	326.684	2.14648	Up	0.433778	4.94834	7.48477e-07	0.000279789	Q58D85	Proteinase-activated receptor 3	F2RL2
ENSBTAP00000030121	235.593	2.13788	Up	0.624502	3.42334	0.000618572	0.0332245	Q06187	Tyrosine-protein kinase BTK	BTK
ENSBTAP00000055447	1750.7	2.13577	Up	0.536492	3.98099	6.86293e-05	0.008789	P04003	C4b-binding protein alpha chain	C4BPA
ENSBTAP00000035016-D2	49.3712	2.1107	Up	0.553436	3.8138	0.000136844	0.0142308	Q9UBU7	Protein DBF4 homolog A	DBF4
ENSBTAP00000020677	739.438	2.09784	Up	0.631076	3.32423	0.000886642	0.0421414	NA	NA	NA
ENSBTAP00000019196	242.556	2.09771	Up	0.331101	6.33555	2.36492e-10	1.63546e-07	Q58DV7	Histamine N-methyltransferase	HNMT
ENSBTAP00000022140	125.162	2.09	Up	0.534724	3.90855	9.28508e-05	0.0108832	Q6Q4G3	Aminopeptidase Q	LVRN
ENSBTAP00000015986	1123.31	2.06889	Up	0.589224	3.51121	0.000446067	0.0271102	O19064	Tyrosine-protein kinase JAK2	JAK2
ENSBTAP00000009056	122.036	2.03604	Up	0.4576	4.44939	8.61129e-06	0.00177765	Q9ET77	Junctophilin-3	JPH3
ENSBTAP00000042184	124.269	2.03068	Up	0.501731	4.04735	5.18014e-05	0.00702417	P70202	Latexin	LXN
ENSBTAP00000038206	221.771	2.02039	Up	0.601194	3.36062	0.000777675	0.0388304	P15812	T-cell surface glycoprotein CD1e membrane-associated	CD1E
ENSBTAP00000028880	782.37	2.01379	Up	0.525678	3.83084	0.000127708	0.0135871	Q08116	Regulator of G-protein signaling 1	RGS1
ENSBTAP00000023397	274.472	2.00142	Up	0.605681	3.30441	0.000951775	0.0433579	Q6QUN5	Triggering receptor expressed on myeloid cells 1	TREM1
ENSP00000263734-D2	2030.14	1.9934	Up	0.611387	3.26045	0.00111236	0.0473388	Q9XTA5	Hypoxia-inducible factor 1-alpha	HIF1A
ENSBTAP00000007150	224.838	1.97358	Up	0.505974	3.90055	9.59737e-05	0.0110618	Q865V6	Macrophage-capping protein	CAPG
XP_010991872.1	50.877	1.97157	Up	0.570249	3.45738	0.00054545	0.030543	Q32PD9	Single-pass membrane and coiled-coil domain-containing protein 4	SMCO4
ENSBTAP00000010911	711.22	1.96706	Up	0.497114	3.95696	7.59086e-05	0.00945849	Q28105	Endothelial protein C receptor	PROCR
ENSBTAP00000040665	487.17	1.95922	Up	0.527472	3.71437	0.00020371	0.0177202	Q99J55	Immediate early response gene 5-like protein	IER5L
ENSBTAP00000004179	1393.94	1.95858	Up	0.519621	3.76925	0.000163741	0.0160617	Q9GLX0	Atypical chemokine receptor 1	ACKR1
ENSBTAP00000042801	143.967	1.93387	Up	0.479945	4.02935	5.5932e-05	0.00736758	P42917	Inhibin beta B chain	INHBB
ENSP00000309141	307.296	1.88285	Up	0.555705	3.38822	0.000703479	0.0365782	A0JN69	E3 ubiquitin-protein ligase MARCH3	MARCH3
ENSP00000431971-D2	45.9151	1.8617	Up	0.520646	3.57574	0.000349239	0.0238849	D3YXK1	Atherin	SAMD1
ENSBTAP00000010884	3237.86	1.85785	Up	0.424047	4.38123	1.18009e-05	0.00229885	A4IFN2	Mesenteric estrogen-dependent adipogenesis protein	MEDAG
ENSBTAP00000009523	1650.77	1.84541	Up	0.513704	3.59237	0.000327687	0.0233992	P98065	Tumor necrosis factor-inducible gene 6 protein	TNFAIP6
ENSBTAP00000019345	155.53	1.83667	Up	0.522708	3.51377	0.000441799	0.0271102	O95863	Zinc finger protein SNAI1	SNAI1
ENSBTAP00000009568	39.8479	1.81321	Up	0.54537	3.32474	0.000885006	0.0421414	Q9NZC2	Triggering receptor expressed on myeloid cells 2	TREM2
ENSBTAP00000008381-D3	143.573	1.80565	Up	0.467067	3.86593	0.000110666	0.0121477	Q6P5R6	60S ribosomal protein L22-like 1	RPL22L1
ENSBTAP00000022774	931.513	1.77623	Up	0.487444	3.64396	0.00026848	0.021341	P25326	Cathepsin S	CTSS
ENSP00000400612	3832.84	1.75515	Up	0.531386	3.30298	0.000956649	0.0433579	Q2HJ22	Claudin-5	CLDN5
ENSBTAP00000000086	607.014	1.7013	Up	0.493613	3.44662	0.000567647	0.0313788	Q9H4G4	Golgi-associated plant pathogenesis-related protein 1	GLIPR2
XP_010986527.1	387.981	1.6963	Up	0.352001	4.81901	1.44273e-06	0.000460623	P48060	Glioma pathogenesis-related protein 1	GLIPR1
ENSBTAP00000000589	355.893	1.68895	Up	0.469068	3.60065	0.000317417	0.0230829	P10462	Protein S100-A2	S100A2
ENSBTAP00000047025-D2	857.191	1.67239	Up	0.468326	3.571	0.000355616	0.0239928	Q28065	C4b-binding protein alpha chain	C4BPA
ENSP00000305422	505.294	1.64932	Up	0.427179	3.86096	0.000112941	0.0122999	O02755	CCAAT/enhancer-binding protein beta	CEBPB
ENSBTAP00000007553	677.405	1.64783	Up	0.451281	3.65145	0.000260764	0.0208476	Q61473	Transcription factor SOX-17	SOX17
ENSBTAP00000045872	208.537	1.64714	Up	0.339182	4.85621	1.19657e-06	0.000403652	Q9WUV0	Origin recognition complex subunit 5	ORC5
XP_010986363.1	118.98	1.63885	Up	0.401814	4.07862	4.53045e-05	0.00639394	Q14123	Calcium/calmodulin-dependent 3' 5'-cyclic nucleotide phosphodiesterase 1C	PDE1C
XP_010989192.1	120.24	1.6235	Up	0.435776	3.72554	0.000194899	0.0172733	Q6IE36	Ovostatin homolog 2	OVOS2
ENSBTAP00000054130	1036.42	1.62257	Up	0.408225	3.97468	7.04728e-05	0.00894229	Q0H8B9	C-type lectin domain family 2 member D11	CLEC2D11
ENSCAFP00000033474-D11	683.893	1.62155	Up	0.468176	3.46354	0.000533119	0.0303439	Q3T0A3	Complement factor D	CFD
ENSBTAP00000017783	3869.79	1.61857	Up	0.451568	3.58433	0.000337943	0.0237096	Q05707	Collagen alpha-1(XIV) chain	COL14A1
ENSP00000381077-D3	508.757	1.59804	Up	0.408596	3.91106	9.18922e-05	0.0108629	NA	NA	NA
ENSBTAP00000022583	150.968	1.58576	Up	0.424459	3.73596	0.000187	0.0171164	Q3T0J1	F-box only protein 4	FBXO4
ENSBTAP00000005582	816.142	1.58548	Up	0.329525	4.81141	1.49866e-06	0.000460623	Q9WV75	Spondin-2	SPON2
ENSBTAP00000043466	56.6215	1.54998	Up	0.473975	3.27017	0.00107483	0.0464561	Q9Y3P8	Signaling threshold-regulating transmembrane adapter 1	SIT1
ENSBTAP00000047583	7276.95	1.52879	Up	0.388034	3.93983	8.15395e-05	0.00989275	Q29RQ1	Complement component C7	C7
ENSBTAP00000025118-D3	81.096	1.52035	Up	0.428289	3.54981	0.000385507	0.0253183	Q9H1A3	Methyltransferase-like protein 9	METTL9
XP_010985800.1	323.266	1.51181	Up	0.413131	3.65938	0.000252822	0.0203301	Q3SZU4	Cysteine dioxygenase type 1	CDO1
ENSMUSP00000053483	309.094	1.50918	Up	0.290616	5.19302	2.0691e-07	0.000105992	Q14526	Hypermethylated in cancer 1 protein	HIC1
ENSP00000384796-D2	404.16	-1.51947	Down	0.380311	-3.99535	6.45987e-05	0.00835013	O35181	Pro-neuregulin-3 membrane-bound isoform	NRG3
ENSBTAP00000014052	546.279	-1.55213	Down	0.360863	-4.30117	1.69902e-05	0.00305184	Q4V7A8	Uncharacterized protein C4orf29 homolog	ABHD18
ENSCAFP00000011771	377.884	-1.57259	Down	0.352706	-4.45866	8.24744e-06	0.00172834	P46821	Microtubule-associated protein 1B	MAP1B
ENSBTAP00000007235	460.384	-1.58514	Down	0.325982	-4.86266	1.15819e-06	0.000400474	Q8CFU8	Tumor protein p53-inducible nuclear protein 2	TP53INP2
ENSBTAP00000034684	558.18	-1.58909	Down	0.358286	-4.43526	9.19606e-06	0.00187045	Q9WV34	MAGUK p55 subfamily member 2	MPP2
XP_010973042.1	132.022	-1.59243	Down	0.446473	-3.56668	0.000361537	0.0241566	Q9UFP1	Protein FAM198A	FAM198A
XP_010994998.1	557.067	-1.60054	Down	0.287671	-5.56381	2.6395e-08	1.52112e-05	A4FU01	Myotubularin-related protein 11	MTMR11
ENSBTAP00000017102	200.111	-1.6332	Down	0.36892	-4.42698	9.55607e-06	0.00191551	P22003	Bone morphogenetic protein 5	BMP5
ENSBTAP00000000643	1750.66	-1.65542	Down	0.501808	-3.29891	0.000970627	0.0436314	Q0P5G4	Kynurenine--oxoglutarate transaminase 3	CCBL2
ENSBTAP00000018304	5634.74	-1.6573	Down	0.456795	-3.6281	0.000285511	0.0218446	O43301	Heat shock 70 kDa protein 12A	HSPA12A
ENSBTAP00000036630	1503.41	-1.6668	Down	0.495339	-3.36497	0.000765526	0.0387838	Q2KIR8	L-threonine 3-dehydrogenase mitochondrial	TDH
ENSBTAP00000015052	513.058	-1.70514	Down	0.469394	-3.63265	0.00028053	0.0217825	Q02974	Ketohexokinase	KHK
ENSP00000282249-D4	152.283	-1.74231	Down	0.492077	-3.54072	0.00039903	0.0254331	O75343	Guanylate cyclase soluble subunit beta-2	GUCY1B2
ENSBTAP00000009302	585.938	-1.76788	Down	0.437857	-4.03757	5.40069e-05	0.00722357	Q9N1Q4	Large neutral amino acids transporter small subunit 2	SLC7A8
ENSBTAP00000010823	52.4598	-1.80495	Down	0.480179	-3.75892	0.000170648	0.0163905	Q9Z2J0	Solute carrier family 23 member 1	SLC23A1
ENSBTAP00000017197	627.109	-1.86169	Down	0.382495	-4.86723	1.13175e-06	0.000400474	Q86YN6	Peroxisome proliferator-activated receptor gamma coactivator 1-beta	PPARGC1B
ENSMUSP00000037246	513.875	-1.89005	Down	0.370106	-5.10677	3.27711e-07	0.000146212	Q6WRI0	Immunoglobulin superfamily member 10	IGSF10
ENSBTAP00000053759-D20	57.8587	-1.90591	Down	0.510449	-3.7338	0.000188615	0.0171164	P18130	Alpha-1A adrenergic receptor	ADRA1A
ENSMUSP00000029355-D2	120.111	-1.96381	Down	0.451749	-4.34713	1.37929e-05	0.00257798	NA	NA	NA
ENSBTAP00000048885	38.6226	-1.97269	Down	0.578093	-3.41241	0.000643913	0.0341224	Q9NSD7	Relaxin-3 receptor 1	RXFP3
ENSCAFP00000002089	742.987	-1.9746	Down	0.516438	-3.8235	0.000131571	0.0137861	NA	NA	NA
ENSBTAP00000023352	84.4429	-1.99537	Down	0.555684	-3.59084	0.000329617	0.0233992	B0KWC9	Cingulin	CGN
ENSMUSP00000030643	148.555	-2.01882	Down	0.441024	-4.57757	4.70403e-06	0.00112175	Q92935	Exostosin-like 1	EXTL1
ENSBTAP00000043389	101.192	-2.06849	Down	0.574868	-3.59819	0.000320434	0.0230829	Q96PL2	Beta-tectorin	TECTB
ENSBTAP00000036833	384.387	-2.10095	Down	0.412596	-5.09203	3.54241e-07	0.00015311	P59511	A disintegrin and metalloproteinase with thrombospondin motifs 20	ADAMTS20
XP_010982969.1	100.779	-2.1244	Down	0.585013	-3.63138	0.000281908	0.0217825	Q6ZN28	Metastasis-associated in colon cancer protein 1	MACC1
ENSBTAP00000018708	262.978	-2.13877	Down	0.525829	-4.06742	4.75365e-05	0.00657477	P21802	Fibroblast growth factor receptor 2	FGFR2
ENSBTAP00000024709	422.088	-2.18593	Down	0.592791	-3.68752	0.000226454	0.019045	Q9XSC1	Secreted frizzled-related protein 5	SFRP5
ENSBTAP00000018523	473.307	-2.20866	Down	0.317221	-6.96252	3.34229e-12	2.71925e-09	Q9Y4D2	Sn1-specific diacylglycerol lipase alpha	DAGLA
ENSBTAP00000031534	36.0535	-2.23103	Down	0.605413	-3.68514	0.000228579	0.019045	O60423	Phospholipid-transporting ATPase IK	ATP8B3
ENSBTAP00000012350	54.1521	-2.24881	Down	0.591925	-3.79915	0.000145193	0.0147659	Q5SNV9	Uncharacterized protein C1orf167	C1ORF167
ENSBTAP00000014975	92.7319	-2.28357	Down	0.597224	-3.82364	0.000131498	0.0137861	Q8N9S9	Sorting nexin-31	SNX31
ENSCAFP00000013234	69.1009	-2.32043	Down	0.616242	-3.76546	0.000166244	0.0161924	E1BHJ4	Cytochrome P450 26B1	CYP26B1
ENSBTAP00000005807	44.9531	-2.45348	Down	0.687645	-3.56794	0.000359797	0.0241566	P43026	Growth/differentiation factor 5	GDF5
ENSBTAP00000029559	138.345	-2.48421	Down	0.596238	-4.16647	3.09349e-05	0.00480742	O00763	Acetyl-CoA carboxylase 2	ACACB
ENSBTAP00000017936-D6	237.358	-2.53926	Down	0.702748	-3.61333	0.000302287	0.0224615	Q8SPK1	Cytochrome P450 4A24	CYP4A24
ENSBTAP00000056499-D12	147.343	-2.98528	Down	0.593882	-5.02673	4.98926e-07	0.00020296	P46161	Beta-defensin 3 (Fragment)	DEFB3
ENSBTAP00000019635-D13	34.4531	-3.21025	Down	0.950815	-3.37631	0.000734654	0.0377733	A3RJ36	Lingual antimicrobial peptide	NA
ENSBTAP00000008924-D2	21.2775	-3.26936	Down	0.934682	-3.49783	0.000469061	0.0279637	Q86WU2	Probable D-lactate dehydrogenase mitochondrial	LDHD
ENSCAFP00000023315	46.2734	-3.32791	Down	0.958535	-3.47187	0.000516851	0.0300631	Q28055	cAMP-regulated phosphoprotein 19	ARPP19
ENSBTAP00000013478	12.6649	-3.55593	Down	1.00413	-3.54129	0.000398172	0.0254331	Q3SYZ3	Cyclic AMP-responsive element-binding protein 3-like protein 3	CREB3L3
ENSBTAP00000001379-D4	125.513	-3.84458	Down	0.422845	-9.09218	9.70747e-20	1.11887e-16	NA	NA	NA
ENSBTAP00000014792	43.3396	-3.89144	Down	0.550132	-7.07365	1.5091e-12	1.30453e-09	A4FUI1	Coiled-coil domain-containing protein 58	CCDC58
ENSBTAP00000027792-D4	12.0016	-4.11296	Down	1.18654	-3.46634	0.000527593	0.0303248	Q9BZI7	Regulator of nonsense transcripts 3B	UPF3B
ENSCAFP00000022549	146.646	-4.1647	Down	0.526742	-7.90653	2.64672e-15	2.44046e-12	Q58DU5	Proteasome subunit alpha type-3	PSMA3
ENSBTAP00000013873	90.1674	-5.04259	Down	0.533449	-9.45279	3.29911e-21	4.563e-18	Q9Y5J7	Mitochondrial import inner membrane translocase subunit Tim9	TIMM9
ENSBTAP00000048143	1110.73	-5.64652	Down	1.18041	-4.78353	1.72245e-06	0.000506875	NA	NA	NA
ENSBTAP00000056521-D2	12.0379	-6.5788	Down	1.7541	-3.75052	0.000176471	0.0166975	Q9BSF4	Uncharacterized protein C19orf52	C19ORF52
ENSCAFP00000035465-D10	115.429	-6.65857	Down	1.98457	-3.35518	0.000793147	0.0391786	P62246	40S ribosomal protein S15a	RPS15A
ENSBTAP00000056475-D2	234.537	-7.59699	Down	1.84566	-4.11613	3.85286e-05	0.00566903	NA	NA	NA
