## Supplementary material for "Adipose gene expression profiles reveal novel insights into the adaptation of northern Eurasian semi-domestic reindeer (*Rangifer tarandus*)": Table S11.xlsx

### Sheet: DEGs EM-S vs FM-S
List of significantly differentially expressed genes between EM-S vs FM-S
Gene ID	baseMean	log2FoldChange	lfcSE	stat	pvalue	padj	UniProt ID	Gene description	Gene Symbol
ENSBTAP00000000353	1374.39	1.74598	0.444216	3.93047	8.47801e-05	0.0139995	P09603	Macrophage colony-stimulating factor 1	CSF1
ENSBTAP00000000557	1033.69	1.53041	0.384184	3.98352	6.79018e-05	0.0119805	Q4R8W3	Tumor necrosis factor alpha-induced protein 3	TNFAIP3
ENSBTAP00000000744	404.054	3.30779	0.853299	3.87647	0.000105983	0.0160023	P07949	Proto-oncogene tyrosine-protein kinase receptor Ret	RET
ENSBTAP00000000796	2449.41	-2.10455	0.536783	-3.92067	8.83038e-05	0.0142952	Q14956	Transmembrane glycoprotein NMB	GPNMB
ENSBTAP00000000869	67.8028	-3.00096	0.805474	-3.7257	0.000194771	0.0257468	Q01361	Cytochrome P450 2D14	CYP2D14
ENSBTAP00000001094	19.9244	3.74425	0.824073	4.54358	5.53055e-06	0.00192387	Q9Y6Q1	Calpain-6	CAPN6
ENSBTAP00000001628	680.139	-1.73528	0.47823	-3.62854	0.000285025	0.0327004	Q8WN91	Cadherin-related family member 1	CDHR1
ENSBTAP00000001675	169.228	1.8007	0.446808	4.03013	5.57449e-05	0.0102984	A6QLE5	NACHT LRR and PYD domains-containing protein 3	NLRP3
ENSBTAP00000001799	23.523	4.20685	0.849199	4.9539	7.2739e-07	0.000428861	Q0II24	Complement C1q and tumor necrosis factor-related protein 9	C1QTNF9
ENSBTAP00000001978	1092.89	1.52172	0.367603	4.13957	3.47955e-05	0.00769569	P41182	B-cell lymphoma 6 protein	BCL6
ENSBTAP00000002033-D2	93.0592	-2.97812	0.75814	-3.92819	8.55859e-05	0.0139995	A5A6H4	Heterogeneous nuclear ribonucleoprotein A1	HNRNPA1
ENSBTAP00000002229	800.925	1.73087	0.348771	4.96277	6.94949e-07	0.000428861	Q8TBH0	Arrestin domain-containing protein 2	ARRDC2
ENSBTAP00000003460	2418.39	1.80708	0.398595	4.53364	5.79771e-06	0.00192387	Q5RBE4	Protein DEPP	DEPP
ENSBTAP00000003640	917.248	-1.93565	0.545242	-3.55008	0.00038512	0.0398273	Q0II70	Protein FAM195A	FAM195A
ENSBTAP00000004170	278.128	-2.37222	0.625988	-3.78956	0.000150913	0.0213494	Q0Q043	Neuronatin	NNAT
ENSBTAP00000004198	299.165	1.72086	0.317016	5.42831	5.68906e-08	7.09137e-05	P32443	Homeobox protein MOX-2	MEOX2
ENSBTAP00000004402	1045.59	1.53995	0.351743	4.37806	1.1974e-05	0.00338226	Q9Y5Q3	Transcription factor MafB	MAFB
ENSBTAP00000004463	383.257	-1.56638	0.404041	-3.8768	0.00010584	0.0160023	Q00M95	Inactive rhomboid protein 2	RHBDF2
ENSBTAP00000006432	57.9513	-4.03202	1.1102	-3.63179	0.000281458	0.0327004	A6QP57	Protein-glutamine gamma-glutamyltransferase E	TGM3
ENSBTAP00000006512	100.585	2.78934	0.788803	3.53618	0.000405963	0.0408644	Q3ZCA1	Protein FAM84A	FAM84A
ENSBTAP00000007478	9.20847	4.65319	1.20618	3.85779	0.000114417	0.0169499	Q9CR29	Coiled-coil domain-containing protein 43	CCDC43
ENSBTAP00000009488	1351.94	-1.5683	0.289818	-5.41134	6.25546e-08	7.09137e-05	O46631	Tyrosine-protein phosphatase non-receptor type substrate 1	SIRPA
ENSBTAP00000009765	621.966	-1.7223	0.37168	-4.63383	3.58968e-06	0.00144535	Q91VM4	Protein spinster homolog 2	SPNS2
ENSBTAP00000009938	72.2855	2.79091	0.768698	3.63069	0.000282663	0.0327004	P79197	Potassium voltage-gated channel subfamily A member 5	KCNA5
ENSBTAP00000010129	88.2707	1.71481	0.392003	4.37447	1.21729e-05	0.00338226	A0JNC4	Elongation of very long chain fatty acids protein 7	ELOVL7
ENSBTAP00000010601-D13	203.678	1.75099	0.386478	4.53063	5.88077e-06	0.00192387	Q28044	Beta-2 adrenergic receptor	ADRB2
ENSBTAP00000010884	1408.07	1.88391	0.394287	4.77803	1.77023e-06	0.000868683	A4IFN2	Mesenteric estrogen-dependent adipogenesis protein	MEDAG
ENSBTAP00000012027	139.179	3.82479	0.83309	4.59109	4.40942e-06	0.00165787	P97577	Fasciculation and elongation protein zeta-1	FEZ1
ENSBTAP00000012857	99.9936	1.66497	0.413704	4.02454	5.70858e-05	0.0104235	Q2KHV7	Ubiquitin carboxyl-terminal hydrolase 2	USP2
ENSBTAP00000013413-D2	85.4415	1.68067	0.457239	3.67569	0.000237204	0.0293292	Q29980	MHC class I polypeptide-related sequence B	MICB
ENSBTAP00000013478	127.79	-4.58493	0.908293	-5.04786	4.46788e-07	0.000329366	Q3SYZ3	Cyclic AMP-responsive element-binding protein 3-like protein 3	CREB3L3
ENSBTAP00000013537	196.122	1.72434	0.459726	3.7508	0.000176273	0.0240861	NA	NA	NA
ENSBTAP00000013969	28.6231	-4.02192	1.1449	-3.5129	0.000443247	0.0429649	P17706	Tyrosine-protein phosphatase non-receptor type 2	PTPN2
ENSBTAP00000014846	14.1963	-4.83435	1.1056	-4.37261	1.22772e-05	0.00338226	Q9NRM6	Interleukin-17 receptor B	IL17RB
ENSBTAP00000015337	30.2694	-2.10908	0.491561	-4.29058	1.78207e-05	0.00466396	Q15116	Programmed cell death protein 1	PDCD1
ENSBTAP00000017009	45.9616	4.85479	0.962929	5.04169	4.61444e-07	0.000329366	Q29RM3	Receptor expression-enhancing protein 5	REEP5
ENSBTAP00000017038	106.054	1.60962	0.440359	3.65524	0.000256943	0.0307999	F1MDL2	Protein inturned	INTU
ENSBTAP00000018455	49.3785	-3.89988	0.857194	-4.54958	5.3752e-06	0.00192387	Q8MJV4	Neuropeptide B	NPB
ENSBTAP00000018734	255.67	1.7077	0.365649	4.67033	3.00715e-06	0.00124266	Q9NR81	Rho guanine nucleotide exchange factor 3	ARHGEF3
ENSBTAP00000018910-D3	55.6802	2.48487	0.58285	4.2633	2.01426e-05	0.00510159	P49207	60S ribosomal protein L34	RPL34
ENSBTAP00000020468-D3	4.53419	5.98737	1.45226	4.12279	3.74306e-05	0.00800957	Q4ZG55	Protein GREB1	GREB1
ENSBTAP00000020598	23.9711	-2.32533	0.653392	-3.55885	0.000372476	0.0389933	Q3S8M4	Elongation of very long chain fatty acids protein 4	ELOVL4
ENSBTAP00000020842	34.8121	-2.47103	0.693515	-3.56305	0.00036657	0.0388936	Q9HB03	Elongation of very long chain fatty acids protein 3	ELOVL3
ENSBTAP00000021766	70.6852	2.34939	0.634946	3.70014	0.000215482	0.0275098	NA	NA	NA
ENSBTAP00000022183	2292.89	1.69628	0.276564	6.13343	8.60068e-10	2.70113e-06	Q08353	NF-kappa-B inhibitor alpha	NFKBIA
ENSBTAP00000023397	1056.8	-2.02886	0.585455	-3.46544	0.000529362	0.0480496	Q6QUN5	Triggering receptor expressed on myeloid cells 1	TREM1
ENSBTAP00000024426	32.3904	1.65999	0.462899	3.58607	0.000335693	0.0363544	Q9BQS2	Synaptotagmin-15	SYT15
ENSBTAP00000025002	151	4.23399	0.695761	6.08541	1.16191e-09	3.01432e-06	Q5PR69	Uncharacterized protein KIAA1211	KIAA1211
ENSBTAP00000025670	206.8	-1.92071	0.549359	-3.49628	0.000471801	0.0440994	Q1LZG6	G2/mitotic-specific cyclin-B1	CCNB1
ENSBTAP00000026118-D11	7.72794	5.5962	1.13842	4.91575	8.8441e-07	0.000478893	P19858	L-lactate dehydrogenase A chain	LDHA
ENSBTAP00000027545	41.5575	1.59836	0.456706	3.49977	0.000465665	0.0437864	Q5E9X0	GDNF family receptor alpha-2	GFRA2
ENSBTAP00000027685	35.5164	-4.62618	1.0645	-4.34589	1.38712e-05	0.00369184	Q9JI19	Acidic fibroblast growth factor intracellular-binding protein	FIBP
ENSBTAP00000027703	87.4385	-2.49851	0.657242	-3.8015	0.000143822	0.0205312	P08842	Steryl-sulfatase	STS
ENSBTAP00000027951	129.377	1.71682	0.458221	3.74671	0.000179166	0.0240861	Q8BH32	Sushi domain-containing protein 4	SUSD4
ENSBTAP00000028880	72.7341	2.44498	0.36508	6.6971	2.12596e-11	1.6692e-07	Q08116	Regulator of G-protein signaling 1	RGS1
ENSBTAP00000030408	327.615	2.36769	0.479883	4.93389	8.06087e-07	0.000452071	P49638	Alpha-tocopherol transfer protein	TTPA
ENSBTAP00000032251	221.255	1.53088	0.436899	3.50398	0.000458368	0.0436227	Q5RD31	NAD(P)H dehydrogenase [quinone] 1	NQO1
ENSBTAP00000035318	154.369	1.62808	0.289945	5.61514	1.96403e-08	3.85514e-05	Q2M3G4	Protein Shroom1	SHROOM1
ENSBTAP00000035359-D15	3.56551	5.00955	1.40213	3.57281	0.000353166	0.0377262	O15439	Multidrug resistance-associated protein 4	ABCC4
ENSBTAP00000035522	628.06	1.61554	0.298762	5.40745	6.3929e-08	7.09137e-05	Q9UKK3	Poly [ADP-ribose] polymerase 4	PARP4
ENSBTAP00000035897	54.7724	-3.15926	0.704553	-4.48406	7.32346e-06	0.00225491	Q9Y6M1	Insulin-like growth factor 2 mRNA-binding protein 2	IGF2BP2
ENSBTAP00000036091-D2	94.6604	1.67574	0.451939	3.70788	0.000208999	0.0269009	P00666	Ribonuclease pancreatic	RNASE1
ENSBTAP00000037365	55.5456	-3.24386	0.861211	-3.76662	0.000165469	0.0229944	Q4R8G6	Meiosis-specific with OB domain-containing protein	MEIOB
ENSBTAP00000037730	154.301	1.9534	0.537926	3.63136	0.000281937	0.0327004	Q9H9S4	Calcium-binding protein 39-like	CAB39L
ENSBTAP00000038050	5.26818	-5.57462	1.57193	-3.54637	0.000390585	0.0400872	P17289	Tyrosine 3-monooxygenase	TH
ENSBTAP00000042029	2588.35	1.5361	0.392403	3.91459	9.05576e-05	0.0143639	Q28260	Vascular cell adhesion protein 1	VCAM1
ENSBTAP00000042153	88.0648	-2.31787	0.638941	-3.62767	0.000285992	0.0327004	O08692	Neutrophilic granule protein	NGP
ENSBTAP00000042249	45.1215	3.17193	0.611238	5.18935	2.1103e-07	0.000184101	O75323	Protein NipSnap homolog 2	GBAS
ENSBTAP00000043232	472.897	-5.40475	1.52627	-3.54115	0.000398385	0.0406223	Q6UXH0	Angiopoietin-like protein 8	C19ORF80
ENSBTAP00000043854	438.728	3.65155	0.734866	4.969	6.72977e-07	0.000428861	Q2KHW5	Long-chain-fatty-acid--CoA ligase ACSBG1	ACSBG1
ENSBTAP00000044839	45.3141	1.55807	0.390252	3.99247	6.53878e-05	0.011668	P10146	C-C motif chemokine 1	CCL1
ENSBTAP00000046417	46.6152	-1.59382	0.391125	-4.07497	4.60205e-05	0.00860309	A0JNL1	Uncharacterized protein C7orf57 homolog	NA
ENSBTAP00000049550	48.9735	-3.63122	1.01399	-3.58114	0.000342101	0.0367946	P84104	Serine/arginine-rich splicing factor 3	SRSF3
ENSBTAP00000050723	10.2656	3.45275	0.986521	3.49992	0.000465392	0.0437864	Q5J2D6	Gametogenetin-binding protein 1	GGNBP1
ENSBTAP00000050839	46.9072	-3.77359	0.889885	-4.24053	2.22991e-05	0.00555815	Q149C3	Leucine-rich repeat and immunoglobulin-like domain containing-NOGO receptor-interacting protein 4	LINGO4
ENSBTAP00000052500	26.9839	-5.94651	1.52804	-3.89159	9.95874e-05	0.0154834	Q29125	Elafin	NA
ENSBTAP00000053212	18.7112	2.82124	0.625438	4.51083	6.45749e-06	0.00206943	P56591	Cytochrome P450 1A1	CYP1A1
ENSBTAP00000053624	37.4455	3.37237	0.873992	3.85859	0.000114045	0.0169499	Q86UR5	Regulating synaptic membrane exocytosis protein 1	RIMS1
ENSBTAP00000054371	8877.22	1.56972	0.305225	5.14283	2.70624e-07	0.000223663	Q13451	Peptidyl-prolyl cis-trans isomerase FKBP5	FKBP5
ENSBTAP00000054974	164.178	2.94734	0.803997	3.66586	0.00024651	0.0300073	Q9Y5L3	Ectonucleoside triphosphate diphosphohydrolase 2	ENTPD2
ENSBTAP00000055185	77.7149	1.51993	0.372216	4.08346	4.4371e-05	0.00860211	Q95NE0	Ecto-ADP-ribosyltransferase 4	ART4
ENSBTAP00000055243	162.115	-2.0971	0.412434	-5.08469	3.68235e-07	0.00028912	P05019	Insulin-like growth factor I	IGF1
ENSBTAP00000055688	24.8137	-3.90427	1.10346	-3.5382	0.000402865	0.0408141	Q29529	Carbonyl reductase [NADPH] 2	CBR2
ENSBTAP00000056136	44.133	4.25539	0.817866	5.20304	1.96054e-07	0.000181096	Q5SP85	Coiled-coil domain-containing protein 85A	CCDC85A
ENSCAFP00000001211	257.299	2.24698	0.545678	4.11777	3.8255e-05	0.00800957	A9CB25	Solute carrier family 22 member 4	SLC22A4
ENSCAFP00000003376-D86	39.4487	-2.51114	0.594491	-4.22402	2.39987e-05	0.00585622	O15218	G-protein coupled receptor 182	GPR182
ENSCAFP00000016292	39.3523	2.48573	0.632616	3.92929	8.51965e-05	0.0139995	Q68CQ1	Maestro heat-like repeat-containing protein family member 7	MROH7
ENSCAFP00000022069-D7	1826.57	2.53635	0.470961	5.38547	7.22549e-08	7.09137e-05	P16549	Dimethylaniline monooxygenase [N-oxide-forming] 1	FMO1
ENSCAFP00000031140-D2	1063.18	1.70608	0.432298	3.94653	7.92932e-05	0.0136829	O77627	Transcription factor AP-1	JUN
ENSCAFP00000032167	1626.84	1.58178	0.40698	3.88663	0.000101645	0.0156483	Q3ZBV0	Tetraspanin-13	TSPAN13
ENSCAFP00000032974-D9	236.798	2.54316	0.561301	4.53083	5.87525e-06	0.00192387	Q28838	Alpha-2A adrenergic receptor	ADRA2A
ENSCAFP00000033088-D3	167.562	-3.78891	0.929588	-4.0759	4.58375e-05	0.00860309	Q9TDQ7	Cytochrome b	MT-CYB
ENSCAFP00000035465-D10	260.212	-9.0399	1.13458	-7.9676	1.61785e-15	2.54051e-11	P62246	40S ribosomal protein S15a	RPS15A
ENSMUSP00000001715	178.992	-3.71981	0.96742	-3.84509	0.00012051	0.0176857	P30711	Glutathione S-transferase theta-1	GSTT1
ENSMUSP00000033591	10.5828	4.42449	1.04802	4.22175	2.42409e-05	0.00585622	Q61500	Integral membrane protein 2A	ITM2A
ENSMUSP00000042565-D3	386.122	1.77081	0.433656	4.08345	4.43719e-05	0.00860211	Q80UW5	Serine/threonine-protein kinase MRCK gamma	CDC42BPG
ENSMUSP00000056043-D2	9.38351	-6.44328	1.68253	-3.82952	0.000128393	0.0184968	Q32L00	Alpha-ketoglutarate-dependent dioxygenase alkB homolog 3	ALKBH3
ENSMUSP00000105067-D6	16.1367	4.86328	1.31624	3.69484	0.00022003	0.0276609	NA	NA	NA
ENSMUSP00000107135	91.1877	4.08954	0.657865	6.21637	5.08775e-10	1.99732e-06	Q8HZ70	Dimethylaniline monooxygenase [N-oxide-forming] 2	FMO2
ENSMUSP00000111875-D3	587.503	1.61353	0.411947	3.91685	8.97136e-05	0.0143639	NA	NA	NA
ENSP00000236166-D2	1672.55	2.1123	0.439184	4.8096	1.51236e-06	0.000784359	Q8HYJ9	Dimethylaniline monooxygenase [N-oxide-forming] 3	FMO3
ENSP00000302079-D16	82.7297	-1.72377	0.422885	-4.07621	4.57751e-05	0.00860309	O97666	Apelin receptor	APLNR
ENSP00000377823	344.401	1.77544	0.358584	4.95125	7.3739e-07	0.000428861	Q640Z1	Protein NDRG4-A	NDRG4-A
ENSP00000380131-D3	1187.77	-2.46705	0.602702	-4.09332	4.25245e-05	0.00856106	Q6BBL6	Claudin-4	CLDN4
ENSP00000393474-D22	455.181	-4.88704	0.775951	-6.29813	3.01258e-10	1.57688e-06	O43866	CD5 antigen-like	CD5L
ENSP00000407813	119.608	1.53043	0.348999	4.38521	1.15873e-05	0.00336953	NA	NA	NA
ENSP00000409906	1286.03	1.73284	0.319652	5.42102	5.92586e-08	7.09137e-05	Q70EK8	Inactive ubiquitin carboxyl-terminal hydrolase 53	USP53
ENSP00000443556-D40	18.8704	-3.43066	0.813762	-4.2158	2.48893e-05	0.00592176	Q9ES90	G-protein coupled receptor 35	GPR35
ENSP00000447631	8.89226	-6.32129	1.74469	-3.62315	0.000291034	0.0328784	Q3MIW9	Diffuse panbronchiolitis critical region protein 1	DPCR1
XP_010973598.1	139.573	1.79129	0.509449	3.51614	0.000437878	0.04288	A5GFT6	Teashirt homolog 2	TSHZ2
XP_010973677.1	1074.38	1.80962	0.452867	3.99592	6.44426e-05	0.0116315	Q9Y6N6	Laminin subunit gamma-3	LAMC3
XP_010973787.1	7.11413	3.45756	0.962375	3.59274	0.000327224	0.0356833	Q9C075	Keratin type I cytoskeletal 23	KRT23
XP_010975929.1	240.649	2.19485	0.483995	4.53486	5.76405e-06	0.00192387	Q28060	Desmocollin-3	DSC3
XP_010977795.1	28.5918	-4.92576	1.32664	-3.71296	0.000204851	0.0265849	A6QNR1	Ribosomal RNA processing protein 36 homolog	RRP36
XP_010978756.1	2243.3	2.09381	0.511463	4.09376	4.24427e-05	0.00856106	P28562	Dual specificity protein phosphatase 1	DUSP1
XP_010979615.1	333.44	-2.97064	0.661441	-4.49117	7.08328e-06	0.00222457	Q8TE57	A disintegrin and metalloproteinase with thrombospondin motifs 16	ADAMTS16
XP_010982784.1	473.553	-2.17743	0.457234	-4.76217	1.91517e-06	0.000884529	P98109	P-selectin	SELP
XP_010983534.1-D37	8.81443	3.87089	1.06048	3.65014	0.000262101	0.0311801	NA	NA	NA
XP_010984727.1	1418.78	3.04757	0.565083	5.39313	6.92403e-08	7.09137e-05	Q7Z3E1	TCDD-inducible poly [ADP-ribose] polymerase	TIPARP
XP_010985902.1	23.9584	-1.9562	0.564484	-3.46546	0.000529334	0.0480496	NA	NA	NA
XP_010987272.1	21.959	-3.98516	0.965998	-4.12543	3.70035e-05	0.00800957	Q8NCR3	Uncharacterized protein C11orf65	C11ORF65
XP_010988055.1-D2	5.75371	5.16498	1.31129	3.93885	8.18726e-05	0.0139744	Q96PX6	Coiled-coil domain-containing protein 85A	CCDC85A
XP_010993024.1-D2	19.1702	-6.54003	1.49859	-4.36414	1.27626e-05	0.00345538	NA	NA	NA
XP_010993993.1-D3	92.452	1.92418	0.471138	4.08412	4.42448e-05	0.00860211	Q5R4A2	Serine/threonine-protein phosphatase 2A 55 kDa regulatory subunit B beta isoform	PPP2R2B
XP_010996390.1	23.617	2.5213	0.682794	3.69263	0.00022195	0.0276609	Q9Y4I5	Tesmin	MTL5
XP_010999281.1	64.6824	1.64268	0.413089	3.97658	6.99147e-05	0.0121986	P70492	Fibroblast growth factor 10	FGF10
