## Supplementary material for "Adipose gene expression profiles reveal novel insights into the adaptation of northern Eurasian semi-domestic reindeer (*Rangifer tarandus*)": Table S12.xlsx

### Sheet: DEGs EP-S vs FP-S
List of significantly differentially expressed genes between EP-S vs FM-S
Gene ID	baseMean	log2FoldChange	lfcSE	stat	pvalue	padj	UniProt ID	Gene description	Gene Symbol
ENSBTAP00000000096	8194.23	1.69925	0.36936	4.60053	4.21415e-06	0.000867596	Q4R5G7	Very-long-chain 3-oxoacyl-CoA reductase	HSD17B12
ENSBTAP00000000560	42.2711	3.20311	0.702464	4.55982	5.1198e-06	0.000945695	Q5NUL3	Free fatty acid receptor 4	FFAR4
ENSBTAP00000000573	1205.34	4.10859	0.649426	6.3265	2.50786e-10	3.76906e-07	Q02337	D-beta-hydroxybutyrate dehydrogenase mitochondrial	BDH1
ENSBTAP00000001467	430.51	-1.60163	0.319934	-5.00613	5.5536e-07	0.000189693	O15375	Monocarboxylate transporter 6	SLC16A5
ENSBTAP00000001720	6150.34	2.08151	0.55773	3.73211	0.000189884	0.0129848	Q5EAC9	Heat shock protein beta-8	HSPB8
ENSBTAP00000001825	252.304	-4.37373	0.758138	-5.76904	7.97262e-09	5.20959e-06	Q2T9U8	Neuromedin-B	NMB
ENSBTAP00000001844	698.131	2.14675	0.636363	3.37347	0.000742268	0.0303966	O18756	D-glucuronyl C5-epimerase	GLCE
ENSBTAP00000002017	1397.76	1.74545	0.409604	4.2613	2.03241e-05	0.0027031	Q9H4B6	Protein salvador homolog 1	SAV1
ENSBTAP00000002681	166.272	2.38884	0.62643	3.81341	0.000137061	0.0105635	Q61391	Neprilysin	MME
ENSBTAP00000003015	62.7137	3.84064	0.820353	4.68169	2.84514e-06	0.000678724	Q0VCE2	Heart- and neural crest derivatives-expressed protein 1	HAND1
ENSBTAP00000003204	5520.92	-1.64579	0.406864	-4.04505	5.23113e-05	0.00545963	Q2KJ51	Angiopoietin-related protein 4	ANGPTL4
ENSBTAP00000003429-D3	38.4958	1.90316	0.58191	3.27054	0.00107343	0.0371184	Q29RQ3	Cytoplasmic dynein 1 intermediate chain 1	DYNC1I1
ENSBTAP00000003547	38.9929	-1.67108	0.505367	-3.30666	0.000944139	0.0350357	Q96NZ8	WAP Kazal, immunoglobulin Kunitz and NTR domain-containing protein 1	WFIKKN1
ENSBTAP00000003825	8.83477	4.57558	1.34917	3.3914	0.000695369	0.0292259	Q5E9U6	Protein Wnt-16	WNT16
ENSBTAP00000003991	2179.65	1.55783	0.322386	4.83219	1.35039e-06	0.000403834	Q5R574	Methylsterol monooxygenase 1	MSMO1
ENSBTAP00000004493	264.801	-1.53834	0.357058	-4.30839	1.64449e-05	0.00228843	Q66HR0	Solute carrier family 12 member 9	SLC12A9
ENSBTAP00000004535	14.304	2.13194	0.67013	3.18138	0.00146573	0.045326	Q8WWN9	Interactor protein for cytohesin exchange factors 1	IPCEF1
ENSBTAP00000004903	6.74297	-4.28335	1.35313	-3.1655	0.00154816	0.0469098	Q03393	6-pyruvoyl tetrahydrobiopterin synthase	PTS
ENSBTAP00000004912	327.395	1.63216	0.358072	4.55818	5.15983e-06	0.000945695	Q9UJS0	Calcium-binding mitochondrial carrier protein Aralar2	SLC25A13
ENSBTAP00000005116	745.306	2.18322	0.680235	3.20951	0.00132962	0.0428818	Q6ZU52	Uncharacterized protein KIAA0408	KIAA0408
ENSBTAP00000005725	46.4664	2.01732	0.433977	4.64844	3.34461e-06	0.000739209	Q5RFE6	Threonine synthase-like 2	THNSL2
ENSBTAP00000005807	84.2829	-3.39559	0.568972	-5.96794	2.40269e-09	2.05887e-06	P43026	Growth/differentiation factor 5	GDF5
ENSBTAP00000006039	86.8206	-6.97728	0.87656	-7.95984	1.72261e-15	6.47229e-12	P78337	Pituitary homeobox 1	PITX1
ENSBTAP00000006683	330.931	1.77189	0.43235	4.09828	4.16237e-05	0.0046338	NA	NA	NA
ENSBTAP00000006815	9.28828	4.80786	1.29929	3.70038	0.000215278	0.0142186	Q08DH5	Regulator of G-protein signaling 7-binding protein	RGS7BP
ENSBTAP00000006947	215.957	-2.95467	0.672658	-4.39253	1.1204e-05	0.00175401	P56658	Adenosine deaminase	ADA
ENSBTAP00000007459	5156.41	3.23636	0.579114	5.58847	2.29075e-08	1.22956e-05	Q9D2R0	Acetoacetyl-CoA synthetase	AACS
ENSBTAP00000007461	11.0063	-2.94856	0.856594	-3.44219	0.000577022	0.0253509	Q5R6F5	Transmembrane protein 130	TMEM130
ENSBTAP00000007478	9.76822	-5.74824	1.79218	-3.2074	0.00133942	0.0431052	Q9CR29	Coiled-coil domain-containing protein 43	CCDC43
ENSBTAP00000007700	154.667	1.58079	0.416309	3.79716	0.000146362	0.0108358	O60928	Inward rectifier potassium channel 13	KCNJ13
ENSBTAP00000007723	647.195	1.80058	0.395357	4.55432	5.25547e-06	0.00095162	P27701	CD82 antigen	CD82
ENSBTAP00000007925	221.261	-4.3992	0.510317	-8.62052	6.66513e-18	3.33901e-14	NA	NA	NA
ENSBTAP00000008434	777.115	2.06383	0.591345	3.49006	0.000482916	0.0228347	Q9UMS6	Synaptopodin-2	SYNPO2
ENSBTAP00000008634	52.9746	-2.28708	0.683051	-3.34833	0.000812992	0.0320694	Q9H257	Caspase recruitment domain-containing protein 9	CARD9
ENSBTAP00000008924-D2	7.11726	-5.28174	1.47161	-3.58909	0.000331829	0.0184544	Q86WU2	Probable D-lactate dehydrogenase mitochondrial	LDHD
ENSBTAP00000009123	304.378	1.70939	0.4039	4.23222	2.31401e-05	0.00294722	Q3V0G7	GTPase-activating Rap/Ran-GAP domain-like protein 3	GARNL3
ENSBTAP00000009938	110.285	3.56663	0.598944	5.95486	2.60287e-09	2.05887e-06	P79197	Potassium voltage-gated channel subfamily A member 5	KCNA5
ENSBTAP00000010113	32.1361	3.98974	0.699899	5.70045	1.19491e-08	6.90706e-06	Q17QF0	Alanine--glyoxylate aminotransferase 2 mitochondrial	AGXT2
ENSBTAP00000010129	155.901	1.71649	0.459319	3.73703	0.000186208	0.0129561	A0JNC4	Elongation of very long chain fatty acids protein 7	ELOVL7
ENSBTAP00000010191	176.804	-1.60804	0.33197	-4.84394	1.27292e-06	0.000398557	Q0P5G1	Tonsoku-like protein	TONSL
ENSBTAP00000010648	78.7735	-1.84488	0.485212	-3.8022	0.000143415	0.0108202	Q8TDN7	Alkaline ceramidase 1	ACER1
ENSBTAP00000010687	1371.51	-1.65007	0.341764	-4.82808	1.37853e-06	0.000403834	Q0VCN6	Calsyntenin-3	CLSTN3
ENSBTAP00000011498	6.97346	-3.29412	1.04605	-3.14912	0.00163766	0.0487373	Q8TCE6	Protein FAM45A	FAM45A
ENSBTAP00000011742	282.031	-3.64094	0.728479	-4.998	5.79292e-07	0.000193471	Q9BWW8	Apolipoprotein L6	APOL6
ENSBTAP00000011769	31.7349	3.11505	0.67273	4.63045	3.64869e-06	0.000794728	Q62443	Neuronal pentraxin-1	NPTX1
ENSBTAP00000012350	55.5468	-1.83623	0.558681	-3.28671	0.00101364	0.0364556	Q5SNV9	Uncharacterized protein C1orf167	C1ORF167
ENSBTAP00000012447	198.787	1.63879	0.419357	3.90786	9.31183e-05	0.00809684	NA	NA	NA
ENSBTAP00000012465	51.7785	2.79511	0.687867	4.06344	4.83546e-05	0.00511776	A6QQ93	Membrane protein FAM159B	FAM159B
ENSBTAP00000012611	374.548	1.57959	0.485328	3.25469	0.00113516	0.0382051	A7MBD1	M-phase inducer phosphatase 1	CDC25A
ENSBTAP00000012781	276.076	-1.66663	0.392065	-4.2509	2.1291e-05	0.00276498	Q9Z200	SH2B adapter protein 2	SH2B2
ENSBTAP00000013008	416.216	1.65788	0.50389	3.29016	0.00100132	0.0363497	B3F209	Class E basic helix-loop-helix protein 40	BHLHE40
ENSBTAP00000013333	73.4306	1.85014	0.551606	3.35409	0.000796265	0.0317108	Q9P202	Whirlin	DFNB31
ENSBTAP00000013478	208.463	-6.41089	0.845782	-7.57984	3.45991e-14	1.03998e-10	Q3SYZ3	Cyclic AMP-responsive element-binding protein 3-like protein 3	CREB3L3
ENSBTAP00000013571	7.11297	4.87003	1.44035	3.38115	0.000721833	0.0300083	O14944	Proepiregulin	EREG
ENSBTAP00000013967	5984.15	2.01187	0.518402	3.8809	0.000104072	0.00873794	Q9H5J4	Elongation of very long chain fatty acids protein 6	ELOVL6
ENSBTAP00000014026	75.0201	2.58834	0.463029	5.59001	2.27053e-08	1.22956e-05	A2VDT9	DNA damage-inducible transcript 4-like protein	DDIT4L
ENSBTAP00000014091	2246.1	-2.35891	0.73578	-3.206	0.00134593	0.0432222	Q14195	Dihydropyrimidinase-related protein 3	DPYSL3
ENSBTAP00000014479	134.207	1.625	0.471647	3.44537	0.000570289	0.0252828	Q28156	cGMP-specific 3 5-cyclic phosphodiesterase	PDE5A
ENSBTAP00000014794	116.561	1.56	0.458658	3.40122	0.000670861	0.0283213	P32749	Cholinesterase	BCHE
ENSBTAP00000015041	185.131	-1.84211	0.432751	-4.25674	2.07426e-05	0.00273457	A6QQJ8	Ribonuclease ZC3H12A	ZC3H12A
ENSBTAP00000015086	137.949	-1.81461	0.495471	-3.66239	0.000249876	0.0155181	Q9Y2I9	TBC1 domain family member 30	TBC1D30
ENSBTAP00000015745	13.1427	3.90804	0.862142	4.53295	5.81667e-06	0.0010407	Q8N6Y1	Protocadherin-20	PCDH20
ENSBTAP00000016266	229.002	1.6453	0.359722	4.57381	4.78944e-06	0.000945695	Q8TDY4	Arf-GAP with SH3 domain ANK repeat and PH domain-containing protein 3	ASAP3
ENSBTAP00000016301	15.1948	3.78992	1.03151	3.67413	0.000238657	0.0150074	A5D7U4	Amiloride-sensitive sodium channel subunit beta	SCNN1B
ENSBTAP00000016383	70.7968	-3.71615	0.54562	-6.81089	9.69992e-12	1.82225e-08	Q8N4P6	Leucine-rich repeat-containing protein 71	LRRC71
ENSBTAP00000017038	1125.05	2.21751	0.398927	5.55869	2.7181e-08	1.40863e-05	F1MDL2	Protein inturned	INTU
ENSBTAP00000017083	88.9271	-1.64563	0.449474	-3.66125	0.000250992	0.0155233	Q8TAX9	Gasdermin-B	GSDMB
ENSBTAP00000017086	12484.6	2.15061	0.517201	4.15817	3.20812e-05	0.00385718	Q29524	Lipoprotein lipase	LPL
ENSBTAP00000017205	58.5897	3.19905	0.547049	5.84783	4.98016e-09	3.40889e-06	Q8WUY3	Protein prune homolog 2	PRUNE2
ENSBTAP00000017694	41083.3	2.08199	0.385224	5.40463	6.49416e-08	3.05002e-05	Q9NR19	Acetyl-coenzyme A synthetase cytoplasmic	ACSS2
ENSBTAP00000017878	503.296	2.94649	0.551727	5.34049	9.26954e-08	4.09741e-05	Q96DR7	Rho guanine nucleotide exchange factor 26	ARHGEF26
ENSBTAP00000017930	245.607	1.53319	0.401617	3.81754	0.000134788	0.010496	Q96K21	Abscission/NoCut checkpoint regulator	ZFYVE19
ENSBTAP00000017936-D6	132.103	-2.15522	0.685316	-3.14485	0.00166169	0.0492575	Q8SPK1	Cytochrome P450 4A24	CYP4A24
ENSBTAP00000018027	109.554	-1.67679	0.517851	-3.23798	0.0012038	0.0400161	Q70J99	Protein unc-13 homolog D	UNC13D
ENSBTAP00000018100	961.232	1.56971	0.403882	3.88656	0.000101677	0.00873198	Q29RL2	Cysteine and histidine-rich domain-containing protein 1	CHORDC1
ENSBTAP00000018224	14.6506	-2.25795	0.709536	-3.1823	0.00146112	0.045326	Q9ES75	Proline-rich acidic protein 1	PRAP1
ENSBTAP00000018650	236.483	1.53295	0.39686	3.86271	0.000112136	0.00920927	Q6ZV73	FYVE RhoGEF and PH domain-containing protein 6	FGD6
ENSBTAP00000018708	263.938	-1.70141	0.365331	-4.65717	3.20586e-06	0.000730014	P21802	Fibroblast growth factor receptor 2	FGFR2
ENSBTAP00000018734	495.315	1.72696	0.545444	3.16616	0.00154466	0.0468983	Q9NR81	Rho guanine nucleotide exchange factor 3	ARHGEF3
ENSBTAP00000018808	1758.38	1.50427	0.40836	3.6837	0.000229874	0.0146463	Q3ZBT0	CapZ-interacting protein	RCSD1
ENSBTAP00000018901	33.4187	2.25669	0.544364	4.14556	3.38982e-05	0.00397609	O94907	Dickkopf-related protein 1	DKK1
ENSBTAP00000018910-D2	567.81	3.49629	0.660478	5.29358	1.19946e-07	5.15047e-05	P49207	60S ribosomal protein L34	RPL34
ENSBTAP00000018910-D3	95.8989	2.37516	0.52099	4.55894	5.14118e-06	0.000945695	P49207	60S ribosomal protein L34	RPL34
ENSBTAP00000018961	97.0083	-1.86967	0.541048	-3.45565	0.000548972	0.0248509	Q8IZJ1	Netrin receptor UNC5B	UNC5B
ENSBTAP00000019091	822.111	-1.64645	0.497402	-3.3101	0.000932615	0.0348663	Q9NVM1	Protein eva-1 homolog B	EVA1B
ENSBTAP00000019264	110.295	2.66604	0.596173	4.47193	7.75173e-06	0.00129018	P54707	Potassium-transporting ATPase alpha chain 2	ATP12A
ENSBTAP00000019753	218.3	2.14179	0.515852	4.15194	3.29662e-05	0.00393213	Q0VCR4	Protein phosphatase 1 regulatory subunit 3C	PPP1R3C
ENSBTAP00000019851	20.572	3.82768	0.831847	4.60142	4.19615e-06	0.000867596	Q7Z3Z4	Piwi-like protein 4	PIWIL4
ENSBTAP00000019853	69.0137	2.84917	0.869632	3.27629	0.00105181	0.0369913	P50595	Leptin	LEP
ENSBTAP00000020838	444.27	2.12071	0.439698	4.82311	1.41338e-06	0.000403834	O95757	Heat shock 70 kDa protein 4L	HSPA4L
ENSBTAP00000020974	5452.26	-1.80449	0.464759	-3.88263	0.000103332	0.00873794	Q6P5H2	Nestin	NES
ENSBTAP00000021344	98.2873	-1.69185	0.483646	-3.49811	0.000468567	0.0225225	Q7Z7M8	UDP-GlcNAc:betaGal beta-1 3-N-acetylglucosaminyltransferase 8	B3GNT8
ENSBTAP00000021862	1236.59	1.57799	0.380788	4.14401	3.41284e-05	0.00397609	Q5E9K8	Reticulophagy receptor FAM134B	FAM134B
ENSBTAP00000023093	82.8949	-1.8733	0.493057	-3.79937	0.000145067	0.0108202	Q2KI80	RELT-like protein 2	RELL2
ENSBTAP00000023111	1940.13	-1.62544	0.502859	-3.2324	0.00122755	0.0404579	Q92614	Unconventional myosin-XVIIIa	MYO18A
ENSBTAP00000023312	118.694	3.20663	0.536823	5.97334	2.32445e-09	2.05887e-06	Q9UMR3	T-box transcription factor TBX20	TBX20
ENSBTAP00000024072-D2	23.7997	3.57671	0.841504	4.25038	2.13413e-05	0.00276498	Q15274	Nicotinate-nucleotide pyrophosphorylase [carboxylating]	QPRT
ENSBTAP00000024162	20.636	-2.55519	0.725807	-3.52047	0.000430775	0.0212964	NA	NA	NA
ENSBTAP00000024178	341.952	2.55105	0.436264	5.8475	4.99005e-09	3.40889e-06	Q3B7M3	Protein FAM65B	FAM65B
ENSBTAP00000024214	32.9711	-3.80479	0.832312	-4.57135	4.84584e-06	0.000945695	O14649	Potassium channel subfamily K member 3	KCNK3
ENSBTAP00000024287	1553.29	1.52008	0.387584	3.92193	8.78432e-05	0.0078583	P46411	Excitatory amino acid transporter 1	SLC1A3
ENSBTAP00000024392	70.3783	1.69389	0.430609	3.9337	8.36479e-05	0.00761905	Q5E9X8	Cell cycle checkpoint control protein RAD9B	RAD9B
ENSBTAP00000024607	1060.92	1.58727	0.479178	3.31249	0.000924697	0.0348303	P51825	AF4/FMR2 family member 1	AFF1
ENSBTAP00000024715	990.105	3.81295	0.668671	5.70229	1.18208e-08	6.90706e-06	Q01638	Interleukin-1 receptor-like 1	IL1RL1
ENSBTAP00000025207	82.926	1.85831	0.530253	3.50457	0.000457344	0.0221723	Q8N436	Inactive carboxypeptidase-like protein X2	CPXM2
ENSBTAP00000025456	123.205	2.39289	0.735278	3.2544	0.00113632	0.0382051	Q95135	Excitatory amino acid transporter 3	SLC1A1
ENSBTAP00000025624	48.6239	-2.18143	0.597123	-3.65323	0.000258958	0.0157566	P04758	Acetylcholine receptor subunit beta	CHRNB1
ENSBTAP00000025676	111.634	1.9382	0.535701	3.61807	0.000296812	0.0172899	P50748	Kinetochore-associated protein 1	KNTC1
ENSBTAP00000025685	56.2482	-2.24234	0.590283	-3.79875	0.00014543	0.0108202	P53710	Integrin alpha-2 (Fragment)	ITGA2
ENSBTAP00000026209	125.593	-2.33701	0.537261	-4.34986	1.36226e-05	0.00200719	O77482	Interleukin-1 receptor antagonist protein	IL1RN
ENSBTAP00000026369	137.861	2.04334	0.577558	3.53789	0.000403339	0.0211331	Q7RTY1	Monocarboxylate transporter 9	SLC16A9
ENSBTAP00000026585	316.316	-2.1474	0.616914	-3.48087	0.000499785	0.0233269	Q3T110	Transmembrane 4 L6 family member 18	TM4SF18
ENSBTAP00000026812	2355.63	1.96383	0.61516	3.19238	0.00141104	0.0442649	P79114	Unconventional myosin-X	MYO10
ENSBTAP00000027208	55.8262	1.57086	0.470988	3.33526	0.000852208	0.0328406	Q75T13	GPI inositol-deacylase	PGAP1
ENSBTAP00000027685	18.6424	-4.47278	1.18105	-3.78712	0.000152404	0.0111731	Q9JI19	Acidic fibroblast growth factor intracellular-binding protein	FIBP
ENSBTAP00000027771	25.2251	-2.18971	0.693224	-3.15873	0.00158459	0.0479171	Q80V70	Multiple epidermal growth factor-like domains protein 6	MEGF6
ENSBTAP00000027887	81.9752	2.16288	0.499661	4.3287	1.49992e-05	0.00214688	Q6E804	Nucleotide-binding oligomerization domain-containing protein 2	NOD2
ENSBTAP00000027974	432.619	-1.62861	0.367099	-4.43644	9.14585e-06	0.00146227	Q9P2Y4	Zinc finger protein 219	ZNF219
ENSBTAP00000028221	1014.89	1.74601	0.468414	3.72749	0.000193399	0.0130927	A6QLZ7	Cysteine-rich secretory protein LCCL domain-containing 2	CRISPLD2
ENSBTAP00000028277	1110.73	1.54628	0.439017	3.52214	0.000428081	0.0212964	Q49AN0	Cryptochrome-2	CRY2
ENSBTAP00000028619	66.8991	1.99414	0.555725	3.58836	0.000332766	0.0184544	Q09YJ3	Cortactin-binding protein 2	CTTNBP2
ENSBTAP00000028880	225.283	3.48458	0.504404	6.90831	4.9045e-12	1.053e-08	Q08116	Regulator of G-protein signaling 1	RGS1
ENSBTAP00000029150	18.1881	-2.929	0.728025	-4.02321	5.74099e-05	0.00595043	Q06002	Filensin	BFSP1
ENSBTAP00000029162	1700.49	1.77275	0.430537	4.11752	3.82973e-05	0.00429529	Q4R335	Solute carrier family 41 member 2	SLC41A2
ENSBTAP00000029228	19.3091	3.51009	0.886031	3.96159	7.44524e-05	0.00716327	Q14126	Desmoglein-2	DSG2
ENSBTAP00000030277	240.445	-2.02337	0.600507	-3.36943	0.000753235	0.0305131	NA	NA	NA
ENSBTAP00000030408	997.611	2.09407	0.446937	4.68538	2.79436e-06	0.000677363	P49638	Alpha-tocopherol transfer protein	TTPA
ENSBTAP00000030588	57.2129	-1.82103	0.528354	-3.44662	0.000567651	0.0252828	NA	NA	NA
ENSBTAP00000030624	511.924	-2.57078	0.718448	-3.57824	0.000345915	0.0189046	Q2HJ53	Cytokine-inducible SH2-containing protein	CISH
ENSBTAP00000031316	227.168	1.58584	0.419954	3.77623	0.000159218	0.0114525	Q9H694	Protein bicaudal C homolog 1	BICC1
ENSBTAP00000033383	7056.33	1.58409	0.449484	3.52425	0.000424676	0.0212692	Q3SZB4	Medium-chain specific acyl-CoA dehydrogenase mitochondrial	ACADM
ENSBTAP00000033621	862.967	1.65602	0.386192	4.28808	1.80227e-05	0.00244021	Q3MHJ7	Endonuclease/exonuclease/phosphatase family domain-containing protein 1	EEPD1
ENSBTAP00000033621-D2	995.243	1.76507	0.385597	4.5775	4.70575e-06	0.000945695	NA	NA	NA
ENSBTAP00000033741	267.763	2.45461	0.518473	4.7343	2.19808e-06	0.000569567	Q8C0Q9	Rap guanine nucleotide exchange factor 5	RAPGEF5
ENSBTAP00000035897	33.61	-1.93007	0.480131	-4.01988	5.82286e-05	0.00599395	Q9Y6M1	Insulin-like growth factor 2 mRNA-binding protein 2	IGF2BP2
ENSBTAP00000036091-D2	400.606	1.77148	0.553308	3.20162	0.00136655	0.0436977	P00666	Ribonuclease pancreatic	RNASE1
ENSBTAP00000036511	159.52	2.96152	0.496633	5.9632	2.47352e-09	2.05887e-06	Q32KL8	Protein TBATA	TBATA
ENSBTAP00000037024	731.94	2.04718	0.594689	3.44243	0.000576514	0.0253509	Q96A56	Tumor protein p53-inducible nuclear protein 1	TP53INP1
ENSBTAP00000037876	66.6207	1.68836	0.44704	3.77676	0.000158879	0.0114525	Q9H7C4	Syncoilin	SYNC
ENSBTAP00000038686	13492.8	2.28813	0.371006	6.16736	6.94392e-10	8.53411e-07	Q16654	[Pyruvate dehydrogenase (acetyl-transferring)] kinase isozyme 4 mitochondrial	PDK4
ENSBTAP00000038925	459.203	1.71531	0.433213	3.95951	7.51051e-05	0.00716327	Q0ZGT2	Nexilin	NEXN
ENSBTAP00000039471	47.2231	2.3185	0.50148	4.62332	3.77647e-06	0.000799388	O97827	Adhesion G protein-coupled receptor L3	ADGRL3
ENSBTAP00000039650	167.971	-1.66948	0.42977	-3.88458	0.000102506	0.00873794	NA	NA	NA
ENSBTAP00000041294	26.4428	-2.0118	0.557401	-3.60926	0.000307076	0.0175477	Q0VAX3	Fatty acid desaturase 2-like protein FADS2P1	FADS2P1
ENSBTAP00000041618	33.0067	-2.88388	0.654795	-4.40425	1.06153e-05	0.00167934	P56741	Myosin-binding protein C cardiac-type	MYBPC3
ENSBTAP00000041626	1029.56	1.58031	0.451797	3.49783	0.000469064	0.0225225	Q9Y2P4	Long-chain fatty acid transport protein 6	SLC27A6
ENSBTAP00000041891	47.158	2.02147	0.552353	3.65975	0.000252464	0.0155503	Q9NP91	Sodium- and chloride-dependent transporter XTRP3	SLC6A20
ENSBTAP00000042249	51.9568	4.11062	0.573912	7.16246	7.9242e-13	1.98488e-09	O75323	Protein NipSnap homolog 2	GBAS
ENSBTAP00000042581	3458.28	1.61186	0.360211	4.47476	7.64962e-06	0.00129018	NA	NA	NA
ENSBTAP00000042582	46.4384	-2.04886	0.535959	-3.82279	0.000131951	0.0104373	Q4V9L6	Transmembrane protein 119	TMEM119
ENSBTAP00000042747-D6	6.20866	5.42975	1.37877	3.93811	8.21249e-05	0.00752594	P06310	Ig kappa chain V-II region RPMI 6410	IGKV2-30
ENSBTAP00000043215	334.211	6.76835	1.42268	4.75747	1.96031e-06	0.000516869	Q12864	Cadherin-17	CDH17
ENSBTAP00000043232	55.0169	2.71939	0.575662	4.72394	2.31316e-06	0.000578854	Q6UXH0	Angiopoietin-like protein 8	C19ORF80
ENSBTAP00000043233	1002.82	1.61428	0.468104	3.44856	0.000563587	0.0252397	P67986	Major prion protein	PRNP
ENSBTAP00000044620	1326.39	2.63905	0.435777	6.05595	1.39588e-09	1.39858e-06	O95470	Sphingosine-1-phosphate lyase 1	SGPL1
ENSBTAP00000045821	80.7057	1.75352	0.504359	3.47673	0.000507559	0.0236164	Q9NY97	N-acetyllactosaminide beta-1 3-N-acetylglucosaminyltransferase 2	B3GNT2
ENSBTAP00000046240	285.701	3.28588	0.341107	9.63298	5.80192e-22	8.7197e-18	O75695	Protein XRP2	RP2
ENSBTAP00000047024	1316.18	1.99854	0.442233	4.51921	6.20701e-06	0.00107224	Q8TE04	Pantothenate kinase 1	PANK1
ENSBTAP00000048143-D2	11.0005	-5.0159	1.31118	-3.82548	0.000130519	0.0104373	Q02928	Cytochrome P450 4A11	CYP4A11
ENSBTAP00000049465	317.198	2.70808	0.514683	5.26164	1.42774e-07	5.6467e-05	Q6ZP80	Transmembrane protein 182	TMEM182
ENSBTAP00000049550	80.9772	-5.92709	1.60811	-3.68575	0.000228029	0.0146455	P84104	Serine/arginine-rich splicing factor 3	SRSF3
ENSBTAP00000049907	28.8839	3.52061	0.887438	3.96716	7.27347e-05	0.00705245	Q07DW5	Cystic fibrosis transmembrane conductance regulator	CFTR
ENSBTAP00000050912	52.1835	1.79212	0.520742	3.44147	0.000578572	0.0253509	Q96S96	Phosphatidylethanolamine-binding protein 4	PEBP4
ENSBTAP00000050912-D2	26.9832	2.42231	0.694299	3.48885	0.000485103	0.0228347	NA	NA	NA
ENSBTAP00000051256-D3	166.111	1.51333	0.38577	3.92288	8.74969e-05	0.0078583	P16402	Histone H1.3	HIST1H1D
ENSBTAP00000051503	25.7614	3.0049	0.859371	3.49663	0.000471183	0.0225523	P42771	Cyclin-dependent kinase inhibitor 2A	CDKN2A
ENSBTAP00000051611	92.4871	1.51369	0.473747	3.19515	0.00139758	0.0441266	Q8NCL8	Transmembrane protein 116	TMEM116
ENSBTAP00000052112	1109.4	1.53618	0.445827	3.44569	0.000569602	0.0252828	P49282	Natural resistance-associated macrophage protein 2	SLC11A2
ENSBTAP00000052653	330.34	-1.61124	0.410657	-3.92357	8.72448e-05	0.0078583	Q8TEJ3	SH3 domain-containing RING finger protein 3	SH3RF3
ENSBTAP00000053583-D2	36.2434	1.6728	0.460232	3.63469	0.000278315	0.0165984	NA	NA	NA
ENSBTAP00000053825	84.7809	2.58677	0.70101	3.69006	0.000224204	0.0144616	Q6PCB8	Embigin	EMB
ENSBTAP00000054118	28.6814	6.95222	1.29951	5.34987	8.80174e-08	4.00852e-05	Q86VV4	Ran-binding protein 3-like	RANBP3L
ENSBTAP00000054135	205.006	2.11765	0.612074	3.45979	0.000540601	0.0246951	Q8R197	S-acyl fatty acid synthase thioesterase medium chain	OLAH
ENSBTAP00000054349	175.461	-1.92199	0.549394	-3.49839	0.000468076	0.0225225	P15509	Granulocyte-macrophage colony-stimulating factor receptor subunit alpha	CSF2RA
ENSBTAP00000054371	10652.7	2.02581	0.472349	4.28881	1.79634e-05	0.00244021	Q13451	Peptidyl-prolyl cis-trans isomerase FKBP5	FKBP5
ENSBTAP00000054502	225.388	-1.69426	0.414833	-4.08419	4.42302e-05	0.00481693	Q9NZU1	Leucine-rich repeat transmembrane protein FLRT1	FLRT1
ENSBTAP00000054768	283.043	1.771	0.435029	4.07098	4.6815e-05	0.0050166	P63144	Voltage-gated potassium channel subunit beta-1	KCNAB1
ENSBTAP00000054884	116.699	2.1209	0.586027	3.61911	0.000295622	0.0172875	Q9D856	Zinc transporter ZIP5	SLC39A5
ENSBTAP00000054997	666.08	-1.66302	0.450596	-3.69071	0.000223631	0.0144616	A6NKL6	Transmembrane protein 200C	TMEM200C
ENSBTAP00000055110-D3	87.834	1.55977	0.416059	3.74892	0.000177599	0.0124726	Q96DR4	StAR-related lipid transfer protein 4	STARD4
ENSBTAP00000055205	314.818	1.55183	0.474485	3.27056	0.00107335	0.0371184	Q8R3S6	Exocyst complex component 1	EXOC1
ENSBTAP00000055257	33.3245	2.28284	0.693487	3.29182	0.000995411	0.0363108	Q5RA50	Protein FAM124A	FAM124A
ENSBTAP00000055723	1780.54	3.4304	0.741704	4.62502	3.74564e-06	0.000799388	Q9NST1	Patatin-like phospholipase domain-containing protein 3	PNPLA3
ENSBTAP00000056204-D24	634.568	2.09843	0.500921	4.18915	2.80002e-05	0.00342126	P62752	60S ribosomal protein L23a	RPL23A
ENSBTAP00000056275	845.866	2.18275	0.413696	5.2762	1.31889e-07	5.506e-05	Q58DW2	Cystathionine gamma-lyase	CTH
ENSBTAP00000056411	156.152	2.32409	0.404793	5.74142	9.38862e-09	5.87923e-06	P51793	H(+)/Cl(-) exchange transporter 4	CLCN4
ENSBTAP00000056611	149.64	1.8301	0.468506	3.90624	9.37421e-05	0.00809684	Q8N5C1	Protein FAM26E	FAM26E
ENSCAFP00000004681	8.29277	4.05657	1.19998	3.38052	0.000723477	0.0300083	Q63421	Calcium/calmodulin-dependent 3 5-cyclic nucleotide phosphodiesterase 1C	PDE1C
ENSCAFP00000005923	214.841	2.0586	0.567914	3.62485	0.00028913	0.0170406	P03969	Fibroblast growth factor 2	FGF2
ENSCAFP00000008312	1658.09	-1.50291	0.379775	-3.95736	7.57841e-05	0.00716327	Q3SZI5	Mitochondrial uncoupling protein 2	UCP2
ENSCAFP00000008458	34.8313	-2.06548	0.572616	-3.6071	0.000309636	0.017627	Q9Y365	PCTP-like protein	STARD10
ENSCAFP00000009996	57.2888	-1.64967	0.495082	-3.33212	0.000861861	0.0331277	Q8NI38	NF-kappa-B inhibitor delta	NFKBID
ENSCAFP00000011575	53.8041	-1.55368	0.473832	-3.27897	0.00104187	0.0369299	Q9BXC0	Hydroxycarboxylic acid receptor 1	HCAR1
ENSCAFP00000012089	117.468	5.39841	1.65262	3.26657	0.0010886	0.0373529	P00732	Carboxypeptidase B	CPB1
ENSCAFP00000013039	435.898	-1.56118	0.360233	-4.33382	1.46547e-05	0.00211775	Q9UKS6	Protein kinase C and casein kinase substrate in neurons protein 3	PACSIN3
ENSCAFP00000019976	189.119	-4.11455	0.811898	-5.06782	4.02404e-07	0.000140645	Q92478	C-type lectin domain family 2 member B	CLEC2B
ENSCAFP00000022069-D7	1624.27	1.55987	0.440093	3.54442	0.000393477	0.0208224	P16549	Dimethylaniline monooxygenase [N-oxide-forming] 1	FMO1
ENSCAFP00000023565-D3	32.0583	-2.06934	0.622462	-3.32444	0.000885975	0.033594	P54753	Ephrin type-B receptor 3	EPHB3
ENSCAFP00000024872	25.5692	-1.96705	0.610317	-3.223	0.00126855	0.0416267	O97564	Guanine nucleotide-binding protein G(I)/G(S)/G(O) subunit gamma-T2	GNGT2
ENSCAFP00000026461	188.767	-2.59343	0.790798	-3.27951	0.00103988	0.0369299	P80370	Protein delta homolog 1	DLK1
ENSCAFP00000027151	37.4723	3.03102	0.899501	3.36967	0.000752596	0.0305131	P49863	Granzyme K	GZMK
ENSCAFP00000027611	43359.9	1.61769	0.382659	4.22749	2.36308e-05	0.00298444	Q9GKW3	Fructose-bisphosphate aldolase C	ALDOC
ENSCAFP00000028228	7.04438	6.36242	1.56335	4.06974	4.7065e-05	0.0050166	O43304	SEC14-like protein 5	SEC14L5
ENSCAFP00000029203	2439.7	1.896	0.471994	4.01699	5.8946e-05	0.00602653	Q5E9X6	SPRY domain-containing SOCS box protein 1	SPSB1
ENSCAFP00000030914-D3	90.3886	-1.75288	0.557752	-3.14275	0.00167366	0.0495146	Q56K10	40S ribosomal protein S15	RPS15
ENSCAFP00000030937-D17	1454.6	-1.65026	0.346025	-4.76918	1.84981e-06	0.000496443	Q9XT58	Beta-3 adrenergic receptor	ADRB3
ENSCAFP00000031140-D2	2315.54	1.50827	0.377514	3.99527	6.46203e-05	0.00647453	O77627	Transcription factor AP-1	JUN
ENSCAFP00000032282-D2	30.1151	1.57466	0.495693	3.17668	0.00148969	0.0458781	Q1PCT2	Phorbol-12-myristate-13-acetate-induced protein 1	PMAIP1
ENSCAFP00000032858-D16	50.0934	-1.91416	0.594364	-3.22053	0.00127955	0.0418117	O60928	Inward rectifier potassium channel 13	KCNJ13
ENSCAFP00000033074-D3	44.103	2.31109	0.471125	4.90548	9.31977e-07	0.000298015	Q28DR4	Histone H4	HIST1H4B
ENSCAFP00000035465-D10	428.591	-8.98935	1.64716	-5.45749	4.829e-08	2.34113e-05	P62246	40S ribosomal protein S15a	RPS15A
ENSCAFP00000035596	3668.43	-1.72334	0.483331	-3.56555	0.000363094	0.0194399	Q9GLE4	Matrix metalloproteinase-14	MMP14
ENSMUSP00000001854	56.7027	-2.1107	0.560154	-3.76807	0.000164512	0.0117177	P63116	Asc-type amino acid transporter 1	SLC7A10
ENSMUSP00000017188-D11	138.067	-2.27526	0.50235	-4.52924	5.91975e-06	0.00104668	O02739	Serpin B6	SERPINB6
ENSMUSP00000022678-D2	13.05	2.62614	0.833182	3.15195	0.00162186	0.0484592	NA	NA	NA
ENSMUSP00000022709-D4	152.89	2.88406	0.687475	4.19515	2.72692e-05	0.00335925	O43610	Protein sprouty homolog 3	SPRY3
ENSMUSP00000040451-D2	1192.94	1.8867	0.455916	4.13827	3.49932e-05	0.0040146	Q2KIT4	DnaJ homolog subfamily B member 4	DNAJB4
ENSMUSP00000056043-D2	8.62727	-6.55597	1.65798	-3.9542	7.67898e-05	0.00721297	Q32L00	Alpha-ketoglutarate-dependent dioxygenase alkB homolog 3	ALKBH3
ENSMUSP00000088508-D3	7.30138	-4.38519	1.26841	-3.45723	0.000545765	0.0247804	Q96LA6	Fc receptor-like protein 1	FCRL1
ENSMUSP00000107135	139.706	1.52897	0.462017	3.30934	0.000935155	0.0348746	Q8HZ70	Dimethylaniline monooxygenase [N-oxide-forming] 2	FMO2
ENSMUSP00000111875-D3	1313.86	1.57161	0.405502	3.87572	0.00010631	0.00887633	NA	NA	NA
ENSMUSP00000118491-D4	721.101	-1.65516	0.381637	-4.33701	1.44432e-05	0.00210744	Q8BYZ1	ABI gene family member 3	ABI3
ENSMUSP00000119002	12.8606	3.08349	0.960148	3.21148	0.00132055	0.0427726	Q9H5P4	PDZ domain-containing protein 7	PDZD7
ENSMUSP00000129762-D4	23.3601	2.53055	0.705918	3.58476	0.000337385	0.0185735	E9Q6I0	Vomeronasal type-2 receptor 116	VMN2R116
ENSP00000256367	139.145	-1.5777	0.439377	-3.59076	0.000329718	0.0184544	Q92623	Tetratricopeptide repeat protein 9A	TTC9
ENSP00000259365-D2	113.313	-2.20953	0.340167	-6.49544	8.27935e-11	1.38256e-07	NA	NA	NA
ENSP00000263238-D4	40.9693	2.34493	0.720115	3.25632	0.00112866	0.0382051	Q5R8R1	Actin-related protein 3	ACTR3
ENSP00000263666	75.5137	2.72866	0.5336	5.11369	3.1593e-07	0.00011305	NA	NA	NA
ENSP00000280772	229.03	1.78141	0.455979	3.90679	9.35298e-05	0.00809684	Q12955	Ankyrin-3	ANK3
ENSP00000301587-D2	93.4962	-2.642	0.690901	-3.82399	0.00013131	0.0104373	NA	NA	NA
ENSP00000305988	172.043	2.12299	0.520839	4.07609	4.57995e-05	0.00495194	Q9BH13	CD166 antigen	ALCAM
ENSP00000340667	835.043	1.68262	0.273255	6.15768	7.38195e-10	8.53411e-07	Q7Z7L8	Uncharacterized protein C11orf96	C11ORF96
ENSP00000342952	22.7416	2.10462	0.587086	3.58486	0.000337264	0.0185735	NA	NA	NA
ENSP00000346635	753.199	1.5111	0.406412	3.71816	0.00020068	0.0134644	Q8R2E9	ERO1-like protein beta	ERO1B
ENSP00000348278	346.063	1.52084	0.411693	3.69411	0.000220661	0.0144187	Q9UEW8	STE20/SPS1-related proline-alanine-rich protein kinase	STK39
ENSP00000353114	137.291	-1.75145	0.486321	-3.60143	0.000316472	0.0178807	Q8IVF2	Protein AHNAK2	AHNAK2
ENSP00000355204	55.9891	1.79956	0.490579	3.66824	0.000244223	0.01523	Q2KJ38	Protein FAM110B	FAM110B
ENSP00000358617-D2	401.742	2.1093	0.472902	4.46034	8.18293e-06	0.00133675	Q8N3S3	Putative homeodomain transcription factor 2	PHTF2
ENSP00000359504-D2	1510.05	-1.90413	0.580918	-3.27779	0.00104624	0.0369913	P32456	Guanylate-binding protein 2	GBP2
ENSP00000363495	40.665	-2.95859	0.655641	-4.51251	6.40639e-06	0.00109411	Q5U4N7	Protein GDF5OS mitochondrial	GDF5OS
ENSP00000363826	149.697	-1.6355	0.379525	-4.30934	1.63741e-05	0.00228843	Q61091	Frizzled-8	FZD8
ENSP00000371398	7.72319	3.18666	0.998326	3.19201	0.00141287	0.0442649	Q8NEA6	Zinc finger protein GLIS3	GLIS3
ENSP00000375311	10.0887	-4.87453	1.36399	-3.57374	0.000351924	0.0190941	A8MZF0	Proline-rich protein 33	PRR33
ENSP00000380131-D3	4118.41	-3.16768	0.539721	-5.8691	4.38179e-09	3.2927e-06	Q6BBL6	Claudin-4	CLDN4
ENSP00000381298	344.674	1.91524	0.366017	5.23265	1.67098e-07	6.43928e-05	Q17RB8	LON peptidase N-terminal domain and RING finger protein 1	LONRF1
ENSP00000386040	9537.36	2.53325	0.485714	5.21552	1.83299e-07	6.7665e-05	Q2TCH3	ATP-citrate synthase	ACLY
ENSP00000403644	374.612	5.05399	0.553118	9.13726	6.40549e-20	4.81341e-16	P27718	Aromatic-L-amino-acid decarboxylase	DDC
ENSP00000409906	1141.48	1.726	0.416497	4.1441	3.41157e-05	0.00397609	Q70EK8	Inactive ubiquitin carboxyl-terminal hydrolase 53	USP53
ENSP00000416341	28.9075	2.07913	0.655892	3.16993	0.00152474	0.0465408	A6QR11	Protein kinase C-binding protein NELL2	NELL2
ENSP00000420040	5.635	-4.95164	1.57324	-3.14741	0.00164724	0.0489255	Q9NS61	Kv channel-interacting protein 2	KCNIP2
ENSP00000422941	4146.63	-1.82447	0.492186	-3.70686	0.000209844	0.0139546	Q86TL2	Store-operated calcium entry regulator STIMATE	TMEM110
ENSP00000427694	8.72333	-4.63666	1.30046	-3.56539	0.000363314	0.0194399	Q8TCT1	Phosphoethanolamine/phosphocholine phosphatase	PHOSPHO1
ENSP00000432540	137.023	1.80951	0.512909	3.52794	0.000418805	0.0212472	Q9UKW4	Guanine nucleotide exchange factor VAV3	VAV3
ENSP00000444487	74.1017	-2.05383	0.469458	-4.37489	1.21495e-05	0.00186322	P31321	cAMP-dependent protein kinase type I-beta regulatory subunit	PRKAR1B
XP_010972712.1	837.142	-2.69116	0.602011	-4.47027	7.81198e-06	0.00129018	P50291	Follistatin	FST
XP_010972739.1	23278.4	1.90508	0.535678	3.55638	0.000375999	0.0199678	Q9TT94	Acyl-CoA desaturase	SCD
XP_010972836.1	37.3311	1.76172	0.453809	3.88209	0.000103564	0.00873794	Q5R9Q3	Neuronal membrane glycoprotein M6-a	GPM6A
XP_010973042.1	135.87	-2.96137	0.567942	-5.21422	1.84594e-07	6.7665e-05	Q9UFP1	Protein FAM198A	FAM198A
XP_010973404.1	35.3298	2.41698	0.603398	4.00562	6.18557e-05	0.00623913	Q3ZCN5	Otogelin-like protein	OTOGL
XP_010975522.1	1101.67	1.71066	0.430566	3.97306	7.09544e-05	0.00701561	O00443	Phosphatidylinositol 4-phosphate 3-kinase C2 domain-containing subunit alpha	PIK3C2A
XP_010976112.1	72.7145	1.95986	0.544635	3.59848	0.000320077	0.0180166	Q9GLW0	Progesterone receptor	PGR
XP_010976534.1	1114.12	-1.87064	0.530694	-3.52489	0.000423654	0.0212692	Q13275	Semaphorin-3F	SEMA3F
XP_010977077.1	104.712	-1.83614	0.526379	-3.48825	0.000486198	0.0228347	Q96QF7	Acidic repeat-containing protein	ACRC
XP_010977112.1	147.286	-2.02321	0.423524	-4.77707	1.77865e-06	0.000486025	O14843	Free fatty acid receptor 3	FFAR3
XP_010977252.1	263.43	-1.73207	0.502013	-3.45025	0.00056007	0.0252163	O95411	TGFB1-induced anti-apoptotic factor 1	TIAF1
XP_010977795.1	22.6805	-5.04604	1.30744	-3.85948	0.00011363	0.0092812	A6QNR1	Ribosomal RNA processing protein 36 homolog	RRP36
XP_010977900.1	22.0633	-2.89597	0.877692	-3.29953	0.000968469	0.0356743	Q2VWP7	Protogenin	PRTG
XP_010978532.1-D7	13.2858	6.5396	1.35481	4.82694	1.38648e-06	0.000403834	O15439	Multidrug resistance-associated protein 4	ABCC4
XP_010978756.1	7372.34	2.33891	0.485465	4.81787	1.451e-06	0.000403834	P28562	Dual specificity protein phosphatase 1	DUSP1
XP_010979214.1	12.2048	2.821	0.768534	3.67063	0.000241957	0.0151515	Q63170	Dynein heavy chain 7 axonemal	DNAH7
XP_010980474.1	139.472	-1.63733	0.382871	-4.27646	1.89888e-05	0.00254806	Q86WN1	F-BAR and double SH3 domains protein 1	FCHSD1
XP_010981162.1	127.61	-2.47841	0.63993	-3.87294	0.00010753	0.00892854	O46676	Growth-regulated protein homolog alpha	NA
XP_010982784.1	119.325	-1.80517	0.568547	-3.17506	0.00149804	0.0459469	P98109	P-selectin	SELP
XP_010983155.1	52.9156	1.56539	0.4214	3.71473	0.000203422	0.0135877	P78509	Reelin	RELN
XP_010983837.1	89.7223	1.80737	0.427973	4.2231	2.40966e-05	0.0030179	Q8TB73	Protein NDNF	NDNF
XP_010983862.1-D3	64.7816	1.50408	0.457081	3.29063	0.000999644	0.0363497	P53370	Nucleoside diphosphate-linked moiety X motif 6	NUDT6
XP_010984160.1	2090.27	2.07939	0.440477	4.72078	2.34946e-06	0.000578854	P78552	Interleukin-13 receptor subunit alpha-1	IL13RA1
XP_010984187.1	15.2834	4.10563	1.07382	3.82339	0.000131631	0.0104373	P48763	Sodium/hydrogen exchanger 2	SLC9A2
XP_010984727.1	1127.47	1.95597	0.515326	3.79561	0.000147283	0.0108506	Q7Z3E1	TCDD-inducible poly [ADP-ribose] polymerase	TIPARP
XP_010985401.1	36.806	1.81741	0.550405	3.30196	0.000960129	0.0355413	P48042	P2Y purinoceptor 1	P2RY1
XP_010985840.1	391.05	1.55162	0.321837	4.82112	1.42756e-06	0.000403834	Q9BQG2	Peroxisomal NADH pyrophosphatase NUDT12	NUDT12
XP_010986363.1	67.881	2.91183	0.477079	6.10345	1.03801e-09	1.1143e-06	Q14123	Calcium/calmodulin-dependent 3 5-cyclic nucleotide phosphodiesterase 1C	PDE1C
XP_010987272.1	20.7418	-3.43173	1.02019	-3.3638	0.000768765	0.0309752	Q8NCR3	Uncharacterized protein C11orf65	C11ORF65
XP_010987547.1-D49	36.9466	1.60502	0.48098	3.33698	0.000846943	0.0327216	Q3SX17	P2Y purinoceptor 14	P2RY14
XP_010987891.1	60.0203	1.87108	0.562903	3.32399	0.000887406	0.033594	P31228	D-aspartate oxidase	DDO
XP_010987905.1	997.064	2.32138	0.664833	3.49167	0.00048001	0.0228347	Q4R6P7	Sestrin-1	SESN1
XP_010989097.1	131.768	2.53466	0.759053	3.33924	0.000840092	0.0325563	Q63041	Alpha-1-macroglobulin	A1M
XP_010989973.1	7.93741	-3.49837	1.03776	-3.37107	0.000748759	0.0305131	Q8K1L6	Uncharacterized protein C16orf74 homolog	NA
XP_010990926.1	87.7386	-1.72893	0.527173	-3.27964	0.00103941	0.0369299	P35858	Insulin-like growth factor-binding protein complex acid labile subunit	IGFALS
XP_010991194.1	665.388	1.82261	0.528563	3.44823	0.000564278	0.0252397	Q1RMR1	Angiopoietin-related protein 1	ANGPTL1
XP_010992659.1-D77	303.664	-1.79826	0.448305	-4.01125	6.03994e-05	0.00613339	Q8TDS4	Hydroxycarboxylic acid receptor 2	HCAR2
XP_010992827.1	243.228	-1.74387	0.279132	-6.24748	4.17121e-10	5.69901e-07	P17095	High mobility group protein HMG-I/HMG-Y	HMGA1
XP_010994102.1	385.471	-1.7225	0.526985	-3.2686	0.00108083	0.0372069	Q14934	Nuclear factor of activated T-cells cytoplasmic 4	NFATC4
XP_010994109.1	233.896	-1.75649	0.522863	-3.35936	0.000781223	0.0313414	P54845	Neural retina-specific leucine zipper protein	NRL
XP_010995617.1	387.539	1.77198	0.53944	3.28486	0.00102033	0.0365981	Q9GZP0	Platelet-derived growth factor D	PDGFD
XP_010996278.1	32.4505	2.84161	0.674152	4.21509	2.49679e-05	0.00310117	Q9H190	Syntenin-2	SDCBP2
XP_010996445.1	323.757	-1.64788	0.298987	-5.51155	3.55681e-08	1.78184e-05	Q9QZM3	Cardiotrophin-like cytokine factor 1	CLCF1
XP_010996538.1	414.506	2.57153	0.58585	4.3894	1.13665e-05	0.00176111	Q9H098	Protein FAM107B	FAM107B
XP_010997267.1	793.1	2.49224	0.744992	3.34532	0.000821876	0.0321666	Q04967	Heat shock 70 kDa protein 6	HSPA6
XP_010999281.1	50.2185	2.18295	0.527927	4.13495	3.55028e-05	0.0040422	P70492	Fibroblast growth factor 10	FGF10
YP_001488950.1-D2	66.6324	2.19768	0.657922	3.34033	0.000836788	0.0325563	NA	NA	NA
