## Supplementary material for "Adipose gene expression profiles reveal novel insights into the adaptation of northern Eurasian semi-domestic reindeer (*Rangifer tarandus*)": Table S13.xlsx

### Sheet: DEGs ES-S vs FS-S
List of significantly differentially expressed genes between ES-S vs FS-S
Gene ID	baseMean	log2FoldChange	lfcSE	stat	pvalue	padj	UniProt ID	Gene description	Gene Symbol
ENSBTAP00000000044-D3	374.58	1.85347	0.524669	3.53264	0.000411426	0.0145753	A7YY73	Transcription factor MafF	MAFF
ENSBTAP00000000187	3540.2	2.19864	0.459556	4.78426	1.71617e-06	0.000249884	Q08E62	DNA damage-inducible transcript 4 protein	DDIT4
ENSBTAP00000000218	30.0689	-2.62083	0.770908	-3.39967	0.000674675	0.0205724	Q9H0B3	Uncharacterized protein KIAA1683	KIAA1683
ENSBTAP00000000324-D4	32.5631	3.00013	0.914247	3.28153	0.00103246	0.0268178	Q15782	Chitinase-3-like protein 2	CHI3L2
ENSBTAP00000000339	52.3105	3.00908	0.889979	3.38107	0.000722039	0.021143	Q01344	Interleukin-5 receptor subunit alpha	IL5RA
ENSBTAP00000000353	2394.09	1.82904	0.425317	4.30041	1.70484e-05	0.00148861	P09603	Macrophage colony-stimulating factor 1	CSF1
ENSBTAP00000000557	936.618	2.04072	0.414077	4.92835	8.29288e-07	0.000132946	Q4R8W3	Tumor necrosis factor alpha-induced protein 3	TNFAIP3
ENSBTAP00000000669	9.37567	2.73473	0.840195	3.25488	0.0011344	0.0283083	Q9NRC9	Otoraplin	OTOR
ENSBTAP00000000695	22.3004	-3.58648	1.12545	-3.18672	0.00143898	0.0337037	O62647	Prepronociceptin	PNOC
ENSBTAP00000001205	742.239	1.6213	0.191128	8.48278	2.19872e-17	4.36199e-14	P62257	Ubiquitin-conjugating enzyme E2 H	UBE2H
ENSBTAP00000001379-D4	188.803	-3.79069	0.67978	-5.57635	2.45614e-08	7.86229e-06	NA	NA	NA
ENSBTAP00000001467	652.694	-1.68332	0.35979	-4.67862	2.88806e-06	0.000386024	O15375	Monocarboxylate transporter 6	SLC16A5
ENSBTAP00000001720	9578.96	1.77765	0.467301	3.80407	0.000142338	0.00697072	Q5EAC9	Heat shock protein beta-8	HSPB8
ENSBTAP00000001930	75.2617	-2.92765	0.50026	-5.85225	4.84961e-09	2.17799e-06	P54877	Neurogranin	NRGN
ENSBTAP00000002017	1730.57	1.55604	0.275133	5.65558	1.55318e-08	5.86724e-06	Q9H4B6	Protein salvador homolog 1	SAV1
ENSBTAP00000002230	26.079	-2.06516	0.675253	-3.05835	0.0022256	0.0447762	Q7L8C5	Synaptotagmin-13	SYT13
ENSBTAP00000002392	23.1813	-1.85806	0.571176	-3.25304	0.00114178	0.028403	Q96FV0	Leucine-rich repeat-containing protein 46	LRRC46
ENSBTAP00000002431	10.2148	4.52853	1.20175	3.76828	0.000164374	0.00774121	Q0VCU7	Gamma-sarcoglycan	SGCG
ENSBTAP00000002446	33.1186	-2.8786	0.823411	-3.49594	0.00047239	0.016092	Q14973	Sodium/bile acid cotransporter	SLC10A1
ENSBTAP00000002492	135.268	-24.6119	3.43457	-7.16594	7.72569e-13	8.17429e-10	P17690	Beta-2-glycoprotein 1	APOH
ENSBTAP00000002747-D2	15.8386	2.17976	0.646949	3.36929	0.000753619	0.0217467	Q8CGK7	Guanine nucleotide-binding protein G(olf) subunit alpha	GNAL
ENSBTAP00000002847	31.4917	-2.00681	0.652288	-3.07658	0.00209392	0.0426607	Q9Y5Q5	Atrial natriuretic peptide-converting enzyme	CORIN
ENSBTAP00000003015	50.073	4.10874	0.471254	8.71874	2.81304e-18	7.04392e-15	Q0VCE2	Heart- and neural crest derivatives-expressed protein 1	HAND1
ENSBTAP00000003031	53.4757	-1.70896	0.503731	-3.3926	0.00069233	0.0208226	P32850	Syntaxin-1A	STX1A
ENSBTAP00000003055	1204.31	2.23866	0.504734	4.43533	9.19301e-06	0.000935271	Q96LR9	Apolipoprotein L domain-containing protein 1	APOLD1
ENSBTAP00000003429-D3	41.4062	1.58097	0.469012	3.37085	0.000749362	0.0217028	Q29RQ3	Cytoplasmic dynein 1 intermediate chain 1	DYNC1I1
ENSBTAP00000003498	538.615	1.76992	0.256507	6.90008	5.19723e-12	4.34133e-09	P43481	Mast/stem cell growth factor receptor Kit	KIT
ENSBTAP00000004170	2360.75	-2.12518	0.54841	-3.87516	0.000106555	0.00576873	Q0Q043	Neuronatin	NNAT
ENSBTAP00000004474	115.777	1.54861	0.379396	4.08177	4.46946e-05	0.00309759	Q5VT97	Rho GTPase-activating protein SYDE2	SYDE2
ENSBTAP00000004986	9.08612	-5.53232	1.83112	-3.02128	0.0025171	0.0486169	P05981	Serine protease hepsin	HPN
ENSBTAP00000005116	857.921	2.11536	0.635233	3.33005	0.000868297	0.0238936	Q6ZU52	Uncharacterized protein KIAA0408	KIAA0408
ENSBTAP00000005713	62.431	-4.66193	1.41035	-3.30552	0.000948017	0.0253299	P32262	Antithrombin-III	SERPINC1
ENSBTAP00000005807	108.95	-3.2873	0.462699	-7.10463	1.20649e-12	1.19676e-09	P43026	Growth/differentiation factor 5	GDF5
ENSBTAP00000005861	16.0517	-2.73451	0.755325	-3.62032	0.000294245	0.0115593	Q8N3J3	Uncharacterized protein C17orf53	C17ORF53
ENSBTAP00000005975	68.8295	3.55574	0.79145	4.49269	7.03287e-06	0.000780551	P79391	Oxidized low-density lipoprotein receptor 1	OLR1
ENSBTAP00000006600	8308.73	1.77565	0.48053	3.69518	0.00021973	0.00958635	Q0IIM3	Heat shock protein 105 kDa	HSPH1
ENSBTAP00000006815	12.4587	3.81239	1.09663	3.47648	0.00050805	0.0169396	Q08DH5	Regulator of G-protein signaling 7-binding protein	RGS7BP
ENSBTAP00000006982	32.9358	-4.39476	1.15572	-3.8026	0.000143183	0.00697072	P20396	Pro-thyrotropin-releasing hormone	TRH
ENSBTAP00000007075	474.288	1.59977	0.330495	4.84054	1.2949e-06	0.000192069	Q8TB52	F-box only protein 30	FBXO30
ENSBTAP00000007271	46.4792	-2.06941	0.469786	-4.40501	1.05778e-05	0.00104274	P48546	Gastric inhibitory polypeptide receptor	GIPR
ENSBTAP00000007459	5928.12	2.38071	0.553073	4.30451	1.67353e-05	0.00148383	Q9D2R0	Acetoacetyl-CoA synthetase	AACS
ENSBTAP00000007461	19.0221	-4.54521	1.03881	-4.37541	1.21202e-05	0.00115975	Q5R6F5	Transmembrane protein 130	TMEM130
ENSBTAP00000007530	21.908	-2.19765	0.692379	-3.17406	0.00150323	0.0346508	A6H8M9	Cadherin-related family member 4	CDHR4
ENSBTAP00000007723	905.191	1.74064	0.416123	4.18299	2.87705e-05	0.00230614	P27701	CD82 antigen	CD82
ENSBTAP00000007726	6.77916	-4.9147	1.32856	-3.69927	0.000216219	0.00947959	Q86UY5	Protein FAM83A	FAM83A
ENSBTAP00000008135	339.034	1.5016	0.295495	5.08166	3.74157e-07	7.33118e-05	Q0P5I2	Interleukin-1 receptor-associated kinase-like 2	IRAK2
ENSBTAP00000008322	78.7288	2.28602	0.6435	3.55247	0.000381628	0.0139237	P27930	Interleukin-1 receptor type 2	IL1R2
ENSBTAP00000008335	70935.6	1.81248	0.580884	3.12021	0.00180722	0.0391785	B6D985	Haptoglobin	HP
ENSBTAP00000008523	540.063	2.54789	0.56979	4.47164	7.76227e-06	0.000838061	P28783	Protein S100-A9	S100A9
ENSBTAP00000008806	22.5618	-2.63552	0.86448	-3.04868	0.00229853	0.045657	Q9H293	Interleukin-25	IL25
ENSBTAP00000008854	142.525	1.54487	0.466135	3.3142	0.000919044	0.0248486	A0JNJ1	SH3 and cysteine-rich domain-containing protein	STAC
ENSBTAP00000008924-D2	31.367	-3.24077	0.952107	-3.40379	0.000664573	0.0203226	Q86WU2	Probable D-lactate dehydrogenase mitochondrial	LDHD
ENSBTAP00000008931	36.6043	-1.81439	0.563575	-3.21943	0.00128446	0.0309674	Q9NRC6	Spectrin beta chain non-erythrocytic 5	SPTBN5
ENSBTAP00000009261-D3	104.727	-24.2705	3.43466	-7.06636	1.59052e-12	1.48489e-09	A2I7N3	Serpin A3-7	SERPINA3-7
ENSBTAP00000009523	1434.39	2.15939	0.428659	5.03755	4.71521e-07	8.80413e-05	P98065	Tumor necrosis factor-inducible gene 6 protein	TNFAIP6
ENSBTAP00000009631-D3	932.254	1.57862	0.48101	3.2819	0.00103111	0.0268178	Q9NR61	Delta-like protein 4	DLL4
ENSBTAP00000010129	173.559	2.40194	0.422719	5.68212	1.33038e-08	5.23269e-06	A0JNC4	Elongation of very long chain fatty acids protein 7	ELOVL7
ENSBTAP00000010298	73.0568	1.93346	0.623192	3.10251	0.00191886	0.0402833	Q13239	Src-like-adapter	SLA
ENSBTAP00000010318	63.7657	-5.70657	1.6038	-3.55815	0.000373473	0.0137208	Q0VCM5	Inter-alpha-trypsin inhibitor heavy chain H1	ITIH1
ENSBTAP00000010525	327.667	2.24746	0.719506	3.12362	0.00178641	0.0388637	O77775	Neutrophil cytosol factor 2	NCF2
ENSBTAP00000010648	76.0385	-1.88888	0.399859	-4.72386	2.31412e-06	0.000325022	Q8TDN7	Alkaline ceramidase 1	ACER1
ENSBTAP00000010649	184.345	1.83573	0.593533	3.09288	0.00198225	0.0410467	P17322	Endothelin-1	EDN1
ENSBTAP00000010785	105.595	-1.59889	0.478413	-3.34208	0.000831545	0.023317	A7MBH5	Coiled-coil domain-containing protein 151	CCDC151
ENSBTAP00000010925	14792.3	2.34614	0.612575	3.82996	0.000128163	0.00656155	P07589	Fibronectin	FN1
ENSBTAP00000011001	1425.57	2.00815	0.469744	4.27499	1.91144e-05	0.00163099	P38936	Cyclin-dependent kinase inhibitor 1	CDKN1A
ENSBTAP00000011517	72.2236	-3.11348	0.866728	-3.59223	0.000327862	0.0125688	Q96NU1	Sterile alpha motif domain-containing protein 11	SAMD11
ENSBTAP00000011742	255.13	-1.58148	0.476206	-3.321	0.000896942	0.0245015	Q9BWW8	Apolipoprotein L6	APOL6
ENSBTAP00000011745	12.5793	4.39214	1.31657	3.33605	0.000849789	0.02362	O14788	Tumor necrosis factor ligand superfamily member 11	TNFSF11
ENSBTAP00000011947	913.474	2.11791	0.612499	3.45782	0.000544575	0.0176387	P32927	Cytokine receptor common subunit beta	CSF2RB
ENSBTAP00000012027	178.175	2.16752	0.483829	4.47993	7.46665e-06	0.000817263	P97577	Fasciculation and elongation protein zeta-1	FEZ1
ENSBTAP00000012128	192.438	-2.03222	0.437663	-4.64334	3.42826e-06	0.000432085	O43638	Forkhead box protein S1	FOXS1
ENSBTAP00000012159	275.643	-1.6487	0.481907	-3.42119	0.000623472	0.019517	Q53RD9	Fibulin-7	FBLN7
ENSBTAP00000012194	210.29	2.11201	0.635097	3.32549	0.000882619	0.0241518	P13612	Integrin alpha-4	ITGA4
ENSBTAP00000012350	128.335	-3.05151	0.615733	-4.9559	7.19979e-07	0.000121562	Q5SNV9	Uncharacterized protein C1orf167	C1ORF167
ENSBTAP00000012351	494.921	2.02464	0.576439	3.51232	0.000444211	0.0154268	P54296	Myomesin-2	MYOM2
ENSBTAP00000012465	70.8702	2.24789	0.416582	5.39605	6.81255e-08	1.86417e-05	A6QQ93	Membrane protein FAM159B	FAM159B
ENSBTAP00000012546	39.4051	-1.98348	0.580483	-3.41696	0.000633253	0.0195913	Q6UXN8	C-type lectin domain family 9 member A	CLEC9A
ENSBTAP00000013008	1095.16	2.40329	0.521781	4.60594	4.10616e-06	0.000493704	B3F209	Class E basic helix-loop-helix protein 40	BHLHE40
ENSBTAP00000013268	2260	1.60879	0.456082	3.52742	0.00041963	0.0147999	Q96LT7	Protein C9orf72	C9ORF72
ENSBTAP00000013271	32.2718	-3.77333	0.810183	-4.65738	3.20265e-06	0.000416633	A6QPB3	Collagen alpha-1(XVII) chain	COL17A1
ENSBTAP00000013398	110.121	1.51137	0.446641	3.38386	0.000714751	0.021046	O15344	E3 ubiquitin-protein ligase Midline-1	MID1
ENSBTAP00000013413-D2	46.6818	2.62504	0.560766	4.68117	2.8524e-06	0.000386024	Q29980	MHC class I polypeptide-related sequence B	MICB
ENSBTAP00000013478	273.556	-7.46166	0.83365	-8.95058	3.53614e-19	1.40305e-15	Q3SYZ3	Cyclic AMP-responsive element-binding protein 3-like protein 3	CREB3L3
ENSBTAP00000013873	80.8327	-4.25516	0.916747	-4.64158	3.45755e-06	0.000432085	Q9Y5J7	Mitochondrial import inner membrane translocase subunit Tim9	TIMM9
ENSBTAP00000014402	8.2012	-4.28483	1.18816	-3.60627	0.000310634	0.012054	Q9NUC0	SERTA domain-containing protein 4	SERTAD4
ENSBTAP00000014617	31.9216	2.44029	0.609196	4.00575	6.18218e-05	0.00396535	A2VDW9	Zinc finger protein Aiolos	IKZF3
ENSBTAP00000014792	58.3938	-3.72051	0.720969	-5.16044	2.46374e-07	5.652e-05	A4FUI1	Coiled-coil domain-containing protein 58	CCDC58
ENSBTAP00000014920	522.113	1.50717	0.293251	5.13954	2.75415e-07	5.88728e-05	O43524	Forkhead box protein O3	FOXO3
ENSBTAP00000015086	188.634	-1.52697	0.474345	-3.21912	0.00128584	0.0309674	Q9Y2I9	TBC1 domain family member 30	TBC1D30
ENSBTAP00000015200	1068.37	1.90335	0.43758	4.34973	1.36306e-05	0.00127254	P57059	Serine/threonine-protein kinase SIK1	SIK1
ENSBTAP00000015763-D2	64.3479	-2.00787	0.476517	-4.21363	2.51303e-05	0.00207104	Q91X49	MAL-like protein	MALL
ENSBTAP00000015765	29.4124	-1.77027	0.586043	-3.02071	0.00252183	0.0486319	Q5VZ19	Tudor domain-containing protein 10	TDRD10
ENSBTAP00000015977	4.8845	-4.03573	1.34089	-3.00974	0.00261471	0.0499751	Q9ULC6	Protein-arginine deiminase type-1	PADI1
ENSBTAP00000015986	1110.49	1.73049	0.504091	3.43289	0.000597174	0.01888	O19064	Tyrosine-protein kinase JAK2	JAK2
ENSBTAP00000016301	20.2702	3.86492	1.03372	3.73885	0.000184864	0.00840682	A5D7U4	Amiloride-sensitive sodium channel subunit beta	SCNN1B
ENSBTAP00000016348	728.004	-1.80123	0.437902	-4.11331	3.90018e-05	0.00281363	Q96EL1	Protein FAM212A	FAM212A
ENSBTAP00000016659	10.4384	-3.43827	0.98594	-3.4873	0.000487917	0.0164062	Q6ZMC9	Sialic acid-binding Ig-like lectin 15	SIGLEC15
ENSBTAP00000016767	626.19	-2.2748	0.695078	-3.27272	0.00106518	0.0273552	Q5E9P5	Inactive serine protease PAMR1	PAMR1
ENSBTAP00000016774	305.48	2.51508	0.617506	4.07297	4.64166e-05	0.00318221	P28782	Protein S100-A8	S100A8
ENSBTAP00000016963	163.805	-1.70773	0.519227	-3.28898	0.00100553	0.0263346	Q13308	Inactive tyrosine-protein kinase 7	PTK7
ENSBTAP00000016994-D7	4.8772	-4.36745	1.4122	-3.09267	0.00198367	0.0410467	O43715	TP53-regulated inhibitor of apoptosis 1	TRIAP1
ENSBTAP00000017038	713.037	2.10754	0.40252	5.23585	1.64226e-07	4.20392e-05	F1MDL2	Protein inturned	INTU
ENSBTAP00000017205	159.517	3.24602	0.646298	5.02248	5.10096e-07	9.30545e-05	Q8WUY3	Protein prune homolog 2	PRUNE2
ENSBTAP00000017275	234.606	1.8548	0.523062	3.54603	0.000391079	0.0141385	P33072	Protein-lysine 6-oxidase	LOX
ENSBTAP00000017388	943.085	-1.71234	0.274089	-6.24739	4.17373e-10	2.76006e-07	O00750	Phosphatidylinositol 4-phosphate 3-kinase C2 domain-containing subunit beta	PIK3C2B
ENSBTAP00000017437	8.28086	-3.10123	0.962951	-3.22055	0.00127944	0.0309521	O95755	Ras-related protein Rab-36	RAB36
ENSBTAP00000017523	156.167	-3.49523	0.709654	-4.92526	8.42479e-07	0.00013371	A7LCJ3	Sialoadhesin	SIGLEC1
ENSBTAP00000017564	197.76	2.36532	0.637823	3.70843	0.000208552	0.00920374	O94768	Serine/threonine-protein kinase 17B	STK17B
ENSBTAP00000017595	3276.29	1.57041	0.42974	3.65432	0.000257867	0.0106579	Q86VV8	Rotatin	RTTN
ENSBTAP00000017670	446.064	-1.85833	0.370443	-5.01651	5.26192e-07	9.49e-05	P97698	Smoothened homolog	SMO
ENSBTAP00000017694	48166.3	1.84885	0.310022	5.96362	2.46713e-09	1.28018e-06	Q9NR19	Acetyl-coenzyme A synthetase cytoplasmic	ACSS2
ENSBTAP00000017878	458.268	2.39061	0.464079	5.15131	2.58673e-07	5.78225e-05	Q96DR7	Rho guanine nucleotide exchange factor 26	ARHGEF26
ENSBTAP00000018100	1135.36	1.64627	0.401421	4.10111	4.11168e-05	0.0029263	Q29RL2	Cysteine and histidine-rich domain-containing protein 1	CHORDC1
ENSBTAP00000018196	44.5774	-1.98691	0.501017	-3.96575	7.31642e-05	0.004463	Q9XS47	Placenta growth factor	PGF
ENSBTAP00000018302	18.3105	2.19937	0.674103	3.26266	0.00110373	0.0277611	Q9QZR9	Collagen alpha-4(IV) chain	COL4A4
ENSBTAP00000018395	14.6942	3.10827	0.750825	4.13981	3.47598e-05	0.00259002	O14921	Regulator of G-protein signaling 13	RGS13
ENSBTAP00000018554	284.481	3.35299	0.726443	4.61563	3.91901e-06	0.000482159	Q9Y617	Phosphoserine aminotransferase	PSAT1
ENSBTAP00000018708	342.29	-2.01125	0.455397	-4.41647	1.00325e-05	0.00100142	P21802	Fibroblast growth factor receptor 2	FGFR2
ENSBTAP00000018774	178.778	2.07499	0.644173	3.22117	0.00127667	0.0309345	O62698	Prostaglandin G/H synthase 2	PTGS2
ENSBTAP00000018887	458.871	-1.71366	0.367893	-4.65804	3.19238e-06	0.000416633	Q9H324	A disintegrin and metalloproteinase with thrombospondin motifs 10	ADAMTS10
ENSBTAP00000018901	44.9395	2.211	0.500001	4.422	9.77913e-06	0.000982308	O94907	Dickkopf-related protein 1	DKK1
ENSBTAP00000018910-D2	316.455	2.69247	0.480867	5.5992	2.15339e-08	7.45477e-06	P49207	60S ribosomal protein L34	RPL34
ENSBTAP00000018910-D3	104.104	2.93578	0.417541	7.03113	2.04863e-12	1.80632e-09	P49207	60S ribosomal protein L34	RPL34
ENSBTAP00000019264	218.629	1.93159	0.50613	3.81639	0.00013542	0.00677998	P54707	Potassium-transporting ATPase alpha chain 2	ATP12A
ENSBTAP00000019352	867.946	-1.6777	0.46252	-3.62731	0.000286392	0.0113955	A7MB54	H2.0-like homeobox protein	HLX
ENSBTAP00000019753	373.389	1.78738	0.456793	3.91288	9.12027e-05	0.00515758	Q0VCR4	Protein phosphatase 1 regulatory subunit 3C	PPP1R3C
ENSBTAP00000019848	3549.28	1.72734	0.550061	3.14027	0.00168794	0.0374152	P81282	Versican core protein	VCAN
ENSBTAP00000019851	22.1282	2.4626	0.774002	3.18164	0.00146442	0.0340843	Q7Z3Z4	Piwi-like protein 4	PIWIL4
ENSBTAP00000020086	190.3	1.51249	0.362589	4.17138	3.02767e-05	0.00237882	Q58CQ9	Pantetheinase	VNN1
ENSBTAP00000020221	36.1952	1.8991	0.498067	3.81293	0.000137327	0.00681097	Q8IYD2	Kelch domain-containing protein 8A	KLHDC8A
ENSBTAP00000020838	571.597	2.34838	0.373024	6.29552	3.06379e-10	2.11415e-07	O95757	Heat shock 70 kDa protein 4L	HSPA4L
ENSBTAP00000020944	11.2585	3.00397	0.819017	3.66778	0.000244665	0.0102999	Q96M69	Leucine-rich repeat and guanylate kinase domain-containing protein	LRGUK
ENSBTAP00000021272	23.0042	2.76928	0.882978	3.1363	0.00171095	0.0377145	Q6R8F2	Cadherin-1	CDH1
ENSBTAP00000021344	139.485	-1.97817	0.348306	-5.67939	1.35178e-08	5.23269e-06	Q7Z7M8	UDP-GlcNAc:betaGal beta-1 3-N-acetylglucosaminyltransferase 8	B3GNT8
ENSBTAP00000021373	191.473	-3.04519	0.697718	-4.3645	1.27414e-05	0.00121089	Q2HJF9	Radical S-adenosyl methionine domain-containing protein 2	RSAD2
ENSBTAP00000021492	15.0845	-3.92139	1.26119	-3.10928	0.00187547	0.0397975	Q8TE59	A disintegrin and metalloproteinase with thrombospondin motifs 19	ADAMTS19
ENSBTAP00000021581	1455.28	1.76243	0.494174	3.56642	0.000361889	0.0134825	A6NGB9	WAS/WASL-interacting protein family member 3	WIPF3
ENSBTAP00000021822	1864.16	-1.99904	0.535033	-3.7363	0.000186749	0.00844416	Q7L590	Protein MCM10 homolog	MCM10
ENSBTAP00000021927	61.1936	2.40801	0.637312	3.77838	0.000157855	0.00750093	Q969Z4	Tumor necrosis factor receptor superfamily member 19L	RELT
ENSBTAP00000021944	951.795	2.02967	0.515025	3.94092	8.11688e-05	0.00471879	Q9EPB5	Serine hydrolase-like protein	SERHL
ENSBTAP00000022183	4457.22	1.72579	0.354464	4.86873	1.12316e-06	0.000168167	Q08353	NF-kappa-B inhibitor alpha	NFKBIA
ENSBTAP00000022259	79.7349	-1.6284	0.422875	-3.85079	0.000117735	0.00616691	Q8IUB2	WAP four-disulfide core domain protein 3	WFDC3
ENSBTAP00000023060	60.9975	1.6585	0.533572	3.1083	0.00188166	0.0398184	P50749	Ras association domain-containing protein 2	RASSF2
ENSBTAP00000023111	2778.84	-1.52872	0.350738	-4.35858	1.3091e-05	0.00123671	Q92614	Unconventional myosin-XVIIIa	MYO18A
ENSBTAP00000023312	109.852	3.94562	0.527156	7.48472	7.16986e-14	8.12806e-11	Q9UMR3	T-box transcription factor TBX20	TBX20
ENSBTAP00000023716	140.815	1.63901	0.54014	3.03442	0.00240997	0.0470693	Q13009	T-lymphoma invasion and metastasis-inducing protein 1	TIAM1
ENSBTAP00000023743	3213.95	2.10806	0.659929	3.19437	0.00140136	0.0329985	P10124	Serglycin	SRGN
ENSBTAP00000023759	14.6031	-3.05528	0.799522	-3.82139	0.000132704	0.00668618	Q69Z98	Serine/threonine-protein kinase BRSK2	BRSK2
ENSBTAP00000023982	59.7046	-1.78408	0.413325	-4.31642	1.58581e-05	0.00143003	P78363	Retinal-specific ATP-binding cassette transporter	ABCA4
ENSBTAP00000024178	370.944	3.01953	0.344326	8.76938	1.79648e-18	5.70239e-15	Q3B7M3	Protein FAM65B	FAM65B
ENSBTAP00000024214	113.168	-4.57258	0.59748	-7.65312	1.96157e-14	2.39477e-11	O14649	Potassium channel subfamily K member 3	KCNK3
ENSBTAP00000024287	1618.34	1.56	0.309446	5.04128	4.62429e-07	8.73715e-05	P46411	Excitatory amino acid transporter 1	SLC1A3
ENSBTAP00000024404	72.6124	-3.25742	0.816269	-3.99062	6.59014e-05	0.00413408	O95049	Tight junction protein ZO-3	TJP3
ENSBTAP00000024607	1339.94	1.9173	0.239348	8.0105	1.1424e-15	1.64828e-12	P51825	AF4/FMR2 family member 1	AFF1
ENSBTAP00000024666	806.493	3.08222	0.945838	3.25872	0.00111915	0.0280602	P01591	Immunoglobulin J chain	JCHAIN
ENSBTAP00000024709	568.316	-2.12684	0.657365	-3.2354	0.00121471	0.0297902	Q9XSC1	Secreted frizzled-related protein 5	SFRP5
ENSBTAP00000024807-D3	20.8766	2.69432	0.741588	3.63318	0.000279949	0.0113534	Q9UPQ7	E3 ubiquitin-protein ligase PDZRN3	PDZRN3
ENSBTAP00000024811	94.1134	-1.72351	0.496858	-3.46883	0.000522729	0.0172332	P56178	Homeobox protein DLX-5	DLX5
ENSBTAP00000024834	121.516	-1.71978	0.439552	-3.91258	9.13162e-05	0.00515758	Q2YDG0	G-protein coupled receptor family C group 5 member C	GPRC5C
ENSBTAP00000024989	47.5396	-2.22722	0.598142	-3.72356	0.000196435	0.00878204	Q9P283	Semaphorin-5B	SEMA5B
ENSBTAP00000025264	46.552	-3.13667	0.759527	-4.12976	3.63135e-05	0.00268061	Q05005	Transmembrane protein 236	TMEM236
ENSBTAP00000025614	849.961	-1.60342	0.319166	-5.02377	5.06676e-07	9.30545e-05	Q04906	Bone morphogenetic protein 6	BMP6
ENSBTAP00000025676	131.702	1.50051	0.336927	4.45352	8.44756e-06	0.000881635	P50748	Kinetochore-associated protein 1	KNTC1
ENSBTAP00000025895	7.36443	4.1709	0.966632	4.31488	1.59689e-05	0.00143188	Q2TBN4	Mediator of RNA polymerase II transcription subunit 28	MED28
ENSBTAP00000026308-D2	279.571	1.64886	0.422623	3.9015	9.55993e-05	0.00536133	P79234	C5a anaphylatoxin chemotactic receptor 1 (Fragment)	C5AR1
ENSBTAP00000026308-D8	404.255	2.14359	0.686943	3.12048	0.00180554	0.0391785	Q28553	C-X-C chemokine receptor type 4 (Fragment)	CXCR4
ENSBTAP00000026369	153.199	1.6901	0.52712	3.20628	0.00134461	0.0319944	Q7RTY1	Monocarboxylate transporter 9	SLC16A9
ENSBTAP00000026460	586.418	1.60208	0.407557	3.93094	8.46141e-05	0.00488331	Q0P5H5	Regulator of G-protein signaling 2	RGS2
ENSBTAP00000026585	558.572	-1.84002	0.513537	-3.58303	0.00033963	0.012806	Q3T110	Transmembrane 4 L6 family member 18	TM4SF18
ENSBTAP00000026698	2564.33	-1.66494	0.304384	-5.46986	4.50391e-08	1.29966e-05	Q643R3	Lysophospholipid acyltransferase LPCAT4	LPCAT4
ENSBTAP00000026812	2762.52	2.49557	0.479269	5.20703	1.91892e-07	4.68542e-05	P79114	Unconventional myosin-X	MYO10
ENSBTAP00000027393	9.15972	-6.36809	1.71701	-3.70883	0.000208219	0.00920374	NA	NA	NA
ENSBTAP00000027423	116.323	3.89726	0.787713	4.94757	7.51469e-07	0.000123192	P20061	Transcobalamin-1	TCN1
ENSBTAP00000027602	5015.16	2.01798	0.650835	3.1006	0.00193127	0.0404375	P02702	Folate receptor alpha	FOLR1
ENSBTAP00000027618	8.07794	-5.39739	1.37922	-3.91336	9.10201e-05	0.00515758	Q03041	Cyclic nucleotide-gated olfactory channel	CNGA2
ENSBTAP00000027630	312.606	1.81916	0.587975	3.09395	0.00197511	0.0409765	Q28203	Tumor necrosis factor receptor superfamily member 5	CD40
ENSBTAP00000027685	32.0187	-4.0407	0.931076	-4.33982	1.42603e-05	0.00130824	Q9JI19	Acidic fibroblast growth factor intracellular-binding protein	FIBP
ENSBTAP00000027887	143.542	2.16623	0.424094	5.1079	3.25765e-07	6.71458e-05	Q6E804	Nucleotide-binding oligomerization domain-containing protein 2	NOD2
ENSBTAP00000027912	6.65981	-5.91888	1.76526	-3.35297	0.000799485	0.0226988	Q7L1W4	Volume-regulated anion channel subunit LRRC8D	LRRC8D
ENSBTAP00000028221	2039.31	1.79312	0.431653	4.15408	3.26592e-05	0.0024855	A6QLZ7	Cysteine-rich secretory protein LCCL domain-containing 2	CRISPLD2
ENSBTAP00000028277	1385.74	1.57533	0.460329	3.42219	0.000621194	0.0195028	Q49AN0	Cryptochrome-2	CRY2
ENSBTAP00000028738	63.4991	-2.31051	0.53919	-4.28515	1.82619e-05	0.00158379	Q96DN2	von Willebrand factor C and EGF domain-containing protein	VWCE
ENSBTAP00000028786	289.327	1.80631	0.456883	3.95354	7.70019e-05	0.00456006	Q9BYG5	Partitioning defective 6 homolog beta	PARD6B
ENSBTAP00000028880	584.92	3.20112	0.639161	5.00831	5.491e-07	9.79186e-05	Q08116	Regulator of G-protein signaling 1	RGS1
ENSBTAP00000029233	87.9273	-2.63151	0.531921	-4.94719	7.52921e-07	0.000123192	Q99ML4	Protein FAM69B	FAM69B
ENSBTAP00000030277	402.703	-1.50586	0.406668	-3.70292	0.000213132	0.00937014	NA	NA	NA
ENSBTAP00000030408	845.14	1.7288	0.412347	4.19259	2.75787e-05	0.00222183	P49638	Alpha-tocopherol transfer protein	TTPA
ENSBTAP00000030624	1253.44	-1.88546	0.592615	-3.18159	0.00146467	0.0340843	Q2HJ53	Cytokine-inducible SH2-containing protein	CISH
ENSBTAP00000030815	46.3501	1.86099	0.537045	3.46525	0.000529748	0.0172996	Q9BQI5	SH3-containing GRB2-like protein 3-interacting protein 1	SGIP1
ENSBTAP00000030993-D4	72.2876	-2.95654	0.938684	-3.14966	0.00163462	0.0367464	Q2KJI7	AFG3-like protein 2	AFG3L2
ENSBTAP00000031534	43.6608	-1.97373	0.569101	-3.46816	0.00052404	0.0172332	O60423	Phospholipid-transporting ATPase IK	ATP8B3
ENSBTAP00000032295	13.9556	-2.5633	0.849253	-3.0183	0.00254196	0.0489012	Q9HBU9	Popeye domain-containing protein 2	POPDC2
ENSBTAP00000032436	292.82	2.06415	0.413955	4.98642	6.15084e-07	0.000108467	Q9UKI2	Cdc42 effector protein 3	CDC42EP3
ENSBTAP00000032779-D4	59.5431	-2.51344	0.618411	-4.06436	4.81649e-05	0.00325287	Q5RFJ2	14-3-3 protein theta	YWHAQ
ENSBTAP00000033621	1133.08	1.60511	0.402202	3.99081	6.58476e-05	0.00413408	Q3MHJ7	Endonuclease/exonuclease/phosphatase family domain-containing protein 1	EEPD1
ENSBTAP00000033741	274.689	2.05113	0.415149	4.94072	7.78361e-07	0.000126055	Q8C0Q9	Rap guanine nucleotide exchange factor 5	RAPGEF5
ENSBTAP00000033902	44.512	2.01691	0.497197	4.05657	4.97987e-05	0.00333483	Q86X27	Ras-specific guanine nucleotide-releasing factor RalGPS2	RALGPS2
ENSBTAP00000034402	19.4727	-2.27317	0.655481	-3.46794	0.000524457	0.0172332	Q6ZPK7	Lateral signaling target protein 2 homolog	ZFYVE28
ENSBTAP00000034896	62.1168	-1.81728	0.47788	-3.80279	0.000143077	0.00697072	Q9UKN7	Unconventional myosin-XV	MYO15A
ENSBTAP00000037024	581.918	2.21803	0.431614	5.13893	2.76313e-07	5.88728e-05	Q96A56	Tumor protein p53-inducible nuclear protein 1	TP53INP1
ENSBTAP00000038273-D3	488.968	-12.1288	3.05882	-3.9652	7.3336e-05	0.004463	P14790	6.8 kDa mitochondrial proteolipid	MP68
ENSBTAP00000038686	12791.2	1.94363	0.324199	5.99518	2.03265e-09	1.15215e-06	Q16654	[Pyruvate dehydrogenase (acetyl-transferring)] kinase isozyme 4 mitochondrial	PDK4
ENSBTAP00000039972	379	2.10243	0.471993	4.45437	8.41392e-06	0.000881635	Q6ZP82	Coiled-coil domain-containing protein 141	CCDC141
ENSBTAP00000040201	1218.38	-1.6092	0.460538	-3.49417	0.000475532	0.016092	P16144	Integrin beta-4	ITGB4
ENSBTAP00000040496	97.7573	1.91424	0.527312	3.63019	0.000283218	0.0113796	Q9UMR7	C-type lectin domain family 4 member A	CLEC4A
ENSBTAP00000040663-D3	432.013	1.58464	0.41721	3.79819	0.000145755	0.00707424	O60706	ATP-binding cassette sub-family C member 9	ABCC9
ENSBTAP00000040714	26.4477	2.39214	0.614683	3.89166	9.95606e-05	0.00550567	Q9NTU7	Cerebellin-4	CBLN4
ENSBTAP00000040907-D2	17.9079	-3.01376	0.9038	-3.33454	0.000854406	0.0236638	Q9NT99	Leucine-rich repeat-containing protein 4B	LRRC4B
ENSBTAP00000041027	15.2561	-2.49381	0.745136	-3.34679	0.000817521	0.0229644	Q5R796	F-box only protein 36	FBXO36
ENSBTAP00000041618	104.665	-2.82481	0.420517	-6.71747	1.84909e-11	1.46735e-08	P56741	Myosin-binding protein C cardiac-type	MYBPC3
ENSBTAP00000041891	88.1882	1.83946	0.558051	3.29622	0.000979947	0.0257923	Q9NP91	Sodium- and chloride-dependent transporter XTRP3	SLC6A20
ENSBTAP00000042249	44.6691	3.16454	0.686901	4.60699	4.08542e-06	0.000493704	O75323	Protein NipSnap homolog 2	GBAS
ENSBTAP00000042524	2332.7	3.19425	1.00595	3.17535	0.00149654	0.0345729	Q0VCW4	L-serine dehydratase/L-threonine deaminase	SDS
ENSBTAP00000042728	472.437	1.58247	0.264799	5.97611	2.2853e-09	1.25069e-06	A4IFE4	Ras-GEF domain-containing family member 1B	RASGEF1B
ENSBTAP00000042747-D6	34.5301	8.13267	0.933985	8.70749	3.10676e-18	7.04392e-15	P06310	Ig kappa chain V-II region RPMI 6410	IGKV2-30
ENSBTAP00000042801	124.453	2.26493	0.404552	5.59862	2.16067e-08	7.45477e-06	P42917	Inhibin beta B chain	INHBB
ENSBTAP00000043215	126.225	5.09387	0.822768	6.19114	5.9732e-10	3.79203e-07	Q12864	Cadherin-17	CDH17
ENSBTAP00000043232	68.8763	2.23703	0.661734	3.38056	0.000723392	0.0211436	Q6UXH0	Angiopoietin-like protein 8	C19ORF80
ENSBTAP00000043814	3.8487	-4.34818	1.42293	-3.0558	0.0022446	0.0450367	P02690	Myelin P2 protein	PMP2
ENSBTAP00000044179	73.0298	2.3554	0.644794	3.65294	0.000259252	0.0106596	Q9BX84	Transient receptor potential cation channel subfamily M member 6	TRPM6
ENSBTAP00000044222	51.3579	-2.29169	0.693989	-3.3022	0.000959298	0.0255425	P33764	Protein S100-A3	S100A3
ENSBTAP00000044620	1447.88	1.63141	0.45833	3.55946	0.000371623	0.013699	O95470	Sphingosine-1-phosphate lyase 1	SGPL1
ENSBTAP00000045141	48.3772	-1.84036	0.480711	-3.8284	0.000128977	0.00658196	P10522	Myelin protein P0	MPZ
ENSBTAP00000046240	286.948	2.65949	0.28702	9.26585	1.93527e-20	1.53573e-16	O75695	Protein XRP2	RP2
ENSBTAP00000046249	5703.46	1.55517	0.318794	4.87829	1.07008e-06	0.000161745	Q9Z2P4	Regulator of cell cycle RGCC	RGCC
ENSBTAP00000046462	11.7399	4.1394	1.02342	4.04469	5.23913e-05	0.00345022	Q95JK1	Deuterosome protein 1	CCDC67
ENSBTAP00000046605	38.2194	1.54045	0.388695	3.96313	7.39732e-05	0.00446399	Q9NQX1	PR domain zinc finger protein 5	PRDM5
ENSBTAP00000047423	1906.38	1.65573	0.296727	5.57998	2.40546e-08	7.86229e-06	Q6EAS5	1 4-alpha-glucan-branching enzyme	GBE1
ENSBTAP00000047648	1843.15	-2.0526	0.344313	-5.96142	2.50052e-09	1.28018e-06	Q8WN95	Inositol 1,4,5-trisphosphate receptor type 3	ITPR3
ENSBTAP00000048143	375.132	-3.40744	0.529819	-6.43134	1.26488e-10	9.12493e-08	NA	NA	NA
ENSBTAP00000048897	32.1602	-1.80449	0.592721	-3.04441	0.00233134	0.0460781	Q9Z0X2	Sodium/hydrogen exchanger 5	SLC9A5
ENSBTAP00000049465	352.762	3.11714	0.407153	7.65595	1.91889e-14	2.39477e-11	Q6ZP80	Transmembrane protein 182	TMEM182
ENSBTAP00000049550	17.948	2.64709	0.872167	3.03508	0.00240475	0.0470693	P84104	Serine/arginine-rich splicing factor 3	SRSF3
ENSBTAP00000049907	27.087	2.50444	0.716726	3.49428	0.000475348	0.016092	Q07DW5	Cystic fibrosis transmembrane conductance regulator	CFTR
ENSBTAP00000050912	52.8463	3.21157	0.841913	3.81461	0.000136399	0.00680754	Q96S96	Phosphatidylethanolamine-binding protein 4	PEBP4
ENSBTAP00000050912-D2	23.001	3.17957	1.02547	3.1006	0.0019313	0.0404375	NA	NA	NA
ENSBTAP00000051503	19.7979	2.45238	0.65157	3.7638	0.000167353	0.00780425	P42771	Cyclin-dependent kinase inhibitor 2A	CDKN2A
ENSBTAP00000052112	1271.05	1.71634	0.404607	4.24198	2.21558e-05	0.0018605	P49282	Natural resistance-associated macrophage protein 2	SLC11A2
ENSBTAP00000052542	336.228	-1.53787	0.441392	-3.48414	0.000493728	0.0165315	Q8WVN6	Secreted and transmembrane protein 1	SECTM1
ENSBTAP00000052653	715.743	-1.87763	0.400767	-4.6851	2.79826e-06	0.000382856	Q8TEJ3	SH3 domain-containing RING finger protein 3	SH3RF3
ENSBTAP00000052843	8.14628	3.55213	0.967906	3.66991	0.000242634	0.0102549	Q8WXI8	C-type lectin domain family 4 member D	CLEC4D
ENSBTAP00000053208-D4	22.6434	1.94202	0.527697	3.68017	0.000233079	0.00994406	Q15858	Sodium channel protein type 9 subunit alpha	SCN9A
ENSBTAP00000053212	77.5543	5.40218	1.26989	4.25407	2.09921e-05	0.00178164	P56591	Cytochrome P450 1A1	CYP1A1
ENSBTAP00000053442	103.451	1.59915	0.35953	4.44789	8.6717e-06	0.000893692	NA	NA	NA
ENSBTAP00000053442-D3	55.0428	1.84187	0.478091	3.85255	0.000116893	0.00616691	Q6ZMG9	Ceramide synthase 6	CERS6
ENSBTAP00000053457	39.3701	1.9597	0.586705	3.34018	0.000837229	0.023373	Q96EX2	RING finger and transmembrane domain-containing protein 2	RNFT2
ENSBTAP00000053706	20.5006	1.81755	0.50875	3.57257	0.000353492	0.0132006	Q9UBX8	Beta-1 4-galactosyltransferase 6	B4GALT6
ENSBTAP00000053768	423.613	-1.61227	0.475399	-3.3914	0.000695359	0.0208226	Q9BY89	Uncharacterized protein KIAA1671	KIAA1671
ENSBTAP00000053774	89.4531	3.19228	0.784223	4.07063	4.68858e-05	0.00318914	Q14439	Probable G-protein coupled receptor 176	GPR176
ENSBTAP00000054135	236.562	1.94658	0.577429	3.37112	0.000748628	0.0217028	Q8R197	S-acyl fatty acid synthase thioesterase medium chain	OLAH
ENSBTAP00000054182	9.70226	-3.55282	1.01131	-3.51309	0.000442936	0.0154163	Q8IV56	Proline-rich protein 15	PRR15
ENSBTAP00000054371	12385.7	1.93067	0.363341	5.31366	1.07443e-07	2.79545e-05	Q13451	Peptidyl-prolyl cis-trans isomerase FKBP5	FKBP5
ENSBTAP00000054502	292.5	-2.09555	0.450351	-4.65315	3.26897e-06	0.000421803	Q9NZU1	Leucine-rich repeat transmembrane protein FLRT1	FLRT1
ENSBTAP00000054511	33.1929	-2.59214	0.764034	-3.3927	0.00069207	0.0208226	NA	NA	NA
ENSBTAP00000054625-D6	14.1621	4.80275	1.37436	3.49454	0.000474887	0.016092	P18531	Ig heavy chain V region 3-6	IGHV3-6
ENSBTAP00000054952	643.703	-1.53925	0.262355	-5.86703	4.43665e-09	2.071e-06	Q9NX95	Syntabulin	SYBU
ENSBTAP00000054968	14.6325	2.04922	0.661086	3.09978	0.00193663	0.0404958	NA	NA	NA
ENSBTAP00000055257	58.3951	2.12689	0.413981	5.13764	2.78209e-07	5.88728e-05	Q5RA50	Protein FAM124A	FAM124A
ENSBTAP00000055623	7.32189	2.88744	0.83189	3.47094	0.000518636	0.0171843	Q7RTS1	Class A basic helix-loop-helix protein 15	BHLHA15
ENSBTAP00000056095	213.147	1.50394	0.400972	3.75075	0.000176307	0.00811064	Q5VV17	OTU domain-containing protein 1	OTUD1
ENSBTAP00000056204-D24	635.873	2.08516	0.36895	5.6516	1.58964e-08	5.86724e-06	P62752	60S ribosomal protein L23a	RPL23A
ENSBTAP00000056275	901.946	1.60555	0.477871	3.3598	0.000779988	0.0223451	Q58DW2	Cystathionine gamma-lyase	CTH
ENSBTAP00000056475-D2	477.58	-7.98532	1.68798	-4.73068	2.2377e-06	0.000319951	NA	NA	NA
ENSBTAP00000056482	382.69	2.51073	0.554994	4.5239	6.07113e-06	0.000698224	Q5IS73	Cannabinoid receptor 1	CNR1
ENSBTAP00000056642	51.4355	-1.71634	0.46739	-3.67217	0.0002405	0.0102246	Q2MHE5	Docking protein 6	DOK6
ENSCAFP00000005014	81.9922	2.09072	0.622789	3.35702	0.000787873	0.0224898	Q13422	DNA-binding protein Ikaros	IKZF1
ENSCAFP00000005280	14.0974	-3.47953	0.882844	-3.94128	8.10494e-05	0.00471879	O54887	Testis-specific serine kinase substrate	TSKS
ENSCAFP00000005923	224.236	2.71471	0.300987	9.01938	1.8916e-19	1.00072e-15	P03969	Fibroblast growth factor 2	FGF2
ENSCAFP00000008001-D37	72.4643	2.50203	0.826447	3.02746	0.00246621	0.04785	P32249	G-protein coupled receptor 183	GPR183
ENSCAFP00000009030	19.2877	3.26105	0.932858	3.49576	0.000472718	0.016092	Q8IWV2	Contactin-4	CNTN4
ENSCAFP00000011575	83.2205	-2.634	0.504678	-5.21917	1.79726e-07	4.45694e-05	Q9BXC0	Hydroxycarboxylic acid receptor 1	HCAR1
ENSCAFP00000011981	485.654	1.92725	0.509573	3.78209	0.000155517	0.0074135	Q0VCA2	Arrestin domain-containing protein 3	ARRDC3
ENSCAFP00000013234	96.1555	-2.28961	0.465325	-4.92045	8.63476e-07	0.000135685	E1BHJ4	Cytochrome P450 26B1	CYP26B1
ENSCAFP00000014111	65.0658	2.98459	0.79297	3.76381	0.000167346	0.00780425	Q01196	Runt-related transcription factor 1	RUNX1
ENSCAFP00000014310	5.79296	-5.73267	1.68869	-3.39474	0.000686946	0.0208063	Q8IW92	Beta-galactosidase-1-like protein 2	GLB1L2
ENSCAFP00000014429	34.8224	2.79693	0.615038	4.54758	5.42672e-06	0.000633291	Q6ZMN7	PDZ domain-containing RING finger protein 4	PDZRN4
ENSCAFP00000016102	166.851	1.63951	0.492815	3.32682	0.000878418	0.0240784	P06348	Histone H1t	HIST1H1T
ENSCAFP00000019976	195.493	-1.89629	0.602353	-3.14814	0.00164315	0.0367819	Q92478	C-type lectin domain family 2 member B	CLEC2B
ENSCAFP00000020857	10.8159	-2.81482	0.911198	-3.08914	0.00200736	0.0413927	Q9C0B6	BMP/retinoic acid-inducible neural-specific protein 2	BRINP2
ENSCAFP00000021620-D3	16.2057	-4.59422	1.40531	-3.26918	0.00107859	0.0274858	NA	NA	NA
ENSCAFP00000021935-D2	163.148	1.61996	0.393269	4.11922	3.80159e-05	0.00275502	O19006	Bone morphogenetic protein 2	BMP2
ENSCAFP00000022549	204.602	-4.02197	1.13761	-3.53545	0.000407088	0.0144858	Q58DU5	Proteasome subunit alpha type-3	PSMA3
ENSCAFP00000023049	9.47108	2.67663	0.859297	3.1149	0.00184006	0.0395208	P49802	Regulator of G-protein signaling 7	RGS7
ENSCAFP00000023077-D3	10.9041	2.23926	0.618962	3.61777	0.000297151	0.0116178	Q2VL86	Homeobox protein MSX-1 (Fragment)	MSX1
ENSCAFP00000023565-D3	108.808	-2.33408	0.524251	-4.45221	8.49916e-06	0.000881635	P54753	Ephrin type-B receptor 3	EPHB3
ENSCAFP00000024104-D28	32.7131	2.89054	0.840725	3.43815	0.000585694	0.0186574	Q28003	C-X-C chemokine receptor type 2	CXCR2
ENSCAFP00000024872	50.9877	-1.79294	0.355109	-5.04899	4.44155e-07	8.49299e-05	O97564	Guanine nucleotide-binding protein G(I)/G(S)/G(O) subunit gamma-T2	GNGT2
ENSCAFP00000025086-D2	1028.17	1.98013	0.354901	5.57937	2.41389e-08	7.86229e-06	P51145	Fos-related antigen 2	FOSL2
ENSCAFP00000027249	1937.3	1.94668	0.641565	3.03427	0.00241115	0.0470693	P04221	Ig mu chain C region membrane-bound form	NA
ENSCAFP00000028228	7.7495	3.49473	1.03132	3.38861	0.000702481	0.0209569	O43304	SEC14-like protein 5	SEC14L5
ENSCAFP00000029122	1178.73	-1.50022	0.366879	-4.08915	4.32965e-05	0.00304053	Q9HCN3	Transmembrane protein 8A	TMEM8A
ENSCAFP00000029203	3005.65	1.74096	0.338304	5.14614	2.65903e-07	5.86131e-05	Q5E9X6	SPRY domain-containing SOCS box protein 1	SPSB1
ENSCAFP00000030560-D11	16.781	3.99239	1.06087	3.76331	0.00016768	0.00780425	P01715	Ig lambda chain V-IV region Bau	IGLV3-1
ENSCAFP00000030560-D3	1268.86	2.84352	0.875882	3.24646	0.00116848	0.0288172	P06316	Ig lambda chain V-I region BL2	IGLV1-51
ENSCAFP00000030560-D4	563.336	2.6406	0.608391	4.3403	1.42289e-05	0.00130824	P06316	Ig lambda chain V-I region BL2	IGLV1-51
ENSCAFP00000030560-D9	437.102	2.8985	0.911998	3.17818	0.00148202	0.0342875	P06316	Ig lambda chain V-I region BL2	IGLV1-51
ENSCAFP00000032222-D6	19.1703	2.50038	0.664246	3.76423	0.00016706	0.00780425	Q6LED0	Histone H3.1	NA
ENSCAFP00000032974-D9	66.7557	2.53061	0.819896	3.0865	0.00202525	0.0416357	Q28838	Alpha-2A adrenergic receptor	ADRA2A
ENSCAFP00000033049-D6	8.65928	2.87289	0.891469	3.22265	0.0012701	0.0308223	Q28DR4	Histone H4	HIST1H4B
ENSCAFP00000034126	11.8344	2.16581	0.683594	3.16827	0.00153347	0.0351194	O15327	Type II inositol 3 4-bisphosphate 4-phosphatase	INPP4B
ENSCAFP00000035071	98.3216	-2.18659	0.532826	-4.10376	4.06494e-05	0.00290607	NA	NA	NA
ENSCAFP00000035465-D10	400.898	-7.8663	1.37252	-5.73127	9.96793e-09	4.16319e-06	P62246	40S ribosomal protein S15a	RPS15A
ENSMUSP00000030243	135.058	1.60744	0.447633	3.59097	0.000329444	0.0125973	P54646	5'-AMP-activated protein kinase catalytic subunit alpha-2	PRKAA2
ENSMUSP00000056043-D2	7.27142	-6.07052	1.60878	-3.77338	0.000161052	0.00763	Q32L00	Alpha-ketoglutarate-dependent dioxygenase alkB homolog 3	ALKBH3
ENSMUSP00000088508-D3	15.5719	-3.10417	0.915163	-3.39193	0.000694032	0.0208226	Q96LA6	Fc receptor-like protein 1	FCRL1
ENSMUSP00000101784	9.11564	-5.52782	1.42446	-3.88065	0.000104176	0.00568169	Q6P988	Palmitoleoyl-protein carboxylesterase NOTUM	NOTUM
ENSMUSP00000115941-D7	862.211	-8.84733	1.72794	-5.12015	3.05286e-07	6.37525e-05	NA	NA	NA
ENSMUSP00000118491-D4	1148.66	-1.55688	0.279267	-5.57488	2.47694e-08	7.86229e-06	Q8BYZ1	ABI gene family member 3	ABI3
ENSMUSP00000119975-D3	5.89321	-4.91172	1.31769	-3.72753	0.000193363	0.00868654	P62246	40S ribosomal protein S15a	RPS15A
ENSMUSP00000129287-D2	150.053	-1.67802	0.419551	-3.99956	6.34599e-05	0.00401264	Q9NZN3	EH domain-containing protein 3	EHD3
ENSP00000189978	13.0939	-4.44773	1.08799	-4.08801	4.35098e-05	0.00304204	O15146	Muscle skeletal receptor tyrosine-protein kinase	MUSK
ENSP00000263666	170.308	1.80648	0.493619	3.65967	0.000252543	0.01052	NA	NA	NA
ENSP00000263734-D2	1885.12	1.94733	0.558594	3.48613	0.000490054	0.0164432	Q9XTA5	Hypoxia-inducible factor 1-alpha	HIF1A
ENSP00000285670	252.813	2.23505	0.666926	3.35127	0.00080441	0.0227274	Q9NSI8	SAM domain-containing protein SAMSN-1	SAMSN1
ENSP00000305988	238.323	1.78884	0.417709	4.2825	1.84805e-05	0.00158543	Q9BH13	CD166 antigen	ALCAM
ENSP00000310721	115.676	2.0506	0.621547	3.29919	0.000969653	0.0256647	O75881	25-hydroxycholesterol 7-alpha-hydroxylase	CYP7B1
ENSP00000311837	166.77	1.59415	0.435381	3.66151	0.000250729	0.0104995	Q925E0	Gamma-2-syntrophin	SNTG2
ENSP00000312082-D5	95.0154	1.66466	0.463853	3.58877	0.000332246	0.0126453	B2LT64	Toll-like receptor 2	TLR2
ENSP00000329093	32.2394	1.50869	0.457342	3.29883	0.000970898	0.0256647	Q2HZ26	Tryptophan 5-hydroxylase 2	TPH2
ENSP00000340667	1471.83	2.64309	0.453883	5.82328	5.77034e-09	2.47516e-06	Q7Z7L8	Uncharacterized protein C11orf96	C11ORF96
ENSP00000353114	544.213	-2.1757	0.560125	-3.88432	0.000102618	0.00561604	Q8IVF2	Protein AHNAK2	AHNAK2
ENSP00000358617-D2	369.082	1.68052	0.341962	4.91435	8.90784e-07	0.000138604	Q8N3S3	Putative homeodomain transcription factor 2	PHTF2
ENSP00000363495	52.3951	-3.43328	0.531621	-6.45814	1.06e-10	8.01111e-08	Q5U4N7	Protein GDF5OS mitochondrial	GDF5OS
ENSP00000369251	59.8592	-1.90797	0.602152	-3.16858	0.00153184	0.0351194	O70299	Protein mab-21-like 1	MAB21L1
ENSP00000380131-D3	4814.73	-2.38943	0.417405	-5.72448	1.03748e-08	4.22202e-06	Q6BBL6	Claudin-4	CLDN4
ENSP00000381298	388.483	1.60405	0.274236	5.84917	4.9403e-09	2.17799e-06	Q17RB8	LON peptidase N-terminal domain and RING finger protein 1	LONRF1
ENSP00000386040	9115.37	1.71889	0.368942	4.65897	3.17795e-06	0.000416633	Q2TCH3	ATP-citrate synthase	ACLY
ENSP00000393474-D22	456.637	-2.34094	0.623588	-3.75399	0.000174043	0.00802977	O43866	CD5 antigen-like	CD5L
ENSP00000409906	1186.42	1.59862	0.309316	5.16824	2.36315e-07	5.51552e-05	Q70EK8	Inactive ubiquitin carboxyl-terminal hydrolase 53	USP53
ENSP00000422793	113.558	1.89033	0.45287	4.17411	2.9915e-05	0.0023621	NA	NA	NA
ENSP00000427694	21.6314	-3.11954	0.921462	-3.38543	0.000710678	0.0210333	Q8TCT1	Phosphoethanolamine/phosphocholine phosphatase	PHOSPHO1
ENSP00000444487	137.733	-1.80071	0.320857	-5.61218	1.99792e-08	7.2066e-06	P31321	cAMP-dependent protein kinase type I-beta regulatory subunit	PRKAR1B
XP_010972679.1	29.7693	3.30659	0.650991	5.07931	3.788e-07	7.33163e-05	Q9Y6L7	Tolloid-like protein 2	TLL2
XP_010973042.1	343.295	-2.64782	0.327895	-8.07521	6.73596e-16	1.06906e-12	Q9UFP1	Protein FAM198A	FAM198A
XP_010973295.1	718.217	-1.63732	0.275672	-5.93939	2.86078e-09	1.41886e-06	Q96MT3	Prickle-like protein 1	PRICKLE1
XP_010973612.1	148.804	1.6678	0.475428	3.508	0.000451486	0.0156112	Q1LZD0	Adenosine receptor A2b	ADORA2B
XP_010974108.1-D2	168.766	-2.53649	0.459374	-5.52161	3.35903e-08	1.04532e-05	Q6NSJ5	Volume-regulated anion channel subunit LRRC8E	LRRC8E
XP_010974396.1	36.4562	-1.83064	0.552061	-3.316	0.000913148	0.0247736	Q0GBZ5	Orexin receptor type 1	HCRTR1
XP_010975522.1	1510.84	2.11493	0.452085	4.67818	2.89439e-06	0.000386024	O00443	Phosphatidylinositol 4-phosphate 3-kinase C2 domain-containing subunit alpha	PIK3C2A
XP_010975955.1	16.8024	1.9617	0.615618	3.18655	0.0014398	0.0337037	NA	NA	NA
XP_010976112.1	80.3685	1.95965	0.457511	4.28328	1.84155e-05	0.00158543	Q9GLW0	Progesterone receptor	PGR
XP_010977252.1	386.965	-1.59799	0.362341	-4.41018	1.03284e-05	0.00102452	O95411	TGFB1-induced anti-apoptotic factor 1	TIAF1
XP_010977376.1-D3	20.1061	-4.03312	1.03788	-3.88591	0.000101948	0.0055987	P07995	Inhibin beta A chain	INHBA
XP_010977895.1	149.267	1.56359	0.493918	3.16568	0.00154721	0.0353048	Q4LE85	Ras-related protein Rab-27A	RAB27A
XP_010978224.1	171.106	1.62841	0.453235	3.59285	0.000327078	0.0125688	A2VDL4	Neutral amino acid transporter A	SLC1A4
XP_010978524.1-D5	16.7518	-3.01883	0.923574	-3.26864	0.00108066	0.0274858	Q9H5Y7	SLIT and NTRK-like protein 6	SLITRK6
XP_010978756.1	14316.7	1.75005	0.533269	3.28174	0.00103168	0.0268178	P28562	Dual specificity protein phosphatase 1	DUSP1
XP_010978799.1	25.3199	-2.2559	0.697308	-3.23515	0.00121578	0.0297902	Q7Z6G3	N-terminal EF-hand calcium-binding protein 2	NECAB2
XP_010978967.1	459.087	2.5385	0.658259	3.85639	0.000115073	0.00610813	P79105	Protein S100-A12	S100A12
XP_010979468.1-D28	13.9217	2.07965	0.587737	3.5384	0.00040256	0.0143897	P32305	5-hydroxytryptamine receptor 7	HTR7
XP_010980211.1-D2	67.1744	-1.72546	0.493577	-3.49582	0.000472608	0.016092	O08746	Matrilin-2	MATN2
XP_010981386.1	1025.21	1.75722	0.388893	4.51852	6.22729e-06	0.000709097	O94988	Protein FAM13A	FAM13A
XP_010982053.1	212.643	2.15364	0.579628	3.71556	0.000202753	0.00903904	P30922	Chitinase-3-like protein 1	CHI3L1
XP_010983293.1	911.543	1.54085	0.355363	4.336	1.451e-05	0.00132349	Q14643	Inositol 1,4,5-trisphosphate receptor type 1	ITPR1
XP_010983446.1	68.5566	-5.30021	1.43571	-3.6917	0.000222763	0.00963342	NA	NA	NA
XP_010983837.1	128.093	1.85839	0.349257	5.32098	1.03212e-07	2.73012e-05	Q8TB73	Protein NDNF	NDNF
XP_010983862.1-D3	77.9824	1.83515	0.418578	4.38426	1.16382e-05	0.00112628	P53370	Nucleoside diphosphate-linked moiety X motif 6	NUDT6
XP_010984079.1	287.844	1.50221	0.378401	3.96989	7.19069e-05	0.00442339	E1BLP6	AT-rich interactive domain-containing protein 5B	ARID5B
XP_010984187.1	17.2806	3.91893	0.854093	4.58841	4.4663e-06	0.00052899	P48763	Sodium/hydrogen exchanger 2	SLC9A2
XP_010984727.1	1190.37	1.88846	0.226054	8.35402	6.59766e-17	1.16346e-13	Q7Z3E1	TCDD-inducible poly [ADP-ribose] polymerase	TIPARP
XP_010985401.1	51.9838	1.8701	0.402779	4.64299	3.43405e-06	0.000432085	P48042	P2Y purinoceptor 1	P2RY1
XP_010985695.1	594.738	1.54065	0.310456	4.96254	6.95777e-07	0.000118738	Q08874	Microphthalmia-associated transcription factor	MITF
XP_010985718.1-D3	25.4448	3.22679	0.937028	3.44364	0.000573942	0.018365	B9A064	Immunoglobulin lambda-like polypeptide 5	IGLL5
XP_010985903.1	21.7869	-2.16897	0.614191	-3.53143	0.000413325	0.01461	Q2M3D2	Exocyst complex component 3-like protein 2	EXOC3L2
XP_010986327.1	99.7516	1.75229	0.35257	4.97005	6.69365e-07	0.000115476	NA	NA	NA
XP_010986526.1	237.168	3.3574	0.566084	5.93092	3.0124e-09	1.44878e-06	P62155	Calmodulin	CALM1
XP_010987272.1	39.2765	-2.94212	0.750236	-3.9216	8.79644e-05	0.00504001	Q8NCR3	Uncharacterized protein C11orf65	C11ORF65
XP_010987905.1	1326.55	1.9866	0.544103	3.65115	0.000261067	0.0107064	Q4R6P7	Sestrin-1	SESN1
XP_010989113.1-D8	465.042	2.25296	0.697762	3.22883	0.00124298	0.0303032	P25930	C-X-C chemokine receptor type 4	CXCR4
XP_010989947.1	20.2804	2.58267	0.77293	3.34141	0.000833554	0.0233322	P42263	Glutamate receptor 3	GRIA3
XP_010991377.1-D2	108.761	2.09279	0.546293	3.83089	0.000127683	0.00655811	NA	NA	NA
XP_010991636.1	104.065	-1.71489	0.484111	-3.54235	0.000396572	0.0142398	Q5REG4	Probable E3 ubiquitin-protein ligase DTX3	DTX3
XP_010992559.1-D13	14.7093	-3.06351	0.850101	-3.6037	0.000313716	0.0121143	Q86WT6	E3 ubiquitin-protein ligase TRIM69	TRIM69
XP_010993024.1-D2	30.2422	-8.11599	2.09666	-3.8709	0.000108432	0.00583364	NA	NA	NA
XP_010993072.1	19.3286	-2.15472	0.616545	-3.49483	0.000474369	0.016092	NA	NA	NA
XP_010994998.1	1243.21	-2.40961	0.259787	-9.27536	1.77024e-20	1.53573e-16	A4FU01	Myotubularin-related protein 11	MTMR11
XP_010995783.1	22.8037	-3.11643	0.850926	-3.6624	0.000249863	0.010491	P48614	Protein Wnt-10b	WNT10B
XP_010996278.1	44.5521	2.7528	0.71612	3.84405	0.00012102	0.00627684	Q9H190	Syntenin-2	SDCBP2
XP_010996538.1	477.508	2.30692	0.444801	5.18642	2.14373e-07	5.15502e-05	Q9H098	Protein FAM107B	FAM107B
XP_010997267.1	1721.75	3.22296	1.03496	3.1141	0.00184507	0.0395208	Q04967	Heat shock 70 kDa protein 6	HSPA6
XP_010997787.1-D2	12.9385	5.4036	1.17125	4.61355	3.95853e-06	0.000483275	Q9H2B2	Synaptotagmin-4	SYT4
XP_010998259.1-D3	15.1474	-2.51999	0.798191	-3.15713	0.00159331	0.0359708	Q9CRB3	5-hydroxyisourate hydrolase	URAH
XP_010999146.1	1538.18	-1.66264	0.415359	-4.0029	6.25714e-05	0.00397228	Q5I598	Methylenetetrahydrofolate reductase	MTHFR
XP_010999281.1	88.9946	2.26691	0.413223	5.48591	4.11349e-08	1.2318e-05	P70492	Fibroblast growth factor 10	FGF10
YP_001488950.1-D2	69.9314	2.23544	0.547997	4.0793	4.51708e-05	0.00311698	NA	NA	NA
