## Supplementary material for "Adipose gene expression profiles reveal novel insights into the adaptation of northern Eurasian semi-domestic reindeer (*Rangifer tarandus*)": Table S15.xlsx

### Sheet: DEGs EP-W vs EP-W
List of significantly differentially expressed genes between EP-W vs FP-W
Gene ID	baseMean	log2FoldChange	lfcSE	stat	pvalue	padj	UniProt ID	Gene description	Gene Symbol
ENSBTAP00000000450	112.639	-1.96772	0.465706	-4.22524	2.38687e-05	0.000956838	Q2KIY2	Claudin-15	CLDN15
ENSBTAP00000000573	1777.97	3.71573	0.837096	4.43884	9.04458e-06	0.000451936	Q02337	D-beta-hydroxybutyrate dehydrogenase mitochondrial	BDH1
ENSBTAP00000000643	1288.59	1.69206	0.343206	4.93015	8.21679e-07	6.08727e-05	Q0P5G4	Kynurenine--oxoglutarate transaminase 3	CCBL2
ENSBTAP00000001080	1130.31	-2.40336	0.37512	-6.4069	1.48506e-10	4.58036e-08	Q1KL86	Ephrin type-A receptor 2	EPHA2
ENSBTAP00000001114	89.4508	-2.0061	0.346616	-5.78768	7.13656e-09	1.29946e-06	Q3LUD3	Nedd4 binding protein 3	N4BP3
ENSBTAP00000001339	40.3056	-3.13836	0.901369	-3.48177	0.000498109	0.00950147	Q8TE60	A disintegrin and metalloproteinase with thrombospondin motifs 18	ADAMTS18
ENSBTAP00000001353	11.8001	4.12766	0.834603	4.94565	7.58888e-07	5.64979e-05	O77797	A-kinase anchor protein 3	AKAP3
ENSBTAP00000001373	12.0152	-2.83843	0.998025	-2.84405	0.00445446	0.043265	P79334	Glycogen phosphorylase muscle form	PYGM
ENSBTAP00000002230	30.9807	-2.64736	0.525609	-5.03674	4.73531e-07	4.04321e-05	Q7L8C5	Synaptotagmin-13	SYT13
ENSBTAP00000002257	54.2846	2.60203	0.741994	3.50681	0.000453508	0.0089127	A9QWP9	C-X-C motif chemokine 9	CXCL9
ENSBTAP00000002359	40.1016	-1.75536	0.592481	-2.96272	0.0030493	0.0334178	Q2YDK0	Four and a half LIM domains protein 5	FHL5
ENSBTAP00000002373	54.3211	-4.18267	1.14175	-3.66338	0.000248913	0.00579916	Q12774	Rho guanine nucleotide exchange factor 5	ARHGEF5
ENSBTAP00000002429	101.89	-2.66444	0.571466	-4.66246	3.12448e-06	0.00018964	Q92570	Nuclear receptor subfamily 4 group A member 3	NR4A3
ENSBTAP00000002600	10265.5	-2.51136	0.319988	-7.84829	4.21756e-15	3.2973e-12	Q28178	Thrombospondin-1	THBS1
ENSBTAP00000002800	120.108	-2.70164	0.524625	-5.14965	2.60973e-07	2.41968e-05	Q9XT82	Prostaglandin E2 receptor EP2 subtype	PTGER2
ENSBTAP00000002847	45.7328	-2.81658	0.719559	-3.91431	9.0662e-05	0.00277926	Q9Y5Q5	Atrial natriuretic peptide-converting enzyme	CORIN
ENSBTAP00000002914	1302.54	-2.53096	0.306885	-8.24725	1.62084e-16	1.88429e-13	P15497	Apolipoprotein A-I	APOA1
ENSBTAP00000003055	1220.09	-2.21576	0.386066	-5.73933	9.50491e-09	1.65112e-06	Q96LR9	Apolipoprotein L domain-containing protein 1	APOLD1
ENSBTAP00000003173	78.1483	2.88235	0.59711	4.82717	1.38486e-06	9.49351e-05	P46013	Antigen KI-67	MKI67
ENSBTAP00000003245	8.56498	-5.02518	1.59134	-3.15782	0.00158951	0.0214789	Q9NXB9	Elongation of very long chain fatty acids protein 2	ELOVL2
ENSBTAP00000003336	21.9756	-2.04725	0.551856	-3.70975	0.000207464	0.00509821	Q6ZMI3	Gliomedin	GLDN
ENSBTAP00000003590	21.8159	1.6511	0.581575	2.83901	0.00452537	0.0436173	Q0VCH4	Galactose-3-O-sulfotransferase 3	GAL3ST3
ENSBTAP00000003784	107.65	-1.82023	0.29599	-6.14965	7.76534e-10	1.92389e-07	NA	NA	NA
ENSBTAP00000003812	3050.93	-1.51692	0.304819	-4.97644	6.47638e-07	4.9684e-05	Q64287	Interferon regulatory factor 4	IRF4
ENSBTAP00000004058	39.6337	-1.97968	0.570269	-3.47148	0.0005176	0.00973931	Q5JV73	FERM and PDZ domain-containing protein 3	FRMPD3
ENSBTAP00000004220	388.611	1.50657	0.37313	4.03765	5.39891e-05	0.00184601	Q15785	Mitochondrial import receptor subunit TOM34	TOMM34
ENSBTAP00000004247	41.9391	1.60681	0.434455	3.69845	0.00021692	0.00525632	Q5ZK14	DET1- and DDB1-associated protein 1	DDA1
ENSBTAP00000004402	956.705	-1.52405	0.332402	-4.58496	4.54069e-06	0.000256058	Q9Y5Q3	Transcription factor MafB	MAFB
ENSBTAP00000004563	2618.68	-1.551	0.311427	-4.98031	6.34818e-07	4.8949e-05	Q9H8L6	Multimerin-2	MMRN2
ENSBTAP00000004635	5.59042	4.27589	1.11499	3.83491	0.000125612	0.00350214	Q3SZV7	Hemopexin	HPX
ENSBTAP00000004833	90.9371	-1.55092	0.531145	-2.91995	0.00350087	0.0365457	P26012	Integrin beta-8	ITGB8
ENSBTAP00000004892	28081.1	2.75677	0.277182	9.9457	2.63314e-23	9.94867e-20	Q6B855	Transketolase	TKT
ENSBTAP00000005361	21.8209	1.84182	0.648568	2.83982	0.0045139	0.0435901	Q8IYT3	Coiled-coil domain-containing protein 170	CCDC170
ENSBTAP00000005668	3.49529	5.19095	1.54605	3.35756	0.000786327	0.0132189	Q08DP3	RELT-like protein 1	RELL1
ENSBTAP00000005725	62.5992	2.57382	0.579808	4.43909	9.03389e-06	0.000451936	Q5RFE6	Threonine synthase-like 2	THNSL2
ENSBTAP00000005807	83.6289	-1.7916	0.527226	-3.39816	0.00067841	0.0119316	P43026	Growth/differentiation factor 5	GDF5
ENSBTAP00000006026-D47	12.1382	-3.32665	1.10997	-2.99706	0.00272601	0.030871	NA	NA	NA
ENSBTAP00000006039	92.4997	-7.63607	1.45709	-5.24063	1.60026e-07	1.65648e-05	P78337	Pituitary homeobox 1	PITX1
ENSBTAP00000006478	451.869	-1.53273	0.226202	-6.77596	1.23581e-11	4.78891e-09	P01211	Proenkephalin-A	PENK
ENSBTAP00000006557	1312.79	-1.54916	0.349031	-4.43845	9.06085e-06	0.000451936	P80109	Phosphatidylinositol-glycan-specific phospholipase D	GPLD1
ENSBTAP00000006683	455.806	1.84149	0.340894	5.40195	6.59193e-08	7.78312e-06	NA	NA	NA
ENSBTAP00000006979	565.522	-1.57275	0.2815	-5.58703	2.30982e-08	3.38915e-06	P28088	Endothelin B receptor	EDNRB
ENSBTAP00000006990-D47	51.1815	3.41609	0.60391	5.65662	1.54381e-08	2.50878e-06	P62755	40S ribosomal protein S6	RPS6
ENSBTAP00000007459	3140.26	3.08941	0.307192	10.057	8.56063e-24	4.31256e-20	Q9D2R0	Acetoacetyl-CoA synthetase	AACS
ENSBTAP00000007461	12.1942	-4.6375	1.22735	-3.77846	0.000157804	0.00414044	Q5R6F5	Transmembrane protein 130	TMEM130
ENSBTAP00000008067	33.9071	-2.0802	0.586953	-3.54406	0.000394021	0.0081042	Q9NZQ7	Programmed cell death 1 ligand 1	CD274
ENSBTAP00000008329	10.3735	4.55994	1.04028	4.38339	1.16849e-05	0.000551583	Q8BUH1	Thioredoxin-like protein 4B	TXNL4B
ENSBTAP00000008335	5339.76	2.4549	0.322937	7.60181	2.92022e-14	1.91884e-11	B6D985	Haptoglobin	HP
ENSBTAP00000008523	147.258	2.5632	0.452358	5.6663	1.45915e-08	2.42331e-06	P28783	Protein S100-A9	S100A9
ENSBTAP00000008658	115.245	-1.73673	0.298627	-5.81571	6.03778e-09	1.12653e-06	Q2NKQ1	Small G protein signaling modulator 1	SGSM1
ENSBTAP00000008907	109.037	2.51596	0.519941	4.83894	1.30533e-06	9.13307e-05	Q5EAD2	D-3-phosphoglycerate dehydrogenase	PHGDH
ENSBTAP00000009631-D3	693.567	-1.52934	0.36401	-4.20137	2.653e-05	0.00105513	Q9NR61	Delta-like protein 4	DLL4
ENSBTAP00000010047	14.3458	2.08945	0.603532	3.46204	0.000536096	0.0100025	Q9H611	ATP-dependent DNA helicase PIF1	PIF1
ENSBTAP00000010106	106.679	-1.71243	0.351374	-4.87354	1.09616e-06	7.85131e-05	Q9UPZ6	Thrombospondin type-1 domain-containing protein 7A	THSD7A
ENSBTAP00000010113	24.1251	1.74947	0.553031	3.16343	0.00155922	0.0212102	Q17QF0	Alanine--glyoxylate aminotransferase 2 mitochondrial	AGXT2
ENSBTAP00000010209	15.4317	2.51064	0.759377	3.30619	0.000945742	0.0148885	Q9UHC3	Acid-sensing ion channel 3	ASIC3
ENSBTAP00000010340	17.9245	2.13627	0.722698	2.95597	0.0031169	0.033816	P62285	Abnormal spindle-like microcephaly-associated protein homolog (Fragment)	ASPM
ENSBTAP00000010601-D21	94.3796	-1.90823	0.556625	-3.42821	0.00060757	0.0109182	P17124	Histamine H2 receptor	HRH2
ENSBTAP00000010972	39.1273	-2.44285	0.625565	-3.90504	9.42112e-05	0.00284194	Q32LQ0	Glutamyl aminopeptidase	ENPEP
ENSBTAP00000011011	78.0493	-1.62882	0.577836	-2.81883	0.00481985	0.0456979	Q8CDF7	Exonuclease 3'-5' domain-containing protein 1	EXD1
ENSBTAP00000011303	20.8873	-3.16369	0.693188	-4.56397	5.01942e-06	0.000278892	Q8N413	Solute carrier family 25 member 45	SLC25A45
ENSBTAP00000011688	34.4848	-2.47018	0.596382	-4.14195	3.4437e-05	0.00130438	Q02410	Amyloid beta A4 precursor protein-binding family A member 1	APBA1
ENSBTAP00000011793	1512.48	-1.5466	0.227736	-6.79119	1.11211e-11	4.42297e-09	Q92636	Protein FAN	NSMAF
ENSBTAP00000012207	199.396	-1.73261	0.419875	-4.12649	3.68335e-05	0.00137788	O00482	Nuclear receptor subfamily 5 group A member 2	NR5A2
ENSBTAP00000012465	52.5766	4.19342	0.522814	8.02086	1.05005e-15	9.91841e-13	A6QQ93	Membrane protein FAM159B	FAM159B
ENSBTAP00000012893	7.01237	-3.85024	1.27338	-3.02365	0.00249749	0.0293048	Q9BZD7	Transmembrane gamma-carboxyglutamic acid protein 3	PRRG3
ENSBTAP00000012945	21.3254	1.6573	0.574507	2.88474	0.00391736	0.0394213	Q5H7C0	Cell division cycle protein 20 homolog	CDC20
ENSBTAP00000013189	282.636	-2.13529	0.284818	-7.49701	6.52895e-14	3.94688e-11	Q5XXA6	Anoctamin-1	ANO1
ENSBTAP00000013227	119.602	-3.00431	0.653531	-4.59704	4.28537e-06	0.000244205	Q8NE62	Choline dehydrogenase mitochondrial	CHDH
ENSBTAP00000013354	4208.81	-1.67073	0.264819	-6.30895	2.80934e-10	7.93789e-08	Q03247	Apolipoprotein E	APOE
ENSBTAP00000013397	14.8371	2.81215	0.761443	3.69319	0.00022146	0.00531148	P35218	Carbonic anhydrase 5A mitochondrial	CA5A
ENSBTAP00000013478	166.089	-3.60358	0.821609	-4.38601	1.15451e-05	0.000546964	Q3SYZ3	Cyclic AMP-responsive element-binding protein 3-like protein 3	CREB3L3
ENSBTAP00000013741	113.496	2.16958	0.396835	5.46722	4.57145e-08	5.70978e-06	Q2TBG9	Transmembrane protein 169	TMEM169
ENSBTAP00000013902	19.8941	1.50696	0.501159	3.00696	0.00263878	0.0303039	Q6DKI7	Transmembrane protein PVRIG	PVRIG
ENSBTAP00000013956	13.1125	-2.38208	0.733035	-3.24961	0.00115562	0.0174296	A5PK14	Leucine-rich single-pass membrane protein 1	LSMEM1
ENSBTAP00000013967	8993.32	2.64284	0.396794	6.66048	2.72926e-11	9.82079e-09	Q9H5J4	Elongation of very long chain fatty acids protein 6	ELOVL6
ENSBTAP00000013969	11.9715	3.80853	1.16695	3.26367	0.00109978	0.0168912	P17706	Tyrosine-protein phosphatase non-receptor type 2	PTPN2
ENSBTAP00000014026	82.116	2.18143	0.586419	3.71991	0.00019929	0.00497701	A2VDT9	DNA damage-inducible transcript 4-like protein	DDIT4L
ENSBTAP00000014091	4011.43	-2.62523	0.788221	-3.33057	0.000866671	0.0140839	Q14195	Dihydropyrimidinase-related protein 3	DPYSL3
ENSBTAP00000014278-D2	3.74985	3.62494	1.27445	2.84431	0.00445071	0.0432563	NA	NA	NA
ENSBTAP00000014437	279.815	3.87638	0.439735	8.81526	1.19403e-18	3.00757e-15	Q28235	Prolactin receptor	PRLR
ENSBTAP00000014449	23.4987	1.7349	0.578819	2.9973	0.00272381	0.030871	Q5T9G4	Armadillo repeat-containing protein 12	ARMC12
ENSBTAP00000014720	108.072	-1.70425	0.316374	-5.38682	7.17171e-08	8.33738e-06	Q9MZ34	Sodium- and chloride-dependent taurine transporter	SLC6A6
ENSBTAP00000014927	38.3384	1.78874	0.421152	4.24726	2.16405e-05	0.000899248	Q96IR7	4-hydroxyphenylpyruvate dioxygenase-like protein	HPDL
ENSBTAP00000015052	564.839	2.86155	0.347816	8.22719	1.91662e-16	2.06899e-13	Q02974	Ketohexokinase	KHK
ENSBTAP00000015111	141.939	-1.89001	0.415413	-4.54971	5.37198e-06	0.000294155	Q99500	Sphingosine 1-phosphate receptor 3	S1PR3
ENSBTAP00000015160	23.7909	-7.48844	2.13501	-3.50745	0.000452422	0.00890293	Q8N307	Mucin-20	MUC20
ENSBTAP00000015200	874.75	-1.98366	0.34044	-5.82676	5.65146e-09	1.08115e-06	P57059	Serine/threonine-protein kinase SIK1	SIK1
ENSBTAP00000015345	27.1406	-1.72049	0.542009	-3.17429	0.00150206	0.0207237	Q3ZCT8	Kelch repeat and BTB domain-containing protein 12	KBTBD12
ENSBTAP00000015429	14.7702	1.84091	0.651784	2.82442	0.00473662	0.0451638	A7E346	MEF2-activating motif and SAP domain-containing transcriptional regulator	MAMSTR
ENSBTAP00000015434	10.7301	-2.21462	0.776872	-2.85068	0.00436256	0.0426189	NA	NA	NA
ENSBTAP00000015889-D29	30.7916	-4.2696	0.858142	-4.9754	6.51143e-07	4.97006e-05	Q5BIR5	Serpin B8	SERPINB8
ENSBTAP00000016010	2385.08	-2.01969	0.38624	-5.2291	1.70333e-07	1.75088e-05	Q5RBQ8	Asialoglycoprotein receptor 1	ASGR1
ENSBTAP00000016020	205.76	-1.60491	0.509782	-3.14822	0.0016427	0.0218957	NA	NA	NA
ENSBTAP00000016342	2518.16	-2.2075	0.376102	-5.86941	4.37345e-09	8.84662e-07	Q28832	Low-density lipoprotein receptor (Fragment)	LDLR
ENSBTAP00000016383	69.0657	-1.93173	0.396887	-4.86719	1.13195e-06	8.03154e-05	Q8N4P6	Leucine-rich repeat-containing protein 71	LRRC71
ENSBTAP00000016524	143.558	-1.78189	0.343181	-5.19229	2.07718e-07	2.0016e-05	O43184	Disintegrin and metalloproteinase domain-containing protein 12	ADAM12
ENSBTAP00000016534	31.4695	2.36351	0.43688	5.40998	6.30306e-08	7.50064e-06	Q58DT0	ETS-related transcription factor Elf-5	ELF5
ENSBTAP00000016537	83.8635	-1.56482	0.326765	-4.78883	1.67758e-06	0.000110232	Q8N556	Actin filament-associated protein 1	AFAP1
ENSBTAP00000016620	47.1666	1.62981	0.545706	2.9866	0.002821	0.0314522	P80457	Xanthine dehydrogenase/oxidase	XDH
ENSBTAP00000016649-D2	23.2546	-2.1195	0.683755	-3.0998	0.00193654	0.024594	Q9BEG5	Ectodysplasin-A	EDA
ENSBTAP00000016767	322.844	-2.20806	0.521233	-4.23622	2.27312e-05	0.000921009	Q5E9P5	Inactive serine protease PAMR1	PAMR1
ENSBTAP00000016774	116.375	3.58581	0.516484	6.94274	3.84557e-12	1.61439e-09	P28782	Protein S100-A8	S100A8
ENSBTAP00000016779	54.4695	-2.31534	0.711612	-3.25366	0.00113929	0.0172699	Q0VAA5	PI-PLC X domain-containing protein 2	PLCXD2
ENSBTAP00000016994-D7	3.50608	4.17705	1.45247	2.87582	0.0040298	0.0403327	O43715	TP53-regulated inhibitor of apoptosis 1	TRIAP1
ENSBTAP00000017511	170.092	1.98745	0.405244	4.90432	9.37518e-07	6.87771e-05	Q9BZ11	Disintegrin and metalloproteinase domain-containing protein 33	ADAM33
ENSBTAP00000017538	108.527	1.65528	0.390003	4.24427	2.19304e-05	0.00090528	Q3ZC31	5-aminolevulinate synthase erythroid-specific mitochondrial	ALAS2
ENSBTAP00000017631	11.8859	-5.50543	1.45255	-3.79019	0.000150533	0.00403369	F1MT22	Leucine-rich repeat-containing G-protein coupled receptor 5	LGR5
ENSBTAP00000017631-D2	9.95692	-6.22517	1.48271	-4.1985	2.68693e-05	0.00106025	F1MT22	Leucine-rich repeat-containing G-protein coupled receptor 5	LGR5
ENSBTAP00000017800	4.99901	5.71218	1.33675	4.2732	1.92691e-05	0.000824968	Q6P093	Arylacetamide deacetylase-like 2	AADACL2
ENSBTAP00000018119	746.979	-2.49045	0.369632	-6.73764	1.60975e-11	6.08202e-09	Q1ZZH0	Metabotropic glutamate receptor 4	GRM4
ENSBTAP00000018131	8747.47	-1.75538	0.419414	-4.18532	2.84767e-05	0.0011092	O95817	BAG family molecular chaperone regulator 3	BAG3
ENSBTAP00000018181	55.4211	-1.70104	0.35514	-4.78978	1.66961e-06	0.000110187	Q5J583	Sodium/potassium-transporting ATPase subunit beta-2	ATP1B2
ENSBTAP00000018203	107.673	2.03943	0.351174	5.80746	6.3428e-09	1.16901e-06	Q96NG3	Tetratricopeptide repeat protein 25	TTC25
ENSBTAP00000018331	868.934	-1.53414	0.305881	-5.01549	5.28998e-07	4.33811e-05	P46934	E3 ubiquitin-protein ligase NEDD4	NEDD4
ENSBTAP00000018523	342.464	1.61625	0.313721	5.15188	2.57887e-07	2.40583e-05	Q9Y4D2	Sn1-specific diacylglycerol lipase alpha	DAGLA
ENSBTAP00000018554	53.0054	2.78845	0.652031	4.27656	1.898e-05	0.000819556	Q9Y617	Phosphoserine aminotransferase	PSAT1
ENSBTAP00000018586	16.9391	-2.17354	0.626738	-3.46802	0.000524303	0.00981882	Q9UEF7	Klotho	KL
ENSBTAP00000018807	4.99861	5.70564	1.69806	3.36009	0.000779169	0.0131277	Q2NKS9	UPF0184 protein C9orf16 homolog	NA
ENSBTAP00000018899	89.3966	-1.55203	0.37316	-4.15916	3.19418e-05	0.00122522	Q03014	Hematopoietically-expressed homeobox protein HHEX	HHEX
ENSBTAP00000019327	205.204	-2.14772	0.479056	-4.48323	7.35218e-06	0.000385811	Q9HCM2	Plexin-A4	PLXNA4
ENSBTAP00000019345	90.9441	-1.73799	0.523568	-3.3195	0.000901777	0.014437	O95863	Zinc finger protein SNAI1	SNAI1
ENSBTAP00000019501	12.0649	2.35076	0.626427	3.75266	0.00017497	0.00446676	Q02246	Contactin-2	CNTN2
ENSBTAP00000019591	18.0957	-4.28029	0.974811	-4.39089	1.12887e-05	0.000536495	Q99102	Mucin-4	MUC4
ENSBTAP00000019834	37.9178	2.02661	0.597461	3.39204	0.000693744	0.0121069	P52790	Hexokinase-3	HK3
ENSBTAP00000020060-D9	37.1704	-1.85261	0.656031	-2.82397	0.00474329	0.0451971	Q9H461	Frizzled-8	FZD8
ENSBTAP00000020598	54.6693	-2.4995	0.675444	-3.70053	0.000215151	0.00525301	Q3S8M4	Elongation of very long chain fatty acids protein 4	ELOVL4
ENSBTAP00000020627	52.3417	3.60892	0.422466	8.5425	1.31349e-17	1.65423e-14	P56436	Natural resistance-associated macrophage protein 1	SLC11A1
ENSBTAP00000020631	6.47578	-3.69107	1.32057	-2.79505	0.00518914	0.0482309	Q08E40	Zinc transporter ZIP12	SLC39A12
ENSBTAP00000020761-D2	76.4039	-1.74916	0.336847	-5.19274	2.07225e-07	2.0016e-05	Q9ULJ8	Neurabin-1	PPP1R9A
ENSBTAP00000020826	3.44966	5.15678	1.4918	3.45675	0.000546732	0.010052	Q96FN5	Kinesin-like protein KIF12	KIF12
ENSBTAP00000021515	16.7424	5.31498	0.920791	5.77219	7.82493e-09	1.40784e-06	P53346	Oncostatin-M	OSM
ENSBTAP00000021944	326.457	1.84017	0.494459	3.72158	0.000197982	0.0049538	Q9EPB5	Serine hydrolase-like protein	SERHL
ENSBTAP00000022005	74.5941	1.60879	0.361428	4.4512	8.53901e-06	0.000440444	Q13751	Laminin subunit beta-3	LAMB3
ENSBTAP00000022145	439.217	-1.78472	0.331629	-5.38168	7.37943e-08	8.51338e-06	Q0P5D3	G1/S-specific cyclin-D2	CCND2
ENSBTAP00000022292-D4	17.387	1.62723	0.560387	2.90376	0.00368713	0.0379909	Q08DK7	Mitochondrial basic amino acids transporter	SLC25A29
ENSBTAP00000022763	9.34365	3.5503	1.10262	3.21988	0.00128243	0.0186761	P02769	Serum albumin	ALB
ENSBTAP00000022814-D2	5.44544	-5.36033	1.62462	-3.29943	0.000968808	0.0151569	P62762	Visinin-like protein 1	VSNL1
ENSBTAP00000023142	4.95749	-5.21533	1.83978	-2.83475	0.00458609	0.044034	O60479	Homeobox protein DLX-3	DLX3
ENSBTAP00000023326-D3	15.7201	-2.26575	0.749193	-3.02425	0.00249252	0.0292883	P52898	Dihydrodiol dehydrogenase 3	NA
ENSBTAP00000023544	5.56676	2.8929	1.00585	2.87608	0.00402643	0.0403257	Q8TAV3	Cytochrome P450 2W1	CYP2W1
ENSBTAP00000023552	244.66	-1.62579	0.489183	-3.32348	0.000889003	0.0143236	Q4GZT4	ATP-binding cassette sub-family G member 2	ABCG2
ENSBTAP00000023937	27.001	-3.82874	0.86102	-4.44675	8.71788e-06	0.000446621	Q2YDH0	Sialomucin core protein 24	CD164
ENSBTAP00000024134	35.8086	-2.71713	0.610162	-4.45313	8.46288e-06	0.000438085	P11137	Microtubule-associated protein 2	MAP2
ENSBTAP00000024179	31.4564	2.74642	0.667003	4.11756	3.8291e-05	0.00141315	P49220	Urotensin-2 receptor	UTS2R
ENSBTAP00000024387-D4	26.1432	1.5506	0.446656	3.47157	0.000517416	0.00973931	P20065	Thymosin beta-4	TMSB4X
ENSBTAP00000024715	294.117	2.45548	0.530931	4.62487	3.74837e-06	0.000218723	Q01638	Interleukin-1 receptor-like 1	IL1RL1
ENSBTAP00000025035	97.5716	-2.18757	0.363316	-6.02111	1.73226e-09	4.02764e-07	A2RUH7	Myosin-binding protein H-like	MYBPHL
ENSBTAP00000025217	287.92	-1.70195	0.4859	-3.50269	0.000460592	0.00897853	Q9Y2N7	Hypoxia-inducible factor 3-alpha	HIF3A
ENSBTAP00000025374	1147.6	5.20253	1.45383	3.5785	0.000345567	0.00735572	Q3MHK4	Claudin-11	CLDN11
ENSBTAP00000025685	50.6935	-2.40735	0.73788	-3.26252	0.00110425	0.0169213	P53710	Integrin alpha-2 (Fragment)	ITGA2
ENSBTAP00000025945	686.886	-1.9529	0.282889	-6.90343	5.076e-12	2.07334e-09	Q02083	N-acylethanolamine-hydrolyzing acid amidase	NAAA
ENSBTAP00000026308	43.1416	-2.16167	0.559775	-3.86168	0.000112611	0.00322459	Q16581	C3a anaphylatoxin chemotactic receptor	C3AR1
ENSBTAP00000026333	58.6376	-2.09248	0.444185	-4.71082	2.46718e-06	0.000153859	Q29627	Pituitary adenylate cyclase-activating polypeptide type I receptor	ADCYAP1R1
ENSBTAP00000026552	266.628	1.66506	0.389599	4.27378	1.92188e-05	0.000824968	Q8N6F8	Williams-Beuren syndrome chromosomal region 27 protein	WBSCR27
ENSBTAP00000026635	5603.49	1.74052	0.246262	7.06777	1.57446e-12	7.21054e-10	Q3B7M2	Hydroxyacylglutathione hydrolase mitochondrial	HAGH
ENSBTAP00000027024	20.6932	-1.95843	0.657412	-2.979	0.00289187	0.0320652	Q3T0C2	15-hydroxyprostaglandin dehydrogenase [NAD(+)]	HPGD
ENSBTAP00000027125-D2	1224.63	-1.62137	0.382682	-4.23685	2.26682e-05	0.000920926	Q60793	Krueppel-like factor 4	KLF4
ENSBTAP00000027185	16.4096	-2.73502	0.954216	-2.86625	0.00415369	0.0413536	Q8NCL9	Protein APCDD1-like	APCDD1L
ENSBTAP00000027370	450.378	-1.52163	0.284547	-5.34757	8.9142e-08	9.97928e-06	Q5VZ18	SH2 domain-containing adapter protein E	SHE
ENSBTAP00000027423	17.7307	3.41218	0.614569	5.55215	2.82172e-08	3.87679e-06	P20061	Transcobalamin-1	TCN1
ENSBTAP00000027538	4555.17	-1.67542	0.436435	-3.83888	0.000123595	0.00346184	O95477	ATP-binding cassette sub-family A member 1	ABCA1
ENSBTAP00000027685	19.182	-3.44508	0.943253	-3.65234	0.000259866	0.00595957	Q9JI19	Acidic fibroblast growth factor intracellular-binding protein	FIBP
ENSBTAP00000027951	579.004	-1.58927	0.318716	-4.98647	6.14932e-07	4.81502e-05	Q8BH32	Sushi domain-containing protein 4	SUSD4
ENSBTAP00000028202	25.672	-2.93766	0.583569	-5.03394	4.80489e-07	4.06804e-05	Q8IUH2	Protein CREG2	CREG2
ENSBTAP00000028372	618.13	-1.51359	0.301713	-5.01667	5.25747e-07	4.33811e-05	A6QLN9	von Willebrand factor A domain-containing protein 1	VWA1
ENSBTAP00000028479	6.37494	4.07537	1.20244	3.38926	0.000700822	0.0121882	Q8N6K7	Sterile alpha motif domain-containing protein 3	SAMD3
ENSBTAP00000028606	78.2559	1.65426	0.476565	3.47121	0.000518124	0.00973931	NA	NA	NA
ENSBTAP00000028840	339.572	1.50335	0.369844	4.06481	4.80708e-05	0.0016817	Q95LL8	EF-hand calcium-binding domain-containing protein 12	EFCAB12
ENSBTAP00000028949	10.3864	-4.38545	1.36377	-3.21568	0.00130138	0.0188388	Q9GLX8	B2 bradykinin receptor	BDKRB2
ENSBTAP00000028982	71.4326	-1.93091	0.637109	-3.03074	0.00243953	0.0288486	Q6ZNC4	Zinc finger protein 704	ZNF704
ENSBTAP00000029073	9.41619	-3.20379	0.982037	-3.26239	0.00110477	0.0169213	Q24K15	Angiopoietin-4	ANGPT4
ENSBTAP00000029246	163.351	-1.5435	0.282498	-5.46375	4.66174e-08	5.77482e-06	F1LQX4	Rho GTPase-activating protein 44	ARHGAP44
ENSBTAP00000030131	1818.71	1.62104	0.377914	4.28945	1.79115e-05	0.000784626	O60427	Fatty acid desaturase 1	FADS1
ENSBTAP00000031803	120.427	1.62906	0.345722	4.71205	2.45236e-06	0.000153786	P40305	Interferon alpha-inducible protein 27 mitochondrial	IFI27
ENSBTAP00000031803-D2	254.836	1.54183	0.341832	4.51049	6.46786e-06	0.000345402	Q24JY7	Interferon alpha-inducible protein 27-like protein 2	IFI27L2
ENSBTAP00000032278	11.2526	2.51419	0.790442	3.18074	0.00146899	0.0204053	Q3LUH2	C-type lectin domain family 6 member A	CLEC6A
ENSBTAP00000032473	20.331	1.83585	0.658648	2.7873	0.00531498	0.0490386	P55291	Cadherin-15	CDH15
ENSBTAP00000032779-D4	52.432	-3.66057	0.673885	-5.43205	5.57105e-08	6.68217e-06	Q5RFJ2	14-3-3 protein theta	YWHAQ
ENSBTAP00000033637	220.113	-1.93521	0.246229	-7.8594	3.85965e-15	3.2406e-12	Q8N1I0	Dedicator of cytokinesis protein 4	DOCK4
ENSBTAP00000033816	28.715	2.01725	0.631872	3.19251	0.00141044	0.0198473	P49454	Centromere protein F	CENPF
ENSBTAP00000034402	10.7783	-2.77732	0.819068	-3.39083	0.000696802	0.0121462	Q6ZPK7	Lateral signaling target protein 2 homolog	ZFYVE28
ENSBTAP00000034440	41.5671	1.75484	0.50716	3.46013	0.000539905	0.0100246	Q76KP1	N-acetyl-beta-glucosaminyl-glycoprotein 4-beta-N-acetylgalactosaminyltransferase 1	B4GALNT4
ENSBTAP00000034515	146.25	-2.20526	0.355335	-6.20616	5.42952e-10	1.42479e-07	P78423	Fractalkine	CX3CL1
ENSBTAP00000034967	127.494	1.77284	0.386159	4.59096	4.41213e-06	0.00024974	A5PK26	Arf-GAP with coiled-coil ANK repeat and PH domain-containing protein 1	ACAP1
ENSBTAP00000035379	23.9278	1.57686	0.566749	2.78229	0.00539769	0.0495898	Q8IV03	Leucine rich adaptor protein 1-like	LURAP1L
ENSBTAP00000035741-D4	563.71	2.13578	0.490982	4.35001	1.36132e-05	0.000625339	P13752	BOLA class I histocompatibility antigen alpha chain BL3-6	CHECCHECKDKDKD
ENSBTAP00000035741-D5	249.739	1.93722	0.418237	4.63186	3.62394e-06	0.000214779	P13749	Patr class I histocompatibility antigen A-126 alpha chain	PATR-A
ENSBTAP00000036224-D3	13.5192	2.12809	0.601472	3.53813	0.000402971	0.00824101	P78329	Phylloquinone omega-hydroxylase CYP4F2	CYP4F2
ENSBTAP00000036511	112.534	2.78162	0.427455	6.5074	7.64633e-11	2.51215e-08	Q32KL8	Protein TBATA	TBATA
ENSBTAP00000037249	13.752	2.50048	0.763294	3.27591	0.00105321	0.0163086	Q76KD6	Speriolin	SPATC1
ENSBTAP00000037944	699.08	-1.80565	0.232802	-7.75617	8.75349e-15	6.01325e-12	Q7Z7B0	Filamin-A-interacting protein 1	FILIP1
ENSBTAP00000038050	70.9667	1.67812	0.429245	3.90947	9.24985e-05	0.00281841	P17289	Tyrosine 3-monooxygenase	TH
ENSBTAP00000039134	176.561	-2.89003	0.336358	-8.59212	8.53817e-18	1.17307e-14	Q8NBS3	Sodium bicarbonate transporter-like protein 11	SLC4A11
ENSBTAP00000039864	80.8449	1.90744	0.291862	6.53542	6.34333e-11	2.17879e-08	P49788	Retinoic acid receptor responder protein 1	RARRES1
ENSBTAP00000039972	460.226	-1.61983	0.26105	-6.20505	5.46801e-10	1.42479e-07	Q6ZP82	Coiled-coil domain-containing protein 141	CCDC141
ENSBTAP00000040311	8.90089	3.09277	0.955396	3.23716	0.00120725	0.0179225	Q8NCD3	Holliday junction recognition protein	HJURP
ENSBTAP00000040853	17.4071	2.52732	0.578883	4.36586	1.26621e-05	0.000587002	A6NFE2	Single-pass membrane and coiled-coil domain-containing protein 2	SMCO2
ENSBTAP00000040887	66.2888	2.06067	0.435583	4.73084	2.23591e-06	0.00014198	Q9H201	Epsin-3	EPN3
ENSBTAP00000041545	14.5086	1.96935	0.65694	2.99777	0.00271966	0.030871	P21671	1-phosphatidylinositol 4 5-bisphosphate phosphodiesterase delta-4	PLCD4
ENSBTAP00000042140	5.73583	2.40695	0.861539	2.79378	0.00520958	0.0483912	Q8NI77	Kinesin-like protein KIF18A	KIF18A
ENSBTAP00000042286-D2	154.444	-1.52855	0.459648	-3.32547	0.00088268	0.0142521	Q2HJM9	Mesoderm-specific transcript homolog protein	MEST
ENSBTAP00000042504	41.3226	2.22707	0.444815	5.00672	5.53646e-07	4.47447e-05	Q8IV53	DENN domain-containing protein 1C	DENND1C
ENSBTAP00000042524	475.988	2.01461	0.430713	4.67737	2.90576e-06	0.000177793	Q0VCW4	L-serine dehydratase/L-threonine deaminase	SDS
ENSBTAP00000042581	2847.31	2.24599	0.31478	7.13512	9.6706e-13	4.87173e-10	NA	NA	NA
ENSBTAP00000043232	67.6077	5.11929	0.593009	8.63273	5.99049e-18	9.05342e-15	Q6UXH0	Angiopoietin-like protein 8	C19ORF80
ENSBTAP00000043780-D2	3.9476	4.35118	1.35761	3.20502	0.00135055	0.0192797	Q32PB2	RIIa domain-containing protein 1	RIIAD1
ENSBTAP00000044090	3.62863	4.56178	1.52389	2.99351	0.00275789	0.0310581	Q32L04	Late cornified envelope-like proline-rich protein 1	LELP1
ENSBTAP00000044611	32.4221	1.94062	0.556955	3.48434	0.000493346	0.00943953	Q8IUY3	GRAM domain-containing protein 2	GRAMD2
ENSBTAP00000044620	1437.91	1.58402	0.370529	4.27502	1.91124e-05	0.000822924	O95470	Sphingosine-1-phosphate lyase 1	SGPL1
ENSBTAP00000045393	37.0428	-1.74862	0.478606	-3.65358	0.000258611	0.0059398	Q9ERW3	Fibroblast growth factor 13	FGF13
ENSBTAP00000045492-D7	116.997	-1.74109	0.299127	-5.82057	5.86463e-09	1.1079e-06	Q13136	Liprin-alpha-1	PPFIA1
ENSBTAP00000045595	38.6218	2.14217	0.538541	3.97773	6.95772e-05	0.00228591	P18627	Lymphocyte activation gene 3 protein	LAG3
ENSBTAP00000046240	195.977	1.75301	0.343858	5.09807	3.43135e-07	3.015e-05	O75695	Protein XRP2	RP2
ENSBTAP00000047652-D4	11.6162	-3.42592	0.974094	-3.51704	0.000436393	0.00869296	Q9NQV7	Histone-lysine N-methyltransferase PRDM9	PRDM9
ENSBTAP00000047864	363.037	1.67082	0.3361	4.97121	6.65352e-07	5.053e-05	Q9BQI4	Coiled-coil domain-containing protein 3	CCDC3
ENSBTAP00000049465	188.692	1.58	0.335117	4.71476	2.41997e-06	0.000152388	Q6ZP80	Transmembrane protein 182	TMEM182
ENSBTAP00000049550	40.8573	4.1729	0.852604	4.8943	9.86552e-07	7.16815e-05	P84104	Serine/arginine-rich splicing factor 3	SRSF3
ENSBTAP00000049651	11.8845	2.1425	0.66938	3.20072	0.00137086	0.0194168	Q6P9K8	Caskin-1	CASKIN1
ENSBTAP00000050256	3.4769	5.79888	1.97242	2.93998	0.00328232	0.0350323	P18984	Hemoglobin subunit beta	HBB
ENSBTAP00000050839	23.5419	1.76923	0.539517	3.27928	0.00104072	0.0161316	Q149C3	Leucine-rich repeat and immunoglobulin-like domain containing-NOGO receptor-interacting protein 4	LINGO4
ENSBTAP00000050925	2011.93	2.20806	0.377639	5.84702	5.00456e-09	9.82258e-07	Q5EA70	Transmembrane protein 229B	TMEM229B
ENSBTAP00000051256	10.4178	2.95291	0.874736	3.37577	0.000736081	0.0126048	P16402	Histone H1.3	HIST1H1D
ENSBTAP00000051256-D3	182.214	2.1072	0.325748	6.4688	9.87871e-11	3.17653e-08	P16402	Histone H1.3	HIST1H1D
ENSBTAP00000051619-D15	17.8511	-7.07396	2.47771	-2.85504	0.00430311	0.0422018	NA	NA	NA
ENSBTAP00000053212	6.66923	-4.68336	1.45887	-3.21027	0.00132609	0.0190325	P56591	Cytochrome P450 1A1	CYP1A1
ENSBTAP00000053392	1757.54	2.09016	0.34195	6.11247	9.80998e-10	2.39126e-07	Q3ULD5	Methylcrotonoyl-CoA carboxylase beta chain mitochondrial	MCCC2
ENSBTAP00000053411	32.0515	-1.72179	0.449085	-3.83401	0.000126073	0.00350246	Q9Y6Y1	Calmodulin-binding transcription activator 1	CAMTA1
ENSBTAP00000053585	791.371	-2.75912	0.318788	-8.65505	4.92689e-18	9.05342e-15	Q6YHK3	CD109 antigen	CD109
ENSBTAP00000053777	38.8793	2.42166	0.675339	3.58585	0.000335985	0.00718175	O15072	A disintegrin and metalloproteinase with thrombospondin motifs 3	ADAMTS3
ENSBTAP00000053793	20.2974	-2.69626	0.695608	-3.87612	0.000106133	0.00312669	Q78J03	Methionine-R-sulfoxide reductase B2 mitochondrial	MSRB2
ENSBTAP00000053857	42.4427	-3.38984	0.563917	-6.01124	1.84109e-09	4.21582e-07	A6QL63	Ankyrin repeat and BTB/POZ domain-containing protein BTBD11	BTBD11
ENSBTAP00000053857-D3	10.0181	-3.0552	0.920927	-3.31753	0.000908178	0.0145088	A6QL63	Ankyrin repeat and BTB/POZ domain-containing protein BTBD11	BTBD11
ENSBTAP00000053858	33.2917	2.33791	0.436104	5.3609	8.28069e-08	9.48076e-06	O46374	DNA topoisomerase 2-alpha	TOP2A
ENSBTAP00000054118	3.79973	5.32167	1.5418	3.4516	0.000557267	0.0101838	Q86VV4	Ran-binding protein 3-like	RANBP3L
ENSBTAP00000054135	76.1375	2.55558	0.466024	5.4838	4.16295e-08	5.37733e-06	Q8R197	S-acyl fatty acid synthase thioesterase medium chain	OLAH
ENSBTAP00000054182	4.02226	-4.92552	1.5078	-3.26668	0.00108815	0.0167786	Q8IV56	Proline-rich protein 15	PRR15
ENSBTAP00000054213	409.993	-1.73264	0.3443	-5.03235	4.84515e-07	4.06804e-05	Q9BQS7	Hephaestin	HEPH
ENSBTAP00000054252-D12	27.1606	3.10471	0.841659	3.6888	0.000225316	0.00537098	P46161	Beta-defensin 3 (Fragment)	DEFB3
ENSBTAP00000054435	10.5694	-4.50948	1.39992	-3.22123	0.00127642	0.0186382	Q9NR64	Kelch-like protein 1	KLHL1
ENSBTAP00000054551	264.015	1.60433	0.226269	7.09035	1.33776e-12	6.31799e-10	Q2KIT5	Cysteine-rich with EGF-like domain protein 2	CRELD2
ENSBTAP00000054683	90.7454	-1.80285	0.584321	-3.08538	0.00203289	0.0255198	NA	NA	NA
ENSBTAP00000054768	434.912	2.66086	0.93761	2.83791	0.00454097	0.0437119	P63144	Voltage-gated potassium channel subunit beta-1	KCNAB1
ENSBTAP00000054968	17.9929	-2.10379	0.679092	-3.09794	0.00194871	0.0247071	NA	NA	NA
ENSBTAP00000054997	733.972	-1.57427	0.35846	-4.39177	1.12433e-05	0.000536027	A6NKL6	Transmembrane protein 200C	TMEM200C
ENSBTAP00000055526	187.834	2.20615	0.484245	4.55585	5.21749e-06	0.000287781	O35569	Pro-neuregulin-2 membrane-bound isoform	NRG2
ENSBTAP00000055762-D2	36.6137	2.86344	0.772539	3.70653	0.000210117	0.00514669	Q5JR59	Microtubule-associated tumor suppressor candidate 2	MTUS2
ENSBTAP00000056142	338.481	-1.63824	0.374288	-4.37696	1.20346e-05	0.000561356	Q9BT81	Transcription factor SOX-7	SOX7
ENSBTAP00000056275	1315.2	1.67936	0.360147	4.66299	3.1165e-06	0.00018964	Q58DW2	Cystathionine gamma-lyase	CTH
ENSBTAP00000056490	10.6926	2.58614	0.768784	3.36393	0.000768405	0.0130044	A6NHQ4	Uncharacterized protein C17orf96	C17ORF96
ENSBTAP00000056521-D2	4.0712	5.41824	1.72077	3.14874	0.00163979	0.0218923	Q9BSF4	Uncharacterized protein C19orf52	C19ORF52
ENSBTAP00000056611	182.7	1.68321	0.336912	4.99598	5.85381e-07	4.63187e-05	Q8N5C1	Protein FAM26E	FAM26E
ENSCAFP00000002089	651.171	2.1975	0.48362	4.54385	5.52364e-06	0.000300283	NA	NA	NA
ENSCAFP00000003376-D86	31.1339	-1.91427	0.482539	-3.96709	7.27557e-05	0.00232957	O15218	G-protein coupled receptor 182	GPR182
ENSCAFP00000005713-D3	29.3601	1.61044	0.484914	3.32108	0.000896699	0.0143862	Q2KIB6	Protein lin-7 homolog B	LIN7B
ENSCAFP00000007656	50.2894	-2.5749	0.569589	-4.52063	6.16554e-06	0.000332785	O75355	Ectonucleoside triphosphate diphosphohydrolase 3	ENTPD3
ENSCAFP00000007933	131.52	1.53718	0.399777	3.84508	0.000120512	0.00340428	NA	NA	NA
ENSCAFP00000009370	516.623	-2.00996	0.487408	-4.12377	3.72728e-05	0.00138745	A2VDU1	Protein sprouty homolog 4	SPRY4
ENSCAFP00000010262	101.377	-2.0608	0.378957	-5.43808	5.38565e-08	6.56398e-06	P50607	Tubby protein homolog	TUB
ENSCAFP00000010264	9.5346	3.35272	1.19094	2.81519	0.0048748	0.0460638	Q9Y2Y4	Zinc finger and BTB domain-containing protein 32	ZBTB32
ENSCAFP00000012560	70.754	-1.5104	0.373831	-4.04033	5.33757e-05	0.00183334	Q9GZN2	Homeobox protein TGIF2	TGIF2
ENSCAFP00000014429	125.19	2.38501	0.420199	5.67592	1.37949e-08	2.31647e-06	Q6ZMN7	PDZ domain-containing RING finger protein 4	PDZRN4
ENSCAFP00000014683	62.5955	-1.71517	0.498215	-3.44263	0.000576086	0.010477	Q96SF7	T-box transcription factor TBX15	TBX15
ENSCAFP00000016292	10.4505	-5.31999	1.44824	-3.67343	0.000239317	0.00563295	Q68CQ1	Maestro heat-like repeat-containing protein family member 7	MROH7
ENSCAFP00000016685-D4	19.6087	1.96651	0.688044	2.85811	0.00426166	0.041986	P0C0S8	Histone H2A type 1	HIST1H2AG
ENSCAFP00000019602	12.6263	-2.48647	0.769898	-3.22961	0.0012396	0.0182415	NA	NA	NA
ENSCAFP00000020140	95.6623	1.88836	0.605754	3.11737	0.00182472	0.0236987	Q58D31	Sorbitol dehydrogenase	SORD
ENSCAFP00000020204	11.529	2.05829	0.660978	3.11401	0.00184566	0.0236987	E1BMP7	DNA replication ATP-dependent helicase/nuclease DNA2	DNA2
ENSCAFP00000020489	166.132	-2.01465	0.373461	-5.39453	6.87033e-08	8.04894e-06	P86435	Neurosecretory protein VGF	VGF
ENSCAFP00000021172	7078.71	-1.70209	0.305289	-5.57533	2.47059e-08	3.45722e-06	Q80ZH1	Histone deacetylase 5	HDAC5
ENSCAFP00000022844-D2	22.5862	-2.56884	0.596938	-4.30336	1.68225e-05	0.000745567	NA	NA	NA
ENSCAFP00000024104-D28	9.38305	2.69788	0.882157	3.05827	0.00222618	0.0270449	Q28003	C-X-C chemokine receptor type 2	CXCR2
ENSCAFP00000026444	20.5196	-1.96942	0.639339	-3.08039	0.00206728	0.0257142	Q6NSI4	Uncharacterized protein CXorf57	CXORF57
ENSCAFP00000027151	29.0993	2.37061	0.604714	3.92022	8.84684e-05	0.00272306	P49863	Granzyme K	GZMK
ENSCAFP00000027497	322.649	-1.51975	0.318673	-4.76899	1.85152e-06	0.000120612	Q8IVT5	Kinase suppressor of Ras 1	KSR1
ENSCAFP00000027820	227.872	-1.91831	0.351522	-5.45715	4.83831e-08	5.94483e-06	O75487	Glypican-4	GPC4
ENSCAFP00000029192-D3	9.03559	2.6842	0.75267	3.56624	0.000362137	0.00763315	Q80VC9	Calmodulin-regulated spectrin-associated protein 3	CAMSAP3
ENSCAFP00000029954-D4	345.215	-1.62863	0.31346	-5.19565	2.04008e-07	2.0016e-05	A5PK13	Volume-regulated anion channel subunit LRRC8C	LRRC8C
ENSCAFP00000030515	10.6913	-2.12012	0.713155	-2.97287	0.0029503	0.0325697	O55203	LIM domain-binding protein 2	LDB2
ENSCAFP00000031601-D2	23.1227	-2.4031	0.556514	-4.31814	1.57353e-05	0.000702362	P51827	AF4/FMR2 family member 3	AFF3
ENSCAFP00000032430	16.8175	-1.77694	0.632634	-2.8088	0.00497267	0.0467363	Q91WL8	WW domain-containing oxidoreductase	WWOX
ENSCAFP00000033074-D3	41.7573	1.94824	0.409669	4.75564	1.97821e-06	0.000128312	Q28DR4	Histone H4	HIST1H4B
ENSCAFP00000033088-D7	15003.8	2.16142	0.648181	3.3346	0.000854224	0.0140173	P82045	Cytochrome b (Fragment)	MT-CYB
ENSCAFP00000034131-D5	64.0834	1.89579	0.488895	3.8777	0.000105449	0.0031187	P0C169	Histone H2A type 1-C	NA
ENSCAFP00000035307	6.13429	-5.54225	1.48175	-3.74034	0.000183775	0.00464607	Q86UP9	Lipoma HMGIC fusion partner-like 3 protein	LHFPL3
ENSMUSP00000002663-D2	27.9905	3.13579	0.588815	5.32559	1.00624e-07	1.09728e-05	NA	NA	NA
ENSMUSP00000017188-D11	162.819	-2.92732	0.435779	-6.71744	1.84947e-11	6.81733e-09	O02739	Serpin B6	SERPINB6
ENSMUSP00000025805	53.1099	-3.42597	0.610336	-5.61326	1.98555e-08	3.09356e-06	Q5BJU5	Protein cornichon homolog 2	CNIH2
ENSMUSP00000025834	135.444	1.86196	0.419429	4.43928	9.02616e-06	0.000451936	Q8BXR6	E3 ubiquitin-protein ligase pellino homolog 3	PELI3
ENSMUSP00000028160	1318.74	-1.56771	0.259049	-6.05177	1.43265e-09	3.38307e-07	Q5XH95	Calcium-binding mitochondrial carrier protein SCaMC-2	SLC25A25
ENSMUSP00000030010-D2	378.397	1.57605	0.298573	5.27859	1.30181e-07	1.38552e-05	Q8IZY2	ATP-binding cassette sub-family A member 7	ABCA7
ENSMUSP00000032342	5049.59	1.82861	0.203017	9.00715	2.11488e-19	6.39245e-16	P07507	Matrix Gla protein	MGP
ENSMUSP00000040451-D2	1941.37	-1.59111	0.387205	-4.10921	3.97016e-05	0.00145634	Q2KIT4	DnaJ homolog subfamily B member 4	DNAJB4
ENSMUSP00000049175-D2	72.6226	-1.53132	0.498387	-3.07255	0.00212235	0.0261624	P38408	Guanine nucleotide-binding protein subunit alpha-14	GNA14
ENSMUSP00000049315	44.1394	1.5286	0.513218	2.97846	0.00289703	0.0320988	NA	NA	NA
ENSMUSP00000049893	29.3961	-1.75346	0.532615	-3.29216	0.0009942	0.0155221	NA	NA	NA
ENSMUSP00000056043-D2	6.77071	-5.68959	1.50501	-3.78043	0.000156556	0.00412656	Q32L00	Alpha-ketoglutarate-dependent dioxygenase alkB homolog 3	ALKBH3
ENSMUSP00000105067-D6	6.63004	3.5887	1.25322	2.86357	0.00418894	0.0415676	NA	NA	NA
ENSMUSP00000115419-D7	1311.91	1.66135	0.31626	5.25311	1.49553e-07	1.58055e-05	NA	NA	NA
ENSMUSP00000124131	1179.56	-1.79982	0.237378	-7.58209	3.40045e-14	2.14129e-11	Q04726	Transducin-like enhancer protein 3	TLE3
ENSMUSP00000126613	136.957	-1.96112	0.390141	-5.02669	4.99021e-07	4.16669e-05	Q13202	Dual specificity protein phosphatase 8	DUSP8
ENSP00000220809-D2	424.028	-1.63252	0.352976	-4.625	3.74591e-06	0.000218723	Q05589	Urokinase-type plasminogen activator	PLAU
ENSP00000239223-D3	38.587	1.62272	0.566478	2.86458	0.00417562	0.0415445	Q05923	Dual specificity protein phosphatase 2	DUSP2
ENSP00000243077-D2	45.4903	-2.26171	0.59831	-3.78016	0.000156729	0.00412656	Q9NZR2	Low-density lipoprotein receptor-related protein 1B	LRP1B
ENSP00000248071	2051.95	-1.73179	0.468345	-3.69769	0.000217572	0.00526107	Q9Y5W3	Krueppel-like factor 2	KLF2
ENSP00000256646-D3	1201.39	-1.56898	0.398311	-3.93907	8.17966e-05	0.00256471	Q9UM47	Neurogenic locus notch homolog protein 3	NOTCH3
ENSP00000256857	12.7512	-3.70655	1.20769	-3.06914	0.00214678	0.0264205	Q863C3	Gastrin-releasing peptide	GRP
ENSP00000314145	21.6956	1.75062	0.588914	2.97263	0.00295258	0.0325711	P0C6R3	Carboxylesterase 4A	CES4A
ENSP00000316482	177.785	1.52985	0.380982	4.01555	5.93071e-05	0.00196991	Q9BQ13	BTB/POZ domain-containing protein KCTD14	KCTD14
ENSP00000333534	80.4062	-2.35623	0.561377	-4.19723	2.70197e-05	0.00106341	O18809	Cytochrome P450 2F3	CYP2F3
ENSP00000348366	18.9924	-4.71899	1.06296	-4.43947	9.01788e-06	0.000451936	Q9P1A6	Disks large-associated protein 2	DLGAP2
ENSP00000353290	43.632	-1.5182	0.43693	-3.4747	0.000511431	0.00966157	NA	NA	NA
ENSP00000355966	5.31722	5.14758	1.52506	3.37532	0.000737291	0.0126048	P51955	Serine/threonine-protein kinase Nek2	NEK2
ENSP00000358784-D2	96.964	-3.69334	0.567326	-6.51009	7.51065e-11	2.51215e-08	P16389	Potassium voltage-gated channel subfamily A member 2	KCNA2
ENSP00000362684	7.55847	-3.3344	1.18769	-2.80748	0.00499307	0.0468697	P17257	Protein FAM167B	FAM167B
ENSP00000363826	124.644	-1.70606	0.536311	-3.18109	0.0014672	0.0203991	Q61091	Frizzled-8	FZD8
ENSP00000366342	8.87052	-4.15348	1.28551	-3.23099	0.00123363	0.0182068	Q495Z4	Putative uncharacterized protein ASB16-AS1	ASB16-AS1
ENSP00000367057	200.088	-2.01161	0.253766	-7.92701	2.24477e-15	1.9956e-12	Q9UI36	Dachshund homolog 1	DACH1
ENSP00000377222	607.054	-1.83077	0.436267	-4.19646	2.71123e-05	0.00106428	P41231	P2Y purinoceptor 2	P2RY2
ENSP00000377854	70.6062	-1.95122	0.431579	-4.52111	6.15162e-06	0.000332785	Q9UPM6	LIM/homeobox protein Lhx6	LHX6
ENSP00000378298	1709.36	-3.18766	0.249702	-12.7659	2.54266e-37	3.84272e-33	Q9XT49	Sodium-dependent serotonin transporter	SLC6A4
ENSP00000380131-D3	3619.2	-1.9302	0.264327	-7.30231	2.82873e-13	1.58336e-10	Q6BBL6	Claudin-4	CLDN4
ENSP00000380147	145.58	-2.36363	0.387593	-6.09824	1.07244e-09	2.57267e-07	P16157	Ankyrin-1	ANK1
ENSP00000384004	134.314	-1.63909	0.308864	-5.30685	1.11536e-07	1.19549e-05	NA	NA	NA
ENSP00000384197-D4	29.483	2.62593	0.705082	3.72429	0.000195868	0.00490905	Q6ZMN7	PDZ domain-containing RING finger protein 4	PDZRN4
ENSP00000386040	9097.47	1.90562	0.220282	8.6508	5.11417e-18	9.05342e-15	Q2TCH3	ATP-citrate synthase	ACLY
ENSP00000393747	2996.89	1.61186	0.205489	7.84402	4.36353e-15	3.2973e-12	Q8BU27	Protein phosphatase 1M	PPM1M
ENSP00000403644	92.6546	3.90968	0.612345	6.38477	1.71657e-10	5.1885e-08	P27718	Aromatic-L-amino-acid decarboxylase	DDC
ENSP00000409225	29.7687	-1.8277	0.517889	-3.52913	0.000416921	0.0084156	Q5SWW7	Uncharacterized protein C10orf55	C10ORF55
ENSP00000410749	63.1227	-2.51628	0.649669	-3.87317	0.00010743	0.00312829	Q9QZI7	tRNA selenocysteine 1-associated protein 1	TRNAU1AP
ENSP00000428913	12.8083	-3.74433	0.989143	-3.78542	0.000153447	0.00408282	NA	NA	NA
ENSP00000429430	6.228	-5.54303	1.53256	-3.61684	0.000298217	0.00661607	Q9NT68	Teneurin-2	TENM2
ENSP00000435142	32.8586	1.6001	0.484166	3.30485	0.000950264	0.0149442	NA	NA	NA
ENSP00000437781-D245	28.7278	-1.72341	0.505305	-3.41063	0.000648131	0.0115646	NA	NA	NA
ENSP00000450392	16.178	-2.14614	0.700072	-3.0656	0.00217234	0.0266152	Q8IXF0	Neuronal PAS domain-containing protein 3	NPAS3
XP_010973042.1	294.863	-2.24567	0.311031	-7.22011	5.19466e-13	2.80382e-10	Q9UFP1	Protein FAM198A	FAM198A
XP_010973128.1-D2	66.2801	-2.95991	0.527538	-5.6108	2.01395e-08	3.1058e-06	Q9NZR2	Low-density lipoprotein receptor-related protein 1B	LRP1B
XP_010973317.1	182.677	-1.92776	0.505432	-3.81409	0.000136688	0.00373557	Q58D85	Proteinase-activated receptor 3	F2RL2
XP_010973974.1-D3	46.1312	-1.78013	0.563682	-3.15804	0.00158834	0.0214789	NA	NA	NA
XP_010974577.1-D3	9.48696	-2.93695	0.935307	-3.14009	0.00168894	0.0223706	Q8N0W4	Neuroligin-4 X-linked	NLGN4X
XP_010975467.1	70.9592	1.71818	0.392028	4.38281	1.17156e-05	0.000551583	Q9NQX4	Unconventional myosin-Vc	MYO5C
XP_010975540.1	6.13375	-3.61056	1.26824	-2.84689	0.00441481	0.042978	Q86YV6	Myosin light chain kinase family member 4	MYLK4
XP_010976017.1	44.1185	-1.51039	0.409004	-3.69284	0.000221765	0.00531148	Q96JK9	Mastermind-like protein 3	MAML3
XP_010976298.1	27.884	-3.11371	0.708448	-4.39511	1.10715e-05	0.000530365	A8MWY0	UPF0577 protein KIAA1324-like	KIAA1324L
XP_010976534.1	1600.83	-2.78541	0.253763	-10.9764	4.9637e-28	3.75082e-24	Q13275	Semaphorin-3F	SEMA3F
XP_010977041.1	1534.51	-1.61508	0.217558	-7.42368	1.13912e-13	6.62135e-11	P98172	Ephrin-B1	EFNB1
XP_010977048.1	24.8655	-2.01591	0.626149	-3.21954	0.00128396	0.0186761	P51582	P2Y purinoceptor 4	P2RY4
XP_010977565.1	347.719	-2.69017	0.830627	-3.23872	0.00120068	0.0178485	Q8C4W3	Neuritin-like protein	NRN1L
XP_010977568.1-D8	3094.01	1.59682	0.346033	4.61464	3.9378e-06	0.000227145	P07107	Acyl-CoA-binding protein	DBI
XP_010977900.1	70.0315	-2.0197	0.596869	-3.38382	0.00071484	0.0123608	Q2VWP7	Protogenin	PRTG
XP_010978384.1	82.7518	-1.56824	0.400994	-3.91088	9.19596e-05	0.00280765	Q9NXC2	Glucose-fructose oxidoreductase domain-containing protein 1	GFOD1
XP_010978967.1	171.184	2.53292	0.545278	4.6452	3.39745e-06	0.000203753	P79105	Protein S100-A12	S100A12
XP_010979100.1-D2	20.9355	2.77057	0.63835	4.3402	1.42354e-05	0.00065194	Q9D1L0	Coiled-coil-helix-coiled-coil-helix domain-containing protein 2	CHCHD2
XP_010979297.1-D3	7.61123	6.32889	1.31748	4.80379	1.55693e-06	0.000103656	Q28960	Carbonyl reductase [NADPH] 1	CBR1
XP_010979468.1-D14	73.4984	-2.70185	0.461927	-5.84909	4.94283e-09	9.82258e-07	Q28927	Beta-1 adrenergic receptor	ADRB1
XP_010979468.1-D17	17.0791	-3.58229	0.872951	-4.10366	4.06662e-05	0.00148094	P18825	Alpha-2C adrenergic receptor	ADRA2C
XP_010979470.1	3.38271	-4.66828	1.59184	-2.93263	0.00336108	0.0356333	Q8WNY1	Gremlin-1	GREM1
XP_010979936.1	9.9915	2.26198	0.70596	3.20412	0.00135477	0.0192797	C7EXK4	Phospholipid-transporting ATPase IB	ATP8A2
XP_010980553.1-D4	71.9008	-1.86799	0.494966	-3.77398	0.000160664	0.00419365	P16116	Aldose reductase	AKR1B1
XP_010980926.1	131.857	2.31561	0.423402	5.46907	4.52397e-08	5.69756e-06	Q96J66	ATP-binding cassette sub-family C member 11	ABCC11
XP_010982053.1	60.6826	1.84171	0.392744	4.68933	2.741e-06	0.00016908	P30922	Chitinase-3-like protein 1	CHI3L1
XP_010982059.1-D4	39.7165	-1.80138	0.436625	-4.1257	3.69603e-05	0.00137921	Q9QYB2	Dachshund homolog 1	DACH1
XP_010982138.1	760.464	-1.8083	0.230828	-7.83396	4.72724e-15	3.40203e-12	Q9CX80	Cytoglobin	CYGB
XP_010982407.1-D2	24.7277	-2.03981	0.597468	-3.41409	0.000639959	0.0114458	P27214	Annexin A11	ANXA11
XP_010982874.1	10.9694	-2.82169	0.873805	-3.2292	0.00124138	0.01825	O75553	Disabled homolog 1	DAB1
XP_010983115.1-D3	6.93362	-5.71378	1.38622	-4.12185	3.75841e-05	0.0013956	Q86UP9	Lipoma HMGIC fusion partner-like 3 protein	LHFPL3
XP_010983534.1-D37	45.2694	-1.65604	0.560351	-2.95536	0.00312308	0.0338587	NA	NA	NA
XP_010984423.1	78.5644	-2.04087	0.651345	-3.13331	0.00172848	0.0227746	A2AAJ9	Obscurin	OBSCN
XP_010985659.1	5489.89	1.8676	0.300958	6.20552	5.45159e-10	1.42479e-07	P79110	Tricarboxylate transport protein mitochondrial	SLC25A1
XP_010985903.1	12.3812	-2.69588	0.951542	-2.83317	0.00460888	0.0441687	Q2M3D2	Exocyst complex component 3-like protein 2	EXOC3L2
XP_010986318.1	4799.32	-1.86774	0.227431	-8.21234	2.16921e-16	2.18555e-13	Q9Y4G6	Talin-2	TLN2
XP_010986756.1	22.6163	-1.77223	0.616733	-2.87358	0.00405844	0.0405656	P10825	Guanine nucleotide-binding protein G(o) subunit alpha	GNA0
XP_010987272.1	31.3728	-4.35656	1.06882	-4.07603	4.58111e-05	0.00163289	Q8NCR3	Uncharacterized protein C11orf65	C11ORF65
XP_010989097.1	74.602	1.87042	0.538296	3.4747	0.000511419	0.00966157	Q63041	Alpha-1-macroglobulin	A1M
XP_010989113.1-D18	12.775	2.80783	0.708424	3.96349	7.38606e-05	0.00234507	Q28003	C-X-C chemokine receptor type 2	CXCR2
XP_010989615.1	9.52535	2.74612	0.836445	3.28308	0.0010268	0.0159486	Q8MJZ2	Leukocyte immunoglobulin-like receptor subfamily A member 6	LILRA6
XP_010989665.1	27.0188	-1.7105	0.512623	-3.33676	0.000847598	0.0139692	Q5RCN7	Major facilitator superfamily domain-containing protein 4	MFSD4
XP_010990257.1	31.7762	-1.80842	0.604429	-2.99195	0.00277198	0.0311703	O18831	Growth/differentiation factor 8	MSTN
XP_010990564.1	39.5931	-3.2309	0.669208	-4.82795	1.37943e-06	9.49351e-05	Q15735	Phosphatidylinositol 4 5-bisphosphate 5-phosphatase A	INPP5J
XP_010990926.1	98.5661	-2.91585	0.519984	-5.60758	2.05175e-08	3.13214e-06	P35858	Insulin-like growth factor-binding protein complex acid labile subunit	IGFALS
XP_010991307.1	27.9999	-2.0304	0.644468	-3.15051	0.00162985	0.0218174	Q29RU8	Protein CASC1	CASC1
XP_010991377.1-D2	60.2861	2.39238	0.398546	6.00277	1.93977e-09	4.31115e-07	NA	NA	NA
XP_010991737.1	139.765	1.81509	0.385347	4.71027	2.47388e-06	0.000153859	Q9N2I1	Caspase-1	CASP1
XP_010991906.1	334.118	1.87618	0.270187	6.94402	3.81083e-12	1.61439e-09	Q7YRH6	Phosphatidylethanolamine N-methyltransferase	PEMT
XP_010992372.1	75.5868	1.58672	0.325269	4.87817	1.07072e-06	7.70564e-05	Q92802	NEDD4-binding protein 2-like 2	N4BP2L2
XP_010994364.1	40.3425	1.76829	0.560623	3.15415	0.00160968	0.0215858	Q8R5M0	PDZ domain-containing protein GIPC3	GIPC3
XP_010994421.1	23.059	-1.67939	0.561384	-2.99152	0.0027759	0.0311781	Q9D780	SLAM family member 9	SLAMF9
XP_010994492.1	12.1576	3.66002	0.686719	5.32972	9.83627e-08	1.08508e-05	Q71RH2	Protein FAM57B	FAM57B
XP_010995309.1	26.9539	1.91758	0.554533	3.458	0.0005442	0.0100389	NA	NA	NA
XP_010995339.1	105.947	1.74038	0.472311	3.68482	0.000228863	0.00543839	Q96PQ0	VPS10 domain-containing receptor SorCS2	SORCS2
XP_010995407.1	12.4887	2.31475	0.798743	2.898	0.00375556	0.0384017	NA	NA	NA
XP_010996486.1	303.113	2.04237	0.36602	5.57996	2.40577e-08	3.42586e-06	Q14542	Equilibrative nucleoside transporter 2	SLC29A2
XP_010996779.1	38.9481	3.09304	0.523965	5.90314	3.56651e-09	7.48621e-07	Q6ZRF8	RING finger protein 207	RNF207
XP_010996996.1	17.8977	4.04759	0.991112	4.08389	4.42881e-05	0.00158608	P63174	60S ribosomal protein L38	RPL38
XP_010996996.1-D2	338.904	4.66331	0.892434	5.22538	1.73795e-07	1.76279e-05	P63174	60S ribosomal protein L38	RPL38
XP_010997109.1	109.936	-1.66033	0.424837	-3.90816	9.30016e-05	0.00282235	P78562	Phosphate-regulating neutral endopeptidase	PHEX
XP_010997700.1	42.3178	-2.25526	0.626525	-3.59964	0.000318663	0.00691948	O02741	Ubiquitin-like protein ISG15	ISG15
XP_010998337.1	88.7392	2.63242	0.570757	4.61215	3.98523e-06	0.000229007	P07360	Complement component C8 gamma chain	C8G
XP_010998698.1	2929.85	1.68821	0.195313	8.64361	5.44624e-18	9.05342e-15	O55044	Glucose-6-phosphate 1-dehydrogenase	G6PD
XP_010999075.1	5.17242	2.9911	1.03057	2.90237	0.00370351	0.0381275	Q0IID9	Glycerol kinase	GK
YP_001488946.1	334.013	1.58472	0.400418	3.95768	7.56823e-05	0.00239286	Q9MQJ9	ATP synthase protein 8	MT-ATP8
