## Supplementary material for "Adipose gene expression profiles reveal novel insights into the adaptation of northern Eurasian semi-domestic reindeer (*Rangifer tarandus*)": Table S16.xlsx

### Sheet: DEGs ES-W vs FS-W
List of significantly differentially expressed genes between ES-W vs FS-W
Gene ID	baseMean	log2FoldChange	lfcSE	stat	pvalue	padj	UniProt ID	Gene description	Gene Symbol
ENSBTAP00000000115	22.0769	-2.98661	0.850234	-3.51269	0.000443599	0.00836452	Q0P6D2	Protein FAM69C	FAM69C
ENSBTAP00000000202	9.59806	2.1152	0.716227	2.95325	0.00314445	0.0331748	Q13421	Mesothelin	MSLN
ENSBTAP00000000348	21.8863	1.78589	0.512698	3.48332	0.000495233	0.00900751	Q29RR0	Ras-related protein Rab-26	RAB26
ENSBTAP00000000450	90.034	-2.05728	0.562254	-3.65899	0.000253206	0.00569863	Q2KIY2	Claudin-15	CLDN15
ENSBTAP00000000573	1525.82	3.79268	0.998603	3.79799	0.000145877	0.00382849	Q02337	D-beta-hydroxybutyrate dehydrogenase mitochondrial	BDH1
ENSBTAP00000000643	1087.35	2.02718	0.373181	5.43217	5.56729e-08	7.10405e-06	Q0P5G4	Kynurenine--oxoglutarate transaminase 3	CCBL2
ENSBTAP00000000796	645.661	-1.96165	0.343412	-5.71223	1.11508e-08	1.96494e-06	Q14956	Transmembrane glycoprotein NMB	GPNMB
ENSBTAP00000001339	19.1453	-2.60357	0.914311	-2.84758	0.00440536	0.0416932	Q8TE60	A disintegrin and metalloproteinase with thrombospondin motifs 18	ADAMTS18
ENSBTAP00000001353	14.7166	3.87206	0.886302	4.36878	1.24943e-05	0.000620605	O77797	A-kinase anchor protein 3	AKAP3
ENSBTAP00000001557-D4	12.1379	1.59072	0.575237	2.76534	0.00568643	0.0496581	Q0VC21	39S ribosomal protein L15 mitochondrial	MRPL15
ENSBTAP00000001704	8.33015	-3.22863	0.99949	-3.23028	0.00123669	0.0174006	Q29477	Lactotransferrin	LTF
ENSBTAP00000001825	54.382	-2.22149	0.565947	-3.92526	8.66374e-05	0.00263328	Q2T9U8	Neuromedin-B	NMB
ENSBTAP00000002230	35.5338	-2.21438	0.64243	-3.44688	0.000567108	0.00989898	Q7L8C5	Synaptotagmin-13	SYT13
ENSBTAP00000002402	41.2861	1.7069	0.370778	4.60357	4.15311e-06	0.000256143	Q1X8D7	Leucine-rich repeat-containing protein 36	LRRC36
ENSBTAP00000002605	8.85392	2.33341	0.683881	3.41202	0.000644846	0.0108466	Q7TQE7	Uncharacterized protein KIAA0895	KIAA0895
ENSBTAP00000002800	167.015	-2.26687	0.491255	-4.61445	3.94138e-06	0.000245127	Q9XT82	Prostaglandin E2 receptor EP2 subtype	PTGER2
ENSBTAP00000002847	50.7205	-4.54496	0.628149	-7.23548	4.63885e-13	2.54312e-10	Q9Y5Q5	Atrial natriuretic peptide-converting enzyme	CORIN
ENSBTAP00000002914	1106.28	-2.29821	0.41513	-5.53611	3.09267e-08	4.27829e-06	P15497	Apolipoprotein A-I	APOA1
ENSBTAP00000002962	47.9047	-1.55582	0.425264	-3.65849	0.000253709	0.00569863	Q2KI99	Stimulator of interferon genes protein	TMEM173
ENSBTAP00000003178	27.5666	-2.51855	0.614142	-4.10092	4.11512e-05	0.0015228	Q3ZBA7	F-box/LRR-repeat protein 21	FBXL21
ENSBTAP00000003291	149.726	-2.00926	0.317607	-6.32623	2.51231e-10	7.74733e-08	P08235	Mineralocorticoid receptor	NR3C2
ENSBTAP00000003291-D2	87.212	-1.67272	0.44699	-3.74219	0.000182421	0.00445576	NA	NA	NA
ENSBTAP00000003960	18.8143	-2.35393	0.639457	-3.68114	0.000232198	0.00533695	Q8HYZ0	BMP and activin membrane-bound inhibitor homolog	BAMBI
ENSBTAP00000004892	26137.4	2.42535	0.275418	8.80607	1.29613e-18	2.74076e-15	Q6B855	Transketolase	TKT
ENSBTAP00000005725	71.2346	2.67623	0.554146	4.82947	1.36899e-06	0.000106093	Q5RFE6	Threonine synthase-like 2	THNSL2
ENSBTAP00000005874	402.759	1.68408	0.362928	4.64026	3.47969e-06	0.00022394	A6QP15	Hydroxyacid-oxoacid transhydrogenase mitochondrial	ADHFE1
ENSBTAP00000006277	13.1931	2.20112	0.641987	3.4286	0.000606707	0.0103701	Q9P225	Dynein heavy chain 2 axonemal	DNAH2
ENSBTAP00000006683	411.641	2.04889	0.376123	5.44739	5.11135e-08	6.69541e-06	NA	NA	NA
ENSBTAP00000006990-D47	43.4026	2.75889	0.668011	4.13001	3.62743e-05	0.00138742	P62755	40S ribosomal protein S6	RPS6
ENSBTAP00000007133	353.858	-1.96565	0.459705	-4.2759	1.90367e-05	0.000851304	Q9TRC7	Amiloride-sensitive amine oxidase [copper-containing]	AOC1
ENSBTAP00000007338	81.6959	-2.25389	0.370137	-6.08935	1.13367e-09	2.77532e-07	Q2HJ74	Glycine amidinotransferase mitochondrial	GATM
ENSBTAP00000007459	3939.28	3.46915	0.271111	12.7961	1.72447e-37	2.55257e-33	Q9D2R0	Acetoacetyl-CoA synthetase	AACS
ENSBTAP00000007461	14.5483	-4.09815	0.931711	-4.39852	1.08991e-05	0.000559742	Q5R6F5	Transmembrane protein 130	TMEM130
ENSBTAP00000007699	11.6001	-3.366	0.990589	-3.39798	0.000678861	0.0112778	P30531	Sodium- and chloride-dependent GABA transporter 1	SLC6A1
ENSBTAP00000007931	43.8693	-2.00182	0.681364	-2.93796	0.0033038	0.0343177	Q9Z0G4	WNT1-inducible-signaling pathway protein 2	WISP2
ENSBTAP00000008329	13.0813	5.40196	1.03093	5.23988	1.60683e-07	1.77495e-05	Q8BUH1	Thioredoxin-like protein 4B	TXNL4B
ENSBTAP00000008335	17038.9	2.94079	0.986653	2.98057	0.00287711	0.0312576	B6D985	Haptoglobin	HP
ENSBTAP00000008380	30.0288	1.61998	0.511664	3.1661	0.00154496	0.0204	Q2TAA8	Translin-associated factor X-interacting protein 1	TSNAXIP1
ENSBTAP00000008523	115.446	2.32925	0.472736	4.92716	8.34327e-07	7.05698e-05	P28783	Protein S100-A9	S100A9
ENSBTAP00000008803	40.5321	-2.17775	0.665483	-3.27243	0.00106626	0.0156886	Q9WUQ5	C-X-C motif chemokine 14	CXCL14
ENSBTAP00000008907	88.1567	2.70708	0.642389	4.21408	2.50794e-05	0.00105462	Q5EAD2	D-3-phosphoglycerate dehydrogenase	PHGDH
ENSBTAP00000009073	3825.76	1.62903	0.321018	5.07456	3.88385e-07	3.75744e-05	Q32LE5	Isoaspartyl peptidase/L-asparaginase	ASRGL1
ENSBTAP00000009123	343.801	1.68672	0.247802	6.80671	9.98548e-12	3.99473e-09	Q3V0G7	GTPase-activating Rap/Ran-GAP domain-like protein 3	GARNL3
ENSBTAP00000009765	155.017	-2.39608	0.306487	-7.81789	5.37158e-15	6.11616e-12	Q91VM4	Protein spinster homolog 2	SPNS2
ENSBTAP00000009938	141.462	1.98803	0.266855	7.44985	9.34439e-14	7.6842e-11	P79197	Potassium voltage-gated channel subfamily A member 5	KCNA5
ENSBTAP00000010106	95.144	-2.12619	0.380962	-5.5811	2.39001e-08	3.5377e-06	Q9UPZ6	Thrombospondin type-1 domain-containing protein 7A	THSD7A
ENSBTAP00000010209	12.1893	3.15906	0.718802	4.39489	1.10827e-05	0.000565678	Q9UHC3	Acid-sensing ion channel 3	ASIC3
ENSBTAP00000010219	10.0513	-2.64746	0.82534	-3.20773	0.00133789	0.0184046	Q7RTT9	Equilibrative nucleoside transporter 4	SLC29A4
ENSBTAP00000010601-D13	986.167	-1.85369	0.464779	-3.98833	6.6541e-05	0.00213884	Q28044	Beta-2 adrenergic receptor	ADRB2
ENSBTAP00000010601-D21	92.8745	-1.57558	0.488929	-3.22252	0.0012707	0.0177611	P17124	Histamine H2 receptor	HRH2
ENSBTAP00000010617	54.6479	-1.79555	0.471742	-3.80622	0.000141109	0.00377022	Q3T1I2	Complement C1q tumor necrosis factor-related protein 6	C1QTNF6
ENSBTAP00000010667	10.4056	-2.12431	0.715344	-2.96963	0.00298163	0.031958	A0FGR9	Extended synaptotagmin-3	ESYT3
ENSBTAP00000010823	36.8064	1.60119	0.430495	3.71943	0.000199675	0.00478552	Q9Z2J0	Solute carrier family 23 member 1	SLC23A1
ENSBTAP00000010865-D46	12.5599	-2.58774	0.809896	-3.19515	0.00139761	0.0190491	Q9BXA5	Succinate receptor 1	SUCNR1
ENSBTAP00000011196	10223.3	-1.59196	0.389082	-4.09159	4.28426e-05	0.00157359	Q08DE6	Aquaporin-3	AQP3
ENSBTAP00000011303	15.0192	-2.82465	0.802922	-3.51796	0.000434872	0.00826313	Q8N413	Solute carrier family 25 member 45	SLC25A45
ENSBTAP00000011688	40.4873	-1.63056	0.485496	-3.35854	0.000783556	0.0125658	Q02410	Amyloid beta A4 precursor protein-binding family A member 1	APBA1
ENSBTAP00000012159	70.0428	1.56632	0.432599	3.62071	0.0002938	0.0062304	Q53RD9	Fibulin-7	FBLN7
ENSBTAP00000012207	229.396	-1.8653	0.237185	-7.86431	3.71129e-15	4.57788e-12	O00482	Nuclear receptor subfamily 5 group A member 2	NR5A2
ENSBTAP00000012291	15.6268	-1.94328	0.54974	-3.53491	0.000407917	0.00786196	A7E321	PNMA-like protein 1	PNMAL1
ENSBTAP00000012409	32.3229	-1.68089	0.467057	-3.5989	0.000319568	0.0066436	Q8NFW9	Rab effector MyRIP	MYRIP
ENSBTAP00000012465	47.4842	2.99304	0.580472	5.15622	2.51985e-07	2.57233e-05	A6QQ93	Membrane protein FAM159B	FAM159B
ENSBTAP00000012474	238.121	-2.05368	0.370075	-5.54937	2.86698e-08	4.0035e-06	O43915	Vascular endothelial growth factor D	FIGF
ENSBTAP00000012837	19.3365	-2.344	0.687609	-3.40892	0.000652215	0.0109581	Q2KJF1	Alpha-1B-glycoprotein	A1BG
ENSBTAP00000012972	7.38446	-3.07572	0.961995	-3.19722	0.00138757	0.0189472	Q2KHX6	Ketimine reductase mu-crystallin	CRYM
ENSBTAP00000013189	295.116	-1.72893	0.299584	-5.7711	7.87552e-09	1.55431e-06	Q5XXA6	Anoctamin-1	ANO1
ENSBTAP00000013227	144.262	-1.75883	0.599795	-2.93239	0.00336365	0.0346236	Q8NE62	Choline dehydrogenase mitochondrial	CHDH
ENSBTAP00000013354	4986.91	-2.15272	0.390151	-5.51767	3.43532e-08	4.6651e-06	Q03247	Apolipoprotein E	APOE
ENSBTAP00000013478	142.511	-3.57726	0.906959	-3.94424	8.00528e-05	0.00246863	Q3SYZ3	Cyclic AMP-responsive element-binding protein 3-like protein 3	CREB3L3
ENSBTAP00000013571	5.65697	3.16848	1.10917	2.85661	0.00428187	0.0408378	O14944	Proepiregulin	EREG
ENSBTAP00000013736	31.2505	-1.70048	0.464785	-3.65864	0.000253558	0.00569863	Q02591	Homeobox protein goosecoid	GSC
ENSBTAP00000013741	124.621	2.14991	0.419604	5.12366	2.99666e-07	3.01745e-05	Q2TBG9	Transmembrane protein 169	TMEM169
ENSBTAP00000013967	4724.9	2.2673	0.320629	7.07141	1.53366e-12	7.82803e-10	Q9H5J4	Elongation of very long chain fatty acids protein 6	ELOVL6
ENSBTAP00000014026	68.4157	2.44491	0.532058	4.59518	4.32367e-06	0.000262291	A2VDT9	DNA damage-inducible transcript 4-like protein	DDIT4L
ENSBTAP00000014051	3.75803	3.90997	1.36044	2.87406	0.00405233	0.0394623	Q8WML4	Mucin-1	MUC1
ENSBTAP00000014091	3447.55	-2.8246	0.686709	-4.11325	3.90136e-05	0.00146768	Q14195	Dihydropyrimidinase-related protein 3	DPYSL3
ENSBTAP00000014091-D2	32.1186	-2.63012	0.807149	-3.25853	0.00111991	0.016236	Q14195	Dihydropyrimidinase-related protein 3	DPYSL3
ENSBTAP00000014449	12.4033	1.73545	0.601293	2.8862	0.00389926	0.0383986	Q5T9G4	Armadillo repeat-containing protein 12	ARMC12
ENSBTAP00000014838	116.651	-2.14347	0.44232	-4.84596	1.25999e-06	9.92043e-05	Q9H5I5	Piezo-type mechanosensitive ion channel component 2	PIEZO2
ENSBTAP00000015052	315.191	2.11906	0.25655	8.25984	1.45867e-16	2.6989e-13	Q02974	Ketohexokinase	KHK
ENSBTAP00000015160	8.34902	-4.24712	1.35112	-3.14341	0.00166991	0.0215501	Q8N307	Mucin-20	MUC20
ENSBTAP00000015345	23.0466	-3.22264	0.57776	-5.57782	2.43552e-08	3.56936e-06	Q3ZCT8	Kelch repeat and BTB domain-containing protein 12	KBTBD12
ENSBTAP00000015689	113.196	-1.99298	0.450402	-4.42489	9.64907e-06	0.000510094	O43293	Death-associated protein kinase 3	DAPK3
ENSBTAP00000016010	2468.06	-2.56896	0.410173	-6.26311	3.77369e-10	1.09526e-07	Q5RBQ8	Asialoglycoprotein receptor 1	ASGR1
ENSBTAP00000016157	27.1589	-1.53711	0.441828	-3.47898	0.00050333	0.00910793	Q8K589	Bcl-2-modifying factor	BMF
ENSBTAP00000016253	1285.1	-1.8629	0.305998	-6.08794	1.14373e-09	2.77532e-07	Q148M6	Matrix-remodeling-associated protein 8	MXRA8
ENSBTAP00000016260	31.9396	-1.62655	0.544058	-2.98966	0.00279289	0.0307135	Q9NQ90	Anoctamin-2	ANO2
ENSBTAP00000016395-D2	33.1453	1.64576	0.475093	3.46409	0.00053203	0.00945391	Q5VTB9	E3 ubiquitin-protein ligase RNF220	RNF220
ENSBTAP00000016534	28.7023	2.188	0.526348	4.15695	3.22524e-05	0.00127713	Q58DT0	ETS-related transcription factor Elf-5	ELF5
ENSBTAP00000016649-D2	21.8979	-1.7392	0.496959	-3.49968	0.000465811	0.00862946	Q9BEG5	Ectodysplasin-A	EDA
ENSBTAP00000016767	567.429	-3.87961	0.713452	-5.43781	5.39406e-08	6.94286e-06	Q5E9P5	Inactive serine protease PAMR1	PAMR1
ENSBTAP00000016774	78.2986	3.32648	0.608992	5.46227	4.70076e-08	6.21255e-06	P28782	Protein S100-A8	S100A8
ENSBTAP00000016779	73.9438	-1.89644	0.531413	-3.56867	0.000358799	0.00719639	Q0VAA5	PI-PLC X domain-containing protein 2	PLCXD2
ENSBTAP00000016963	135.801	-1.68243	0.360083	-4.67234	2.97788e-06	0.00019767	Q13308	Inactive tyrosine-protein kinase 7	PTK7
ENSBTAP00000017032	35.5446	-1.52655	0.54322	-2.81018	0.0049514	0.0453251	Q08849	Syntaxin-3	STX3
ENSBTAP00000017523	65.2625	-1.85196	0.506957	-3.6531	0.000259094	0.00574119	A7LCJ3	Sialoadhesin	SIGLEC1
ENSBTAP00000017538	133.714	1.73558	0.374113	4.63918	3.49786e-06	0.000223941	Q3ZC31	5-aminolevulinate synthase erythroid-specific mitochondrial	ALAS2
ENSBTAP00000017936-D6	150.191	2.56006	0.490831	5.21578	1.83048e-07	1.96339e-05	Q8SPK1	Cytochrome P450 4A24	CYP4A24
ENSBTAP00000018119	799.994	-2.63519	0.264683	-9.95604	2.37324e-23	7.02574e-20	Q1ZZH0	Metabotropic glutamate receptor 4	GRM4
ENSBTAP00000018252	8.28804	-2.50772	0.901785	-2.78085	0.00542175	0.0481511	O43490	Prominin-1	PROM1
ENSBTAP00000018387-D2	6.56634	2.87724	0.879399	3.27183	0.00106855	0.0156911	F1MIW6	Uncharacterized protein C21orf140 homolog	2 SV=1
ENSBTAP00000018586	20.1079	-1.93852	0.509041	-3.80818	0.000139996	0.00376147	Q9UEF7	Klotho	KL
ENSBTAP00000018834	59.4646	-1.50928	0.457078	-3.30202	0.000959903	0.014543	Q7Z6J4	FYVE RhoGEF and PH domain-containing protein 2	FGD2
ENSBTAP00000018876	24.4854	-1.55669	0.4848	-3.211	0.00132276	0.0182513	Q5RE87	Sodium-coupled neutral amino acid transporter 4	SLC38A4
ENSBTAP00000018899	160.078	-1.78676	0.447005	-3.99718	6.41022e-05	0.00209921	Q03014	Hematopoietically-expressed homeobox protein HHEX	HHEX
ENSBTAP00000019264	177.923	1.96984	0.353544	5.5717	2.52272e-08	3.62536e-06	P54707	Potassium-transporting ATPase alpha chain 2	ATP12A
ENSBTAP00000019327	178.914	-2.70941	0.431661	-6.2767	3.4583e-10	1.04469e-07	Q9HCM2	Plexin-A4	PLXNA4
ENSBTAP00000019834	39.3828	1.66844	0.497154	3.35598	0.000790839	0.0126134	P52790	Hexokinase-3	HK3
ENSBTAP00000019853	61.2935	2.32312	0.627173	3.70412	0.00021213	0.00498404	P50595	Leptin	LEP
ENSBTAP00000020761-D2	72.1516	-1.94409	0.368636	-5.27375	1.33662e-07	1.53369e-05	Q9ULJ8	Neurabin-1	PPP1R9A
ENSBTAP00000020939	29.96	-1.8201	0.604023	-3.0133	0.00258424	0.0291332	Q9Y279	V-set and immunoglobulin domain-containing protein 4	VSIG4
ENSBTAP00000021172-D3	34.0937	1.50355	0.462765	3.24905	0.00115792	0.0166403	Q0P574	Succinate dehydrogenase assembly factor 3 mitochondrial	SDHAF3
ENSBTAP00000021344	164.801	-1.59307	0.284706	-5.5955	2.19992e-08	3.32278e-06	Q7Z7M8	UDP-GlcNAc:betaGal beta-1 3-N-acetylglucosaminyltransferase 8	B3GNT8
ENSBTAP00000021515	8.06656	2.64166	0.8549	3.09002	0.0020014	0.0242826	P53346	Oncostatin-M	OSM
ENSBTAP00000021652	39.8423	-1.94768	0.590956	-3.2958	0.000981402	0.0147779	Q9NT22	EMILIN-3	EMILIN3
ENSBTAP00000021944	535.217	2.08472	0.422718	4.93171	8.15111e-07	6.93406e-05	Q9EPB5	Serine hydrolase-like protein	SERHL
ENSBTAP00000022145	385.399	-2.09853	0.384066	-5.46397	4.65599e-08	6.20882e-06	Q0P5D3	G1/S-specific cyclin-D2	CCND2
ENSBTAP00000022814-D2	9.79188	-3.18833	1.02158	-3.12099	0.00180243	0.0226675	P62762	Visinin-like protein 1	VSNL1
ENSBTAP00000022896-D2	15.2692	-2.92162	0.903102	-3.2351	0.00121601	0.0172078	Q63HN8	E3 ubiquitin-protein ligase RNF213	RNF213
ENSBTAP00000022959	4.24691	2.727	0.974289	2.79896	0.00512668	0.0462715	Q86VQ3	Thioredoxin domain-containing protein 2	TXNDC2
ENSBTAP00000023190	11.4422	-3.65852	1.15577	-3.16545	0.00154841	0.0204092	E1BKK0	Transcription factor E2F8	E2F8
ENSBTAP00000023194	60.2822	-1.77549	0.36131	-4.91404	8.92191e-07	7.41922e-05	Q2KIA1	Calcipressin-3	RCAN3
ENSBTAP00000023326-D8	349.56	-2.23048	0.717052	-3.11063	0.00186689	0.0231632	P05980	Prostaglandin F synthase 1	1 SV=3
ENSBTAP00000023552	184.849	-1.75943	0.370624	-4.74721	2.06245e-06	0.000150386	Q4GZT4	ATP-binding cassette sub-family G member 2	ABCG2
ENSBTAP00000023716	86.2779	-1.56512	0.475871	-3.28896	0.00100557	0.0150152	Q13009	T-lymphoma invasion and metastasis-inducing protein 1	TIAM1
ENSBTAP00000023937	30.8947	-2.99007	0.763708	-3.91519	9.03321e-05	0.00273435	Q2YDH0	Sialomucin core protein 24	CD164
ENSBTAP00000024214	43.0783	-2.44253	0.735915	-3.31905	0.000903255	0.0140294	O14649	Potassium channel subfamily K member 3	KCNK3
ENSBTAP00000024347	80.7325	-2.04592	0.355487	-5.75526	8.65073e-09	1.66296e-06	Q13609	Deoxyribonuclease gamma	DNASE1L3
ENSBTAP00000024392	46.9315	1.70435	0.399484	4.26637	1.98677e-05	0.000872647	Q5E9X8	Cell cycle checkpoint control protein RAD9B	RAD9B
ENSBTAP00000024715	270.151	2.25794	0.528896	4.26916	1.96209e-05	0.000864372	Q01638	Interleukin-1 receptor-like 1	IL1RL1
ENSBTAP00000024717	20.6779	2.04276	0.584426	3.49532	0.000473492	0.00874986	P36888	Receptor-type tyrosine-protein kinase FLT3	FLT3
ENSBTAP00000024989	12.5384	-2.3027	0.727361	-3.16583	0.00154642	0.0204012	Q9P283	Semaphorin-5B	SEMA5B
ENSBTAP00000025418	411.946	1.73537	0.460317	3.76995	0.000163281	0.00413851	Q02388	Collagen alpha-1(VII) chain	COL7A1
ENSBTAP00000025456	114.103	1.51277	0.47384	3.19257	0.00141014	0.0191322	Q95135	Excitatory amino acid transporter 3	SLC1A1
ENSBTAP00000025499	15.593	2.57798	0.756622	3.40723	0.000656269	0.0110012	Q0VCG3	Parvalbumin alpha	PVALB
ENSBTAP00000025657	5688.72	-1.56606	0.372754	-4.20133	2.65354e-05	0.00109714	Q9GLE5	72 kDa type IV collagenase	MMP2
ENSBTAP00000025912	55.3839	-1.57853	0.512516	-3.07997	0.00207024	0.0250357	Q95L14	Prostaglandin E synthase	PTGES
ENSBTAP00000025945	822.048	-1.67345	0.297431	-5.62635	1.84061e-08	2.9013e-06	Q02083	N-acylethanolamine-hydrolyzing acid amidase	NAAA
ENSBTAP00000026118-D11	4.29439	5.36381	1.53895	3.48537	0.000491465	0.00897	P19858	L-lactate dehydrogenase A chain	LDHA
ENSBTAP00000026308	31.5154	-1.95667	0.639333	-3.06049	0.00220975	0.026249	Q16581	C3a anaphylatoxin chemotactic receptor	C3AR1
ENSBTAP00000026333	91.1038	-1.98841	0.304712	-6.52555	6.7754e-11	2.13382e-08	Q29627	Pituitary adenylate cyclase-activating polypeptide type I receptor	ADCYAP1R1
ENSBTAP00000026369	115.862	1.60847	0.440044	3.65524	0.000256939	0.00572851	Q7RTY1	Monocarboxylate transporter 9	SLC16A9
ENSBTAP00000026552	213.765	1.5538	0.429113	3.62096	0.000293507	0.0062304	Q8N6F8	Williams-Beuren syndrome chromosomal region 27 protein	WBSCR27
ENSBTAP00000026580	112.848	-2.27971	0.370186	-6.15827	7.35418e-10	1.94387e-07	O46522	Cytochrome b-245 heavy chain	CYBB
ENSBTAP00000026635	5115.63	1.60953	0.262629	6.12854	8.86901e-10	2.26343e-07	Q3B7M2	Hydroxyacylglutathione hydrolase mitochondrial	HAGH
ENSBTAP00000026698	2578.14	-1.58469	0.298865	-5.30236	1.14313e-07	1.33234e-05	Q643R3	Lysophospholipid acyltransferase LPCAT4	LPCAT4
ENSBTAP00000026745	106.288	1.50937	0.336481	4.48575	7.26573e-06	0.000404313	Q1JQE6	Neutral cholesterol ester hydrolase 1	NCEH1
ENSBTAP00000027024	41.1783	-1.9427	0.413574	-4.69735	2.63558e-06	0.000179778	Q3T0C2	15-hydroxyprostaglandin dehydrogenase [NAD(+)]	HPGD
ENSBTAP00000027125-D2	1496.05	-1.59268	0.371816	-4.28353	1.83949e-05	0.000828877	Q60793	Krueppel-like factor 4	KLF4
ENSBTAP00000027362	140.383	-1.52555	0.364996	-4.17965	2.91961e-05	0.00118725	Q8IVU3	Probable E3 ubiquitin-protein ligase HERC6	HERC6
ENSBTAP00000027423	9.53346	2.45977	0.763817	3.22037	0.00128026	0.0178363	P20061	Transcobalamin-1	TCN1
ENSBTAP00000027538	3470.14	-1.55894	0.336716	-4.62982	3.65977e-06	0.000230417	O95477	ATP-binding cassette sub-family A member 1	ABCA1
ENSBTAP00000027549	62.9577	-1.50647	0.41969	-3.58949	0.000331329	0.00681158	Q8SPN2	Prokineticin receptor 1	PROKR1
ENSBTAP00000027685	14.1992	-2.9871	0.935643	-3.19256	0.00141016	0.0191322	Q9JI19	Acidic fibroblast growth factor intracellular-binding protein	FIBP
ENSBTAP00000027831	22.4898	-1.81606	0.5473	-3.31821	0.000905977	0.014052	Q924W6	Tripartite motif-containing protein 66	TRIM66
ENSBTAP00000027887	90.4909	1.75718	0.239695	7.33093	2.28561e-13	1.5378e-10	Q6E804	Nucleotide-binding oligomerization domain-containing protein 2	NOD2
ENSBTAP00000027912	8.27537	-6.15039	1.56183	-3.93795	8.21821e-05	0.00252902	Q7L1W4	Volume-regulated anion channel subunit LRRC8D	LRRC8D
ENSBTAP00000027940	19.2777	-2.05861	0.653494	-3.15016	0.00163183	0.0212252	P08138	Tumor necrosis factor receptor superfamily member 16	NGFR
ENSBTAP00000028016	1034.04	-1.59214	0.285613	-5.57446	2.48303e-08	3.60331e-06	NA	NA	NA
ENSBTAP00000028202	26.2392	-2.37905	0.651167	-3.65351	0.000258681	0.00574062	Q8IUH2	Protein CREG2	CREG2
ENSBTAP00000029133	10.1713	3.73206	1.30406	2.86187	0.00421148	0.0404269	Q62471	Vomeronasal secretory protein 1	LCN3
ENSBTAP00000030010	12.1052	-2.27208	0.784817	-2.89505	0.00379101	0.0377566	O15018	PDZ domain-containing protein 2	PDZD2
ENSBTAP00000030131	1961.77	2.30173	0.460038	5.00334	5.63447e-07	5.08545e-05	O60427	Fatty acid desaturase 1	FADS1
ENSBTAP00000030199-D66	16.3853	-2.17581	0.697638	-3.11882	0.00181574	0.0227506	E9PVD3	Protocadherin-16	DCHS1
ENSBTAP00000031534	25.2018	1.83857	0.491611	3.7399	0.000184097	0.00448191	O60423	Phospholipid-transporting ATPase IK	ATP8B3
ENSBTAP00000032779-D4	83.7213	-1.55589	0.515752	-3.01675	0.00255504	0.0289806	Q5RFJ2	14-3-3 protein theta	YWHAQ
ENSBTAP00000032874	1529.69	1.65378	0.467317	3.53887	0.000401842	0.00780585	Q5R8D4	Arginine vasopressin-induced protein 1	AVPI1
ENSBTAP00000033637	244.061	-1.90132	0.314929	-6.03729	1.56725e-09	3.6823e-07	Q8N1I0	Dedicator of cytokinesis protein 4	DOCK4
ENSBTAP00000034085	6.63933	-2.91035	0.94686	-3.07368	0.00211433	0.0254235	Q69YW2	Protein stum homolog	C1ORF95
ENSBTAP00000034978	184.045	-1.70801	0.583177	-2.9288	0.0034027	0.0348792	P07307	Asialoglycoprotein receptor 2	ASGR2
ENSBTAP00000035379	22.5429	2.1696	0.60282	3.59909	0.000319334	0.0066436	Q8IV03	Leucine rich adaptor protein 1-like	LURAP1L
ENSBTAP00000035726	6.48857	2.9864	0.974213	3.06545	0.00217342	0.0259443	P17404	Leukocyte cell-derived chemotaxin 1	LECT1
ENSBTAP00000035741-D5	230.851	1.85759	0.464894	3.99573	6.44948e-05	0.00210276	P13749	Patr class I histocompatibility antigen A-126 alpha chain	PATR-A
ENSBTAP00000036511	94.3668	2.46955	0.620982	3.97685	6.98353e-05	0.00222302	Q32KL8	Protein TBATA	TBATA
ENSBTAP00000037249	13.2226	2.58386	0.597745	4.32268	1.54145e-05	0.000730548	Q76KD6	Speriolin	SPATC1
ENSBTAP00000037532	12.5235	1.5994	0.537602	2.97507	0.00292923	0.0316254	Q7Z3S7	Voltage-dependent calcium channel subunit alpha-2/delta-4	CACNA2D4
ENSBTAP00000038404	74.6155	-1.55675	0.337017	-4.6192	3.85214e-06	0.000240588	Q5PQN0	Neurocalcin-delta	NCALD
ENSBTAP00000039134	79.0537	-2.27127	0.474369	-4.78797	1.68473e-06	0.000127281	Q8NBS3	Sodium bicarbonate transporter-like protein 11	SLC4A11
ENSBTAP00000039445	643.139	-1.67216	0.333157	-5.01914	5.19041e-07	4.83198e-05	Q9UPQ0	LIM and calponin homology domains-containing protein 1	LIMCH1
ENSBTAP00000039864	85.5263	1.60583	0.451668	3.55533	0.000377503	0.00746035	P49788	Retinoic acid receptor responder protein 1	RARRES1
ENSBTAP00000040419	15.4806	1.58343	0.486967	3.25162	0.00114748	0.0165423	NA	NA	NA
ENSBTAP00000040872-D2	8.26625	6.34016	1.13854	5.56866	2.56713e-08	3.65372e-06	Q28960	Carbonyl reductase [NADPH] 1	CBR1
ENSBTAP00000041891	95.2548	2.09452	0.486241	4.30758	1.65052e-05	0.000758809	Q9NP91	Sodium- and chloride-dependent transporter XTRP3	SLC6A20
ENSBTAP00000042093	427.534	-1.51589	0.345804	-4.38366	1.16702e-05	0.000589562	O00548	Delta-like protein 1	DLL1
ENSBTAP00000042286-D2	125.192	-1.82298	0.484328	-3.76393	0.000167265	0.00419076	Q2HJM9	Mesoderm-specific transcript homolog protein	MEST
ENSBTAP00000042524	440.399	1.82398	0.422634	4.31574	1.59069e-05	0.000742758	Q0VCW4	L-serine dehydratase/L-threonine deaminase	SDS
ENSBTAP00000042581	1972.2	1.93093	0.264317	7.30537	2.76511e-13	1.63717e-10	NA	NA	NA
ENSBTAP00000043123	22.605	-2.401	0.798733	-3.00601	0.00264702	0.0297052	Q96DX8	Receptor-transporting protein 4	RTP4
ENSBTAP00000043215	64.1928	4.40185	0.650408	6.76782	1.30736e-11	5.0925e-09	Q12864	Cadherin-17	CDH17
ENSBTAP00000043232	37.3724	4.65532	0.676995	6.87645	6.13635e-12	2.67148e-09	Q6UXH0	Angiopoietin-like protein 8	C19ORF80
ENSBTAP00000043389	60.6357	2.55487	0.57515	4.44209	8.90895e-06	0.000481279	Q96PL2	Beta-tectorin	TECTB
ENSBTAP00000043466	49.2551	-1.54703	0.492253	-3.14276	0.00167362	0.0215702	Q9Y3P8	Signaling threshold-regulating transmembrane adapter 1	SIT1
ENSBTAP00000044179	54.0796	-1.60601	0.447064	-3.59234	0.000327723	0.0067562	Q9BX84	Transient receptor potential cation channel subfamily M member 6	TRPM6
ENSBTAP00000044262	9.17809	1.98596	0.63133	3.14568	0.00165699	0.0214207	Q866Y3	N-acetylmuramoyl-L-alanine amidase	PGLYRP2
ENSBTAP00000044507	69.0347	1.67941	0.584812	2.87172	0.0040825	0.0396777	Q8IZJ3	C3 and PZP-like alpha-2-macroglobulin domain-containing protein 8	CPAMD8
ENSBTAP00000044782	506.862	-1.83043	0.442508	-4.13649	3.52661e-05	0.0013594	P31096	Osteopontin	SPP1
ENSBTAP00000045492-D7	109.646	-1.53645	0.308859	-4.97462	6.53763e-07	5.72603e-05	Q13136	Liprin-alpha-1	PPFIA1
ENSBTAP00000046240	231.742	1.59784	0.378598	4.22042	2.43848e-05	0.00103127	O75695	Protein XRP2	RP2
ENSBTAP00000047568	9.09163	-4.37616	1.21366	-3.60574	0.000311261	0.00652591	Q2T9M9	Uncharacterized protein C11orf63 homolog	2 SV=1
ENSBTAP00000049465	243.442	1.79643	0.343884	5.22394	1.75152e-07	1.90633e-05	Q6ZP80	Transmembrane protein 182	TMEM182
ENSBTAP00000050925	1126.42	2.09135	0.367085	5.69718	1.21808e-08	2.04887e-06	Q5EA70	Transmembrane protein 229B	TMEM229B
ENSBTAP00000051004-D2	15.6866	-1.66137	0.561922	-2.95658	0.00311068	0.0329022	Q8WVN6	Secreted and transmembrane protein 1	SECTM1
ENSBTAP00000051210-D2	5.41065	5.09782	1.40349	3.63225	0.000280964	0.00606243	P48594	Serpin B4	SERPINB4
ENSBTAP00000051256-D3	139.554	1.51266	0.350175	4.31972	1.56229e-05	0.000731805	P16402	Histone H1.3	HIST1H1D
ENSBTAP00000052542	178.645	-1.59483	0.378851	-4.20964	2.5578e-05	0.00106955	Q8WVN6	Secreted and transmembrane protein 1	SECTM1
ENSBTAP00000053098	43.0672	-1.74849	0.394324	-4.43414	9.24423e-06	0.000497575	Q96A84	EMI domain-containing protein 1	EMID1
ENSBTAP00000053212	4.11067	-5.13762	1.68896	-3.04188	0.00235103	0.027308	P56591	Cytochrome P450 1A1	CYP1A1
ENSBTAP00000053215	125.3	1.93184	0.587393	3.28884	0.001006	0.0150152	Q8BFV3	Dual specificity protein phosphatase 4	DUSP4
ENSBTAP00000053231	676.295	1.55662	0.310566	5.01222	5.38047e-07	4.97761e-05	Q1W674	Hexokinase-2	HK2
ENSBTAP00000053392	1521.88	2.26368	0.322009	7.02986	2.06748e-12	1.02009e-09	Q3ULD5	Methylcrotonoyl-CoA carboxylase beta chain mitochondrial	MCCC2
ENSBTAP00000053463	14.2522	4.32713	1.27583	3.39161	0.000694832	0.011415	Q5IS59	Reticulon-1	RTN1
ENSBTAP00000053510	427.648	-1.61163	0.203373	-7.92453	2.29013e-15	3.08169e-12	Q9UIF8	Bromodomain adjacent to zinc finger domain protein 2B	BAZ2B
ENSBTAP00000053529	97.3792	-1.60142	0.370511	-4.3222	1.5448e-05	0.000730548	D4AB66	Stonin-2	STON2
ENSBTAP00000053585	594.015	-2.15314	0.307983	-6.99112	2.72704e-12	1.26143e-09	Q6YHK3	CD109 antigen	CD109
ENSBTAP00000053793	18.729	-2.93948	0.782762	-3.75527	0.000173153	0.0042848	Q78J03	Methionine-R-sulfoxide reductase B2 mitochondrial	MSRB2
ENSBTAP00000053857	43.4858	-2.60974	0.583533	-4.47231	7.73794e-06	0.000425788	A6QL63	Ankyrin repeat and BTB/POZ domain-containing protein BTBD11	BTBD11
ENSBTAP00000054068	58.4868	-1.53842	0.469301	-3.27812	0.00104502	0.0154529	P23352	Anosmin-1	ANOS1
ENSBTAP00000054135	68.6054	1.7648	0.480995	3.66905	0.000243454	0.00551854	Q8R197	S-acyl fatty acid synthase thioesterase medium chain	OLAH
ENSBTAP00000054252-D12	26.4424	2.98991	0.699454	4.27464	1.91445e-05	0.000853545	P46161	Beta-defensin 3 (Fragment)	DEFB3
ENSBTAP00000054511	16.0642	-2.0067	0.60792	-3.30093	0.000963632	0.0145696	NA	NA	NA
ENSBTAP00000054683	91.0103	-2.38616	0.541705	-4.40491	1.05829e-05	0.000549642	NA	NA	NA
ENSBTAP00000054768	306.968	2.48003	0.848986	2.92116	0.00348729	0.0354769	P63144	Voltage-gated potassium channel subunit beta-1	KCNAB1
ENSBTAP00000054786	21.9854	1.76219	0.609915	2.88924	0.00386177	0.0381588	Q8WWU5	T-complex protein 11 homolog	TCP11
ENSBTAP00000054997	773.015	-1.52346	0.200732	-7.58952	3.21089e-14	3.39482e-11	A6NKL6	Transmembrane protein 200C	TMEM200C
ENSBTAP00000055307	10.717	2.59115	0.791605	3.27328	0.00106307	0.0156573	O00634	Netrin-3	NTN3
ENSBTAP00000055526	87.0929	2.58146	0.524268	4.92393	8.4825e-07	7.1269e-05	O35569	Pro-neuregulin-2 membrane-bound isoform	NRG2
ENSBTAP00000055541	94.7165	1.66515	0.478936	3.47678	0.000507482	0.00916067	Q8N6N2	Tetratricopeptide repeat protein 9B	TTC9B
ENSBTAP00000055778	12.6253	-2.17653	0.721939	-3.01485	0.00257109	0.0290916	A0PJX8	Transmembrane protein 82	TMEM82
ENSBTAP00000055976	31.4112	-1.70853	0.489048	-3.49358	0.000476599	0.0087826	Q96C10	Probable ATP-dependent RNA helicase DHX58	DHX58
ENSBTAP00000056142	388.705	-1.53669	0.370744	-4.14488	3.39991e-05	0.00132435	Q9BT81	Transcription factor SOX-7	SOX7
ENSBTAP00000056275	1054.36	2.01907	0.351985	5.73623	9.68078e-09	1.76907e-06	Q58DW2	Cystathionine gamma-lyase	CTH
ENSBTAP00000056521-D2	7.07314	6.109	1.5919	3.83755	0.000124266	0.00345099	Q9BSF4	Uncharacterized protein C19orf52	C19ORF52
ENSCAFP00000001211	197.747	1.75894	0.32782	5.36556	8.07001e-08	9.87209e-06	A9CB25	Solute carrier family 22 member 4	SLC22A4
ENSCAFP00000003376-D86	18.7117	-3.78095	0.815854	-4.63434	3.58074e-06	0.000227477	O15218	G-protein coupled receptor 182	GPR182
ENSCAFP00000003977	15.55	1.83478	0.571292	3.21163	0.00131986	0.0182415	Q63372	Neurexin-1	NRXN1
ENSCAFP00000005280	7.89098	-3.00615	1.07981	-2.78396	0.00537001	0.0478099	O54887	Testis-specific serine kinase substrate	TSKS
ENSCAFP00000006510	119.731	-2.46233	0.866514	-2.84165	0.00448812	0.0421797	Q9BG91	Transcription factor SOX-9	SOX9
ENSCAFP00000006977	12.9065	2.12583	0.598401	3.55251	0.000381579	0.00751082	Q32LI5	Meiosis expressed gene 1 protein homolog	MEIG1
ENSCAFP00000007533-D2	6.96908	6.09695	1.56814	3.88802	0.000101064	0.00296816	P00178	Cytochrome P450 2B4	CYP2B4
ENSCAFP00000007933	156.503	2.42604	0.405931	5.97648	2.28008e-09	5.1136e-07	NA	NA	NA
ENSCAFP00000008630-D2	94.669	-1.72041	0.576193	-2.98583	0.00282813	0.0309062	P61314	60S ribosomal protein L15	RPL15
ENSCAFP00000009030	23.5188	2.8235	0.810391	3.48413	0.000493744	0.00900049	Q8IWV2	Contactin-4	CNTN4
ENSCAFP00000009820	75.5336	-1.83831	0.432731	-4.24815	2.15542e-05	0.000927457	Q7Z5H3	Rho GTPase-activating protein 22	ARHGAP22
ENSCAFP00000010262	104.713	-2.68223	0.366645	-7.3156	2.56233e-13	1.62474e-10	P50607	Tubby protein homolog	TUB
ENSCAFP00000011971	4.8544	-4.36987	1.45517	-3.00299	0.00267337	0.0299329	NA	NA	NA
ENSCAFP00000012035	21.9924	1.90117	0.560175	3.39389	0.000689078	0.0114104	Q9H8M9	Protein eva-1 homolog A	EVA1A
ENSCAFP00000013234	287.995	-2.185	0.516797	-4.22795	2.35826e-05	0.00100307	E1BHJ4	Cytochrome P450 26B1	CYP26B1
ENSCAFP00000014429	99.4976	2.96205	0.513791	5.76508	8.16203e-09	1.58966e-06	Q6ZMN7	PDZ domain-containing RING finger protein 4	PDZRN4
ENSCAFP00000015222	24.4059	-2.94365	0.719098	-4.09353	4.24852e-05	0.00156524	Q86SM5	Mas-related G-protein coupled receptor member G	MRGPRG
ENSCAFP00000016102	107.47	1.61056	0.5018	3.20957	0.00132932	0.0183038	P06348	Histone H1t	HIST1H1T
ENSCAFP00000020204	12.5637	2.40638	0.634832	3.79058	0.000150294	0.00390609	E1BMP7	DNA replication ATP-dependent helicase/nuclease DNA2	DNA2
ENSCAFP00000022768	67.1709	-1.61583	0.338611	-4.77194	1.82461e-06	0.000135718	Q8TDJ6	DmX-like protein 2	DMXL2
ENSCAFP00000024740	32.2746	-2.08485	0.461938	-4.51326	6.38376e-06	0.000360658	A8MQ27	E3 ubiquitin-protein ligase NEURL1B	NEURL1B
ENSCAFP00000026444	26.4586	-1.62853	0.467183	-3.48586	0.000490558	0.00896449	Q6NSI4	Uncharacterized protein CXorf57	CXORF57
ENSCAFP00000027160-D7	8.92678	3.42889	1.21557	2.82082	0.00479013	0.044287	P02722	ADP/ATP translocase 1	SLC25A4
ENSCAFP00000027801	24.2798	-2.14957	0.714514	-3.00844	0.0026259	0.0295354	NA	NA	NA
ENSCAFP00000031601-D2	22.312	-2.08205	0.50438	-4.12795	3.66018e-05	0.00139634	P51827	AF4/FMR2 family member 3	AFF3
ENSCAFP00000033088-D7	15345.7	1.77399	0.40324	4.39933	1.08584e-05	0.000559742	P82045	Cytochrome b (Fragment)	MT-CYB
ENSCAFP00000033246	13.8275	-2.19646	0.720349	-3.04916	0.00229483	0.0269161	Q6P9A2	Polypeptide N-acetylgalactosaminyltransferase 18	GALNT18
ENSCAFP00000033456-D6	4.98518	4.39517	1.22178	3.59734	0.000321489	0.00667417	Q9CQD7	phospholipase A2 inhibitor and Ly6/PLAUR domain-containing protein	PINLYP
ENSCAFP00000034095-D2	66550.5	1.52532	0.284148	5.36805	7.95929e-08	9.81779e-06	Q92748	Thyroid hormone-inducible hepatic protein	THRSP
ENSCAFP00000034516-D3	277.677	-1.81544	0.383477	-4.73415	2.1997e-06	0.000157295	Q9H223	EH domain-containing protein 4	EHD4
ENSCAFP00000035596	3484.84	-1.62737	0.3227	-5.043	4.58285e-07	4.29338e-05	Q9GLE4	Matrix metalloproteinase-14	MMP14
ENSMUSP00000002663-D2	34.8889	2.96584	0.40562	7.31188	2.63436e-13	1.62474e-10	NA	NA	NA
ENSMUSP00000017188-D11	143.223	-2.77899	0.609028	-4.563	5.04279e-06	0.000296204	O02739	Serpin B6	SERPINB6
ENSMUSP00000021209	21.9502	-2.31991	0.699187	-3.31801	0.000906614	0.014052	P70610	Double C2-like domain-containing protein beta	DOC2B
ENSMUSP00000022709-D4	203.474	1.58198	0.389685	4.05964	4.91476e-05	0.0017321	O43610	Protein sprouty homolog 3	SPRY3
ENSMUSP00000025805	48.4124	-2.91968	0.724412	-4.03042	5.56781e-05	0.00189896	Q5BJU5	Protein cornichon homolog 2	CNIH2
ENSMUSP00000032342	4100.95	1.6097	0.314559	5.11733	3.09894e-07	3.05803e-05	P07507	Matrix Gla protein	MGP
ENSMUSP00000047359	24.6741	1.6716	0.508275	3.28876	0.00100629	0.0150152	Q9R0W1	Pituitary homeobox 2	PITX2
ENSMUSP00000056043-D2	5.6267	-5.59792	1.41613	-3.95296	7.71908e-05	0.00240543	Q32L00	Alpha-ketoglutarate-dependent dioxygenase alkB homolog 3	ALKBH3
ENSMUSP00000106099	5.14562	3.63737	0.987279	3.68424	0.000229384	0.00530522	Q5R893	Histone H2B type 1	NA
ENSMUSP00000107135	137.375	1.65028	0.294399	5.60561	2.07527e-08	3.16683e-06	Q8HZ70	Dimethylaniline monooxygenase [N-oxide-forming] 2	FMO2
ENSMUSP00000125806-D92	4.57957	4.86037	1.28656	3.7778	0.000158221	0.00407302	Q4R4D3	60S ribosomal protein L10-like	RPL10L
ENSMUSP00000129762-D4	15.6092	3.18621	0.61288	5.19875	2.00632e-07	2.12126e-05	E9Q6I0	Vomeronasal type-2 receptor 116	VMN2R116
ENSP00000248071	2496.37	-1.70187	0.46104	-3.69138	0.00022304	0.00518279	Q9Y5W3	Krueppel-like factor 2	KLF2
ENSP00000253673	9.1475	1.84549	0.626704	2.94476	0.0032321	0.0337344	Q9BY15	Adhesion G protein-coupled receptor E3	ADGRE3
ENSP00000256646-D3	1279.49	-1.51775	0.372418	-4.07539	4.59363e-05	0.00165036	Q9UM47	Neurogenic locus notch homolog protein 3	NOTCH3
ENSP00000272771-D2	69.0216	-2.3624	0.682684	-3.46047	0.000539237	0.00954759	NA	NA	NA
ENSP00000290765-D2	452.621	1.8306	0.481913	3.79862	0.000145505	0.00382551	Q2NL00	Glutathione S-transferase theta-1	GSTT1
ENSP00000302079-D17	9.95733	1.784	0.639809	2.78833	0.00529808	0.0473564	Q28003	C-X-C chemokine receptor type 2	CXCR2
ENSP00000335493	4.8391	-4.38664	1.48577	-2.95243	0.00315284	0.0332159	O60548	Forkhead box protein D2	FOXD2
ENSP00000344562	50.8717	1.6278	0.377793	4.30872	1.64203e-05	0.000758809	Q920J3	Coronin-6	CORO6
ENSP00000347484	31.7134	-2.09854	0.613267	-3.4219	0.000621849	0.0105436	Q6ZMP0	Thrombospondin type-1 domain-containing protein 4	THSD4
ENSP00000348366	18.1672	-3.8518	0.965831	-3.98807	6.6613e-05	0.00213884	Q9P1A6	Disks large-associated protein 2	DLGAP2
ENSP00000353114	180.638	-1.55098	0.319915	-4.84812	1.2464e-06	9.9189e-05	Q8IVF2	Protein AHNAK2	AHNAK2
ENSP00000353290	35.3043	-1.5212	0.45015	-3.37931	0.000726679	0.0118201	NA	NA	NA
ENSP00000356917-D2	185.91	-1.63312	0.356371	-4.58263	4.59166e-06	0.000276283	A2BD09	Olfactomedin-like protein 2A	OLFML2A
ENSP00000357155	259.628	-1.62273	0.292092	-5.55556	2.76715e-08	3.9009e-06	Q96J84	Kin of IRRE-like protein 1	KIRREL
ENSP00000358784-D2	24.215	-6.73462	1.35182	-4.9819	6.29639e-07	5.57164e-05	P16389	Potassium voltage-gated channel subfamily A member 2	KCNA2
ENSP00000367057	190.696	-1.92915	0.463497	-4.16217	3.15243e-05	0.00125774	Q9UI36	Dachshund homolog 1	DACH1
ENSP00000368952	7.56335	-4.15674	1.40156	-2.9658	0.00301894	0.032218	Q8TAV4	Stomatin-like protein 3	STOML3
ENSP00000377854	80.5517	-1.53446	0.519671	-2.95276	0.0031495	0.0332043	Q9UPM6	LIM/homeobox protein Lhx6	LHX6
ENSP00000377995-D5	198.534	1.73785	0.454814	3.82102	0.000132901	0.00360293	P67982	Metallothionein-1A	MT1A
ENSP00000378298	1217.74	-2.73754	0.225153	-12.1586	5.16626e-34	3.82355e-30	Q9XT49	Sodium-dependent serotonin transporter	SLC6A4
ENSP00000380131-D3	3016.29	-1.80223	0.271477	-6.6386	3.16685e-11	1.14331e-08	Q6BBL6	Claudin-4	CLDN4
ENSP00000380147	136.927	-2.10972	0.432321	-4.87999	1.0609e-06	8.62827e-05	P16157	Ankyrin-1	ANK1
ENSP00000381599	143.746	-2.05882	0.489074	-4.20963	2.55791e-05	0.00106955	P33237	Interferon-induced GTP-binding protein Mx1	MX1
ENSP00000384004	117.587	-1.63553	0.238714	-6.85142	7.31208e-12	3.09239e-09	NA	NA	NA
ENSP00000384197-D4	22.4798	3.12114	0.636376	4.90455	9.3643e-07	7.74359e-05	Q6ZMN7	PDZ domain-containing RING finger protein 4	PDZRN4
ENSP00000386040	7781.16	2.04813	0.191473	10.6967	1.05424e-26	3.90123e-23	Q2TCH3	ATP-citrate synthase	ACLY
ENSP00000391249-D2	69.6935	1.99747	0.568573	3.51312	0.000442871	0.00836146	Q9UHD8	Septin-9	40057
ENSP00000393474-D22	140.653	-2.32087	0.412512	-5.62618	1.84247e-08	2.9013e-06	O43866	CD5 antigen-like	CD5L
ENSP00000403644	96.4597	3.67171	0.324533	11.3138	1.12119e-29	5.53195e-26	P27718	Aromatic-L-amino-acid decarboxylase	DDC
ENSP00000409225	27.5779	-1.529	0.483575	-3.16187	0.00156759	0.0205522	Q5SWW7	Uncharacterized protein C10orf55	C10ORF55
ENSP00000410749	61.8094	-1.97436	0.547378	-3.60695	0.00030982	0.0065049	Q9QZI7	tRNA selenocysteine 1-associated protein 1	TRNAU1AP
ENSP00000419300-D4	5.01462	-4.4261	1.51698	-2.91771	0.00352616	0.0357985	P06310	Ig kappa chain V-II region RPMI 6410	IGKV2-30
ENSP00000428913	14.5571	-3.42576	0.798745	-4.28893	1.7954e-05	0.000815198	NA	NA	NA
ENSP00000429243-D3	27.1155	1.73585	0.600845	2.88902	0.00386447	0.03816	P13668	Stathmin	STMN1
ENSP00000435142	29.6053	1.9292	0.512762	3.76236	0.000168316	0.00420092	NA	NA	NA
ENSP00000437781-D245	29.3132	-2.20708	0.453109	-4.87097	1.11052e-06	8.98248e-05	NA	NA	NA
XP_010972812.1	11.66	3.38654	1.0949	3.093	0.00198145	0.0241234	Q9D428	Golgin subfamily A member 7B	GOLGA7B
XP_010973953.1-D19	29.125	3.25014	0.903857	3.59585	0.000323332	0.00670303	NA	NA	NA
XP_010973974.1-D3	43.7093	-2.70276	0.523122	-5.16659	2.384e-07	2.48507e-05	NA	NA	NA
XP_010974025.1	23.1586	-2.14921	0.54337	-3.95533	7.64286e-05	0.00239175	NA	NA	NA
XP_010974025.1-D2	8.14379	-3.58681	1.04138	-3.4443	0.000572543	0.00997033	Q03351	NT-3 growth factor receptor	NTRK3
XP_010975467.1	75.0221	1.66242	0.367492	4.52367	6.07761e-06	0.000346003	Q9NQX4	Unconventional myosin-Vc	MYO5C
XP_010975651.1	17.4705	-2.45022	0.598984	-4.09063	4.30211e-05	0.00157623	Q6ZMV9	Kinesin-like protein KIF6	KIF6
XP_010975865.1	939.744	-1.58416	0.39339	-4.02695	5.6505e-05	0.00192184	A4IFL1	Gap junction alpha-4 protein	GJA4
XP_010976017.1	39.9783	-1.83	0.583859	-3.13431	0.00172256	0.0219635	Q96JK9	Mastermind-like protein 3	MAML3
XP_010976298.1	25.895	-2.90752	0.717592	-4.05177	5.08323e-05	0.00177457	A8MWY0	UPF0577 protein KIAA1324-like	KIAA1324L
XP_010976534.1	1927.69	-2.17726	0.295413	-7.37023	1.70338e-13	1.20064e-10	Q13275	Semaphorin-3F	SEMA3F
XP_010977565.1	161.823	-1.86254	0.489491	-3.80505	0.000141776	0.0037761	Q8C4W3	Neuritin-like protein	NRN1L
XP_010977956.1	167.013	-1.66006	0.23661	-7.01602	2.28285e-12	1.09003e-09	NA	NA	NA
XP_010978936.1	16.3354	-2.07353	0.595378	-3.48272	0.000496354	0.00900751	NA	NA	NA
XP_010978967.1	121.825	2.09061	0.573743	3.6438	0.000268639	0.00586963	P79105	Protein S100-A12	S100A12
XP_010979100.1-D2	18.3574	2.20836	0.68975	3.20169	0.00136626	0.0187427	Q9D1L0	Coiled-coil-helix-coiled-coil-helix domain-containing protein 2	CHCHD2
XP_010979214.1	9.7359	2.84838	0.799927	3.56081	0.000369717	0.00733585	Q63170	Dynein heavy chain 7 axonemal	DNAH7
XP_010979297.1-D3	36.4164	5.90124	0.727192	8.1151	4.85393e-16	7.18479e-13	Q28960	Carbonyl reductase [NADPH] 1	CBR1
XP_010979468.1-D14	78.949	-2.5361	0.416941	-6.08263	1.18231e-09	2.82266e-07	Q28927	Beta-1 adrenergic receptor	ADRB1
XP_010979936.1	9.07366	3.01802	0.764789	3.94621	7.93964e-05	0.00245863	C7EXK4	Phospholipid-transporting ATPase IB	ATP8A2
XP_010981162.1-D2	4.21109	3.28827	1.14552	2.87055	0.00409757	0.039772	O46676	Growth-regulated protein homolog alpha	3 SV=1
XP_010982053.1	70.963	2.29468	0.485681	4.72466	2.30506e-06	0.000162473	P30922	Chitinase-3-like protein 1	CHI3L1
XP_010982059.1-D4	45.3268	-2.01142	0.403814	-4.98106	6.32371e-07	5.57164e-05	Q9QYB2	Dachshund homolog 1	DACH1
XP_010982138.1	896.065	-1.55282	0.267198	-5.81151	6.19135e-09	1.27284e-06	Q9CX80	Cytoglobin	CYGB
XP_010982784.1	76.0066	-1.50569	0.53673	-2.80529	0.00502708	0.0456788	P98109	P-selectin	SELP
XP_010984284.1	15406.9	2.05962	0.335913	6.13141	8.71043e-10	2.26196e-07	P02510	Alpha-crystallin B chain	CRYAB
XP_010984486.1	190.067	-1.94838	0.552739	-3.52495	0.000423558	0.00811061	A8K830	Colorectal cancer-associated protein 2	COLCA2
XP_010985401.1-D61	12.0413	-4.23813	0.999276	-4.2412	2.22329e-05	0.00095389	Q95KC3	P2Y purinoceptor 12	P2RY12
XP_010985659.1	5349.81	1.89992	0.315694	6.01822	1.76344e-09	4.03093e-07	P79110	Tricarboxylate transport protein mitochondrial	SLC25A1
XP_010985902.1	5.55974	-4.58268	1.45872	-3.14159	0.00168036	0.0216096	NA	NA	NA
XP_010986318.1	2941.04	-2.16073	0.229581	-9.41164	4.88469e-21	1.20505e-17	Q9Y4G6	Talin-2	TLN2
XP_010986608.1	1955.76	-2.45086	0.705374	-3.47456	0.000511693	0.00920074	Q05717	Insulin-like growth factor-binding protein 5	IGFBP5
XP_010987272.1	27.0488	-3.47368	0.925102	-3.75492	0.000173395	0.0042848	Q8NCR3	Uncharacterized protein C11orf65	C11ORF65
XP_010987421.1-D2	31.6012	1.69144	0.393836	4.29479	1.74858e-05	0.000798844	P02702	Folate receptor alpha	FOLR1
XP_010988817.1-D3	8.63754	-2.6927	0.862358	-3.12249	0.00179328	0.0225883	Q8IYM2	Schlafen family member 12	SLFN12
XP_010990102.1	170.951	-1.61994	0.247816	-6.53687	6.28211e-11	2.02147e-08	Q8K2A1	PTB domain-containing engulfment adapter protein 1	GULP1
XP_010990926.1	113.078	-2.89054	0.398041	-7.2619	3.81692e-13	2.173e-10	P35858	Insulin-like growth factor-binding protein complex acid labile subunit	IGFALS
XP_010991307.1	25.5127	-2.18175	0.449443	-4.85434	1.2079e-06	9.66453e-05	Q29RU8	Protein CASC1	CASC1
XP_010991377.1-D2	83.9931	2.71725	0.415364	6.54186	6.07601e-11	1.9986e-08	NA	NA	NA
XP_010991872.1	35.6573	-1.56708	0.400193	-3.9158	9.01036e-05	0.00273302	Q32PD9	Single-pass membrane and coiled-coil domain-containing protein 4	SMCO4
XP_010992372.1	79.932	1.50051	0.280073	5.35754	8.43605e-08	1.02353e-05	Q92802	NEDD4-binding protein 2-like 2	N4BP2L2
XP_010994135.1	147.798	-1.53884	0.36943	-4.16546	3.10731e-05	0.00124309	P00973	2'-5'-oligoadenylate synthase 1	OAS1
XP_010994421.1	20.6594	-2.53033	0.692894	-3.65182	0.000260386	0.00575259	Q9D780	SLAM family member 9	SLAMF9
XP_010994492.1	7.75796	2.52172	0.764604	3.29807	0.000973508	0.0147039	Q71RH2	Protein FAM57B	FAM57B
XP_010994642.1	7.47501	-4.03852	1.21424	-3.32597	0.000881121	0.0137723	NA	NA	NA
XP_010994931.1	96.8814	-1.62102	0.390027	-4.15618	3.23612e-05	0.00127736	Q9CR23	Transmembrane protein 9	TMEM9
XP_010995339.1	193.695	2.79584	0.488243	5.72633	1.02626e-08	1.83021e-06	Q96PQ0	VPS10 domain-containing receptor SorCS2	SORCS2
XP_010995812.1	7.62701	-3.06153	0.927293	-3.30158	0.000961416	0.014551	Q96NR3	Patched domain-containing protein 1	PTCHD1
XP_010996486.1	246.604	1.9644	0.368473	5.33119	9.75696e-08	1.1647e-05	Q14542	Equilibrative nucleoside transporter 2	SLC29A2
XP_010996779.1	24.6853	2.39362	0.589058	4.06347	4.83489e-05	0.0017121	Q6ZRF8	RING finger protein 207	RNF207
XP_010997700.1	45.0914	-2.11384	0.570545	-3.70494	0.000211438	0.00498404	O02741	Ubiquitin-like protein ISG15	ISG15
XP_010998337.1	79.4728	1.93693	0.529792	3.65602	0.000256157	0.00572754	P07360	Complement component C8 gamma chain	C8G
XP_010998698.1	2974.31	1.7239	0.210915	8.17344	2.99727e-16	4.92952e-13	O55044	Glucose-6-phosphate 1-dehydrogenase	G6PD
YP_001488946.1	320.161	1.59514	0.458849	3.4764	0.000508185	0.00916219	Q9MQJ9	ATP synthase protein 8	MT-ATP8
