## Supplementary material for "Adipose gene expression profiles reveal novel insights into the adaptation of northern Eurasian semi-domestic reindeer (*Rangifer tarandus*)": Table S17.xlsx

### Sheet: DEGs EM-F vs EM-M
List of significantly differentially expressed genes between EM-F vs. EM-M
Gene ID	baseMean	log2FoldChange	Up/Down-Regulation (EM-F/EM-M)	lfcSE	stat	pvalue	padj	UniProt ID	Gene description	Gene Symbol
ENSBTAP00000037704	5.94293	5.95651	Up	1.66422	3.57917	0.000344686	0.0165517	A2RU48	Single-pass membrane and coiled-coil domain-containing protein 3	SMCO3
XP_010984736.1	9.22941	4.73296	Up	1.46004	3.24167	0.00118831	0.0376463	Q28115	Glial fibrillary acidic protein	GFAP
ENSCAFP00000001325	22.2422	4.59005	Up	1.12313	4.08685	4.37275e-05	0.00385965	Q5T1Q4	Solute carrier family 35 member F1	SLC35F1
ENSBTAP00000052853-D19	14.9881	4.42181	Up	1.11048	3.98189	6.83704e-05	0.00541447	P30205	Antigen WC1.1	NA
ENSBTAP00000001094	10.2924	4.23385	Up	1.29377	3.27249	0.00106604	0.035311	Q9Y6Q1	Calpain-6	CAPN6
ENSBTAP00000054625-D6	8.7049	3.95275	Up	1.22989	3.21391	0.0013094	0.0399289	P18531	Ig heavy chain V region 3-6	IGHV3-6
ENSBTAP00000054604-D14	152.743	3.64077	Up	0.598325	6.08494	1.16533e-09	5.74021e-07	P24460	Cytochrome P450 2B11	CYP2B11
ENSBTAP00000006026-D47	17.0873	3.54088	Up	1.06431	3.32691	0.000878147	0.0312148	NA	NA	NA
XP_010983534.1-D37	54.9628	3.33369	Up	0.688721	4.84041	1.29571e-06	0.000230064	NA	NA	NA
ENSBTAP00000014756	35.5793	3.2336	Up	0.546733	5.91441	3.33074e-09	1.37461e-06	O95279	Potassium channel subfamily K member 5	KCNK5
ENSBTAP00000005015-D2	758.454	3.11633	Up	0.91921	3.39023	0.000698347	0.0265929	Q5RBF9	60S ribosomal protein L37a	RPL37A
ENSBTAP00000033149	13.1368	3.09494	Up	0.87337	3.54368	0.000394591	0.0181497	Q3ZBY0	Myelin and lymphocyte protein	MAL
ENSBTAP00000001799	75.8488	3.08854	Up	0.569701	5.42133	5.91582e-08	1.9638e-05	Q0II24	Complement C1q and tumor necrosis factor-related protein 9	C1QTNF9
ENSBTAP00000009702	42.0231	3.07255	Up	0.775312	3.96298	7.4019e-05	0.00569208	Q8N3C7	CAP-Gly domain-containing linker protein 4	CLIP4
ENSBTAP00000053456	34.0631	3.05421	Up	0.745507	4.09683	4.18854e-05	0.00371855	Q9BR39	Junctophilin-2	JPH2
ENSBTAP00000007133	66.6398	2.96823	Up	0.530892	5.59102	2.25746e-08	8.0166e-06	Q9TRC7	Amiloride-sensitive amine oxidase [copper-containing]	AOC1
ENSBTAP00000037975	11.6512	2.70913	Up	0.843125	3.2132	0.00131266	0.0399289	Q9BZV2	Thiamine transporter 2	SLC19A3
XP_010992422.1	66.222	2.64518	Up	0.555156	4.76476	1.89082e-06	0.000313836	Q0VC18	ADP-ribosylation factor-like protein 4D	ARL4D
XP_010996121.1	23.1278	2.6292	Up	0.789956	3.32829	0.00087381	0.0312148	Q863H1	Secreted frizzled-related protein 2	SFRP2
ENSBTAP00000012409	84.2459	2.51021	Up	0.578191	4.34148	1.41523e-05	0.00166235	Q8NFW9	Rab effector MyRIP	MYRIP
YP_001488950.1-D2	61.4819	2.46709	Up	0.788137	3.13029	0.00174636	0.0483421	NA	NA	NA
ENSBTAP00000045141	53.4099	2.44682	Up	0.623128	3.92668	8.61273e-05	0.0062036	P10522	Myelin protein P0	MPZ
ENSMUSP00000031456	170.731	2.39737	Up	0.608258	3.94137	8.10177e-05	0.00603262	P23439	Rod cGMP-specific 3' 5'-cyclic phosphodiesterase subunit beta	PDE6B
ENSBTAP00000002751	65.9229	2.39307	Up	0.456655	5.24042	1.6021e-07	4.53037e-05	Q13887	Krueppel-like factor 5	KLF5
ENSBTAP00000010129	75.8392	2.31917	Up	0.439158	5.28094	1.28521e-07	3.77408e-05	A0JNC4	Elongation of very long chain fatty acids protein 7	ELOVL7
ENSMUSP00000021209	41.7936	2.31613	Up	0.695361	3.33082	0.000865891	0.0311109	P70610	Double C2-like domain-containing protein beta	DOC2B
ENSBTAP00000015892	1260.96	2.27116	Up	0.422955	5.36973	7.88544e-08	2.45736e-05	Q64462	Cytochrome P450 4B1	CYP4B1
ENSBTAP00000027951	247.831	2.26261	Up	0.302562	7.47819	7.53523e-14	1.15063e-10	Q8BH32	Sushi domain-containing protein 4	SUSD4
ENSBTAP00000014100	57.0998	2.24326	Up	0.650679	3.44757	0.000565656	0.0230056	Q08493	cAMP-specific 3' 5'-cyclic phosphodiesterase 4C	PDE4C
ENSBTAP00000002571	56.8206	2.22228	Up	0.612107	3.63054	0.000282831	0.0148463	Q9H1V8	Sodium-dependent neutral amino acid transporter SLC6A17	SLC6A17
XP_010978524.1-D5	31.704	2.21528	Up	0.555331	3.98911	6.63209e-05	0.0053022	Q9H5Y7	SLIT and NTRK-like protein 6	SLITRK6
XP_010994110.1	244.936	2.21152	Up	0.338579	6.53176	6.50001e-11	3.9702e-08	Q9N0T1	Stanniocalcin-1	STC1
ENSBTAP00000008067	37.1288	2.21121	Up	0.567208	3.89842	9.68219e-05	0.00675101	Q9NZQ7	Programmed cell death 1 ligand 1	CD274
ENSBTAP00000042306-D4	27.2187	2.14395	Up	0.667521	3.21181	0.00131901	0.0400422	P18130	Alpha-1A adrenergic receptor	ADRA1A
ENSBTAP00000048335	42.1902	2.11905	Up	0.668767	3.16858	0.00153183	0.0445994	Q8NFL0	UDP-GlcNAc:betaGal beta-1 3-N-acetylglucosaminyltransferase 7	B3GNT7
ENSBTAP00000003797	40.501	2.11524	Up	0.578721	3.65503	0.000257157	0.0138755	A6QNL7	CX3C chemokine receptor 1	CX3CR1
ENSBTAP00000018910-D3	86.2174	2.10639	Up	0.646755	3.25687	0.00112649	0.0364829	P49207	60S ribosomal protein L34	RPL34
ENSBTAP00000018910-D2	327.055	2.0782	Up	0.533986	3.89186	9.94783e-05	0.00687487	P49207	60S ribosomal protein L34	RPL34
ENSBTAP00000000734	120.915	2.032	Up	0.317476	6.4005	1.54873e-10	8.15487e-08	Q5RFS5	Occludin	OCLN
ENSBTAP00000021955	316.655	2.02543	Up	0.540474	3.7475	0.000178603	0.0105708	P04836	Carboxypeptidase E	CPE
ENSP00000437781-D32	23.0342	1.99298	Up	0.583909	3.41317	0.000642115	0.025077	NA	NA	NA
ENSBTAP00000053624	85.1192	1.97061	Up	0.557734	3.53325	0.000410488	0.018657	Q86UR5	Regulating synaptic membrane exocytosis protein 1	RIMS1
XP_010979468.1-D20	51.1734	1.95949	Up	0.458603	4.27274	1.93083e-05	0.00205196	P19328	Alpha-2B adrenergic receptor	ADRA2B
ENSP00000333534	2546.77	1.91652	Up	0.420375	4.55907	5.13815e-06	0.000726478	O18809	Cytochrome P450 2F3	CYP2F3
ENSBTAP00000009938	227.693	1.90215	Up	0.321584	5.91494	3.31988e-09	1.37461e-06	P79197	Potassium voltage-gated channel subfamily A member 5	KCNA5
ENSBTAP00000004021	108.365	1.87139	Up	0.348323	5.37258	7.76199e-08	2.45736e-05	A4FUC9	Rhophilin-2	RHPN2
ENSBTAP00000042249	55.0611	1.87139	Up	0.533319	3.50894	0.000449897	0.0198919	O75323	Protein NipSnap homolog 2	GBAS
ENSBTAP00000007115	1362.91	1.85404	Up	0.269813	6.87156	6.35025e-12	5.1036e-09	P49759	Dual specificity protein kinase CLK1	CLK1
ENSMUSP00000107135	71.687	1.84097	Up	0.510332	3.60738	0.000309299	0.015691	Q8HZ70	Dimethylaniline monooxygenase [N-oxide-forming] 2	FMO2
ENSP00000341425-D3	119.794	1.8019	Up	0.381408	4.72434	2.30859e-06	0.000360743	Q1JQD4	PDZ domain-containing protein GIPC2	GIPC2
ENSBTAP00000053678	658.955	1.79715	Up	0.256711	7.00068	2.54714e-12	2.43093e-09	Q96RW7	Hemicentin-1	HMCN1
ENSCAFP00000006137	55.1987	1.77133	Up	0.423173	4.18583	2.84127e-05	0.00276346	NA	NA	NA
ENSBTAP00000056136	115.046	1.75877	Up	0.506512	3.47231	0.000516005	0.0215874	Q5SP85	Coiled-coil domain-containing protein 85A	CCDC85A
XP_010972679.1	55.7275	1.72791	Up	0.465601	3.71114	0.000206327	0.0118444	Q9Y6L7	Tolloid-like protein 2	TLL2
ENSBTAP00000004198	481.568	1.72385	Up	0.328176	5.25282	1.4979e-07	4.31564e-05	P32443	Homeobox protein MOX-2	MEOX2
XP_010976306.1-D5	66.4632	1.704	Up	0.46133	3.69367	0.000221044	0.0123187	P08183	Multidrug resistance protein 1	ABCB1
XP_010984482.1	37.4362	1.69106	Up	0.540747	3.12727	0.00176439	0.0486852	P10144	Granzyme B	GZMB
ENSBTAP00000037681	53.8851	1.68725	Up	0.505381	3.33858	0.000842076	0.0305179	Q863H3	Natural killer cells antigen CD94	KLRD1
XP_010979468.1-D17	50.1545	1.68231	Up	0.459487	3.66129	0.000250951	0.0136371	P18825	Alpha-2C adrenergic receptor	ADRA2C
ENSCAFP00000022069-D7	1996.63	1.65953	Up	0.242066	6.85569	7.09684e-12	5.16042e-09	P16549	Dimethylaniline monooxygenase [N-oxide-forming] 1	FMO1
ENSP00000359485	387.724	1.65633	Up	0.248348	6.66939	2.56868e-11	1.70538e-08	Q6ZN66	Guanylate-binding protein 6	GBP6
XP_010998582.1	330.83	1.65172	Up	0.260721	6.33522	2.37009e-10	1.20638e-07	Q0VFX8	Cysteine-rich protein 2	CRIP2
ENSBTAP00000044778	333.525	1.63525	Up	0.458548	3.56616	0.000362249	0.0171787	Q58D34	Peptidase inhibitor 16	PI16
XP_010991194.1	197.591	1.6343	Up	0.467805	3.49356	0.000476635	0.0205599	Q1RMR1	Angiopoietin-related protein 1	ANGPTL1
XP_010989665.1	119.322	1.61335	Up	0.395332	4.081	4.48418e-05	0.00391277	Q5RCN7	Major facilitator superfamily domain-containing protein 4	MFSD4
ENSBTAP00000025281	75.0792	1.60496	Up	0.488655	3.28445	0.00102182	0.0342926	NA	NA	NA
ENSBTAP00000008808	87.1979	1.59934	Up	0.32791	4.87738	1.07507e-06	0.00020267	A5D7K8	Prostaglandin D2 receptor	PTGDR
ENSCAFP00000027748	66.8897	1.58144	Up	0.419943	3.76584	0.00016599	0.0100184	Q5T7N3	KN motif and ankyrin repeat domain-containing protein 4	KANK4
ENSBTAP00000014054	56.5395	1.57385	Up	0.460958	3.4143	0.000639458	0.0250372	Q3T0Z2	Gastrotropin	FABP6
ENSBTAP00000013281	110.327	1.55217	Up	0.351337	4.41789	9.9671e-06	0.00126831	NA	NA	NA
XP_010978398.1	1628.02	1.54652	Up	0.222745	6.94303	3.83779e-12	3.44724e-09	Q8WY64	E3 ubiquitin-protein ligase MYLIP	MYLIP
XP_010978936.1	35.4684	1.5399	Up	0.480866	3.20234	0.00136316	0.0409754	NA	NA	NA
ENSCAFP00000008859-D14	182.51	1.53982	Up	0.317278	4.85322	1.21473e-06	0.00022082	Q5R6H1	Myeloid-associated differentiation marker	MYADM
ENSBTAP00000021259	524.852	1.52338	Up	0.322446	4.72446	2.30729e-06	0.000360743	Q2KIC2	ETS translocation variant 1	ETV1
ENSBTAP00000007064	407.647	1.52221	Up	0.268714	5.66481	1.47188e-08	5.61892e-06	Q3UV71	Transmembrane and TPR repeat-containing protein 1	TMTC1
ENSBTAP00000047035	68.3625	1.50954	Up	0.478562	3.15434	0.00160864	0.0456578	Q8IYK4	Procollagen galactosyltransferase 2	COLGALT2
ENSBTAP00000027608	472.996	1.50551	Up	0.233298	6.45314	1.09554e-10	6.1959e-08	Q58CX7	Deleted in autism-related protein 1 homolog	DIPK2B
ENSP00000367057	67.2957	1.50142	Up	0.482089	3.1144	0.00184317	0.049656	Q9UI36	Dachshund homolog 1	DACH1
ENSBTAP00000011507	1715.95	-1.52628	Down	0.395792	-3.85626	0.000115133	0.00748122	Q6ITT4	Melanoma-associated antigen D1	MAGED1
ENSBTAP00000031823	645.15	-1.53586	Down	0.366119	-4.19498	2.72897e-05	0.00272362	NA	NA	NA
ENSP00000308315-D4	3473.47	-1.54144	Down	0.388115	-3.97161	7.13882e-05	0.00556172	Q05443	Lumican	LUM
XP_010974446.1	1467.46	-1.55526	Down	0.40877	-3.80473	0.000141957	0.00877607	Q9NRN5	Olfactomedin-like protein 3	OLFML3
XP_010990147.1	8461.91	-1.55656	Down	0.33664	-4.62382	3.76744e-06	0.000553162	P05997	Collagen alpha-2(V) chain	COL5A2
ENSBTAP00000018961	644.108	-1.55663	Down	0.46478	-3.34917	0.000810527	0.0295388	Q8IZJ1	Netrin receptor UNC5B	UNC5B
ENSBTAP00000025765	498.413	-1.57335	Down	0.420147	-3.74476	0.000180565	0.0106456	Q8IUK5	Plexin domain-containing protein 1	PLXDC1
ENSBTAP00000045833	242.158	-1.58413	Down	0.442486	-3.58006	0.000343509	0.0165517	P05156	Complement factor I	CFI
ENSCAFP00000014115	779.781	-1.58835	Down	0.371916	-4.27071	1.94849e-05	0.00205196	P13497	Bone morphogenetic protein 1	BMP1
ENSBTAP00000005604	225.552	-1.61264	Down	0.426981	-3.77684	0.000158832	0.00966278	P78539	Sushi repeat-containing protein SRPX	SRPX
ENSP00000330658	47.0669	-1.61396	Down	0.518265	-3.11417	0.00184466	0.049656	Q13219	Pappalysin-1	PAPPA
ENSBTAP00000000434	365.918	-1.62546	Down	0.473648	-3.4318	0.000599596	0.0238156	Q6DIB5	Multiple epidermal growth factor-like domains protein 10	MEGF10
ENSBTAP00000023397	602.536	-1.62997	Down	0.391283	-4.16571	3.10381e-05	0.0028727	Q6QUN5	Triggering receptor expressed on myeloid cells 1	TREM1
ENSBTAP00000047864	2601.35	-1.63119	Down	0.363487	-4.48762	7.20248e-06	0.00094812	Q9BQI4	Coiled-coil domain-containing protein 3	CCDC3
ENSBTAP00000028016	4240.3	-1.63437	Down	0.420401	-3.88764	0.000101225	0.00690049	NA	NA	NA
ENSP00000291707-D3	35.153	-1.64444	Down	0.490375	-3.35344	0.000798147	0.0292271	Q95LH0	Sialic acid-binding Ig-like lectin 12	SIGLEC12
ENSBTAP00000024433	400.967	-1.64742	Down	0.412886	-3.99002	6.60681e-05	0.0053022	Q24JP5	Transmembrane protein 132A	TMEM132A
ENSCAFP00000016037	123.037	-1.65803	Down	0.512835	-3.23306	0.00122474	0.038481	O60241	Adhesion G protein-coupled receptor B2	ADGRB2
ENSBTAP00000024329	290.138	-1.66784	Down	0.486052	-3.43141	0.000600459	0.0238156	Q99LJ6	Glutathione peroxidase 7	GPX7
XP_010985423.1-D2	227.197	-1.67757	Down	0.469295	-3.57467	0.000350674	0.0167337	A1X283	SH3 and PX domain-containing protein 2B	SH3PXD2B
ENSCAFP00000034288	130.856	-1.69612	Down	0.484888	-3.49797	0.000468815	0.0203375	Q9NZU0	Leucine-rich repeat transmembrane protein FLRT3	FLRT3
ENSBTAP00000046191	239.691	-1.7162	Down	0.517316	-3.31751	0.000908231	0.0319555	O60279	Sushi domain-containing protein 5	SUSD5
ENSBTAP00000047583	377.804	-1.73309	Down	0.430003	-4.03042	5.56764e-05	0.00465559	Q29RQ1	Complement component C7	C7
ENSBTAP00000053485	153.52	-1.74633	Down	0.342527	-5.09837	3.42585e-07	8.04812e-05	Q86V25	Vasohibin-2	VASH2
ENSCAFP00000004923	223.175	-1.7483	Down	0.464783	-3.76155	0.000168864	0.0101359	Q8IZC6	Collagen alpha-1(XXVII) chain	COL27A1
ENSBTAP00000022208	367.64	-1.74966	Down	0.471883	-3.70783	0.000209043	0.0119156	Q58CV5	Sugar phosphate exchanger 2	SLC37A2
ENSBTAP00000015668	12317.8	-1.78056	Down	0.376766	-4.72591	2.29093e-06	0.000360743	Q04857	Collagen alpha-1(VI) chain	COL6A1
ENSCAFP00000024466	66.7299	-1.83371	Down	0.556448	-3.29538	0.000982878	0.0335509	NA	NA	NA
XP_010989558.1	277.575	-1.83385	Down	0.405622	-4.52109	6.1523e-06	0.000840637	A6QPL2	Fibronectin type III domain-containing protein 4	FNDC4
ENSCAFP00000035596	3902.72	-1.86974	Down	0.386871	-4.83297	1.34509e-06	0.000236086	Q9GLE4	Matrix metalloproteinase-14	MMP14
ENSMUSP00000110127	436.038	-1.88167	Down	0.518957	-3.62588	0.000287983	0.0149068	P13595	Neural cell adhesion molecule 1	NCAM1
ENSBTAP00000015922-D4	44.6029	-1.89061	Down	0.607304	-3.11312	0.00185119	0.049656	O43281	Embryonal Fyn-associated substrate	EFS
ENSBTAP00000008675	27.6148	-1.90706	Down	0.550907	-3.46168	0.000536825	0.0222149	Q9UJM3	ERBB receptor feedback inhibitor 1	ERRFI1
ENSMUSP00000028280	6765.28	-1.94364	Down	0.372525	-5.21748	1.81373e-07	5.03558e-05	P20908	Collagen alpha-1(V) chain	COL5A1
XP_010998937.1	1373.43	-1.95685	Down	0.381301	-5.13204	2.86622e-07	7.29454e-05	NA	NA	NA
XP_010990468.1	154.19	-1.97671	Down	0.4024	-4.91231	9.00099e-07	0.0001785	O95069	Potassium channel subfamily K member 2	KCNK2
ENSBTAP00000010729	52.7248	-2.00676	Down	0.498239	-4.0277	5.63249e-05	0.00467435	Q6ZWT7	Lysophospholipid acyltransferase 2	MBOAT2
ENSBTAP00000054620	61.5276	-2.02185	Down	0.626529	-3.22707	0.00125065	0.0389707	Q9UJ55	MAGE-like protein 2	MAGEL2
ENSBTAP00000026756	106.222	-2.02644	Down	0.574901	-3.52484	0.000423734	0.0191432	Q14324	Myosin-binding protein C fast-type	MYBPC2
ENSMUSP00000001715	71.9708	-2.02659	Down	0.579968	-3.49431	0.000475289	0.0205599	P30711	Glutathione S-transferase theta-1	GSTT1
ENSBTAP00000026411	380.043	-2.03312	Down	0.418778	-4.85489	1.20451e-06	0.00022082	Q8TE56	A disintegrin and metalloproteinase with thrombospondin motifs 17	ADAMTS17
XP_010982053.1	101.462	-2.0334	Down	0.411662	-4.93949	7.83265e-07	0.000159473	P30922	Chitinase-3-like protein 1	CHI3L1
XP_010981760.1	169.747	-2.04295	Down	0.399378	-5.11533	3.13196e-07	7.71371e-05	Q6NZL8	Signal peptide CUB and EGF-like domain-containing protein 1	SCUBE1
ENSBTAP00000053441	102.525	-2.04996	Down	0.622436	-3.29346	0.000989639	0.0335817	Q2V2M9	FH1/FH2 domain-containing protein 3	FHOD3
ENSBTAP00000008442	179.758	-2.06451	Down	0.4764	-4.33357	1.46708e-05	0.00167181	Q8TDY8	Immunoglobulin superfamily DCC subclass member 4	IGDCC4
ENSBTAP00000018479	11856.4	-2.15588	Down	0.303394	-7.10589	1.19552e-12	1.30397e-09	P12111	Collagen alpha-3(VI) chain	COL6A3
ENSP00000380131-D3	321.128	-2.18378	Down	0.426845	-5.1161	3.1191e-07	7.71371e-05	Q6BBL6	Claudin-4	CLDN4
ENSBTAP00000007896	121.171	-2.18472	Down	0.427598	-5.10929	3.23378e-07	7.785e-05	Q8WWQ8	Stabilin-2	STAB2
ENSCAFP00000023358-D4	68.8436	-2.18525	Down	0.407463	-5.36305	8.18299e-08	2.49909e-05	P23356	Ubiquitin carboxyl-terminal hydrolase isozyme L1	UCHL1
ENSBTAP00000023468	157.442	-2.19218	Down	0.530837	-4.12966	3.63301e-05	0.00326329	P22444	Bone morphogenetic protein 3	BMP3
ENSBTAP00000008710	183.795	-2.21699	Down	0.562668	-3.94014	8.14331e-05	0.00603262	P42679	Megakaryocyte-associated tyrosine-protein kinase	MATK
ENSBTAP00000053858	93.2679	-2.21714	Down	0.672795	-3.29541	0.000982769	0.0335509	O46374	DNA topoisomerase 2-alpha	TOP2A
ENSBTAP00000055846	33.3898	-2.23559	Down	0.606817	-3.68412	0.000229494	0.0127432	Q8BHH8	Clarin-3	CLRN3
ENSBTAP00000027446	85.9723	-2.24212	Down	0.66774	-3.35778	0.000785724	0.0290012	O00212	Rho-related GTP-binding protein RhoD	RHOD
ENSBTAP00000011032	1115.62	-2.24722	Down	0.437686	-5.13432	2.83163e-07	7.29454e-05	Q9UKX5	Integrin alpha-11	ITGA11
ENSBTAP00000000796	1390.49	-2.26681	Down	0.410192	-5.52621	3.27223e-08	1.13561e-05	Q14956	Transmembrane glycoprotein NMB	GPNMB
ENSBTAP00000028617	75551.6	-2.28005	Down	0.329278	-6.9244	4.37827e-12	3.71424e-09	P02461	Collagen alpha-1(III) chain	COL3A1
ENSBTAP00000003173	121.188	-2.36215	Down	0.566101	-4.17267	3.01051e-05	0.0028727	P46013	Antigen KI-67	MKI67
ENSBTAP00000001439	461.153	-2.37907	Down	0.49592	-4.79729	1.60829e-06	0.000269874	Q96MK3	Pseudokinase FAM20A	FAM20A
ENSBTAP00000014031	34.8711	-2.43213	Down	0.754529	-3.22338	0.00126689	0.0391238	Q6T311	ADP-ribosylation factor-like protein 9	ARL9
ENSBTAP00000044075-D2	63.2793	-2.43727	Down	0.379273	-6.42616	1.30869e-10	7.13702e-08	P23356	Ubiquitin carboxyl-terminal hydrolase isozyme L1	UCHL1
ENSCAFP00000023374	759.732	-2.4656	Down	0.764276	-3.22606	0.00125508	0.0389707	Q2HJ89	Peptidyl-prolyl cis-trans isomerase FKBP10	FKBP10
ENSBTAP00000039997	97.5015	-2.47441	Down	0.546606	-4.52686	5.98659e-06	0.000831048	Q91ZT1	Vascular endothelial growth factor receptor 3	FLT4
XP_010994109.1	35.8085	-2.50894	Down	0.727825	-3.44718	0.000566476	0.0230056	P54845	Neural retina-specific leucine zipper protein	NRL
ENSBTAP00000023658	301.976	-2.55786	Down	0.528073	-4.84376	1.27404e-06	0.000228878	P36269	Gamma-glutamyltransferase 5	GGT5
XP_010992907.1	24.4233	-2.56681	Down	0.576719	-4.45072	8.55818e-06	0.00109818	Q7Z6P3	Ras-related protein Rab-44	RAB44
ENSMUSP00000057745	24.6316	-2.592	Down	0.783117	-3.30985	0.000933455	0.0326175	Q99246	Voltage-dependent L-type calcium channel subunit alpha-1D	CACNA1D
ENSBTAP00000027817	54.9563	-2.63333	Down	0.678813	-3.87931	0.000104753	0.00704663	Q2TA21	Uncharacterized protein C14orf37 homolog	ARMH4
ENSCAFP00000008612	124.017	-2.66114	Down	0.539195	-4.93539	7.99917e-07	0.00016072	Q8IVL0	Neuron navigator 3	NAV3
ENSBTAP00000016468	32.2655	-2.78692	Down	0.714652	-3.89969	9.63179e-05	0.00674667	P55252	Hyaluronan and proteoglycan link protein 1	HAPLN1
ENSBTAP00000005529	235.213	-2.85755	Down	0.576789	-4.95424	7.26121e-07	0.000151889	Q9NQ30	Endothelial cell-specific molecule 1	ESM1
ENSBTAP00000026411-D3	140.003	-2.87797	Down	0.508449	-5.66029	1.51116e-08	5.62817e-06	Q8TE56	A disintegrin and metalloproteinase with thrombospondin motifs 17	ADAMTS17
ENSCAFP00000014322	23.8397	-2.94796	Down	0.796618	-3.7006	0.000215093	0.0121196	Q32PA5	Ubiquitin-conjugating enzyme E2 C	UBE2C
XP_010976581.1	2309.75	-3.02089	Down	0.725376	-4.16459	3.11913e-05	0.0028727	P09889	Tartrate-resistant acid phosphatase type 5	ACP5
ENSBTAP00000039682	3470.47	-3.02639	Down	0.731271	-4.13854	3.49522e-05	0.00315811	Q2Q0I9	Fibronectin type III domain-containing protein 1	FNDC1
ENSBTAP00000008081	458.793	-3.0307	Down	0.783338	-3.86895	0.000109304	0.00728156	Q96BA8	Cyclic AMP-responsive element-binding protein 3-like protein 1	CREB3L1
ENSBTAP00000013742	24.1426	-3.06849	Down	0.731103	-4.19706	2.70401e-05	0.00271647	A6QQ94	Doublesex- and mab-3-related transcription factor A2	DMRTA2
ENSBTAP00000015933	2736.23	-3.11133	Down	0.747302	-4.16342	3.13522e-05	0.0028727	A6QLD2	Olfactomedin-like protein 2B	OLFML2B
ENSBTAP00000019848	2470.63	-3.15249	Down	0.361416	-8.72258	2.71927e-18	8.30464e-15	P81282	Versican core protein	VCAN
XP_010999285.1	97.988	-3.24656	Down	0.748627	-4.33668	1.44652e-05	0.00167181	Q5R526	DAZ-associated protein 2	DAZAP2
ENSBTAP00000055524	13.0556	-3.2567	Down	1.01267	-3.21596	0.00130008	0.039784	Q8HYR6	Dehydrogenase/reductase SDR family member 9	DHRS9
ENSP00000257552	16.1011	-3.38672	Down	1.07132	-3.16125	0.00157093	0.0451085	O43347	RNA-binding protein Musashi homolog 1	MSI1
ENSBTAP00000010636	16.8478	-3.45634	Down	0.868064	-3.98166	6.84343e-05	0.00541447	Q86Y91	Kinesin-like protein KIF18B	KIF18B
ENSCAFP00000003058	66981.3	-3.47444	Down	0.893565	-3.8883	0.00010095	0.00690049	P02466	Collagen alpha-2(I) chain	COL1A2
ENSBTAP00000033684	116.41	-3.51932	Down	1.11612	-3.15316	0.00161513	0.0457571	Q8N6Y2	Leucine-rich repeat-containing protein 17	LRRC17
ENSBTAP00000010365	25.1725	-3.53515	Down	1.01013	-3.49969	0.000465793	0.0203306	Q80WV7	Serine/arginine repetitive matrix protein 3	SRRM3
ENSBTAP00000018933	23.4022	-3.55084	Down	1.01295	-3.50544	0.000455852	0.0200601	Q8NEG4	Protein FAM83F	FAM83F
ENSBTAP00000035638	14.0674	-3.56291	Down	1.04799	-3.39974	0.000674489	0.0258131	Q1RMR4	Ras-related protein Rab-15	RAB15
ENSBTAP00000028276	3849.95	-3.60708	Down	0.974992	-3.6996	0.000215943	0.0121196	P12107	Collagen alpha-1(XI) chain	COL11A1
ENSBTAP00000014846	31.7263	-3.60717	Down	0.74878	-4.81739	1.45449e-06	0.00024955	Q9NRM6	Interleukin-17 receptor B	IL17RB
XP_010979470.1	100.613	-3.77902	Down	1.14213	-3.30875	0.000937119	0.0326708	Q8WNY1	Gremlin-1	GREM1
ENSBTAP00000016850	38.5344	-3.7817	Down	0.844002	-4.48067	7.44092e-06	0.000971136	O70460	C-C motif chemokine 19	CCL19
ENSBTAP00000012804	1223.39	-3.78853	Down	1.11579	-3.39539	0.000685318	0.026162	Q95121	Pigment epithelium-derived factor	SERPINF1
ENSBTAP00000028091	60.4139	-3.80032	Down	0.768689	-4.9439	7.65747e-07	0.000158013	Q2KJB6	V-type proton ATPase subunit d 2	ATP6V0D2
ENSBTAP00000044782	3577.39	-3.80785	Down	1.14071	-3.33815	0.000843391	0.0305179	P31096	Osteopontin	SPP1
XP_010994040.1	12.3928	-3.85209	Down	1.23409	-3.12139	0.0018	0.0493465	P98158	Low-density lipoprotein receptor-related protein 2	LRP2
ENSBTAP00000053855	14.7552	-3.89743	Down	1.16125	-3.35625	0.000790079	0.0290012	Q8NEE6	F-box/LRR-repeat protein 13	FBXL13
ENSP00000225964	103548	-3.92672	Down	0.909214	-4.31881	1.56875e-05	0.00176138	P02453	Collagen alpha-1(I) chain	COL1A1
ENSBTAP00000021192	12.5865	-3.93384	Down	1.24444	-3.16113	0.00157156	0.0451085	Q5E9L2	BMP/retinoic acid-inducible neural-specific protein 1	BRINP1
ENSBTAP00000053098	394.448	-4.13929	Down	1.03726	-3.99058	6.59119e-05	0.0053022	Q96A84	EMI domain-containing protein 1	EMID1
ENSBTAP00000042078	873.022	-4.18514	Down	1.21517	-3.44407	0.000573023	0.0230872	Q95116	Thrombospondin-2	THBS2
ENSBTAP00000020424	1339.79	-4.21657	Down	1.31885	-3.19717	0.00138785	0.0414724	Q9JLS4	Secreted frizzled-related protein 4	SFRP4
ENSBTAP00000043977	24.0618	-4.2232	Down	1.34867	-3.13138	0.00173989	0.0483421	O95342	Bile salt export pump	ABCB11
ENSBTAP00000025383	24.1635	-4.37624	Down	1.25786	-3.47911	0.000503089	0.0212802	Q0V7M8	Protein FAM167A	FAM167A
ENSBTAP00000019982	19.5687	-4.47627	Down	1.11191	-4.02576	5.67922e-05	0.00468766	P15088	Mast cell carboxypeptidase A	CPA3
ENSBTAP00000049256	160.88	-4.72682	Down	1.38863	-3.40396	0.000664171	0.0256757	Q9GZX3	Carbohydrate sulfotransferase 6	CHST6
ENSBTAP00000027793	22.514	-4.80907	Down	1.15521	-4.16294	3.14172e-05	0.0028727	P28800	Alpha-2-antiplasmin	SERPINF2
ENSBTAP00000025468	137.649	-4.82412	Down	1.11181	-4.33898	1.43145e-05	0.00166857	Q95120	Dentin matrix acidic phosphoprotein 1	DMP1
ENSBTAP00000024208-D3	50.7795	-4.93921	Down	0.922635	-5.35337	8.63306e-08	2.58484e-05	P35478	Stefin-C	NA
ENSBTAP00000012283	9.93361	-4.95293	Down	1.58858	-3.11784	0.00182183	0.0495888	Q920E0	Proteinase-activated receptor 4	F2RL3
ENSBTAP00000038050	10.1946	-4.97462	Down	1.35538	-3.67027	0.000242293	0.0133567	P17289	Tyrosine 3-monooxygenase	TH
XP_010989787.1	20.5933	-5.00143	Down	1.0913	-4.58301	4.5834e-06	0.000654099	Q8TDC3	Serine/threonine-protein kinase BRSK1	BRSK1
ENSBTAP00000021512	857.774	-5.21636	Down	1.65821	-3.14577	0.0016565	0.0466605	P13608	Aggrecan core protein	ACAN
ENSBTAP00000015942	7.2355	-5.36924	Down	1.54826	-3.46791	0.000524522	0.0217942	Q96Q04	Serine/threonine-protein kinase LMTK3	LMTK3
ENSBTAP00000001416	4.80004	-5.77126	Down	1.80324	-3.20049	0.00137193	0.041158	A4IFM1	Transmembrane protein FAM155A	FAM155A
ENSP00000357911	9.5816	-5.77757	Down	1.50004	-3.8516	0.00011735	0.0075531	Q9UGM3	Deleted in malignant brain tumors 1 protein	DMBT1
ENSBTAP00000016034-D2	4.9713	-5.81817	Down	1.6893	-3.44412	0.000572917	0.0230872	P63278	Amelogenin X isoform	AMELX
ENSBTAP00000018046-D2	5.11888	-5.86401	Down	1.80376	-3.25099	0.00115003	0.0368926	Q6J1J1	Baculoviral IAP repeat-containing protein 5	BIRC5
ENSMUSP00000064652-D4	5.15698	-5.87412	Down	1.77677	-3.30607	0.000946143	0.0328354	O70561	Putative small proline-rich protein 2J	SPRR2J
ENSBTAP00000009761	5.68527	-6.01593	Down	1.86677	-3.22264	0.00127014	0.0391238	NA	NA	NA
ENSBTAP00000001432-D3	31.5566	-6.06278	Down	1.92958	-3.14202	0.00167786	0.0470974	Q8WX93	Palladin	PALLD
ENSBTAP00000016767	207.523	-6.11151	Down	1.6334	-3.74158	0.000182865	0.0106986	Q5E9P5	Inactive serine protease PAMR1	PAMR1
ENSMUSP00000070906	12.9248	-6.22043	Down	1.48925	-4.1769	2.95513e-05	0.002856	A1L167	Ubiquitin-conjugating enzyme E2Q-like protein 1	UBE2QL1
ENSP00000338413-D2	7.34442	-6.38282	Down	1.78084	-3.58415	0.000338174	0.0165134	P22314	Ubiquitin-like modifier-activating enzyme 1	UBA1
ENSBTAP00000027556	1918.64	-6.46933	Down	1.2987	-4.98141	6.31229e-07	0.000135759	P52176	Matrix metalloproteinase-9	MMP9
ENSBTAP00000026955	7.95075	-6.49849	Down	1.65495	-3.9267	8.61206e-05	0.0062036	Q9HC73	Cytokine receptor-like factor 2	CRLF2
ENSP00000311447	8.28345	-6.55627	Down	1.54917	-4.23212	2.31502e-05	0.00240479	A1L515	Aspartate beta-hydroxylase domain-containing protein 1	ASPHD1
XP_010993527.1-D4	9.48116	-6.74997	Down	1.72511	-3.91277	9.12436e-05	0.0065107	P22314	Ubiquitin-like modifier-activating enzyme 1	UBA1
ENSMUSP00000111560-D4	11.3453	-7.00993	Down	1.64323	-4.26594	1.99062e-05	0.00208198	A3KMV5	Ubiquitin-like modifier-activating enzyme 1	UBA1
ENSBTAP00000048995	13.9091	-7.30375	Down	1.53417	-4.76072	1.92902e-06	0.000316733	P01045	Kininogen-2	KNG2
ENSMUSP00000101263-D147	19.2848	-7.77334	Down	1.33345	-5.82949	5.55974e-09	2.17685e-06	O62836	Zinc finger X-chromosomal protein	ZFX
XP_010973753.1-D661	25.1244	-8.15285	Down	1.38118	-5.90281	3.5736e-09	1.43602e-06	NA	NA	NA
ENSBTAP00000035726	132.712	-8.16935	Down	2.09035	-3.90812	9.30162e-05	0.00660631	P17404	Leukocyte cell-derived chemotaxin 1	LECT1
ENSCAFP00000006324	41.2387	-8.86985	Down	2.49272	-3.5583	0.000373268	0.0174841	Q8R508	Protocadherin Fat 3	FAT3
ENSCAFP00000000026-D147	41.965	-8.8947	Down	1.25633	-7.07991	1.44249e-12	1.46845e-09	Q9NQV7	Histone-lysine N-methyltransferase PRDM9	PRDM9
ENSBTAP00000052067-D340	48.6524	-9.10773	Down	1.2482	-7.29669	2.94925e-13	3.55111e-10	Q9NQV7	Histone-lysine N-methyltransferase PRDM9	PRDM9
ENSP00000369465-D2	49.0888	-9.12159	Down	1.25067	-7.29336	3.02321e-13	3.55111e-10	Q9NUQ3	Gamma-taxilin	TXLNG
ENSCAFP00000003749-D377	53.5944	-9.24726	Down	1.26683	-7.2995	2.88838e-13	3.55111e-10	Q96EQ9	Histone-lysine N-methyltransferase PRDM9	PRDM9
ENSBTAP00000000595	564.537	-9.25929	Down	2.13591	-4.33505	1.45724e-05	0.00167181	Q28862	Bone sialoprotein 2	IBSP
ENSBTAP00000056061	135.823	-9.62519	Down	1.22128	-7.88123	3.24183e-15	6.18785e-12	O15550	Lysine-specific demethylase 6A	KDM6A
ENSCAFP00000024436-D282	72.4846	-9.68327	Down	1.23849	-7.81862	5.34052e-15	9.06108e-12	Q96EQ9	Histone-lysine N-methyltransferase PRDM9	PRDM9
ENSMUSP00000125416-D430	142.644	-9.69614	Down	1.21996	-7.94789	1.89721e-15	4.13863e-12	Q96EQ9	Histone-lysine N-methyltransferase PRDM9	PRDM9
ENSBTAP00000053899	232.252	-10.4004	Down	1.20306	-8.64497	5.38195e-18	1.36971e-14	Q5RF43	ATP-dependent RNA helicase DDX3Y	DDX3Y
ENSBTAP00000055266-D4	751.483	-10.6167	Down	0.862126	-12.3146	7.56301e-35	1.15487e-30	Q9Z0N1	Eukaryotic translation initiation factor 2 subunit 3 X-linked	EIF2S3X
ENSBTAP00000054652	153.2	-10.7625	Down	1.21723	-8.84178	9.42022e-19	3.59617e-15	Q15696	U2 small nuclear ribonucleoprotein auxiliary factor 35 kDa subunit-related protein 2	ZRSR2
ENSBTAP00000023285-D169	195.386	-11.1137	Down	1.22828	-9.0482	1.45347e-19	7.39815e-16	Q96EQ9	Histone-lysine N-methyltransferase PRDM9	PRDM9
ENSP00000316357-D2	671.328	-11.9322	Down	1.20379	-9.91218	3.68523e-23	2.81368e-19	Q93008	Probable ubiquitin carboxyl-terminal hydrolase FAF-X	USP9X
