## Supplementary material for "Adipose gene expression profiles reveal novel insights into the adaptation of northern Eurasian semi-domestic reindeer (*Rangifer tarandus*)": Table S18.xlsx

### Sheet: DEGs EP-F vs EP-M
List of significantly differentially expressed genes between EP-F vs. EP-M
Gene ID	baseMean	log2FoldChange	Up/Down-Regulation (EP-F/EP-M)	lfcSE	stat	pvalue	padj	UniProt ID	Gene description	Gene Symbol
ENSMUSP00000027231	25.0582	8.03554	Up	1.32331	6.07229	1.26098e-09	8.42396e-07	P50482	Sodium/hydrogen exchanger 2	SLC9A2
ENSBTAP00000002373	476.292	7.84202	Up	0.488749	16.0451	6.18883e-58	8.68231e-54	Q12774	Rho guanine nucleotide exchange factor 5	ARHGEF5
ENSP00000419300-D4	25.5667	7.09344	Up	1.58782	4.46741	7.9174e-06	0.00173552	P06310	Ig kappa chain V-II region RPMI 6410	IGKV2-30
ENSCAFP00000016292	16.9754	6.50017	Up	1.62127	4.0093	6.09003e-05	0.00706091	Q68CQ1	Maestro heat-like repeat-containing protein family member 7	MROH7
ENSP00000393066	8.28322	6.44031	Up	1.53068	4.20749	2.58221e-05	0.00393758	Q32LP4	Sodium-driven chloride bicarbonate exchanger	SLC4A10
ENSBTAP00000050206	12.8206	6.08943	Up	1.56475	3.89164	9.95692e-05	0.00990679	P97391	Calcium-dependent phospholipase A2	PLA2G5
ENSP00000341364-D2	11.1143	5.87257	Up	1.77399	3.31037	0.000931732	0.0452293	Q5E975	Transmembrane protein 230	TMEM230
XP_010978532.1-D7	19.8665	4.78488	Up	1.24582	3.84075	0.00012266	0.011549	O15439	Multidrug resistance-associated protein 4	ABCC4
ENSBTAP00000002431	23.2463	4.04992	Up	0.959144	4.22243	2.41684e-05	0.00385294	Q0VCU7	Gamma-sarcoglycan	SGCG
ENSBTAP00000026475	101.171	3.99647	Up	0.537438	7.43614	1.03669e-13	1.45438e-10	D3INW7	Urea transporter 1	SLC14A1
ENSBTAP00000029228	43.6518	3.71913	Up	0.947023	3.92718	8.59461e-05	0.0090657	Q14126	Desmoglein-2	DSG2
ENSP00000407546	24.4342	3.34644	Up	0.783383	4.27179	1.93914e-05	0.00342412	P54131	Neuronal acetylcholine receptor subunit alpha-7	CHRNA7
ENSBTAP00000003336	35.2113	3.25179	Up	0.629413	5.16638	2.38667e-07	9.56644e-05	Q6ZMI3	Gliomedin	GLDN
ENSBTAP00000003015	71.9321	2.8778	Up	0.734061	3.92039	8.8407e-05	0.00925568	Q0VCE2	Heart- and neural crest derivatives-expressed protein 1	HAND1
ENSBTAP00000011306	53.5265	2.73456	Up	0.47972	5.70032	1.1958e-08	6.71037e-06	P33545	Desmocollin-2 (Fragment)	DSC2
ENSBTAP00000025207	177.92	2.72481	Up	0.336878	8.08844	6.0436e-16	1.05982e-12	Q8N436	Inactive carboxypeptidase-like protein X2	CPXM2
ENSBTAP00000017728	42.3268	2.62938	Up	0.686463	3.83033	0.000127969	0.0117318	P54840	Glycogen [starch] synthase liver	GYS2
ENSBTAP00000028342	1491.13	2.61646	Up	0.790138	3.3114	0.000928318	0.0452201	P45844	ATP-binding cassette sub-family G member 1	ABCG1
ENSBTAP00000020371	52.5971	2.59758	Up	0.619269	4.1946	2.73355e-05	0.00407968	O60443	Non-syndromic hearing impairment protein 5	DFNA5
ENSMUSP00000086140	23.3803	2.57834	Up	0.686773	3.75429	0.000173836	0.014645	Q9P0K1	Disintegrin and metalloproteinase domain-containing protein 22	ADAM22
ENSBTAP00000008826	152.733	2.54968	Up	0.651523	3.91342	9.09983e-05	0.00945641	Q9UKU0	Long-chain-fatty-acid--CoA ligase 6	ACSL6
ENSP00000380147	105.793	2.25703	Up	0.361883	6.23691	4.46296e-10	3.63231e-07	P16157	Ankyrin-1	ANK1
XP_010979468.1-D14	40.2737	2.14081	Up	0.509711	4.20005	2.66859e-05	0.00402556	Q28927	Beta-1 adrenergic receptor	ADRB1
ENSBTAP00000018910-D2	315.673	2.09324	Up	0.477971	4.37942	1.18994e-05	0.00231857	P49207	60S ribosomal protein L34	RPL34
ENSBTAP00000000566	5168.96	2.06437	Up	0.318873	6.47396	9.54641e-11	9.11758e-08	P27485	Retinol-binding protein 4	RBP4
ENSBTAP00000034705	442.704	2.04124	Up	0.453095	4.5051	6.63402e-06	0.00152572	Q8N3E9	1-phosphatidylinositol 4 5-bisphosphate phosphodiesterase delta-3	PLCD3
ENSBTAP00000000450	90.2567	2.00203	Up	0.508836	3.93454	8.33564e-05	0.00898845	Q2KIY2	Claudin-15	CLDN15
ENSBTAP00000003345	97.857	1.99666	Up	0.33383	5.98107	2.21681e-09	1.41362e-06	P36021	Monocarboxylate transporter 8	SLC16A2
ENSBTAP00000003429-D3	44.9249	1.99251	Up	0.530969	3.75259	0.000175019	0.014645	Q29RQ3	Cytoplasmic dynein 1 intermediate chain 1	DYNC1I1
ENSBTAP00000022174	50.6678	1.95981	Up	0.485378	4.0377	5.39772e-05	0.00658475	A6QLJ8	Phosphotriesterase-related protein	PTER
ENSBTAP00000002429	51.0643	1.93683	Up	0.492471	3.93289	8.39324e-05	0.00898845	Q92570	Nuclear receptor subfamily 4 group A member 3	NR4A3
ENSBTAP00000024709	362.906	1.9354	Up	0.368136	5.25731	1.4618e-07	6.21443e-05	Q9XSC1	Secreted frizzled-related protein 5	SFRP5
ENSBTAP00000007931	54.4177	1.90792	Up	0.558808	3.41427	0.000639529	0.0363237	Q9Z0G4	WNT1-inducible-signaling pathway protein 2	WISP2
ENSP00000276033-D3	37.0415	1.85522	Up	0.523321	3.54508	0.000392496	0.0258513	NA	NA	NA
ENSBTAP00000054492-D2	39.6516	1.83873	Up	0.501787	3.66436	0.000247953	0.0179306	Q6N022	Teneurin-4	TENM4
ENSCAFP00000034288	48.7742	1.82249	Up	0.461579	3.94838	7.86806e-05	0.0086329	Q9NZU0	Leucine-rich repeat transmembrane protein FLRT3	FLRT3
ENSBTAP00000013440	20065	1.80741	Up	0.382337	4.72728	2.27549e-06	0.000613901	P25940	Collagen alpha-3(V) chain	COL5A3
ENSBTAP00000013587-D2	653.245	1.78717	Up	0.507621	3.52067	0.000430458	0.0277014	Q5E9S4	Ethanolamine-phosphate phospho-lyase	ETNPPL
ENSBTAP00000025475	83.8737	1.7832	Up	0.479991	3.71507	0.000203149	0.0158161	A0JN40	Kinesin-like protein KIF3C	KIF3C
ENSBTAP00000002652	178.022	1.77981	Up	0.525477	3.38704	0.000706515	0.0383466	Q2KJD8	Cyclin-dependent kinase 4 inhibitor B	CDKN2B
ENSBTAP00000036561	209.239	1.77895	Up	0.450581	3.94812	7.87662e-05	0.0086329	P10730	Atrial natriuretic peptide receptor 3	NPR3
ENSP00000343807	583.227	1.77459	Up	0.289034	6.13975	8.2654e-10	5.79776e-07	P41235	Hepatocyte nuclear factor 4-alpha	HNF4A
XP_010983445.1-D28	213.547	1.77342	Up	0.413273	4.29115	1.77747e-05	0.00329376	Q4ZHA6	Potassium voltage-gated channel subfamily B member 2	KCNB2
XP_010977565.1	153.673	1.73785	Up	0.472942	3.67455	0.000238273	0.0175933	Q8C4W3	Neuritin-like protein	NRN1L
ENSBTAP00000048585	52.888	1.70979	Up	0.430731	3.96951	7.20215e-05	0.00808312	A2VE10	Protein CASC4	CASC4
ENSBTAP00000023312	112.116	1.65604	Up	0.326809	5.06732	4.03466e-07	0.000148953	Q9UMR3	T-box transcription factor TBX20	TBX20
XP_010976112.1	85.0502	1.65099	Up	0.486139	3.39614	0.000683445	0.0378763	Q9GLW0	Progesterone receptor	PGR
ENSCAFP00000003547	63.7505	1.63081	Up	0.392403	4.15595	3.2394e-05	0.0046373	A0JNC0	Tropomodulin-1	TMOD1
ENSBTAP00000019113	321.398	1.56355	Up	0.419413	3.72795	0.000193042	0.0153874	Q9ULS5	Transmembrane and coiled-coil domains protein 3	TMCC3
ENSBTAP00000015111	93.2934	1.55377	Up	0.377923	4.11135	3.9336e-05	0.00524587	Q99500	Sphingosine 1-phosphate receptor 3	S1PR3
ENSBTAP00000027974	377.001	1.54878	Up	0.277307	5.58507	2.33601e-08	1.17042e-05	Q9P2Y4	Zinc finger protein 219	ZNF219
ENSBTAP00000004780	87.7213	1.54122	Up	0.458779	3.35939	0.000781135	0.040598	Q8BMQ3	Zinc finger protein basonuclin-2	BNC2
ENSBTAP00000051715	681.123	1.53655	Up	0.394076	3.89911	9.65455e-05	0.00981476	Q4ZHA6	Potassium voltage-gated channel subfamily B member 2	KCNB2
ENSBTAP00000021955	868.272	1.51346	Up	0.391492	3.86589	0.000110686	0.0106489	P04836	Carboxypeptidase E	CPE
ENSBTAP00000035601	697.658	-1.50703	Down	0.338543	-4.45153	8.52598e-06	0.00176199	O76082	Solute carrier family 22 member 5	SLC22A5
ENSBTAP00000041741	133.02	-1.51009	Down	0.396391	-3.80959	0.000139195	0.012438	Q9BZQ2	SHC SH2 domain-binding protein 1-like protein	SHCBP1L
ENSBTAP00000001799	725.031	-1.51956	Down	0.357339	-4.25242	2.11469e-05	0.00357434	Q0II24	Complement C1q and tumor necrosis factor-related protein 9	C1QTNF9
XP_010994109.1	88.7187	-1.56388	Down	0.3661	-4.27173	1.93963e-05	0.00342412	P54845	Neural retina-specific leucine zipper protein	NRL
ENSCAFP00000012573	425.716	-1.58909	Down	0.344639	-4.61087	4.00983e-06	0.000969894	Q7M370	Arylacetamide deacetylase	AADAC
XP_010984551.1	110.551	-1.62444	Down	0.405398	-4.00702	6.149e-05	0.00707085	Q0GKD5	NACHT LRR and PYD domains-containing protein 1b allele 5	NLRP1B
ENSCAFP00000020886	432.915	-1.6263	Down	0.486972	-3.33962	0.000838936	0.0421843	P62275	40S ribosomal protein S29	RPS29
ENSP00000393474-D22	81.0559	-1.62777	Down	0.492923	-3.30229	0.000958987	0.0462324	O43866	CD5 antigen-like	CD5L
ENSBTAP00000001351	53.083	-1.79888	Down	0.448497	-4.0109	6.04883e-05	0.00706091	Q08DX6	Growth/differentiation factor 10	GDF10
ENSBTAP00000025217	69.2563	-1.81657	Down	0.462547	-3.92733	8.58953e-05	0.0090657	Q9Y2N7	Hypoxia-inducible factor 3-alpha	HIF3A
XP_010988798.1	1788.77	-1.86603	Down	0.418967	-4.45388	8.43328e-06	0.00176199	P14730	WAP four-disulfide core domain protein 18 (Fragment)	WFDC18
ENSCAFP00000008571	366.742	-1.91875	Down	0.390055	-4.91918	8.69062e-07	0.000277005	Q9P281	BAH and coiled-coil domain-containing protein 1	BAHCC1
ENSBTAP00000025630	45.9561	-1.92364	Down	0.522631	-3.68069	0.0002326	0.0172653	Q96QI5	Heparan sulfate glucosamine 3-O-sulfotransferase 6	HS3ST6
ENSBTAP00000001847	25.815	-1.94692	Down	0.54309	-3.58489	0.000337226	0.023322	Q17QM9	CB1 cannabinoid receptor-interacting protein 1	CNRIP1
XP_010988801.1-D3	483.904	-1.97118	Down	0.492783	-4.00009	6.33186e-05	0.00722192	Q8SQA6	C-C motif chemokine 3	CCL3
ENSBTAP00000053257	54.5452	-2.09221	Down	0.596608	-3.50684	0.000453458	0.0286557	Q96QP1	Alpha-protein kinase 1	ALPK1
ENSBTAP00000040932	109.406	-2.1615	Down	0.351575	-6.14804	7.84462e-10	5.79222e-07	P41440	Folate transporter 1	SLC19A1
ENSBTAP00000028282	114.441	-2.27024	Down	0.554251	-4.09604	4.20272e-05	0.00545926	P13620	ATP synthase subunit d mitochondrial	ATP5H
ENSBTAP00000016620	43.9897	-2.35206	Down	0.703807	-3.34191	0.000832052	0.0421403	P80457	Xanthine dehydrogenase/oxidase	XDH
XP_010977175.1-D10	1060.78	-2.52305	Down	0.451016	-5.59416	2.21696e-08	1.15191e-05	P07470	Cytochrome c oxidase subunit 7A1 mitochondrial	COX7A1
ENSP00000384197-D4	32.8048	-2.56534	Down	0.735576	-3.48752	0.000487517	0.0302627	Q6ZMN7	PDZ domain-containing RING finger protein 4	PDZRN4
ENSBTAP00000001825	33.4816	-2.75665	Down	0.698045	-3.94911	7.84433e-05	0.0086329	Q2T9U8	Neuromedin-B	NMB
ENSP00000348064	50.2797	-2.90138	Down	0.789999	-3.67263	0.000240064	0.0176328	Q13508	Ecto-ADP-ribosyltransferase 3	ART3
ENSBTAP00000014449	21.3571	-2.90695	Down	0.752331	-3.86392	0.000111582	0.0106489	Q5T9G4	Armadillo repeat-containing protein 12	ARMC12
ENSBTAP00000002257	57.5389	-2.97617	Down	0.704427	-4.22496	2.38986e-05	0.00385294	A9QWP9	C-X-C motif chemokine 9	CXCL9
ENSP00000435466	21.0116	-2.99453	Down	0.736449	-4.06618	4.77906e-05	0.00604013	Q8IZU9	Kin of IRRE-like protein 3	KIRREL3
ENSBTAP00000055762-D2	40.3544	-3.05301	Down	0.912295	-3.34651	0.000818346	0.0417475	Q5JR59	Microtubule-associated tumor suppressor candidate 2	MTUS2
ENSCAFP00000014429	125.859	-3.3529	Down	0.618708	-5.4192	5.9867e-08	2.79958e-05	Q6ZMN7	PDZ domain-containing RING finger protein 4	PDZRN4
ENSP00000301587-D2	64.7759	-3.35367	Down	0.677973	-4.94661	7.55171e-07	0.000252245	NA	NA	NA
XP_010986526.1	298.296	-4.06588	Down	0.995182	-4.08556	4.39697e-05	0.00560774	P62155	Calmodulin	CALM1
ENSCAFP00000019758-D2	157.751	-4.92971	Down	0.666075	-7.40114	1.35023e-13	1.72204e-10	P60901	Proteasome subunit alpha type-6	PSMA6
ENSBTAP00000018443	17.1707	-5.19086	Down	1.50197	-3.45604	0.000548169	0.0327245	Q3SZU9	Transmembrane protein 141	TMEM141
XP_010972600.1	7.35744	-5.416	Down	1.5957	-3.39413	0.000688464	0.0378763	O95970	Leucine-rich glioma-inactivated protein 1	LGI1
ENSBTAP00000000115	11.9234	-6.13633	Down	1.73255	-3.54178	0.000397434	0.025933	Q0P6D2	Protein FAM69C	FAM69C
XP_010973753.1-D661	10.5175	-6.93545	Down	1.48729	-4.66314	3.1142e-06	0.000780163	NA	NA	NA
XP_010993527.1-D4	13.5399	-7.28919	Down	1.48413	-4.91143	9.04164e-07	0.000277005	P22314	Ubiquitin-like modifier-activating enzyme 1	UBA1
ENSCAFP00000003749-D377	28.7467	-7.4146	Down	1.3131	-5.64662	1.63634e-08	8.82931e-06	Q96EQ9	Histone-lysine N-methyltransferase PRDM9	PRDM9
ENSMUSP00000111560-D4	17.9608	-7.69744	Down	1.56754	-4.91054	9.08278e-07	0.000277005	A3KMV5	Ubiquitin-like modifier-activating enzyme 1	UBA1
ENSMUSP00000101263-D147	25.8688	-8.23053	Down	1.32108	-6.23013	4.66045e-10	3.63231e-07	O62836	Zinc finger X-chromosomal protein	ZFX
ENSCAFP00000000026-D147	27.3364	-8.31157	Down	1.43169	-5.80542	6.42034e-09	3.75296e-06	Q9NQV7	Histone-lysine N-methyltransferase PRDM9	PRDM9
ENSBTAP00000052067-D340	28.4843	-8.36772	Down	1.29315	-6.4708	9.74864e-11	9.11758e-08	Q9NQV7	Histone-lysine N-methyltransferase PRDM9	PRDM9
ENSCAFP00000024436-D282	34.8459	-8.66	Down	1.31489	-6.58609	4.51549e-11	4.87291e-08	Q96EQ9	Histone-lysine N-methyltransferase PRDM9	PRDM9
ENSP00000369465-D2	37.0294	-8.74314	Down	1.28677	-6.79463	1.08592e-11	1.26953e-08	Q9NUQ3	Gamma-taxilin	TXLNG
ENSBTAP00000053899	274.324	-9.19537	Down	0.878799	-10.4636	1.26978e-25	4.45344e-22	Q5RF43	ATP-dependent RNA helicase DDX3Y	DDX3Y
ENSBTAP00000023285-D169	133.84	-9.63607	Down	1.23437	-7.80647	5.8811e-15	9.16732e-12	Q96EQ9	Histone-lysine N-methyltransferase PRDM9	PRDM9
ENSMUSP00000125416-D430	133.843	-10.599	Down	1.22042	-8.68472	3.7968e-18	7.60934e-15	Q96EQ9	Histone-lysine N-methyltransferase PRDM9	PRDM9
ENSBTAP00000054652	193.056	-11.1269	Down	1.25719	-8.85065	8.70147e-19	2.03455e-15	Q15696	U2 small nuclear ribonucleoprotein auxiliary factor 35 kDa subunit-related protein 2	ZRSR2
ENSBTAP00000056061	198.649	-11.1695	Down	1.22287	-9.13385	6.61078e-20	1.85485e-16	O15550	Lysine-specific demethylase 6A	KDM6A
ENSBTAP00000055266-D4	1116.75	-11.8061	Down	1.04296	-11.3198	1.04695e-29	7.3438e-26	Q9Z0N1	Eukaryotic translation initiation factor 2 subunit 3 X-linked	EIF2S3X
ENSP00000316357-D2	804.088	-13.1868	Down	1.20767	-10.9193	9.32279e-28	4.35965e-24	Q93008	Probable ubiquitin carboxyl-terminal hydrolase FAF-X	USP9X
