## Supplementary material for "Adipose gene expression profiles reveal novel insights into the adaptation of northern Eurasian semi-domestic reindeer (*Rangifer tarandus*)": Table S19_.xlsx

### Sheet: DEGs ES-F vs ES-M
List of significantly differentially expressed genes between ES-F vs. ES-M
Gene ID	baseMean	log2FoldChange	Up/Down-Regulation (ES-F/ES-M)	lfcSE	stat	pvalue	padj	UniProt ID	Gene description	Gene Symbol
ENSP00000393066	27.9238	7.30664	Up	1.33503	5.473	4.42476e-08	3.04122e-05	Q32LP4	Sodium-driven chloride bicarbonate exchanger	SLC4A10
ENSBTAP00000055278-D6	613.174	7.20855	Up	1.71677	4.19889	2.68223e-05	0.00779961	P62893	60S ribosomal protein L39	RPL39
XP_010990036.1-D2	96.2565	5.86004	Up	0.560221	10.4602	1.31532e-25	6.62965e-22	Q5I0H3	Small ubiquitin-related modifier 1	SUMO1
XP_010978532.1-D7	13.5556	5.38448	Up	1.4429	3.73171	0.000190188	0.0342361	O15439	Multidrug resistance-associated protein 4	ABCC4
ENSBTAP00000002373	181.659	4.13279	Up	0.421707	9.80014	1.12426e-22	4.24998e-19	Q12774	Rho guanine nucleotide exchange factor 5	ARHGEF5
ENSBTAP00000017728	17.6724	4.02439	Up	1.05282	3.82247	0.00013212	0.0262866	P54840	Glycogen [starch] synthase liver	GYS2
ENSBTAP00000003015	61.5012	3.49253	Up	0.705467	4.95067	7.39587e-07	0.000372776	Q0VCE2	Heart- and neural crest derivatives-expressed protein 1	HAND1
ENSBTAP00000037722	44.0729	3.47601	Up	0.853048	4.07481	4.60522e-05	0.0128955	Q969Q1	E3 ubiquitin-protein ligase TRIM63	TRIM63
ENSBTAP00000002431	25.2502	3.43577	Up	0.881677	3.89685	9.74503e-05	0.0210507	Q0VCU7	Gamma-sarcoglycan	SGCG
XP_010984187.1	34.8792	3.29951	Up	0.783627	4.21057	2.5473e-05	0.00755251	P48763	Sodium/hydrogen exchanger 2	SLC9A2
ENSMUSP00000132348	139.108	2.91986	Up	0.591811	4.93378	8.06534e-07	0.000393406	P60060	Protein transport protein Sec61 subunit gamma	SEC61G
ENSBTAP00000025207	562.315	2.79678	Up	0.332342	8.41536	3.91686e-17	5.92269e-14	Q8N436	Inactive carboxypeptidase-like protein X2	CPXM2
ENSBTAP00000009056	105.895	2.28964	Up	0.526498	4.34882	1.36875e-05	0.00440358	Q9ET77	Junctophilin-3	JPH3
ENSBTAP00000049519	171.097	2.26822	Up	0.416005	5.45238	4.96993e-08	3.26741e-05	Q5EA25	Sushi repeat-containing protein SRPX2	SRPX2
ENSBTAP00000008826	118.103	2.19521	Up	0.475363	4.61797	3.87518e-06	0.00162768	Q9UKU0	Long-chain-fatty-acid--CoA ligase 6	ACSL6
ENSBTAP00000023312	142.958	2.16636	Up	0.352532	6.14514	7.9895e-10	7.24775e-07	Q9UMR3	T-box transcription factor TBX20	TBX20
ENSP00000318340	25.893	2.04388	Up	0.556079	3.67552	0.000237361	0.0399257	NA	NA	NA
ENSBTAP00000024362-D2	362.937	1.95905	Up	0.383368	5.11011	3.2197e-07	0.000180315	A7MB70	Semaphorin-3C	SEMA3C
ENSP00000380147	103.072	1.92504	Up	0.369164	5.21459	1.8422e-07	0.000107138	P16157	Ankyrin-1	ANK1
ENSCAFP00000016037	37.6807	1.77302	Up	0.464631	3.81596	0.000135652	0.0266389	O60241	Adhesion G protein-coupled receptor B2	ADGRB2
ENSBTAP00000043437	126.192	1.7544	Up	0.460918	3.80631	0.000141057	0.0273451	P49259	Secretory phospholipase A2 receptor	PLA2R1
XP_010976112.1	83.3707	1.67099	Up	0.369333	4.52434	6.05849e-06	0.0024108	Q9GLW0	Progesterone receptor	PGR
ENSBTAP00000002681	234.245	1.58822	Up	0.258583	6.14201	8.14839e-10	7.24775e-07	Q61391	Neprilysin	MME
XP_010977907.1	179.052	1.55344	Up	0.395557	3.92722	8.59343e-05	0.019199	Q28046	Adseverin	SCIN
ENSBTAP00000022145	234.413	1.50742	Up	0.267231	5.6409	1.69161e-08	1.21804e-05	Q0P5D3	G1/S-specific cyclin-D2	CCND2
ENSBTAP00000036561	212.434	1.50521	Up	0.256895	5.85923	4.65016e-09	3.70079e-06	P10730	Atrial natriuretic peptide receptor 3	NPR3
ENSP00000305988	223.69	1.50307	Up	0.336106	4.47201	7.74878e-06	0.00277818	Q9BH13	CD166 antigen	ALCAM
ENSBTAP00000001351	86.0956	-1.70683	Down	0.378369	-4.51102	6.45181e-06	0.00243895	Q08DX6	Growth/differentiation factor 10	GDF10
ENSBTAP00000029559	110.563	-1.93413	Down	0.452305	-4.27616	1.90142e-05	0.00586763	O00763	Acetyl-CoA carboxylase 2	ACACB
XP_010994109.1	81.9278	-2.08991	Down	0.42543	-4.91247	8.99343e-07	0.000424968	P54845	Neural retina-specific leucine zipper protein	NRL
ENSBTAP00000023352	61.3134	-2.26573	Down	0.501475	-4.51813	6.23896e-06	0.00241895	B0KWC9	Cingulin	CGN
ENSBTAP00000013602	28.5723	-2.91387	Down	0.739089	-3.94251	8.06324e-05	0.0190462	NA	NA	NA
ENSCAFP00000014429	116.296	-3.29979	Down	0.539601	-6.11523	9.64198e-10	8.0998e-07	Q6ZMN7	PDZ domain-containing RING finger protein 4	PDZRN4
ENSBTAP00000006097	14.3173	-4.30926	Down	1.07278	-4.01691	5.89673e-05	0.0162117	P10861	Mitochondrial brown fat uncoupling protein 1 (Fragment)	UCP1
XP_010973753.1-D661	10.8794	-6.88139	Down	1.43134	-4.80764	1.5272e-06	0.000659793	NA	NA	NA
ENSMUSP00000101263-D147	23.5936	-7.02418	Down	1.30304	-5.39063	7.02125e-08	4.42368e-05	O62836	Zinc finger X-chromosomal protein	ZFX
ENSMUSP00000111560-D4	13.5948	-7.19782	Down	1.48672	-4.84143	1.28911e-06	0.000590684	A3KMV5	Ubiquitin-like modifier-activating enzyme 1	UBA1
ENSCAFP00000000026-D147	30.4491	-8.36826	Down	1.31078	-6.38417	1.72327e-10	1.73717e-07	Q9NQV7	Histone-lysine N-methyltransferase PRDM9	PRDM9
ENSBTAP00000052067-D340	34.0389	-8.52394	Down	1.27498	-6.68553	2.30084e-11	2.48507e-08	Q9NQV7	Histone-lysine N-methyltransferase PRDM9	PRDM9
ENSCAFP00000024436-D282	39.4023	-8.73723	Down	1.26253	-6.92039	4.50391e-12	5.23874e-09	Q96EQ9	Histone-lysine N-methyltransferase PRDM9	PRDM9
ENSCAFP00000003749-D377	41.0961	-8.79946	Down	1.26619	-6.94957	3.66395e-12	4.61688e-09	Q96EQ9	Histone-lysine N-methyltransferase PRDM9	PRDM9
ENSP00000369465-D2	42.6468	-8.8513	Down	1.25596	-7.04745	1.82232e-12	2.50502e-09	Q9NUQ3	Gamma-taxilin	TXLNG
ENSBTAP00000053899	289.313	-9.76067	Down	1.05425	-9.25842	2.07486e-20	6.27478e-17	Q5RF43	ATP-dependent RNA helicase DDX3Y	DDX3Y
ENSP00000316357-D2	748.458	-9.81139	Down	0.68047	-14.4185	3.95579e-47	2.99078e-43	Q93008	Probable ubiquitin carboxyl-terminal hydrolase FAF-X	USP9X
ENSBTAP00000055266-D4	1073.6	-10.327	Down	0.674949	-15.3004	7.60088e-53	1.14933e-48	Q9Z0N1	Eukaryotic translation initiation factor 2 subunit 3 X-linked	EIF2S3X
ENSMUSP00000125416-D430	150.784	-10.6731	Down	1.2114	-8.81054	1.24549e-18	2.09256e-15	Q96EQ9	Histone-lysine N-methyltransferase PRDM9	PRDM9
ENSBTAP00000023285-D169	161.222	-10.7693	Down	1.21999	-8.82736	1.07175e-18	2.02574e-15	Q96EQ9	Histone-lysine N-methyltransferase PRDM9	PRDM9
ENSBTAP00000056061	183.05	-10.9522	Down	1.20812	-9.06548	1.24058e-19	3.12647e-16	O15550	Lysine-specific demethylase 6A	KDM6A
ENSBTAP00000054652	205.875	-11.1201	Down	1.24081	-8.96195	3.18978e-19	6.89038e-16	Q15696	U2 small nuclear ribonucleoprotein auxiliary factor 35 kDa subunit-related protein 2	ZRSR2
