## Supplementary material for "Adipose gene expression profiles reveal novel insights into the adaptation of northern Eurasian semi-domestic reindeer (*Rangifer tarandus*)": Table S20.xlsx

### Sheet: DEGs_Downregulated_GO
List of significantly enriched GO terms associated with significantly downregulated DEGs in FM-S vs FM-W
GO ID	Term type	Term	Query item	querytotal	Ref. item	Ref. total	pvalue	FDR	Entries
GO:0005126	F	cytokine receptor binding	13	117	55	10193	1.1e-13	1.4e-11	ENSBTAP00000005406 XP_010981162.1-D2 ENSBTAP00000039324 ENSBTAP00000001745 ENSBTAP00000026275 ENSBTAP00000019865 ENSBTAP00000009446 XP_010988802.1-D3 ENSBTAP00000037106 ENSBTAP00000015874 ENSBTAP00000026209 XP_010981138.1 ENSBTAP00000055252
GO:0005125	F	cytokine activity	12	117	41	10193	5.5e-14	1.4e-11	ENSBTAP00000005406 XP_010981162.1-D2 ENSBTAP00000039324 ENSBTAP00000009446 ENSBTAP00000026275 ENSBTAP00000019865 XP_010988802.1-D3 ENSBTAP00000037106 ENSBTAP00000015874 XP_010981138.1 ENSBTAP00000055252 ENSBTAP00000022393
GO:0008009	F	chemokine activity	10	117	27	10193	4.3e-13	2.7e-11	ENSBTAP00000005406 XP_010981162.1-D2 ENSBTAP00000039324 ENSBTAP00000009446 ENSBTAP00000026275 XP_010988802.1-D3 ENSBTAP00000037106 ENSBTAP00000015874 XP_010981138.1 ENSBTAP00000055252
GO:0042379	F	chemokine receptor binding	10	117	27	10193	4.3e-13	2.7e-11	ENSBTAP00000005406 XP_010981162.1-D2 ENSBTAP00000039324 ENSBTAP00000009446 ENSBTAP00000026275 XP_010988802.1-D3 ENSBTAP00000037106 ENSBTAP00000015874 XP_010981138.1 ENSBTAP00000055252
GO:0005576	C	extracellular region	23	117	279	10193	2e-12	1.2e-10	ENSBTAP00000005406 ENSBTAP00000000944 ENSBTAP00000009446 ENSBTAP00000026275 XP_010981138.1 ENSBTAP00000002805 XP_010986608.1 ENSBTAP00000019865 ENSBTAP00000001745 ENSBTAP00000019232 ENSBTAP00000003204 ENSBTAP00000055252 ENSBTAP00000039324 ENSBTAP00000002689 XP_010988802.1-D3 ENSBTAP00000015874 ENSBTAP00000026209 XP_010991347.1 XP_010981162.1-D2 ENSBTAP00000037106 ENSBTAP00000003055 ENSBTAP0000000…
GO:0002376	P	immune system process	19	117	175	10193	1.1e-12	4.6e-10	ENSBTAP00000005406 XP_010981162.1-D2 ENSBTAP00000039324 ENSBTAP00000001745 ENSBTAP00000013413-D2 XP_010989113.1-D8 ENSP00000312082-D5 XP_010975330.1-D5 ENSBTAP00000019865 ENSBTAP00000009446 XP_010988802.1-D3 ENSBTAP00000037106 ENSBTAP00000015874 ENSCAFP00000035027-D6 ENSBTAP00000026308-D8 XP_010981138.1 ENSBTAP00000055252 XP_010973945.1 ENSBTAP00000026275
GO:0001664	F	G-protein coupled receptor binding	10	117	37	10193	1.6e-11	8.1e-10	ENSBTAP00000005406 XP_010981162.1-D2 ENSBTAP00000039324 ENSBTAP00000009446 ENSBTAP00000026275 XP_010988802.1-D3 ENSBTAP00000037106 ENSBTAP00000015874 XP_010981138.1 ENSBTAP00000055252
GO:0006955	P	immune response	16	117	147	10193	5.3e-11	1.1e-08	ENSBTAP00000005406 XP_010981162.1-D2 ENSBTAP00000039324 ENSBTAP00000001745 ENSBTAP00000013413-D2 ENSBTAP00000026275 ENSP00000312082-D5 XP_010975330.1-D5 ENSBTAP00000019865 ENSBTAP00000009446 XP_010988802.1-D3 ENSBTAP00000037106 ENSBTAP00000015874 ENSCAFP00000035027-D6 XP_010981138.1 ENSBTAP00000055252
GO:0005102	F	receptor binding	15	117	190	10193	1.6e-08	6.9e-07	ENSBTAP00000005406 XP_010981162.1-D2 ENSBTAP00000039324 ENSBTAP00000001745 ENSBTAP00000026275 ENSBTAP00000019865 ENSBTAP00000009446 XP_010988802.1-D3 ENSBTAP00000037106 ENSBTAP00000015874 ENSBTAP00000006982 ENSBTAP00000026209 XP_010981138.1 ENSBTAP00000055252 ENSBTAP00000022393
GO:0042221	P	response to chemical	10	117	160	10193	2.6e-05	0.0028	ENSP00000312082-D5 ENSBTAP00000039324 XP_010991694.1 XP_010989113.1-D8 ENSBTAP00000026308-D8 ENSP00000367384-D5 ENSBTAP00000015874 ENSBTAP00000006982 ENSBTAP00000048821 XP_010973945.1
GO:0009605	P	response to external stimulus	7	117	70	10193	2e-05	0.0028	ENSP00000312082-D5 ENSBTAP00000039324 XP_010989113.1-D8 ENSBTAP00000026308-D8 ENSP00000367384-D5 ENSBTAP00000015874 XP_010973945.1
GO:0042330	P	taxis	5	117	37	10193	7.1e-05	0.0051	ENSBTAP00000039324 ENSBTAP00000026308-D8 XP_010989113.1-D8 ENSP00000367384-D5 ENSBTAP00000015874
GO:0006935	P	chemotaxis	5	117	37	10193	7.1e-05	0.0051	ENSBTAP00000039324 ENSBTAP00000026308-D8 XP_010989113.1-D8 ENSP00000367384-D5 ENSBTAP00000015874
GO:0050896	P	response to stimulus	35	117	1483	10193	0.00029	0.018	ENSBTAP00000005406 ENSBTAP00000005527 ENSBTAP00000012724 ENSBTAP00000001745 ENSBTAP00000019327 ENSBTAP00000013413-D2 ENSBTAP00000027338 ENSBTAP00000026275 ENSBTAP00000022687 XP_010981138.1 ENSP00000312082-D5 ENSBTAP00000019865 ENSBTAP00000009446 ENSBTAP00000033363 ENSBTAP00000027870 ENSBTAP00000048821 ENSBTAP00000055252 XP_010973945.1 ENSBTAP00000039324 XP_010991694.1 ENSBTAP00000042728 ENSBTAP00…
GO:0001071	F	nucleic acid binding transcription factor activity	11	117	306	10193	0.0013	0.04	ENSCAFP00000025086-D2 ENSBTAP00000011066 XP_010991694.1 ENSBTAP00000003812 ENSBTAP00000010762 XP_010990427.1 ENSBTAP00000015987 ENSCAFP00000031140-D2 XP_010973945.1 ENSBTAP00000005660 ENSBTAP00000004402
GO:0003700	F	transcription factor activity, sequence-specific DNA binding	11	117	306	10193	0.0013	0.04	ENSCAFP00000025086-D2 ENSBTAP00000011066 XP_010991694.1 ENSBTAP00000003812 ENSBTAP00000010762 XP_010990427.1 ENSBTAP00000015987 ENSCAFP00000031140-D2 XP_010973945.1 ENSBTAP00000005660 ENSBTAP00000004402

### Sheet: DEGs_Upregulated_GO
List of significantly enriched GO terms associated with significantly upregulated DEGs in FM-S vs FM-W
GO ID	Term type	Term	Query item	Query total	Ref. item	Ref. total	pvalue	FDR	Entries
GO:0009167	P	purine ribonucleoside monophosphate metabolic process	7	117	55	10193	4e-06	0.00038	YP_001488950.1-D13 XP_010979726.1-D10 ENSBTAP00000024326-D2 YP_001488946.1 YP_001488950.1 ENSCAFP00000027611 ENSBTAP00000024326
GO:0009161	P	ribonucleoside monophosphate metabolic process	7	117	58	10193	5.8e-06	0.00038	YP_001488950.1-D13 XP_010979726.1-D10 ENSBTAP00000024326-D2 YP_001488946.1 YP_001488950.1 ENSCAFP00000027611 ENSBTAP00000024326
GO:0009199	P	ribonucleoside triphosphate metabolic process	7	117	56	10193	4.5e-06	0.00038	YP_001488950.1-D13 XP_010979726.1-D10 ENSBTAP00000024326-D2 YP_001488946.1 YP_001488950.1 ENSCAFP00000027611 ENSBTAP00000024326
GO:0009205	P	purine ribonucleoside triphosphate metabolic process	7	117	56	10193	4.5e-06	0.00038	YP_001488950.1-D13 XP_010979726.1-D10 ENSBTAP00000024326-D2 YP_001488946.1 YP_001488950.1 ENSCAFP00000027611 ENSBTAP00000024326
GO:0046034	P	ATP metabolic process	7	117	50	10193	2.1e-06	0.00038	YP_001488950.1-D13 XP_010979726.1-D10 ENSBTAP00000024326-D2 YP_001488946.1 YP_001488950.1 ENSCAFP00000027611 ENSBTAP00000024326
GO:0009141	P	nucleoside triphosphate metabolic process	7	117	57	10193	5.1e-06	0.00038	YP_001488950.1-D13 XP_010979726.1-D10 ENSBTAP00000024326-D2 YP_001488946.1 YP_001488950.1 ENSCAFP00000027611 ENSBTAP00000024326
GO:0009144	P	purine nucleoside triphosphate metabolic process	7	117	56	10193	4.5e-06	0.00038	YP_001488950.1-D13 XP_010979726.1-D10 ENSBTAP00000024326-D2 YP_001488946.1 YP_001488950.1 ENSCAFP00000027611 ENSBTAP00000024326
GO:0009126	P	purine nucleoside monophosphate metabolic process	7	117	55	10193	4e-06	0.00038	YP_001488950.1-D13 XP_010979726.1-D10 ENSBTAP00000024326-D2 YP_001488946.1 YP_001488950.1 ENSCAFP00000027611 ENSBTAP00000024326
GO:0009123	P	nucleoside monophosphate metabolic process	7	117	60	10193	7.2e-06	0.00042	YP_001488950.1-D13 XP_010979726.1-D10 ENSBTAP00000024326-D2 YP_001488946.1 YP_001488950.1 ENSCAFP00000027611 ENSBTAP00000024326
GO:0046128	P	purine ribonucleoside metabolic process	7	117	65	10193	1.2e-05	0.00059	YP_001488950.1-D13 XP_010979726.1-D10 ENSBTAP00000024326-D2 YP_001488946.1 YP_001488950.1 ENSCAFP00000027611 ENSBTAP00000024326
GO:0042278	P	purine nucleoside metabolic process	7	117	65	10193	1.2e-05	0.00059	YP_001488950.1-D13 XP_010979726.1-D10 ENSBTAP00000024326-D2 YP_001488946.1 YP_001488950.1 ENSCAFP00000027611 ENSBTAP00000024326
GO:0009119	P	ribonucleoside metabolic process	7	117	68	10193	1.7e-05	0.00073	YP_001488950.1-D13 XP_010979726.1-D10 ENSBTAP00000024326-D2 YP_001488946.1 YP_001488950.1 ENSCAFP00000027611 ENSBTAP00000024326
GO:0009116	P	nucleoside metabolic process	7	117	75	10193	3.2e-05	0.0013	YP_001488950.1-D13 XP_010979726.1-D10 ENSBTAP00000024326-D2 YP_001488946.1 YP_001488950.1 ENSCAFP00000027611 ENSBTAP00000024326
GO:1901657	P	glycosyl compound metabolic process	7	117	76	10193	3.5e-05	0.0013	YP_001488950.1-D13 XP_010979726.1-D10 ENSBTAP00000024326-D2 YP_001488946.1 YP_001488950.1 ENSCAFP00000027611 ENSBTAP00000024326
GO:0009150	P	purine ribonucleotide metabolic process	7	117	77	10193	3.8e-05	0.0013	YP_001488950.1-D13 XP_010979726.1-D10 ENSBTAP00000024326-D2 YP_001488946.1 YP_001488950.1 ENSCAFP00000027611 ENSBTAP00000024326
GO:0009259	P	ribonucleotide metabolic process	7	117	78	10193	4.1e-05	0.0013	YP_001488950.1-D13 XP_010979726.1-D10 ENSBTAP00000024326-D2 YP_001488946.1 YP_001488950.1 ENSCAFP00000027611 ENSBTAP00000024326
GO:0006163	P	purine nucleotide metabolic process	7	117	80	10193	4.8e-05	0.0015	YP_001488950.1-D13 XP_010979726.1-D10 ENSBTAP00000024326-D2 YP_001488946.1 YP_001488950.1 ENSCAFP00000027611 ENSBTAP00000024326
GO:0019693	P	ribose phosphate metabolic process	7	117	81	10193	5.2e-05	0.0015	YP_001488950.1-D13 XP_010979726.1-D10 ENSBTAP00000024326-D2 YP_001488946.1 YP_001488950.1 ENSCAFP00000027611 ENSBTAP00000024326
GO:0009117	P	nucleotide metabolic process	8	117	112	10193	6.2e-05	0.0016	YP_001488950.1-D13 ENSBTAP00000001400 XP_010979726.1-D10 ENSBTAP00000024326-D2 YP_001488946.1 YP_001488950.1 ENSCAFP00000027611 ENSBTAP00000024326
GO:1902600	P	hydrogen ion transmembrane transport	5	117	36	10193	6.2e-05	0.0016	ENSMUSP00000105168 ENSBTAP00000024326 ENSBTAP00000024326-D2 XP_010979726.1-D10 YP_001488946.1
GO:0072521	P	purine-containing compound metabolic process	7	117	82	10193	5.7e-05	0.0016	YP_001488950.1-D13 XP_010979726.1-D10 ENSBTAP00000024326-D2 YP_001488946.1 YP_001488950.1 ENSCAFP00000027611 ENSBTAP00000024326
GO:0006753	P	nucleoside phosphate metabolic process	8	117	117	10193	8.4e-05	0.002	YP_001488950.1-D13 ENSBTAP00000001400 XP_010979726.1-D10 ENSBTAP00000024326-D2 YP_001488946.1 YP_001488950.1 ENSCAFP00000027611 ENSBTAP00000024326
GO:0015992	P	proton transport	5	117	40	10193	0.0001	0.0023	ENSMUSP00000105168 ENSBTAP00000024326 ENSBTAP00000024326-D2 XP_010979726.1-D10 YP_001488946.1
GO:0006818	P	hydrogen transport	5	117	40	10193	0.0001	0.0023	ENSMUSP00000105168 ENSBTAP00000024326 ENSBTAP00000024326-D2 XP_010979726.1-D10 YP_001488946.1
GO:0015078	F	hydrogen ion transmembrane transporter activity	7	117	63	10193	1e-05	0.0024	ENSBTAP00000024326-D2 XP_010979726.1-D10 ENSMUSP00000105168 YP_001488946.1 XP_010992188.1 XP_010977175.1-D10 ENSBTAP00000024326
GO:0019637	P	organophosphate metabolic process	10	117	199	10193	0.00016	0.0033	YP_001488950.1-D13 ENSBTAP00000001400 XP_010979726.1-D10 ENSBTAP00000024326-D2 YP_001488946.1 ENSBTAP00000000198 YP_001488950.1 ENSCAFP00000027611 ENSBTAP00000024326 ENSBTAP00000003236
GO:0055086	P	nucleobase-containing small molecule metabolic process	8	117	130	10193	0.00017	0.0035	YP_001488950.1-D13 ENSBTAP00000001400 XP_010979726.1-D10 ENSBTAP00000024326-D2 YP_001488946.1 YP_001488950.1 ENSCAFP00000027611 ENSBTAP00000024326
GO:0044281	P	small molecule metabolic process	12	117	310	10193	0.00042	0.0082	YP_001488950.1-D13 ENSBTAP00000001400 ENSBTAP00000003991 ENSBTAP00000023364 ENSBTAP00000024326-D2 YP_001488946.1 ENSBTAP00000000198 YP_001488950.1 ENSCAFP00000027611 ENSBTAP00000024326 XP_010979726.1-D10 ENSBTAP00000002084
GO:1901135	P	carbohydrate derivative metabolic process	9	117	203	10193	0.00079	0.015	YP_001488950.1-D13 XP_010979726.1-D10 ENSBTAP00000024326-D2 YP_001488946.1 ENSBTAP00000000780 ENSBTAP00000000198 YP_001488950.1 ENSCAFP00000027611 ENSBTAP00000024326
GO:0090407	P	organophosphate biosynthetic process	6	117	94	10193	0.00089	0.016	ENSBTAP00000001400 XP_010979726.1-D10 ENSBTAP00000024326-D2 YP_001488946.1 ENSBTAP00000024326 ENSBTAP00000003236
GO:0044711	P	single-organism biosynthetic process	8	117	171	10193	0.0011	0.018	XP_010979726.1-D10 ENSBTAP00000001400 ENSBTAP00000003991 ENSBTAP00000023364 ENSBTAP00000024326-D2 YP_001488946.1 ENSBTAP00000024326 ENSBTAP00000003236
GO:0044710	P	single-organism metabolic process	21	117	807	10193	0.0011	0.018	ENSBTAP00000015811 YP_001488950.1-D13 ENSP00000273450 ENSBTAP00000024496 ENSBTAP00000001400 ENSBTAP00000003991 ENSBTAP00000005925 ENSBTAP00000043333 ENSBTAP00000001698 ENSBTAP00000024326-D2 YP_001488946.1 ENSBTAP00000000780 ENSBTAP00000000198 YP_001488950.1 ENSBTAP00000007112-D3 ENSCAFP00000027611 ENSBTAP00000024326 ENSBTAP00000023364 ENSBTAP00000003236 XP_010979726.1-D10 ENSBTAP00000002084
GO:0009165	P	nucleotide biosynthetic process	5	117	69	10193	0.0013	0.022	ENSBTAP00000024326 ENSBTAP00000024326-D2 ENSBTAP00000001400 XP_010979726.1-D10 YP_001488946.1
GO:1901293	P	nucleoside phosphate biosynthetic process	5	117	70	10193	0.0014	0.023	ENSBTAP00000024326 ENSBTAP00000024326-D2 ENSBTAP00000001400 XP_010979726.1-D10 YP_001488946.1
GO:0098662	P	inorganic cation transmembrane transport	5	117	77	10193	0.0022	0.034	ENSMUSP00000105168 ENSBTAP00000024326 ENSBTAP00000024326-D2 XP_010979726.1-D10 YP_001488946.1
GO:0098655	P	cation transmembrane transport	5	117	82	10193	0.0029	0.043	ENSMUSP00000105168 ENSBTAP00000024326 ENSBTAP00000024326-D2 XP_010979726.1-D10 YP_001488946.1
