## Supplementary material for "Adipose gene expression profiles reveal novel insights into the adaptation of northern Eurasian semi-domestic reindeer (*Rangifer tarandus*)": Table S21.xlsx

### Sheet: DEGs_Downregulated_GO
List of significantly enriched GO terms associated with significantly downregulated DEGs in FP-S vs FP-W
GO ID	Term type	Term	Query item	Query total	Ref. item	Ref. total	pvalue	FDR	Entries
GO:0031224	C	intrinsic component of membrane	46	229	882	9706	3.4e-06	0.00017	ENSBTAP00000039471 ENSBTAP00000022795-D4 ENSBTAP00000053745 ENSBTAP00000010601-D13 ENSBTAP00000017631-D2 ENSBTAP00000002571 ENSBTAP00000053442-D3 ENSBTAP00000039219 ENSBTAP00000000560 ENSP00000301945-D2 XP_010982002.1 XP_010987547.1-D49 ENSBTAP00000021229 ENSBTAP00000014354 ENSP00000312672 ENSBTAP00000023395 ENSBTAP00000035359-D15 ENSBTAP00000009938 ENSBTAP00000002800 ENSBTAP00000018181 ENSBTAP00…
GO:0016021	C	integral component of membrane	46	229	880	9706	3.3e-06	0.00017	ENSBTAP00000039471 ENSBTAP00000022795-D4 ENSBTAP00000053745 ENSBTAP00000010601-D13 ENSBTAP00000017631-D2 ENSBTAP00000002571 ENSBTAP00000053442-D3 ENSBTAP00000039219 ENSBTAP00000000560 ENSP00000301945-D2 XP_010982002.1 XP_010987547.1-D49 ENSBTAP00000021229 ENSBTAP00000014354 ENSP00000312672 ENSBTAP00000023395 ENSBTAP00000035359-D15 ENSBTAP00000009938 ENSBTAP00000002800 ENSBTAP00000018181 ENSBTAP00…
GO:0031226	C	intrinsic component of plasma membrane	12	229	98	9706	4.6e-06	0.00017	ENSBTAP00000002571 ENSBTAP00000009938 ENSBTAP00000034473 ENSBTAP00000039219 ENSBTAP00000011779 ENSP00000429430 ENSP00000358784-D2 ENSBTAP00000021229 ENSP00000378298 ENSBTAP00000025829 ENSBTAP00000018181 XP_010974577.1-D3
GO:0005887	C	integral component of plasma membrane	12	229	98	9706	4.6e-06	0.00017	ENSBTAP00000002571 ENSBTAP00000009938 ENSBTAP00000034473 ENSBTAP00000039219 ENSBTAP00000011779 ENSP00000429430 ENSP00000358784-D2 ENSBTAP00000021229 ENSP00000378298 ENSBTAP00000025829 ENSBTAP00000018181 XP_010974577.1-D3
GO:0005886	C	plasma membrane	18	229	226	9706	1.3e-05	0.00038	ENSBTAP00000028652 ENSBTAP00000002571 ENSBTAP00000009938 ENSBTAP00000015745 ENSBTAP00000034473 ENSBTAP00000039219 ENSBTAP00000011779 XP_010974279.1 ENSBTAP00000029102-D3 ENSBTAP00000015375 ENSP00000429430 ENSBTAP00000018628 ENSBTAP00000021229 ENSP00000378298 ENSP00000358784-D2 ENSBTAP00000025829 ENSBTAP00000018181 XP_010974577.1-D3
GO:0071944	C	cell periphery	18	229	238	9706	2.6e-05	0.00063	ENSBTAP00000028652 ENSBTAP00000002571 ENSBTAP00000009938 ENSBTAP00000015745 ENSBTAP00000034473 ENSBTAP00000039219 ENSBTAP00000011779 XP_010974279.1 ENSBTAP00000029102-D3 ENSBTAP00000015375 ENSP00000429430 ENSBTAP00000018628 ENSBTAP00000021229 ENSP00000378298 ENSP00000358784-D2 ENSBTAP00000025829 ENSBTAP00000018181 XP_010974577.1-D3
GO:0044425	C	membrane part	49	229	1074	9706	5e-05	0.001	ENSBTAP00000039471 ENSBTAP00000022795-D4 ENSBTAP00000053745 ENSBTAP00000010601-D13 ENSBTAP00000017631-D2 ENSBTAP00000002571 ENSBTAP00000053442-D3 ENSBTAP00000039219 ENSBTAP00000000560 ENSP00000301945-D2 XP_010982002.1 XP_010987547.1-D49 ENSBTAP00000018628 ENSBTAP00000021229 ENSBTAP00000014354 ENSP00000312672 ENSBTAP00000023395 ENSBTAP00000035359-D15 ENSBTAP00000009938 ENSBTAP00000002800 ENSBTAP00…
GO:0044459	C	plasma membrane part	14	229	166	9706	5.8e-05	0.0011	ENSBTAP00000002571 ENSBTAP00000009938 ENSBTAP00000034473 ENSBTAP00000039219 ENSBTAP00000011779 XP_010974279.1 ENSP00000429430 ENSP00000358784-D2 ENSBTAP00000021229 ENSP00000378298 ENSBTAP00000029102-D3 ENSBTAP00000025829 ENSBTAP00000018181 XP_010974577.1-D3
GO:0007165	P	signal transduction	48	229	1059	9706	6.7e-05	0.011	ENSBTAP00000039471 ENSBTAP00000010601-D13 ENSBTAP00000040628 XP_010996645.1-D4 ENSBTAP00000019327 ENSBTAP00000000560 XP_010982002.1 XP_010987547.1-D49 ENSBTAP00000005797 ENSBTAP00000018628 ENSBTAP00000023938 ENSBTAP00000014638 ENSBTAP00000033741 ENSBTAP00000017631-D2 ENSBTAP00000005348 ENSBTAP00000018432 XP_010976017.1 ENSCAFP00000003376-D86 ENSP00000429430 XP_010975522.1 XP_010999281.1 ENSCAFP00…
GO:0044700	P	single organism signaling	49	229	1078	9706	5.4e-05	0.011	ENSBTAP00000039471 ENSBTAP00000010601-D13 ENSBTAP00000040628 XP_010996645.1-D4 ENSBTAP00000019327 ENSBTAP00000000560 XP_010982002.1 XP_010987547.1-D49 ENSBTAP00000005797 ENSBTAP00000018628 ENSBTAP00000023938 ENSBTAP00000014638 ENSBTAP00000033741 ENSBTAP00000017631-D2 ENSBTAP00000005348 ENSMUSP00000021209 ENSBTAP00000018432 XP_010976017.1 ENSCAFP00000003376-D86 ENSP00000429430 XP_010975522.1 XP_01…
GO:0007154	P	cell communication	51	229	1083	9706	1.7e-05	0.011	ENSBTAP00000039471 ENSBTAP00000010601-D13 ENSBTAP00000040628 XP_010996645.1-D4 ENSBTAP00000019327 ENSBTAP00000000560 XP_010982002.1 XP_010987547.1-D49 ENSBTAP00000005797 ENSBTAP00000018628 ENSBTAP00000023938 ENSBTAP00000014638 ENSBTAP00000033741 ENSBTAP00000017631-D2 ENSBTAP00000005348 ENSMUSP00000021209 ENSBTAP00000018432 XP_010976017.1 ENSCAFP00000003376-D86 ENSP00000429430 XP_010975522.1 XP_01…
GO:0023052	P	signaling	49	229	1080	9706	5.6e-05	0.011	ENSBTAP00000039471 ENSBTAP00000010601-D13 ENSBTAP00000040628 XP_010996645.1-D4 ENSBTAP00000019327 ENSBTAP00000000560 XP_010982002.1 XP_010987547.1-D49 ENSBTAP00000005797 ENSBTAP00000018628 ENSBTAP00000023938 ENSBTAP00000014638 ENSBTAP00000033741 ENSBTAP00000017631-D2 ENSBTAP00000005348 ENSMUSP00000021209 ENSBTAP00000018432 XP_010976017.1 ENSCAFP00000003376-D86 ENSP00000429430 XP_010975522.1 XP_01…
GO:0065007	P	biological regulation	77	229	1985	9706	0.00015	0.017	ENSBTAP00000039471 ENSBTAP00000002429 XP_010991566.1 ENSBTAP00000010601-D13 ENSBTAP00000040628 ENSBTAP00000029613 ENSBTAP00000019327 ENSP00000274031 XP_010982002.1 XP_010987547.1-D49 ENSBTAP00000005797 ENSBTAP00000018628 ENSBTAP00000023938 ENSBTAP00000014638 ENSBTAP00000036581 ENSBTAP00000013598 ENSBTAP00000023312 XP_010973387.1 ENSBTAP00000019489 ENSP00000263238-D4 ENSBTAP00000005348 ENSMUSP0000…
GO:0007186	P	G-protein coupled receptor signaling pathway	15	229	205	9706	0.00016	0.017	ENSBTAP00000039471 ENSBTAP00000010601-D13 ENSBTAP00000017631-D2 ENSBTAP00000018432 ENSCAFP00000003376-D86 ENSBTAP00000017563 ENSBTAP00000000560 ENSBTAP00000053774 XP_010982002.1 XP_010987547.1-D49 XP_010974279.1 ENSBTAP00000002800 ENSBTAP00000028880 XP_010985401.1 ENSBTAP00000018119
GO:0098797	C	plasma membrane protein complex	9	229	106	9706	0.0011	0.017	ENSBTAP00000009938 ENSBTAP00000034473 ENSBTAP00000039219 XP_010974279.1 ENSP00000358784-D2 ENSBTAP00000021229 ENSBTAP00000029102-D3 ENSBTAP00000025829 ENSBTAP00000018181
GO:0050789	P	regulation of biological process	73	229	1890	9706	0.00023	0.019	ENSBTAP00000039471 ENSBTAP00000004836 XP_010991566.1 ENSBTAP00000010601-D13 ENSBTAP00000040628 ENSBTAP00000029613 ENSBTAP00000019327 ENSP00000274031 XP_010982002.1 XP_010987547.1-D49 ENSBTAP00000005797 ENSBTAP00000018628 ENSBTAP00000023938 ENSBTAP00000014638 ENSBTAP00000013598 ENSBTAP00000023312 XP_010973387.1 ENSBTAP00000019489 ENSP00000263238-D4 ENSBTAP00000005348 ENSMUSP00000021209 ENSBTAP0000…
GO:0050794	P	regulation of cellular process	72	229	1852	9706	0.00021	0.019	ENSBTAP00000039471 ENSBTAP00000004836 XP_010991566.1 ENSBTAP00000010601-D13 ENSBTAP00000040628 ENSBTAP00000029613 ENSBTAP00000019327 ENSP00000274031 XP_010982002.1 XP_010987547.1-D49 ENSBTAP00000005797 ENSBTAP00000018628 ENSBTAP00000023938 ENSBTAP00000014638 ENSBTAP00000013598 ENSBTAP00000023312 XP_010973387.1 ENSBTAP00000019489 ENSP00000263238-D4 ENSBTAP00000005348 ENSMUSP00000021209 ENSBTAP0000…
GO:0016020	C	membrane	63	229	1709	9706	0.0014	0.02	ENSBTAP00000039471 ENSBTAP00000022795-D4 ENSBTAP00000024549 ENSBTAP00000010601-D13 ENSBTAP00000040628 ENSBTAP00000002571 ENSBTAP00000015375 ENSBTAP00000019327 ENSBTAP00000000560 ENSP00000301945-D2 XP_010982002.1 XP_010987547.1-D49 ENSBTAP00000053745 ENSBTAP00000018628 ENSBTAP00000021229 XP_010974577.1-D3 ENSBTAP00000014354 ENSBTAP00000017631-D2 ENSP00000312672 ENSBTAP00000023395 ENSBTAP0000003535…
GO:0046873	F	metal ion transmembrane transporter activity	12	229	126	9706	5.9e-05	0.022	XP_010979519.1-D3 ENSBTAP00000022795-D4 ENSBTAP00000008433 ENSBTAP00000002571 ENSBTAP00000009938 ENSBTAP00000022795 ENSP00000358784-D2 ENSBTAP00000020631 ENSBTAP00000003886 ENSP00000378298 ENSBTAP00000025829 XP_010983293.1
GO:1902495	C	transmembrane transporter complex	5	229	41	9706	0.0028	0.034	ENSBTAP00000018181 ENSBTAP00000025829 ENSP00000358784-D2 ENSBTAP00000021229 ENSBTAP00000009938
GO:1990351	C	transporter complex	5	229	41	9706	0.0028	0.034	ENSBTAP00000018181 ENSBTAP00000025829 ENSP00000358784-D2 ENSBTAP00000021229 ENSBTAP00000009938
GO:0005578	C	proteinaceous extracellular matrix	5	229	43	9706	0.0035	0.039	ENSBTAP00000023709 ENSBTAP00000001339 ENSBTAP00000019854 ENSBTAP00000005348 ENSBTAP00000034720
GO:0060089	F	molecular transducer activity	21	229	377	9706	0.00044	0.041	XP_010979519.1-D3 ENSBTAP00000039471 ENSBTAP00000024549 ENSBTAP00000010601-D13 ENSBTAP00000017631-D2 ENSBTAP00000002800 ENSCAFP00000003376-D86 ENSBTAP00000019327 ENSBTAP00000000560 ENSP00000301945-D2 ENSBTAP00000011779 XP_010987547.1-D49 ENSBTAP00000053745 XP_010985517.1 ENSBTAP00000012207 ENSBTAP00000002429 XP_010982002.1 ENSBTAP00000018119 XP_010985401.1 ENSBTAP00000053774 XP_010983293.1
GO:0022836	F	gated channel activity	9	229	90	9706	0.00032	0.041	XP_010979519.1-D3 ENSBTAP00000024549 ENSBTAP00000008433 ENSBTAP00000009938 ENSBTAP00000011779 ENSP00000358784-D2 ENSBTAP00000003886 ENSBTAP00000025829 XP_010983293.1
GO:0004872	F	receptor activity	21	229	377	9706	0.00044	0.041	XP_010979519.1-D3 ENSBTAP00000039471 ENSBTAP00000024549 ENSBTAP00000010601-D13 ENSBTAP00000017631-D2 ENSBTAP00000002800 ENSCAFP00000003376-D86 ENSBTAP00000019327 ENSBTAP00000000560 ENSP00000301945-D2 ENSBTAP00000011779 XP_010987547.1-D49 ENSBTAP00000053745 XP_010985517.1 ENSBTAP00000012207 ENSBTAP00000002429 XP_010982002.1 ENSBTAP00000018119 XP_010985401.1 ENSBTAP00000053774 XP_010983293.1
GO:0005261	F	cation channel activity	8	229	83	9706	0.00087	0.046	XP_010979519.1-D3 ENSBTAP00000008433 ENSBTAP00000009938 ENSBTAP00000011779 ENSP00000358784-D2 ENSBTAP00000003886 ENSBTAP00000025829 XP_010983293.1
GO:0015075	F	ion transmembrane transporter activity	17	229	284	9706	0.00065	0.046	XP_010979519.1-D3 ENSBTAP00000022795-D4 ENSBTAP00000024549 ENSBTAP00000008433 ENSBTAP00000002571 ENSBTAP00000009938 ENSBTAP00000022795 ENSBTAP00000011779 ENSBTAP00000039134 ENSBTAP00000037719 ENSP00000358784-D2 ENSBTAP00000020631 ENSBTAP00000003886 ENSP00000378298 ENSBTAP00000025829 ENSBTAP00000023868 XP_010983293.1
GO:0038023	F	signaling receptor activity	18	229	322	9706	0.001	0.046	XP_010979519.1-D3 ENSBTAP00000039471 ENSBTAP00000024549 ENSBTAP00000010601-D13 ENSBTAP00000017631-D2 ENSBTAP00000002800 ENSCAFP00000003376-D86 ENSBTAP00000019327 ENSBTAP00000000560 ENSBTAP00000053774 ENSBTAP00000011779 XP_010987547.1-D49 ENSBTAP00000012207 ENSBTAP00000002429 XP_010982002.1 ENSBTAP00000018119 XP_010985401.1 XP_010983293.1
GO:0008324	F	cation transmembrane transporter activity	14	229	217	9706	0.00089	0.046	XP_010979519.1-D3 ENSBTAP00000022795-D4 ENSBTAP00000008433 ENSBTAP00000002571 ENSBTAP00000009938 ENSBTAP00000022795 ENSBTAP00000011779 ENSBTAP00000037719 ENSP00000358784-D2 ENSBTAP00000020631 ENSBTAP00000003886 ENSP00000378298 ENSBTAP00000025829 XP_010983293.1

### Sheet: DEGs_Upregulated_GO
List of significantly enriched GO terms associated with significantly upregulated DEGs in FP-S vs FP-W
GO ID	Term type	Term	Query item	Query total	Ref. item	Ref. total	pvalue	FDR	Entries
GO:0030529	C	intracellular ribonucleoprotein complex	23	168	289	9706	6e-09	2.7e-07	ENSBTAP00000052105 ENSBTAP00000008329 ENSCAFP00000025501 ENSMUSP00000128400-D14 ENSBTAP00000016153-D3 ENSCAFP00000030914-D3 ENSMUSP00000110886-D30 ENSBTAP00000026278-D7 XP_010981991.1-D3 ENSP00000296674-D4 ENSP00000296674-D3 ENSBTAP00000056251-D19 ENSBTAP00000043937-D10 XP_010996996.1-D2 ENSCAFP00000011832-D29 XP_010974057.1-D3 ENSCAFP00000020886-D9 ENSBTAP00000054672 ENSBTAP00000043937-D3 ENSCAF…
GO:1990904	C	ribonucleoprotein complex	23	168	289	9706	6e-09	2.7e-07	ENSBTAP00000052105 ENSBTAP00000008329 ENSCAFP00000025501 ENSMUSP00000128400-D14 ENSBTAP00000016153-D3 ENSCAFP00000030914-D3 ENSMUSP00000110886-D30 ENSBTAP00000026278-D7 XP_010981991.1-D3 ENSP00000296674-D4 ENSP00000296674-D3 ENSBTAP00000056251-D19 ENSBTAP00000043937-D10 XP_010996996.1-D2 ENSCAFP00000011832-D29 XP_010974057.1-D3 ENSCAFP00000020886-D9 ENSBTAP00000054672 ENSBTAP00000043937-D3 ENSCAF…
GO:0005840	C	ribosome	20	168	239	9706	2.3e-08	6.9e-07	XP_010974057.1-D3 XP_010981991.1-D3 ENSBTAP00000052105 XP_010973953.1 ENSCAFP00000025501 ENSBTAP00000054672 ENSP00000296674-D4 ENSP00000296674-D3 ENSBTAP00000056251-D19 ENSBTAP00000043937-D3 ENSCAFP00000021343 ENSCAFP00000020886-D9 ENSBTAP00000043937-D10 ENSCAFP00000030914-D3 XP_010996996.1-D2 ENSMUSP00000110886-D30 ENSCAFP00000030328 ENSBTAP00000026278-D7 ENSCAFP00000011832-D29 XP_010996996.1
GO:0003735	F	structural constituent of ribosome	20	168	235	9706	1.7e-08	3.8e-06	XP_010974057.1-D3 XP_010981991.1-D3 ENSBTAP00000052105 XP_010973953.1 ENSCAFP00000025501 ENSBTAP00000054672 ENSP00000296674-D4 ENSP00000296674-D3 ENSBTAP00000056251-D19 ENSBTAP00000043937-D3 ENSCAFP00000021343 ENSCAFP00000020886-D9 ENSBTAP00000043937-D10 ENSCAFP00000030914-D3 XP_010996996.1-D2 ENSMUSP00000110886-D30 ENSCAFP00000030328 ENSBTAP00000026278-D7 ENSCAFP00000011832-D29 XP_010996996.1
GO:0043043	P	peptide biosynthetic process	20	168	313	9706	1.6e-06	0.00014	XP_010974057.1-D3 XP_010981991.1-D3 ENSBTAP00000052105 XP_010973953.1 ENSCAFP00000025501 ENSBTAP00000054672 ENSP00000296674-D4 ENSP00000296674-D3 ENSBTAP00000056251-D19 ENSBTAP00000043937-D3 ENSCAFP00000021343 ENSCAFP00000020886-D9 ENSBTAP00000043937-D10 ENSCAFP00000030914-D3 XP_010996996.1-D2 ENSMUSP00000110886-D30 ENSCAFP00000030328 ENSBTAP00000026278-D7 ENSCAFP00000011832-D29 XP_010996996.1
GO:0043604	P	amide biosynthetic process	20	168	314	9706	1.7e-06	0.00014	XP_010974057.1-D3 XP_010981991.1-D3 ENSBTAP00000052105 XP_010973953.1 ENSCAFP00000025501 ENSBTAP00000054672 ENSP00000296674-D4 ENSP00000296674-D3 ENSBTAP00000056251-D19 ENSBTAP00000043937-D3 ENSCAFP00000021343 ENSCAFP00000020886-D9 ENSBTAP00000043937-D10 ENSCAFP00000030914-D3 XP_010996996.1-D2 ENSMUSP00000110886-D30 ENSCAFP00000030328 ENSBTAP00000026278-D7 ENSCAFP00000011832-D29 XP_010996996.1
GO:0043603	P	cellular amide metabolic process	21	168	334	9706	1.2e-06	0.00014	XP_010974057.1-D3 XP_010981991.1-D3 ENSBTAP00000052105 XP_010973953.1 ENSCAFP00000025501 ENSBTAP00000054672 ENSP00000296674-D4 ENSP00000296674-D3 ENSBTAP00000056251-D19 ENSBTAP00000043937-D3 ENSCAFP00000021343 ENSCAFP00000020886-D9 ENSBTAP00000043937-D10 ENSCAFP00000030914-D3 XP_010996996.1-D2 ENSCAFP00000000138-D2 ENSMUSP00000110886-D30 ENSCAFP00000030328 ENSBTAP00000026278-D7 ENSCAFP00000011832…
GO:0006518	P	peptide metabolic process	21	168	325	9706	7.8e-07	0.00014	XP_010974057.1-D3 XP_010981991.1-D3 ENSBTAP00000052105 XP_010973953.1 ENSCAFP00000025501 ENSBTAP00000054672 ENSP00000296674-D4 ENSP00000296674-D3 ENSBTAP00000056251-D19 ENSBTAP00000043937-D3 ENSCAFP00000021343 ENSCAFP00000020886-D9 ENSBTAP00000043937-D10 ENSCAFP00000030914-D3 XP_010996996.1-D2 ENSCAFP00000000138-D2 ENSMUSP00000110886-D30 ENSCAFP00000030328 ENSBTAP00000026278-D7 ENSCAFP00000011832…
GO:0006412	P	translation	20	168	309	9706	1.3e-06	0.00014	XP_010974057.1-D3 XP_010981991.1-D3 ENSBTAP00000052105 XP_010973953.1 ENSCAFP00000025501 ENSBTAP00000054672 ENSP00000296674-D4 ENSP00000296674-D3 ENSBTAP00000056251-D19 ENSBTAP00000043937-D3 ENSCAFP00000021343 ENSCAFP00000020886-D9 ENSBTAP00000043937-D10 ENSCAFP00000030914-D3 XP_010996996.1-D2 ENSMUSP00000110886-D30 ENSCAFP00000030328 ENSBTAP00000026278-D7 ENSCAFP00000011832-D29 XP_010996996.1
GO:1901564	P	organonitrogen compound metabolic process	27	168	542	9706	3.9e-06	0.00028	ENSBTAP00000052105 ENSBTAP00000044262 ENSBTAP00000002131 ENSCAFP00000025501 ENSBTAP00000038050 ENSCAFP00000030914-D3 ENSMUSP00000110886-D30 ENSBTAP00000026278-D7 XP_010981991.1-D3 ENSP00000296674-D4 ENSP00000296674-D3 ENSBTAP00000056251-D19 YP_001488946.1 ENSBTAP00000043937-D10 XP_010996996.1-D2 ENSCAFP00000011832-D29 XP_010974057.1-D3 ENSCAFP00000020886-D9 ENSBTAP00000054672 ENSBTAP00000019834 E…
GO:0005198	F	structural molecule activity	20	168	324	9706	2.7e-06	0.0003	XP_010974057.1-D3 XP_010981991.1-D3 ENSBTAP00000052105 XP_010973953.1 ENSCAFP00000025501 ENSBTAP00000054672 ENSP00000296674-D4 ENSP00000296674-D3 ENSBTAP00000056251-D19 ENSBTAP00000043937-D3 ENSCAFP00000021343 ENSCAFP00000020886-D9 ENSBTAP00000043937-D10 ENSCAFP00000030914-D3 XP_010996996.1-D2 ENSMUSP00000110886-D30 ENSCAFP00000030328 ENSBTAP00000026278-D7 ENSCAFP00000011832-D29 XP_010996996.1
GO:1901566	P	organonitrogen compound biosynthetic process	22	168	427	9706	1.6e-05	0.00096	ENSBTAP00000052105 ENSBTAP00000002131 ENSCAFP00000025501 ENSCAFP00000030914-D3 ENSMUSP00000110886-D30 ENSBTAP00000026278-D7 XP_010981991.1-D3 ENSP00000296674-D4 ENSP00000296674-D3 ENSBTAP00000056251-D19 YP_001488946.1 ENSBTAP00000043937-D10 XP_010996996.1-D2 ENSCAFP00000011832-D29 XP_010974057.1-D3 ENSCAFP00000020886-D9 ENSBTAP00000054672 ENSBTAP00000043937-D3 ENSCAFP00000021343 ENSCAFP0000003032…
GO:0044444	C	cytoplasmic part	26	168	627	9706	0.00011	0.0025	ENSBTAP00000052105 ENSBTAP00000034440 ENSCAFP00000020886-D9 ENSCAFP00000025501 ENSCAFP00000030914-D3 ENSMUSP00000110886-D30 ENSBTAP00000026278-D7 XP_010981991.1-D3 ENSBTAP00000028712-D2 ENSBTAP00000052707 ENSP00000296674-D4 ENSP00000296674-D3 ENSBTAP00000056251-D19 YP_001488946.1 ENSBTAP00000043937-D10 XP_010996996.1-D2 ENSBTAP00000020111 ENSCAFP00000011832-D29 XP_010974057.1-D3 XP_010973953.1 EN…
GO:0005509	F	calcium ion binding	17	168	310	9706	5.9e-05	0.0043	ENSBTAP00000023221 ENSBTAP00000027388 ENSBTAP00000000589 ENSMUSP00000032342 ENSBTAP00000028498-D2 ENSBTAP00000008523 ENSBTAP00000041545 ENSBTAP00000010390 XP_010983123.1 ENSBTAP00000016774 ENSBTAP00000032473 ENSBTAP00000054551 ENSBTAP00000012159 XP_010974757.1-D5 ENSBTAP00000020111 ENSBTAP00000001628 XP_010978967.1
GO:0043232	C	intracellular non-membrane-bounded organelle	23	168	585	9706	0.00051	0.0078	ENSBTAP00000052105 ENSBTAP00000023470 ENSCAFP00000025501 ENSCAFP00000030914-D3 ENSMUSP00000110886-D30 ENSBTAP00000026278-D7 XP_010981991.1-D3 ENSP00000296674-D4 ENSP00000296674-D3 ENSBTAP00000056251-D19 ENSBTAP00000043937-D10 XP_010996996.1-D2 ENSCAFP00000011832-D29 ENSBTAP00000008363 XP_010974057.1-D3 ENSCAFP00000020886-D9 ENSBTAP00000054672 ENSBTAP00000051689 ENSBTAP00000043937-D3 ENSCAFP000000…
GO:0043228	C	non-membrane-bounded organelle	23	168	585	9706	0.00051	0.0078	ENSBTAP00000052105 ENSBTAP00000023470 ENSCAFP00000025501 ENSCAFP00000030914-D3 ENSMUSP00000110886-D30 ENSBTAP00000026278-D7 XP_010981991.1-D3 ENSP00000296674-D4 ENSP00000296674-D3 ENSBTAP00000056251-D19 ENSBTAP00000043937-D10 XP_010996996.1-D2 ENSCAFP00000011832-D29 ENSBTAP00000008363 XP_010974057.1-D3 ENSCAFP00000020886-D9 ENSBTAP00000054672 ENSBTAP00000051689 ENSBTAP00000043937-D3 ENSCAFP000000…
