## Supplementary material for "Adipose gene expression profiles reveal novel insights into the adaptation of northern Eurasian semi-domestic reindeer (*Rangifer tarandus*)": Table S22.xlsx

### Sheet: DEGs_Downregulated_GO
GO ID	Term type	Term	Query item	Query total	Ref. item	Ref. total	pvalue	FDR	Entries
GO:0031226	C	intrinsic component of plasma membrane	10	191	108	9904	6e-05	0.0032	XP_010974577.1-D3 ENSBTAP00000009938 ENSBTAP00000034473 ENSBTAP00000054492-D2 ENSBTAP00000011779 ENSBTAP00000007699 ENSP00000358784-D2 ENSBTAP00000021229 ENSP00000378298 ENSBTAP00000018181
GO:0005887	C	integral component of plasma membrane	10	191	108	9904	6e-05	0.0032	XP_010974577.1-D3 ENSBTAP00000009938 ENSBTAP00000034473 ENSBTAP00000054492-D2 ENSBTAP00000011779 ENSBTAP00000007699 ENSP00000358784-D2 ENSBTAP00000021229 ENSP00000378298 ENSBTAP00000018181
GO:0005886	C	plasma membrane	15	191	234	9904	8.3e-05	0.0032	XP_010974577.1-D3 ENSBTAP00000009938 ENSBTAP00000034473 ENSBTAP00000054492-D2 ENSBTAP00000011779 ENSBTAP00000007699 ENSP00000378298 ENSBTAP00000030199-D66 ENSBTAP00000029344 ENSP00000358784-D2 ENSBTAP00000021229 ENSBTAP00000003688-D8 ENSBTAP00000018181 ENSBTAP00000005332 ENSBTAP00000002352
GO:1902495	C	transmembrane transporter complex	6	191	44	9904	0.00021	0.0035	ENSBTAP00000009938 ENSBTAP00000029344 ENSP00000358784-D2 ENSBTAP00000021229 ENSBTAP00000018181 ENSBTAP00000002352
GO:1990351	C	transporter complex	6	191	44	9904	0.00021	0.0035	ENSBTAP00000009938 ENSBTAP00000029344 ENSP00000358784-D2 ENSBTAP00000021229 ENSBTAP00000018181 ENSBTAP00000002352
GO:0044459	C	plasma membrane part	12	191	174	9904	0.0002	0.0035	XP_010974577.1-D3 ENSBTAP00000009938 ENSBTAP00000034473 ENSBTAP00000054492-D2 ENSBTAP00000011779 ENSBTAP00000007699 ENSBTAP00000029344 ENSP00000358784-D2 ENSBTAP00000021229 ENSP00000378298 ENSBTAP00000018181 ENSBTAP00000002352
GO:0071944	C	cell periphery	15	191	246	9904	0.00014	0.0035	XP_010974577.1-D3 ENSBTAP00000009938 ENSBTAP00000034473 ENSBTAP00000054492-D2 ENSBTAP00000011779 ENSBTAP00000007699 ENSP00000378298 ENSBTAP00000030199-D66 ENSBTAP00000029344 ENSP00000358784-D2 ENSBTAP00000021229 ENSBTAP00000003688-D8 ENSBTAP00000018181 ENSBTAP00000005332 ENSBTAP00000002352
GO:0034702	C	ion channel complex	5	191	36	9904	0.00065	0.0083	ENSBTAP00000029344 ENSP00000358784-D2 ENSBTAP00000021229 ENSBTAP00000009938 ENSBTAP00000002352
GO:0034703	C	cation channel complex	5	191	36	9904	0.00065	0.0083	ENSBTAP00000029344 ENSP00000358784-D2 ENSBTAP00000021229 ENSBTAP00000009938 ENSBTAP00000002352
GO:0003713	F	transcription coactivator activity	5	191	20	9904	3.5e-05	0.013	ENSBTAP00000009850 ENSBTAP00000013598 ENSP00000222584 ENSBTAP00000027071 XP_010976017.1
GO:0001071	F	nucleic acid binding transcription factor activity	17	191	295	9904	0.00011	0.014	ENSCAFP00000025086-D2 ENSBTAP00000004836 ENSBTAP00000030053-D2 ENSBTAP00000009422 ENSBTAP00000003291 ENSBTAP00000023312 ENSBTAP00000048755 ENSBTAP00000010762 XP_010990427.1 ENSP00000222584 ENSBTAP00000004402 ENSBTAP00000017847 ENSBTAP00000012207 ENSBTAP00000002429 ENSCAFP00000006510 ENSBTAP00000014920 ENSBTAP00000053389
GO:0003700	F	transcription factor activity, sequence-specific DNA binding	17	191	295	9904	0.00011	0.014	ENSCAFP00000025086-D2 ENSBTAP00000004836 ENSBTAP00000030053-D2 ENSBTAP00000009422 ENSBTAP00000003291 ENSBTAP00000023312 ENSBTAP00000048755 ENSBTAP00000010762 XP_010990427.1 ENSP00000222584 ENSBTAP00000004402 ENSBTAP00000017847 ENSBTAP00000012207 ENSBTAP00000002429 ENSCAFP00000006510 ENSBTAP00000014920 ENSBTAP00000053389
GO:0080090	P	regulation of primary metabolic process	26	191	655	9904	0.00093	0.021	ENSCAFP00000025086-D2 ENSBTAP00000004836 XP_010991566.1 ENSBTAP00000009422 ENSCAFP00000023077-D3 ENSBTAP00000009850 ENSBTAP00000030053-D2 XP_010976017.1 ENSP00000222584 ENSBTAP00000054302 ENSBTAP00000004402 ENSBTAP00000003291 ENSBTAP00000023312 ENSBTAP00000014920 ENSBTAP00000027071 ENSBTAP00000053389 ENSBTAP00000051710-D2 ENSBTAP00000048755 ENSBTAP00000010762 XP_010990427.1 ENSCAFP00000006510 ENS…
GO:0019222	P	regulation of metabolic process	27	191	671	9904	0.00063	0.021	ENSCAFP00000025086-D2 ENSBTAP00000004836 XP_010991566.1 ENSBTAP00000009422 ENSCAFP00000023077-D3 ENSBTAP00000009850 ENSBTAP00000030053-D2 XP_010976017.1 ENSP00000222584 ENSBTAP00000054302 ENSBTAP00000004402 ENSBTAP00000003291 ENSBTAP00000023312 XP_010982847.1 ENSBTAP00000014920 ENSBTAP00000027071 ENSBTAP00000053389 ENSBTAP00000051710-D2 ENSBTAP00000048755 ENSBTAP00000010762 XP_010990427.1 ENSCAFP…
GO:0007165	P	signal transduction	40	191	1087	9904	0.0003	0.021	ENSBTAP00000039471 ENSBTAP00000009631-D3 ENSBTAP00000009422 ENSBTAP00000006478 ENSBTAP00000048885 ENSBTAP00000026333 ENSBTAP00000002800 ENSBTAP00000023938 ENSBTAP00000014638 ENSBTAP00000022940 ENSBTAP00000033741 ENSCAFP00000010309 XP_010983906.1 ENSBTAP00000030053-D2 ENSBTAP00000018432 XP_010976017.1 ENSBTAP00000012769 XP_010975522.1 ENSCAFP00000003811 ENSBTAP00000017878 ENSBTAP00000008955 ENSBTA…
GO:0009755	P	hormone-mediated signaling pathway	5	191	38	9904	0.00084	0.021	ENSBTAP00000003291 ENSBTAP00000002429 ENSBTAP00000030053-D2 ENSBTAP00000009422 ENSBTAP00000012207
GO:0060255	P	regulation of macromolecule metabolic process	27	191	664	9904	0.00054	0.021	ENSCAFP00000025086-D2 ENSBTAP00000004836 XP_010991566.1 ENSBTAP00000009422 ENSCAFP00000023077-D3 ENSBTAP00000009850 ENSBTAP00000030053-D2 XP_010976017.1 ENSP00000222584 ENSBTAP00000054302 ENSBTAP00000004402 ENSBTAP00000003291 ENSBTAP00000023312 XP_010982847.1 ENSBTAP00000014920 ENSBTAP00000027071 ENSBTAP00000053389 ENSBTAP00000051710-D2 ENSBTAP00000048755 ENSBTAP00000010762 XP_010990427.1 ENSCAFP…
GO:2001141	P	regulation of RNA biosynthetic process	25	191	597	9904	0.00055	0.021	ENSCAFP00000025086-D2 ENSBTAP00000004836 XP_010991566.1 ENSBTAP00000009422 ENSCAFP00000023077-D3 ENSBTAP00000009850 ENSBTAP00000030053-D2 XP_010976017.1 ENSP00000222584 ENSBTAP00000054302 ENSBTAP00000004402 ENSBTAP00000003291 ENSBTAP00000023312 ENSBTAP00000014920 ENSBTAP00000027071 ENSBTAP00000053389 ENSBTAP00000051710-D2 ENSBTAP00000048755 ENSBTAP00000010762 XP_010990427.1 ENSCAFP00000006510 ENS…
GO:0044700	P	single organism signaling	40	191	1105	9904	0.00041	0.021	ENSBTAP00000039471 ENSBTAP00000009631-D3 ENSBTAP00000009422 ENSBTAP00000006478 ENSBTAP00000048885 ENSBTAP00000026333 ENSBTAP00000002800 ENSBTAP00000023938 ENSBTAP00000014638 ENSBTAP00000022940 ENSBTAP00000033741 ENSCAFP00000010309 XP_010983906.1 ENSBTAP00000030053-D2 ENSBTAP00000018432 XP_010976017.1 ENSBTAP00000012769 XP_010975522.1 ENSCAFP00000003811 ENSBTAP00000017878 ENSBTAP00000008955 ENSBTA…
GO:0007154	P	cell communication	40	191	1111	9904	0.00045	0.021	ENSBTAP00000039471 ENSBTAP00000009631-D3 ENSBTAP00000009422 ENSBTAP00000006478 ENSBTAP00000048885 ENSBTAP00000026333 ENSBTAP00000002800 ENSBTAP00000023938 ENSBTAP00000014638 ENSBTAP00000022940 ENSBTAP00000033741 ENSCAFP00000010309 XP_010983906.1 ENSBTAP00000030053-D2 ENSBTAP00000018432 XP_010976017.1 ENSBTAP00000012769 XP_010975522.1 ENSCAFP00000003811 ENSBTAP00000017878 ENSBTAP00000008955 ENSBTA…
GO:0071407	P	cellular response to organic cyclic compound	5	191	39	9904	0.00094	0.021	ENSBTAP00000003291 ENSBTAP00000002429 ENSBTAP00000030053-D2 ENSBTAP00000009422 ENSBTAP00000012207
GO:0043401	P	steroid hormone mediated signaling pathway	5	191	37	9904	0.00074	0.021	ENSBTAP00000003291 ENSBTAP00000002429 ENSBTAP00000030053-D2 ENSBTAP00000009422 ENSBTAP00000012207
GO:0050789	P	regulation of biological process	63	191	1941	9904	0.00034	0.021	ENSBTAP00000039471 ENSBTAP00000004836 XP_010991566.1 ENSBTAP00000009631-D3 ENSBTAP00000009422 ENSCAFP00000025086-D2 ENSBTAP00000006478 ENSBTAP00000048885 ENSBTAP00000026333 ENSBTAP00000002800 ENSBTAP00000023938 ENSBTAP00000014638 ENSBTAP00000013598 ENSBTAP00000022940 ENSBTAP00000033741 ENSCAFP00000010309 ENSBTAP00000009850 XP_010983906.1 ENSBTAP00000030053-D2 ENSBTAP00000018432 XP_010976017.1 XP_…
GO:0006366	P	transcription from RNA polymerase II promoter	9	191	118	9904	0.00057	0.021	ENSBTAP00000051710-D2 ENSCAFP00000025086-D2 XP_010976017.1 ENSBTAP00000048755 ENSBTAP00000010762 XP_010990427.1 ENSP00000222584 ENSBTAP00000017847 ENSBTAP00000054302
GO:0009889	P	regulation of biosynthetic process	25	191	619	9904	0.0009	0.021	ENSCAFP00000025086-D2 ENSBTAP00000004836 XP_010991566.1 ENSBTAP00000009422 ENSCAFP00000023077-D3 ENSBTAP00000009850 ENSBTAP00000030053-D2 XP_010976017.1 ENSP00000222584 ENSBTAP00000054302 ENSBTAP00000004402 ENSBTAP00000003291 ENSBTAP00000023312 ENSBTAP00000014920 ENSBTAP00000027071 ENSBTAP00000053389 ENSBTAP00000051710-D2 ENSBTAP00000048755 ENSBTAP00000010762 XP_010990427.1 ENSCAFP00000006510 ENS…
GO:0050794	P	regulation of cellular process	62	191	1900	9904	0.00032	0.021	ENSBTAP00000039471 ENSBTAP00000004836 XP_010991566.1 ENSBTAP00000009631-D3 ENSBTAP00000009422 ENSCAFP00000025086-D2 ENSBTAP00000006478 ENSBTAP00000048885 ENSBTAP00000026333 ENSBTAP00000002800 ENSBTAP00000023938 ENSBTAP00000014638 ENSBTAP00000013598 ENSBTAP00000022940 ENSBTAP00000033741 ENSCAFP00000010309 ENSBTAP00000009850 XP_010983906.1 ENSBTAP00000030053-D2 ENSBTAP00000018432 XP_010976017.1 XP_…
GO:0006355	P	regulation of transcription, DNA-templated	25	191	596	9904	0.00053	0.021	ENSCAFP00000025086-D2 ENSBTAP00000004836 XP_010991566.1 ENSBTAP00000009422 ENSCAFP00000023077-D3 ENSBTAP00000009850 ENSBTAP00000030053-D2 XP_010976017.1 ENSP00000222584 ENSBTAP00000054302 ENSBTAP00000004402 ENSBTAP00000003291 ENSBTAP00000023312 ENSBTAP00000014920 ENSBTAP00000027071 ENSBTAP00000053389 ENSBTAP00000051710-D2 ENSBTAP00000048755 ENSBTAP00000010762 XP_010990427.1 ENSCAFP00000006510 ENS…
GO:0006357	P	regulation of transcription from RNA polymerase II promoter	8	191	98	9904	0.00073	0.021	ENSBTAP00000051710-D2 ENSCAFP00000025086-D2 XP_010976017.1 ENSBTAP00000048755 ENSBTAP00000010762 XP_010990427.1 ENSP00000222584 ENSBTAP00000054302
GO:0023052	P	signaling	40	191	1109	9904	0.00043	0.021	ENSBTAP00000039471 ENSBTAP00000009631-D3 ENSBTAP00000009422 ENSBTAP00000006478 ENSBTAP00000048885 ENSBTAP00000026333 ENSBTAP00000002800 ENSBTAP00000023938 ENSBTAP00000014638 ENSBTAP00000022940 ENSBTAP00000033741 ENSCAFP00000010309 XP_010983906.1 ENSBTAP00000030053-D2 ENSBTAP00000018432 XP_010976017.1 ENSBTAP00000012769 XP_010975522.1 ENSCAFP00000003811 ENSBTAP00000017878 ENSBTAP00000008955 ENSBTA…
GO:0014070	P	response to organic cyclic compound	6	191	44	9904	0.00021	0.021	ENSBTAP00000009422 ENSBTAP00000030053-D2 ENSBTAP00000003291 ENSBTAP00000011779 ENSBTAP00000012207 ENSBTAP00000002429
GO:1903506	P	regulation of nucleic acid-templated transcription	25	191	596	9904	0.00053	0.021	ENSCAFP00000025086-D2 ENSBTAP00000004836 XP_010991566.1 ENSBTAP00000009422 ENSCAFP00000023077-D3 ENSBTAP00000009850 ENSBTAP00000030053-D2 XP_010976017.1 ENSP00000222584 ENSBTAP00000054302 ENSBTAP00000004402 ENSBTAP00000003291 ENSBTAP00000023312 ENSBTAP00000014920 ENSBTAP00000027071 ENSBTAP00000053389 ENSBTAP00000051710-D2 ENSBTAP00000048755 ENSBTAP00000010762 XP_010990427.1 ENSCAFP00000006510 ENS…
GO:0051252	P	regulation of RNA metabolic process	25	191	598	9904	0.00056	0.021	ENSCAFP00000025086-D2 ENSBTAP00000004836 XP_010991566.1 ENSBTAP00000009422 ENSCAFP00000023077-D3 ENSBTAP00000009850 ENSBTAP00000030053-D2 XP_010976017.1 ENSP00000222584 ENSBTAP00000054302 ENSBTAP00000004402 ENSBTAP00000003291 ENSBTAP00000023312 ENSBTAP00000014920 ENSBTAP00000027071 ENSBTAP00000053389 ENSBTAP00000051710-D2 ENSBTAP00000048755 ENSBTAP00000010762 XP_010990427.1 ENSCAFP00000006510 ENS…
GO:0048545	P	response to steroid hormone	5	191	37	9904	0.00074	0.021	ENSBTAP00000003291 ENSBTAP00000002429 ENSBTAP00000030053-D2 ENSBTAP00000009422 ENSBTAP00000012207
GO:0031326	P	regulation of cellular biosynthetic process	25	191	618	9904	0.00088	0.021	ENSCAFP00000025086-D2 ENSBTAP00000004836 XP_010991566.1 ENSBTAP00000009422 ENSCAFP00000023077-D3 ENSBTAP00000009850 ENSBTAP00000030053-D2 XP_010976017.1 ENSP00000222584 ENSBTAP00000054302 ENSBTAP00000004402 ENSBTAP00000003291 ENSBTAP00000023312 ENSBTAP00000014920 ENSBTAP00000027071 ENSBTAP00000053389 ENSBTAP00000051710-D2 ENSBTAP00000048755 ENSBTAP00000010762 XP_010990427.1 ENSCAFP00000006510 ENS…
GO:0071383	P	cellular response to steroid hormone stimulus	5	191	37	9904	0.00074	0.021	ENSBTAP00000003291 ENSBTAP00000002429 ENSBTAP00000030053-D2 ENSBTAP00000009422 ENSBTAP00000012207
GO:0031323	P	regulation of cellular metabolic process	26	191	657	9904	0.00097	0.021	ENSCAFP00000025086-D2 ENSBTAP00000004836 XP_010991566.1 ENSBTAP00000009422 ENSCAFP00000023077-D3 ENSBTAP00000009850 ENSBTAP00000030053-D2 XP_010976017.1 ENSP00000222584 ENSBTAP00000054302 ENSBTAP00000004402 ENSBTAP00000003291 ENSBTAP00000023312 ENSBTAP00000014920 ENSBTAP00000027071 ENSBTAP00000053389 ENSBTAP00000051710-D2 ENSBTAP00000048755 ENSBTAP00000010762 XP_010990427.1 ENSCAFP00000006510 ENS…
GO:0033993	P	response to lipid	5	191	38	9904	0.00084	0.021	ENSBTAP00000003291 ENSBTAP00000002429 ENSBTAP00000030053-D2 ENSBTAP00000009422 ENSBTAP00000012207
GO:2000112	P	regulation of cellular macromolecule biosynthetic process	25	191	611	9904	0.00075	0.021	ENSCAFP00000025086-D2 ENSBTAP00000004836 XP_010991566.1 ENSBTAP00000009422 ENSCAFP00000023077-D3 ENSBTAP00000009850 ENSBTAP00000030053-D2 XP_010976017.1 ENSP00000222584 ENSBTAP00000054302 ENSBTAP00000004402 ENSBTAP00000003291 ENSBTAP00000023312 ENSBTAP00000014920 ENSBTAP00000027071 ENSBTAP00000053389 ENSBTAP00000051710-D2 ENSBTAP00000048755 ENSBTAP00000010762 XP_010990427.1 ENSCAFP00000006510 ENS…
GO:0010556	P	regulation of macromolecule biosynthetic process	25	191	616	9904	0.00084	0.021	ENSCAFP00000025086-D2 ENSBTAP00000004836 XP_010991566.1 ENSBTAP00000009422 ENSCAFP00000023077-D3 ENSBTAP00000009850 ENSBTAP00000030053-D2 XP_010976017.1 ENSP00000222584 ENSBTAP00000054302 ENSBTAP00000004402 ENSBTAP00000003291 ENSBTAP00000023312 ENSBTAP00000014920 ENSBTAP00000027071 ENSBTAP00000053389 ENSBTAP00000051710-D2 ENSBTAP00000048755 ENSBTAP00000010762 XP_010990427.1 ENSCAFP00000006510 ENS…
GO:0010468	P	regulation of gene expression	26	191	619	9904	0.00042	0.021	ENSCAFP00000025086-D2 ENSBTAP00000004836 XP_010991566.1 ENSBTAP00000009422 ENSCAFP00000023077-D3 ENSBTAP00000009850 ENSBTAP00000030053-D2 XP_010976017.1 ENSP00000222584 ENSBTAP00000054302 ENSBTAP00000004402 ENSBTAP00000003291 ENSBTAP00000023312 XP_010982847.1 ENSBTAP00000014920 ENSBTAP00000027071 ENSBTAP00000053389 ENSBTAP00000051710-D2 ENSBTAP00000048755 ENSBTAP00000010762 XP_010990427.1 ENSCAFP…
GO:0019219	P	regulation of nucleobase-containing compound metabolic process	25	191	605	9904	0.00066	0.021	ENSCAFP00000025086-D2 ENSBTAP00000004836 XP_010991566.1 ENSBTAP00000009422 ENSCAFP00000023077-D3 ENSBTAP00000009850 ENSBTAP00000030053-D2 XP_010976017.1 ENSP00000222584 ENSBTAP00000054302 ENSBTAP00000004402 ENSBTAP00000003291 ENSBTAP00000023312 ENSBTAP00000014920 ENSBTAP00000027071 ENSBTAP00000053389 ENSBTAP00000051710-D2 ENSBTAP00000048755 ENSBTAP00000010762 XP_010990427.1 ENSCAFP00000006510 ENS…
GO:0071396	P	cellular response to lipid	5	191	38	9904	0.00084	0.021	ENSBTAP00000003291 ENSBTAP00000002429 ENSBTAP00000030053-D2 ENSBTAP00000009422 ENSBTAP00000012207
GO:0051171	P	regulation of nitrogen compound metabolic process	25	191	616	9904	0.00084	0.021	ENSCAFP00000025086-D2 ENSBTAP00000004836 XP_010991566.1 ENSBTAP00000009422 ENSCAFP00000023077-D3 ENSBTAP00000009850 ENSBTAP00000030053-D2 XP_010976017.1 ENSP00000222584 ENSBTAP00000054302 ENSBTAP00000004402 ENSBTAP00000003291 ENSBTAP00000023312 ENSBTAP00000014920 ENSBTAP00000027071 ENSBTAP00000053389 ENSBTAP00000051710-D2 ENSBTAP00000048755 ENSBTAP00000010762 XP_010990427.1 ENSCAFP00000006510 ENS…
GO:0065007	P	biological regulation	63	191	2040	9904	0.001	0.021	ENSBTAP00000039471 ENSBTAP00000004836 XP_010991566.1 ENSBTAP00000009631-D3 ENSBTAP00000009422 ENSCAFP00000025086-D2 ENSBTAP00000006478 ENSBTAP00000048885 ENSBTAP00000026333 ENSBTAP00000002800 ENSBTAP00000023938 ENSBTAP00000014638 ENSBTAP00000013598 ENSBTAP00000022940 ENSBTAP00000033741 ENSCAFP00000010309 ENSBTAP00000009850 XP_010983906.1 ENSBTAP00000030053-D2 ENSBTAP00000018432 XP_010976017.1 XP_…
GO:0005085	F	guanyl-nucleotide exchange factor activity	9	191	111	9904	0.00037	0.028	ENSBTAP00000053320 XP_010980294.1-D2 ENSBTAP00000042728 ENSP00000265080 ENSBTAP00000012769 ENSBTAP00000053361 ENSBTAP00000023938 ENSBTAP00000017878 ENSBTAP00000033741
GO:0003712	F	transcription cofactor activity	6	191	47	9904	0.0003	0.028	ENSBTAP00000009850 XP_010976017.1 ENSP00000222584 ENSBTAP00000013598 ENSBTAP00000054302 ENSBTAP00000027071
GO:0000988	F	transcription factor activity, protein binding	6	191	52	9904	0.00053	0.028	ENSBTAP00000009850 XP_010976017.1 ENSP00000222584 ENSBTAP00000013598 ENSBTAP00000054302 ENSBTAP00000027071
GO:0000989	F	transcription factor activity, transcription factor binding	6	191	52	9904	0.00053	0.028	ENSBTAP00000009850 XP_010976017.1 ENSP00000222584 ENSBTAP00000013598 ENSBTAP00000054302 ENSBTAP00000027071
GO:0043565	F	sequence-specific DNA binding	13	191	224	9904	0.00059	0.028	ENSCAFP00000025086-D2 ENSBTAP00000030053-D2 ENSBTAP00000009422 ENSBTAP00000003291 ENSCAFP00000023077-D3 ENSBTAP00000010762 XP_010990427.1 ENSBTAP00000004402 ENSBTAP00000017847 ENSBTAP00000012207 ENSBTAP00000002429 ENSBTAP00000014920 ENSBTAP00000053389
GO:0032870	P	cellular response to hormone stimulus	5	191	43	9904	0.0015	0.03	ENSBTAP00000003291 ENSBTAP00000002429 ENSBTAP00000030053-D2 ENSBTAP00000009422 ENSBTAP00000012207
GO:0009725	P	response to hormone	5	191	44	9904	0.0016	0.032	ENSBTAP00000003291 ENSBTAP00000002429 ENSBTAP00000030053-D2 ENSBTAP00000009422 ENSBTAP00000012207
GO:0060089	F	molecular transducer activity	18	191	391	9904	0.001	0.038	ENSBTAP00000039471 XP_010983906.1 ENSBTAP00000053745 ENSBTAP00000030053-D2 ENSBTAP00000009422 ENSBTAP00000002800 ENSCAFP00000003376-D86 ENSBTAP00000007764 ENSBTAP00000008955 ENSBTAP00000012207 ENSBTAP00000011779 ENSBTAP00000010914 ENSBTAP00000026333 XP_010995812.1 ENSBTAP00000002429 ENSBTAP00000048885 ENSBTAP00000018119 XP_010983293.1
GO:0004872	F	receptor activity	18	191	391	9904	0.001	0.038	ENSBTAP00000039471 XP_010983906.1 ENSBTAP00000053745 ENSBTAP00000030053-D2 ENSBTAP00000009422 ENSBTAP00000002800 ENSCAFP00000003376-D86 ENSBTAP00000007764 ENSBTAP00000008955 ENSBTAP00000012207 ENSBTAP00000011779 ENSBTAP00000010914 ENSBTAP00000026333 XP_010995812.1 ENSBTAP00000002429 ENSBTAP00000048885 ENSBTAP00000018119 XP_010983293.1
GO:0038023	F	signaling receptor activity	16	191	334	9904	0.0012	0.042	ENSBTAP00000039471 XP_010983906.1 ENSBTAP00000030053-D2 ENSBTAP00000009422 ENSBTAP00000002800 ENSCAFP00000003376-D86 ENSBTAP00000007764 ENSBTAP00000008955 ENSBTAP00000012207 ENSBTAP00000011779 ENSBTAP00000026333 XP_010995812.1 ENSBTAP00000002429 ENSBTAP00000048885 ENSBTAP00000018119 XP_010983293.1
GO:0051716	P	cellular response to stimulus	40	191	1227	9904	0.0025	0.047	ENSBTAP00000039471 ENSBTAP00000009631-D3 ENSBTAP00000009422 ENSBTAP00000006478 ENSBTAP00000048885 ENSBTAP00000026333 ENSBTAP00000002800 ENSBTAP00000023938 ENSBTAP00000014638 ENSBTAP00000022940 ENSBTAP00000033741 ENSCAFP00000010309 XP_010983906.1 ENSBTAP00000030053-D2 ENSBTAP00000018432 XP_010976017.1 ENSBTAP00000012769 XP_010975522.1 ENSCAFP00000003811 ENSBTAP00000017878 ENSBTAP00000008955 ENSBTA…

### Sheet: DEGs_Upregulated_GO
GO ID	Term type	Term	Query item	Query total	Ref. item	Ref. total	pvalue	FDR	Entries
GO:0005576	C	extracellular region	27	215	265	9904	1.5e-10	1.7e-08	ENSBTAP00000008806 ENSBTAP00000040744 ENSBTAP00000016757 ENSMUSP00000032342 XP_010997714.1 ENSBTAP00000027793 ENSBTAP00000003449 ENSBTAP00000008793 ENSBTAP00000055942 ENSBTAP00000009855 ENSBTAP00000009261-D3 ENSBTAP00000009019 ENSBTAP00000025122 XP_010977376.1-D3 ENSBTAP00000016850 ENSBTAP00000005713 ENSBTAP00000036460 ENSBTAP00000012362 XP_010988802.1-D3 ENSBTAP00000015176 ENSBTAP00000018574 ENS…
GO:0044421	C	extracellular region part	12	215	115	9904	1.1e-05	0.00062	ENSBTAP00000018574 XP_010997714.1 ENSBTAP00000009261-D3 ENSBTAP00000016757 ENSMUSP00000032342 ENSBTAP00000009019 ENSBTAP00000027793 ENSBTAP00000015176 ENSBTAP00000053837 ENSBTAP00000009855 ENSBTAP00000026209 ENSBTAP00000005713
GO:0005102	F	receptor binding	16	215	173	9904	2.1e-06	0.00082	ENSBTAP00000008523 ENSBTAP00000008806 ENSBTAP00000005239 ENSBTAP00000040744 XP_010977376.1-D3 ENSBTAP00000012362 ENSBTAP00000054014 ENSBTAP00000018196 XP_010988802.1-D3 ENSBTAP00000016774 ENSBTAP00000003449 ENSBTAP00000006982 ENSBTAP00000016850 ENSBTAP00000008793 ENSBTAP00000055942 ENSBTAP00000026209
GO:0005615	C	extracellular space	8	215	61	9904	5.9e-05	0.0023	ENSBTAP00000018574 ENSBTAP00000009261-D3 ENSBTAP00000016757 ENSBTAP00000009019 ENSBTAP00000027793 ENSBTAP00000015176 ENSBTAP00000026209 ENSBTAP00000005713
GO:0005509	F	calcium ion binding	18	215	312	9904	0.00028	0.043	XP_010983123.1 XP_010980247.1 ENSBTAP00000036460 ENSBTAP00000054551 ENSBTAP00000025122 ENSBTAP00000025499 ENSBTAP00000008523 ENSBTAP00000010390 ENSP00000253673 ENSCAFP00000026461 ENSBTAP00000016774 XP_010983429.1 ENSBTAP00000032473 ENSMUSP00000032342 ENSBTAP00000012159 ENSBTAP00000021491 XP_010978799.1 ENSBTAP00000001628
GO:0030414	F	peptidase inhibitor activity	6	215	45	9904	0.00044	0.043	ENSBTAP00000010318 ENSMUSP00000064479 ENSBTAP00000009019 ENSBTAP00000006653 ENSCAFP00000031858 ENSBTAP00000005713
GO:0061134	F	peptidase regulator activity	6	215	45	9904	0.00044	0.043	ENSBTAP00000010318 ENSMUSP00000064479 ENSBTAP00000009019 ENSBTAP00000006653 ENSCAFP00000031858 ENSBTAP00000005713
