## Supplementary material for "Adipose gene expression profiles reveal novel insights into the adaptation of northern Eurasian semi-domestic reindeer (*Rangifer tarandus*)": Table S23.xlsx

### Sheet: DEGs_Downregulated_GO
List of significantly enriched GO terms associated with significantly downregulated DEGs in EM-S vs ES-W
GO ID	Term type	Term	Query item	Query total	Ref. item	Ref. total	pvalue	FDR	Entries
GO:0044421	C	extracellular region part	7	77	107	10173	2.5e-05	0.0015	ENSBTAP00000026411 XP_010979615.1 ENSBTAP00000009019 ENSBTAP00000027793 ENSBTAP00000017168 ENSBTAP00000049917-D4 ENSCAFP00000000999
GO:0005576	C	extracellular region	10	77	253	10173	4.6e-05	0.0015	ENSBTAP00000026411 ENSBTAP00000005529 ENSBTAP00000009019 ENSBTAP00000027793 ENSBTAP00000017168 XP_010979615.1 ENSBTAP00000049917-D4 ENSBTAP00000016850 ENSBTAP00000051820 ENSCAFP00000000999
GO:0031012	C	extracellular matrix	5	77	64	10173	0.00015	0.0034	ENSBTAP00000049917-D4 ENSBTAP00000026411 XP_010979615.1 ENSBTAP00000017168 ENSCAFP00000000999
GO:0005886	C	plasma membrane	8	77	242	10173	0.00078	0.013	ENSBTAP00000039997 ENSCAFP00000001280 ENSBTAP00000011032 ENSBTAP00000017168 ENSBTAP00000053167 ENSBTAP00000009702-D2 ENSMUSP00000103539 ENSBTAP00000001628
GO:0071944	C	cell periphery	8	77	254	10173	0.0011	0.014	ENSBTAP00000039997 ENSCAFP00000001280 ENSBTAP00000011032 ENSBTAP00000017168 ENSBTAP00000053167 ENSBTAP00000009702-D2 ENSMUSP00000103539 ENSBTAP00000001628
GO:0004222	F	metalloendopeptidase activity	5	77	73	10173	0.00028	0.034	ENSBTAP00000026411-D3 ENSCAFP00000014115 XP_010979615.1 ENSBTAP00000017168 ENSBTAP00000026411
GO:0008237	F	metallopeptidase activity	6	77	120	10173	0.0004	0.034	ENSBTAP00000019982 ENSBTAP00000026411 XP_010979615.1 ENSBTAP00000017168 ENSBTAP00000026411-D3 ENSCAFP00000014115
