## Supplementary material for "Adipose gene expression profiles reveal novel insights into the adaptation of northern Eurasian semi-domestic reindeer (*Rangifer tarandus*)": Table S24.xlsx

### Sheet: DEGs_Downregulated_GO
List of significantly enriched GO terms associated with significantly downregulated DEGs in EP-S vs EP-W
GO ID	Term type	Term	Query item	Query total	Ref. item	Ref. total	pvalue	FDR	Entries
GO:0007186	P	G-protein coupled receptor signaling pathway	18	161	238	10166	1.3e-07	7.8e-05	ENSBTAP00000026308 XP_010986756.1 ENSBTAP00000017631-D2 XP_010977048.1 ENSBTAP00000002800 ENSCAFP00000003376-D86 ENSBTAP00000006478 ENSBTAP00000028949 XP_010973317.1 ENSBTAP00000026333 ENSBTAP00000015111 XP_010979468.1-D17 XP_010979468.1-D14 ENSMUSP00000049175-D2 ENSP00000377222 ENSBTAP00000018119 ENSBTAP00000006979 ENSBTAP00000010601-D21
GO:0004930	F	G-protein coupled receptor activity	15	161	184	10166	5.2e-07	0.00013	ENSBTAP00000026308 ENSBTAP00000017631-D2 XP_010977048.1 ENSBTAP00000002800 ENSCAFP00000003376-D86 ENSBTAP00000028949 XP_010973317.1 ENSBTAP00000026333 ENSBTAP00000015111 XP_010979468.1-D17 XP_010979468.1-D14 ENSP00000377222 ENSBTAP00000018119 ENSBTAP00000006979 ENSBTAP00000010601-D21
GO:0004871	F	signal transducer activity	23	161	438	10166	2e-06	0.00025	ENSBTAP00000017631-D2 ENSBTAP00000019327 ENSBTAP00000028949 ENSBTAP00000026333 ENSP00000377222 XP_010986756.1 ENSBTAP00000002800 ENSBTAP00000018586 ENSP00000363826 XP_010979468.1-D14 ENSBTAP00000006979 XP_010979468.1-D17 ENSBTAP00000026308 XP_010973317.1 ENSBTAP00000015111 ENSMUSP00000049175-D2 ENSBTAP00000001080 XP_010977048.1 ENSCAFP00000003376-D86 ENSBTAP00000012207 ENSBTAP00000002429 ENSBTAP0…
GO:0044700	P	single organism signaling	43	161	1139	10166	2e-06	0.00032	ENSBTAP00000013189 ENSBTAP00000017631-D2 ENSBTAP00000004833 ENSBTAP00000019327 ENSBTAP00000006478 ENSBTAP00000028949 ENSBTAP00000026333 ENSBTAP00000033637 ENSP00000377222 ENSMUSP00000025805 XP_010986756.1 ENSBTAP00000002800 XP_010976017.1 ENSBTAP00000009631-D3 ENSBTAP00000018586 ENSP00000429430 XP_010979468.1-D17 XP_010979468.1-D14 ENSCAFP00000027497 ENSBTAP00000013478 ENSP00000348366 ENSBTAP0000…
GO:0007154	P	cell communication	43	161	1145	10166	2.2e-06	0.00032	ENSBTAP00000013189 ENSBTAP00000017631-D2 ENSBTAP00000004833 ENSBTAP00000019327 ENSBTAP00000006478 ENSBTAP00000028949 ENSBTAP00000026333 ENSBTAP00000033637 ENSP00000377222 ENSMUSP00000025805 XP_010986756.1 ENSBTAP00000002800 XP_010976017.1 ENSBTAP00000009631-D3 ENSBTAP00000018586 ENSP00000429430 XP_010979468.1-D17 XP_010979468.1-D14 ENSCAFP00000027497 ENSBTAP00000013478 ENSP00000348366 ENSBTAP0000…
GO:0023052	P	signaling	43	161	1142	10166	2.1e-06	0.00032	ENSBTAP00000013189 ENSBTAP00000017631-D2 ENSBTAP00000004833 ENSBTAP00000019327 ENSBTAP00000006478 ENSBTAP00000028949 ENSBTAP00000026333 ENSBTAP00000033637 ENSP00000377222 ENSMUSP00000025805 XP_010986756.1 ENSBTAP00000002800 XP_010976017.1 ENSBTAP00000009631-D3 ENSBTAP00000018586 ENSP00000429430 XP_010979468.1-D17 XP_010979468.1-D14 ENSCAFP00000027497 ENSBTAP00000013478 ENSP00000348366 ENSBTAP0000…
GO:0038023	F	signaling receptor activity	20	161	363	10166	4.1e-06	0.00034	ENSBTAP00000026308 ENSBTAP00000017631-D2 XP_010977048.1 ENSBTAP00000002800 ENSCAFP00000003376-D86 ENSBTAP00000019327 ENSBTAP00000028949 XP_010973317.1 ENSBTAP00000026333 ENSBTAP00000018119 ENSBTAP00000015111 ENSP00000363826 XP_010979468.1-D14 ENSBTAP00000012207 ENSBTAP00000002429 ENSBTAP00000001080 ENSP00000377222 ENSBTAP00000010601-D21 ENSBTAP00000006979 XP_010979468.1-D17
GO:0003018	P	vascular process in circulatory system	5	161	17	10166	5.7e-06	0.00042	ENSP00000377222 ENSBTAP00000028949 XP_010979468.1-D17 ENSBTAP00000006979 ENSBTAP00000010601-D21
GO:0044707	P	single-multicellular organism process	14	161	195	10166	5.2e-06	0.00042	XP_010977565.1 ENSBTAP00000029073 ENSP00000256646-D3 ENSBTAP00000009631-D3 ENSBTAP00000002600 XP_010973317.1 XP_010979468.1-D17 ENSBTAP00000003336 ENSBTAP00000014091 ENSCAFP00000009370 ENSP00000377222 ENSBTAP00000010601-D21 ENSBTAP00000006979 ENSBTAP00000024134
GO:0035150	P	regulation of tube size	5	161	17	10166	5.7e-06	0.00042	ENSP00000377222 ENSBTAP00000028949 XP_010979468.1-D17 ENSBTAP00000006979 ENSBTAP00000010601-D21
GO:0050880	P	regulation of blood vessel size	5	161	17	10166	5.7e-06	0.00042	ENSP00000377222 ENSBTAP00000028949 XP_010979468.1-D17 ENSBTAP00000006979 ENSBTAP00000010601-D21
GO:0060089	F	molecular transducer activity	21	161	421	10166	1.1e-05	0.00045	ENSBTAP00000026308 ENSBTAP00000004833 ENSBTAP00000017631-D2 XP_010977048.1 ENSBTAP00000002800 ENSCAFP00000003376-D86 ENSBTAP00000019327 ENSBTAP00000028949 XP_010973317.1 ENSBTAP00000026333 ENSBTAP00000018119 ENSBTAP00000015111 ENSP00000363826 XP_010979468.1-D14 ENSBTAP00000012207 ENSBTAP00000002429 ENSBTAP00000001080 ENSP00000377222 ENSBTAP00000010601-D21 ENSBTAP00000006979 XP_010979468.1-D17
GO:0004888	F	transmembrane signaling receptor activity	18	161	325	10166	1.1e-05	0.00045	ENSBTAP00000026308 ENSBTAP00000017631-D2 XP_010977048.1 ENSBTAP00000002800 ENSCAFP00000003376-D86 ENSBTAP00000019327 ENSBTAP00000028949 XP_010973317.1 ENSBTAP00000026333 ENSBTAP00000018119 ENSBTAP00000015111 ENSP00000363826 XP_010979468.1-D14 ENSBTAP00000001080 ENSP00000377222 ENSBTAP00000010601-D21 ENSBTAP00000006979 XP_010979468.1-D17
GO:0004872	F	receptor activity	21	161	421	10166	1.1e-05	0.00045	ENSBTAP00000026308 ENSBTAP00000004833 ENSBTAP00000017631-D2 XP_010977048.1 ENSBTAP00000002800 ENSCAFP00000003376-D86 ENSBTAP00000019327 ENSBTAP00000028949 XP_010973317.1 ENSBTAP00000026333 ENSBTAP00000018119 ENSBTAP00000015111 ENSP00000363826 XP_010979468.1-D14 ENSBTAP00000012207 ENSBTAP00000002429 ENSBTAP00000001080 ENSP00000377222 ENSBTAP00000010601-D21 ENSBTAP00000006979 XP_010979468.1-D17
GO:0031224	C	intrinsic component of membrane	36	161	960	10166	1.2e-05	0.00053	ENSBTAP00000023552 ENSBTAP00000009631-D3 ENSBTAP00000027538 ENSBTAP00000004833 ENSBTAP00000020598 ENSBTAP00000028949 ENSBTAP00000039134 ENSBTAP00000000450 ENSBTAP00000026333 ENSP00000377222 ENSBTAP00000017631-D2 XP_010974577.1-D3 ENSBTAP00000002800 ENSBTAP00000018119 ENSBTAP00000018586 ENSP00000429430 ENSP00000358784-D2 XP_010979468.1-D17 XP_010979468.1-D14 ENSBTAP00000025685 XP_010989665.1 ENSBT…
GO:0016021	C	integral component of membrane	36	161	958	10166	1.1e-05	0.00053	ENSBTAP00000023552 ENSBTAP00000009631-D3 ENSBTAP00000027538 ENSBTAP00000004833 ENSBTAP00000020598 ENSBTAP00000028949 ENSBTAP00000039134 ENSBTAP00000000450 ENSBTAP00000026333 ENSP00000377222 ENSBTAP00000017631-D2 XP_010974577.1-D3 ENSBTAP00000002800 ENSBTAP00000018119 ENSBTAP00000018586 ENSP00000429430 ENSP00000358784-D2 XP_010979468.1-D17 XP_010979468.1-D14 ENSBTAP00000025685 XP_010989665.1 ENSBT…
GO:0099600	F	transmembrane receptor activity	18	161	338	10166	1.8e-05	0.00063	ENSBTAP00000026308 ENSBTAP00000017631-D2 XP_010977048.1 ENSBTAP00000002800 ENSCAFP00000003376-D86 ENSBTAP00000019327 ENSBTAP00000028949 XP_010973317.1 ENSBTAP00000026333 ENSBTAP00000018119 ENSBTAP00000015111 ENSP00000363826 XP_010979468.1-D14 ENSBTAP00000001080 ENSP00000377222 ENSBTAP00000010601-D21 ENSBTAP00000006979 XP_010979468.1-D17
GO:0007165	P	signal transduction	40	161	1117	10166	1.2e-05	0.0008	ENSBTAP00000009631-D3 ENSBTAP00000004833 ENSBTAP00000019327 ENSBTAP00000006478 ENSBTAP00000028949 ENSBTAP00000026333 ENSBTAP00000033637 ENSP00000377222 ENSMUSP00000025805 XP_010986756.1 ENSBTAP00000002800 XP_010976017.1 ENSBTAP00000018586 ENSP00000429430 XP_010979468.1-D17 XP_010979468.1-D14 ENSCAFP00000027497 ENSBTAP00000013478 ENSBTAP00000006979 ENSP00000363826 ENSBTAP00000026308 XP_010984423.1…
GO:0032501	P	multicellular organismal process	15	161	241	10166	1.4e-05	0.0008	XP_010977565.1 ENSBTAP00000029073 ENSP00000256646-D3 ENSBTAP00000009631-D3 ENSBTAP00000002600 ENSBTAP00000028949 XP_010973317.1 XP_010979468.1-D17 ENSBTAP00000003336 ENSBTAP00000014091 ENSCAFP00000009370 ENSP00000377222 ENSBTAP00000010601-D21 ENSBTAP00000006979 ENSBTAP00000024134
GO:0003013	P	circulatory system process	5	161	22	10166	2.3e-05	0.0011	ENSP00000377222 ENSBTAP00000028949 XP_010979468.1-D17 ENSBTAP00000006979 ENSBTAP00000010601-D21
GO:0008015	P	blood circulation	5	161	22	10166	2.3e-05	0.0011	ENSP00000377222 ENSBTAP00000028949 XP_010979468.1-D17 ENSBTAP00000006979 ENSBTAP00000010601-D21
GO:0051716	P	cellular response to stimulus	42	161	1259	10166	3.8e-05	0.0017	ENSBTAP00000013189 ENSBTAP00000017631-D2 ENSBTAP00000004833 ENSBTAP00000019327 ENSBTAP00000006478 ENSBTAP00000028949 ENSBTAP00000026333 ENSBTAP00000033637 ENSP00000377222 ENSMUSP00000025805 ENSMUSP00000056043-D2 XP_010986756.1 ENSBTAP00000002800 XP_010976017.1 ENSBTAP00000009631-D3 ENSBTAP00000018586 ENSP00000429430 XP_010979468.1-D17 XP_010979468.1-D14 ENSCAFP00000027497 ENSBTAP00000013478 ENSBT…
GO:0031226	C	intrinsic component of plasma membrane	9	161	111	10166	8.9e-05	0.002	XP_010974577.1-D3 ENSBTAP00000027538 ENSBTAP00000004833 ENSP00000429430 ENSP00000358784-D2 ENSBTAP00000014720 ENSBTAP00000025685 ENSP00000378298 ENSBTAP00000018181
GO:0005887	C	integral component of plasma membrane	9	161	111	10166	8.9e-05	0.002	XP_010974577.1-D3 ENSBTAP00000027538 ENSBTAP00000004833 ENSP00000429430 ENSP00000358784-D2 ENSBTAP00000014720 ENSBTAP00000025685 ENSP00000378298 ENSBTAP00000018181
GO:0005576	C	extracellular region	14	161	266	10166	0.00015	0.0028	ENSBTAP00000001339 ENSBTAP00000045393 ENSBTAP00000006557 ENSBTAP00000002600 ENSBTAP00000018586 ENSCAFP00000027820 ENSBTAP00000012893 ENSBTAP00000053585 ENSBTAP00000013354 ENSBTAP00000002914 ENSBTAP00000015889-D29 ENSMUSP00000017188-D11 ENSBTAP00000003055 ENSBTAP00000034515
GO:0050896	P	response to stimulus	45	161	1463	10166	0.00013	0.0053	ENSBTAP00000013189 ENSBTAP00000017631-D2 ENSBTAP00000004833 ENSBTAP00000019327 ENSBTAP00000006478 ENSBTAP00000028949 ENSBTAP00000026333 ENSBTAP00000033637 ENSP00000377222 ENSBTAP00000014091 ENSMUSP00000025805 ENSMUSP00000056043-D2 XP_010986756.1 ENSBTAP00000002800 XP_010976017.1 ENSBTAP00000009631-D3 ENSBTAP00000018586 ENSP00000429430 XP_010979468.1-D17 XP_010979468.1-D14 ENSCAFP00000027497 ENSBT…
GO:0007275	P	multicellular organism development	10	161	145	10166	0.00015	0.0056	XP_010977565.1 ENSBTAP00000029073 ENSP00000256646-D3 ENSBTAP00000009631-D3 ENSBTAP00000002600 ENSBTAP00000003336 ENSBTAP00000014091 ENSCAFP00000009370 ENSBTAP00000006979 ENSBTAP00000024134
GO:0044767	P	single-organism developmental process	11	161	176	10166	0.00017	0.0061	XP_010977565.1 ENSBTAP00000029073 ENSP00000256646-D3 ENSBTAP00000009631-D3 ENSBTAP00000002600 ENSBTAP00000018586 ENSBTAP00000003336 ENSBTAP00000014091 ENSCAFP00000009370 ENSBTAP00000006979 ENSBTAP00000024134
GO:0044425	C	membrane part	36	161	1161	10166	0.00041	0.0061	ENSBTAP00000023552 ENSBTAP00000009631-D3 ENSBTAP00000027538 ENSBTAP00000004833 ENSBTAP00000020598 ENSBTAP00000028949 ENSBTAP00000039134 ENSBTAP00000000450 ENSBTAP00000026333 ENSP00000377222 ENSBTAP00000017631-D2 XP_010974577.1-D3 ENSBTAP00000002800 ENSBTAP00000018119 ENSBTAP00000018586 ENSP00000429430 ENSP00000358784-D2 XP_010979468.1-D17 XP_010979468.1-D14 ENSBTAP00000025685 XP_010989665.1 ENSBT…
GO:0032502	P	developmental process	11	161	180	10166	0.0002	0.0069	XP_010977565.1 ENSBTAP00000029073 ENSP00000256646-D3 ENSBTAP00000009631-D3 ENSBTAP00000002600 ENSBTAP00000018586 ENSBTAP00000003336 ENSBTAP00000014091 ENSCAFP00000009370 ENSBTAP00000006979 ENSBTAP00000024134
GO:0050789	P	regulation of biological process	56	161	1987	10166	0.00023	0.0074	ENSBTAP00000013189 ENSBTAP00000009631-D3 ENSBTAP00000004833 ENSBTAP00000019327 ENSBTAP00000025217 ENSBTAP00000028949 ENSBTAP00000026333 ENSBTAP00000033637 ENSCAFP00000021172 ENSP00000377222 ENSBTAP00000014091 ENSMUSP00000025805 XP_010986756.1 ENSBTAP00000002800 ENSCAFP00000012560 XP_010976017.1 ENSBTAP00000018899 ENSBTAP00000018119 ENSBTAP00000018586 ENSBTAP00000006039 ENSP00000429430 ENSP0000036…
GO:1902578	P	single-organism localization	13	161	246	10166	0.00024	0.0074	ENSBTAP00000013189 XP_010986318.1 XP_010977048.1 ENSBTAP00000027538 ENSBTAP00000013354 XP_010982138.1 ENSBTAP00000014720 XP_010985903.1 ENSP00000378298 ENSBTAP00000002914 ENSP00000377222 ENSBTAP00000003055 ENSBTAP00000010601-D21
GO:0065007	P	biological regulation	58	161	2090	10166	0.00027	0.0077	ENSBTAP00000013189 ENSBTAP00000009631-D3 ENSBTAP00000004833 ENSBTAP00000019327 ENSBTAP00000025217 ENSBTAP00000028949 ENSBTAP00000026308 ENSBTAP00000026333 ENSBTAP00000033637 ENSCAFP00000021172 ENSP00000377222 ENSBTAP00000014091 ENSMUSP00000025805 XP_010986756.1 ENSBTAP00000002800 ENSCAFP00000012560 XP_010976017.1 ENSBTAP00000018899 ENSBTAP00000018119 ENSBTAP00000018586 ENSBTAP00000006039 ENSP0000…
GO:0050794	P	regulation of cellular process	54	161	1948	10166	0.00039	0.011	ENSBTAP00000013189 ENSBTAP00000009631-D3 ENSBTAP00000004833 ENSBTAP00000019327 ENSBTAP00000025217 ENSBTAP00000028949 ENSBTAP00000026333 ENSBTAP00000033637 ENSP00000377222 ENSBTAP00000014091 ENSMUSP00000025805 XP_010986756.1 ENSBTAP00000002800 ENSCAFP00000012560 XP_010976017.1 ENSBTAP00000018899 ENSBTAP00000018119 ENSBTAP00000018586 ENSBTAP00000006039 ENSP00000429430 ENSP00000363826 XP_010979468.1…
GO:0044765	P	single-organism transport	12	161	233	10166	0.00051	0.013	ENSBTAP00000013189 XP_010977048.1 ENSBTAP00000027538 ENSBTAP00000013354 XP_010982138.1 ENSBTAP00000014720 XP_010985903.1 ENSP00000378298 ENSBTAP00000002914 ENSP00000377222 ENSBTAP00000003055 ENSBTAP00000010601-D21
GO:0048856	P	anatomical structure development	10	161	175	10166	0.00064	0.016	XP_010977565.1 ENSBTAP00000029073 ENSP00000256646-D3 ENSBTAP00000009631-D3 ENSBTAP00000002600 ENSBTAP00000003336 ENSBTAP00000014091 ENSCAFP00000009370 ENSBTAP00000006979 ENSBTAP00000024134
GO:0071944	C	cell periphery	12	161	260	10166	0.0013	0.017	ENSBTAP00000013189 XP_010974577.1-D3 ENSBTAP00000027538 ENSBTAP00000004833 XP_010985903.1 ENSP00000429430 ENSP00000358784-D2 ENSBTAP00000014720 ENSBTAP00000054213 ENSBTAP00000025685 ENSP00000378298 ENSBTAP00000018181
GO:0005615	C	extracellular space	5	161	52	10166	0.0015	0.017	ENSBTAP00000002600 ENSBTAP00000015889-D29 ENSMUSP00000017188-D11 ENSBTAP00000053585 ENSBTAP00000018586
GO:0044421	C	extracellular region part	7	161	109	10166	0.002	0.02	ENSBTAP00000001339 ENSBTAP00000002600 ENSMUSP00000017188-D11 ENSCAFP00000027820 ENSBTAP00000053585 ENSBTAP00000015889-D29 ENSBTAP00000018586
GO:0003008	P	system process	5	161	46	10166	0.00085	0.021	ENSP00000377222 ENSBTAP00000028949 XP_010979468.1-D17 ENSBTAP00000006979 ENSBTAP00000010601-D21
GO:0005886	C	plasma membrane	11	161	248	10166	0.0027	0.025	ENSBTAP00000013189 XP_010974577.1-D3 ENSBTAP00000027538 ENSBTAP00000004833 ENSP00000429430 ENSP00000358784-D2 ENSBTAP00000014720 ENSBTAP00000054213 ENSBTAP00000025685 ENSP00000378298 ENSBTAP00000018181
GO:0016020	C	membrane	47	161	1832	10166	0.0031	0.025	ENSBTAP00000013189 ENSBTAP00000023552 ENSBTAP00000009631-D3 ENSBTAP00000027538 ENSBTAP00000004833 ENSBTAP00000020598 ENSBTAP00000028949 ENSBTAP00000039134 ENSBTAP00000000450 ENSBTAP00000026333 ENSCAFP00000027820 ENSP00000377222 ENSBTAP00000010601-D21 ENSMUSP00000025805 XP_010974577.1-D3 ENSBTAP00000002800 ENSBTAP00000018181 ENSBTAP00000018119 ENSMUSP00000028160 ENSBTAP00000018586 ENSP00000429430 …
GO:0044699	P	single-organism process	70	161	2800	10166	0.0011	0.026	XP_010977565.1 ENSBTAP00000013189 ENSBTAP00000053212 ENSBTAP00000009631-D3 ENSBTAP00000027538 ENSBTAP00000004833 ENSCAFP00000027497 ENSBTAP00000019327 ENSBTAP00000006478 ENSBTAP00000028949 ENSBTAP00000026308 ENSBTAP00000026333 ENSBTAP00000033637 XP_010985903.1 ENSBTAP00000002914 ENSP00000377222 ENSBTAP00000014091 ENSBTAP00000017631-D2 ENSMUSP00000056043-D2 ENSBTAP00000029073 XP_010978384.1 XP_010…
GO:0007399	P	nervous system development	5	161	49	10166	0.0011	0.026	XP_010977565.1 ENSBTAP00000003336 ENSBTAP00000014091 ENSBTAP00000006979 ENSBTAP00000024134
GO:0044459	C	plasma membrane part	9	161	185	10166	0.0034	0.026	XP_010974577.1-D3 ENSBTAP00000027538 ENSBTAP00000004833 ENSP00000429430 ENSP00000358784-D2 ENSBTAP00000014720 ENSBTAP00000025685 ENSP00000378298 ENSBTAP00000018181
GO:0048731	P	system development	7	161	101	10166	0.0013	0.028	XP_010977565.1 ENSBTAP00000029073 ENSBTAP00000002600 ENSBTAP00000003336 ENSBTAP00000006979 ENSBTAP00000014091 ENSBTAP00000024134

### Sheet: DEGs_Upregulated_GO
List of significantly enriched GO terms associated with significantly upregulated DEGs in EP-S vs EP-W
GO ID	Term type	Term	Query item	Query total	Ref. item	Ref. total	pvalue	FDR	Entries
GO:0043168	F	anion binding	9	125	58	10166	5.4e-08	1.3e-05	ENSBTAP00000042524 ENSP00000403644 ENSBTAP00000008523 ENSBTAP00000010113 ENSBTAP00000044620 ENSBTAP00000056275 ENSBTAP00000016774 ENSBTAP00000000643 ENSBTAP00000017538
GO:0048037	F	cofactor binding	12	125	128	10166	1.2e-07	1.5e-05	ENSP00000386040 XP_010977568.1-D8 ENSBTAP00000042524 XP_010998698.1 ENSBTAP00000017538 ENSBTAP00000044620 ENSBTAP00000056275 ENSP00000403644 ENSBTAP00000016620 ENSBTAP00000008907 ENSBTAP00000000643 ENSBTAP00000010113
GO:0030170	F	pyridoxal phosphate binding	7	125	37	10166	3.9e-07	3.2e-05	ENSBTAP00000000643 ENSP00000403644 ENSBTAP00000010113 ENSBTAP00000044620 ENSBTAP00000056275 ENSBTAP00000042524 ENSBTAP00000017538
GO:0044815	C	DNA packaging complex	5	125	41	10166	0.00016	0.0062	ENSCAFP00000033074-D3 ENSCAFP00000034131-D5 ENSBTAP00000051256 ENSBTAP00000051256-D3 ENSCAFP00000016685-D4
GO:0000786	C	nucleosome	5	125	38	10166	0.00011	0.0062	ENSCAFP00000033074-D3 ENSCAFP00000034131-D5 ENSBTAP00000051256 ENSBTAP00000051256-D3 ENSCAFP00000016685-D4
GO:0032993	C	protein-DNA complex	5	125	39	10166	0.00013	0.0062	ENSCAFP00000033074-D3 ENSCAFP00000034131-D5 ENSBTAP00000051256 ENSBTAP00000051256-D3 ENSCAFP00000016685-D4
GO:0000785	C	chromatin	5	125	53	10166	0.00054	0.016	ENSCAFP00000033074-D3 ENSCAFP00000034131-D5 ENSBTAP00000051256 ENSBTAP00000051256-D3 ENSCAFP00000016685-D4
GO:0046906	F	tetrapyrrole binding	5	125	50	10166	0.00041	0.026	ENSBTAP00000023544 ENSBTAP00000030131 ENSBTAP00000036224-D3 ENSBTAP00000027423 ENSBTAP00000050256
