## Supplementary material for "Adipose gene expression profiles reveal novel insights into the adaptation of northern Eurasian semi-domestic reindeer (*Rangifer tarandus*)": Table S25.xlsx

### Sheet: DEGs_Upregulated_GO
List of significantly enriched GO terms associated with significantly upregulated DEGs in ES-S vs FS-S
GO ID	Term type	Term	Query item	Query total	Ref. item	Ref. total	pvalue	FDR	Entries
GO:0099600	F	transmembrane receptor activity	18	174	344	10283	5e-05	0.0044	ENSBTAP00000053774 XP_010989947.1 ENSBTAP00000056482 ENSBTAP00000011947 XP_010985401.1 ENSBTAP00000003498 XP_010989113.1-D8 XP_010973612.1 XP_010979468.1-D28 ENSCAFP00000008001-D37 ENSBTAP00000026308-D2 ENSBTAP00000026308-D8 ENSCAFP00000024104-D28 XP_010983293.1 ENSCAFP00000032974-D9 ENSBTAP00000008322 ENSBTAP00000000339 ENSBTAP00000040663-D3
GO:0038023	F	signaling receptor activity	19	174	369	10283	4e-05	0.0044	ENSBTAP00000053774 XP_010989947.1 ENSBTAP00000056482 ENSBTAP00000011947 XP_010985401.1 ENSBTAP00000003498 XP_010989113.1-D8 XP_010973612.1 XP_010979468.1-D28 ENSCAFP00000008001-D37 ENSBTAP00000026308-D2 XP_010976112.1 ENSBTAP00000026308-D8 ENSCAFP00000024104-D28 XP_010983293.1 ENSCAFP00000032974-D9 ENSBTAP00000008322 ENSBTAP00000000339 ENSBTAP00000040663-D3
GO:0004888	F	transmembrane signaling receptor activity	18	174	331	10283	3.1e-05	0.0044	ENSBTAP00000053774 XP_010989947.1 ENSBTAP00000056482 ENSBTAP00000011947 XP_010985401.1 ENSBTAP00000003498 XP_010989113.1-D8 XP_010973612.1 XP_010979468.1-D28 ENSCAFP00000008001-D37 ENSBTAP00000026308-D2 ENSBTAP00000026308-D8 ENSCAFP00000024104-D28 XP_010983293.1 ENSCAFP00000032974-D9 ENSBTAP00000008322 ENSBTAP00000000339 ENSBTAP00000040663-D3
GO:0004871	F	signal transducer activity	22	174	442	10283	1.8e-05	0.0044	ENSBTAP00000023716 ENSCAFP00000008001-D37 ENSCAFP00000024104-D28 ENSBTAP00000000339 ENSBTAP00000040663-D3 XP_010989947.1 ENSBTAP00000011947 ENSBTAP00000008322 ENSBTAP00000002747-D2 XP_010985401.1 XP_010983293.1 ENSCAFP00000032974-D9 ENSCAFP00000023049 ENSBTAP00000053774 XP_010973612.1 ENSBTAP00000026308-D8 ENSBTAP00000056482 ENSBTAP00000026308-D2 ENSBTAP00000003498 XP_010989113.1-D8 XP_010979468.…
GO:0060089	F	molecular transducer activity	19	174	430	10283	0.00027	0.012	ENSBTAP00000053774 XP_010989947.1 ENSBTAP00000056482 ENSBTAP00000011947 XP_010985401.1 ENSBTAP00000003498 XP_010989113.1-D8 XP_010973612.1 XP_010979468.1-D28 ENSCAFP00000008001-D37 ENSBTAP00000026308-D2 XP_010976112.1 ENSBTAP00000026308-D8 ENSCAFP00000024104-D28 XP_010983293.1 ENSCAFP00000032974-D9 ENSBTAP00000008322 ENSBTAP00000000339 ENSBTAP00000040663-D3
GO:0015081	F	sodium ion transmembrane transporter activity	6	174	52	10283	0.00027	0.012	ENSBTAP00000016301 XP_010984187.1 ENSBTAP00000024287 ENSBTAP00000041891 ENSBTAP00000053208-D4 XP_010978224.1
GO:0004896	F	cytokine receptor activity	6	174	50	10283	0.00022	0.012	ENSBTAP00000011947 ENSBTAP00000008322 XP_010989113.1-D8 ENSBTAP00000026308-D8 ENSCAFP00000024104-D28 ENSBTAP00000000339
GO:0004872	F	receptor activity	19	174	430	10283	0.00027	0.012	ENSBTAP00000053774 XP_010989947.1 ENSBTAP00000056482 ENSBTAP00000011947 XP_010985401.1 ENSBTAP00000003498 XP_010989113.1-D8 XP_010973612.1 XP_010979468.1-D28 ENSCAFP00000008001-D37 ENSBTAP00000026308-D2 XP_010976112.1 ENSBTAP00000026308-D8 ENSCAFP00000024104-D28 XP_010983293.1 ENSCAFP00000032974-D9 ENSBTAP00000008322 ENSBTAP00000000339 ENSBTAP00000040663-D3
GO:0043168	F	anion binding	6	174	57	10283	0.00044	0.017	ENSBTAP00000008523 ENSBTAP00000044620 ENSBTAP00000016774 ENSBTAP00000056275 ENSBTAP00000042524 ENSP00000329093
GO:0007165	P	signal transduction	39	174	1134	10283	0.00012	0.018	ENSBTAP00000009631-D3 ENSBTAP00000023716 ENSCAFP00000008001-D37 ENSCAFP00000029203 ENSCAFP00000024104-D28 ENSBTAP00000033741 ENSBTAP00000002017 ENSBTAP00000004474 ENSP00000312082-D5 XP_010976112.1 ENSBTAP00000026308-D8 ENSBTAP00000002747-D2 XP_010975522.1 XP_010999281.1 ENSCAFP00000023049 ENSBTAP00000017878 XP_010985401.1 ENSBTAP00000000187 ENSCAFP00000032974-D9 ENSBTAP00000018901 ENSBTAP00000042…
GO:0044700	P	single organism signaling	39	174	1155	10283	0.00017	0.018	ENSBTAP00000009631-D3 ENSBTAP00000023716 ENSCAFP00000008001-D37 ENSCAFP00000029203 ENSCAFP00000024104-D28 ENSBTAP00000033741 ENSBTAP00000002017 ENSBTAP00000004474 ENSP00000312082-D5 XP_010976112.1 ENSBTAP00000026308-D8 ENSBTAP00000002747-D2 XP_010975522.1 XP_010999281.1 ENSCAFP00000023049 ENSBTAP00000017878 XP_010985401.1 ENSBTAP00000000187 ENSCAFP00000032974-D9 ENSBTAP00000018901 ENSBTAP00000042…
GO:0007154	P	cell communication	39	174	1161	10283	0.00018	0.018	ENSBTAP00000009631-D3 ENSBTAP00000023716 ENSCAFP00000008001-D37 ENSCAFP00000029203 ENSCAFP00000024104-D28 ENSBTAP00000033741 ENSBTAP00000002017 ENSBTAP00000004474 ENSP00000312082-D5 XP_010976112.1 ENSBTAP00000026308-D8 ENSBTAP00000002747-D2 XP_010975522.1 XP_010999281.1 ENSCAFP00000023049 ENSBTAP00000017878 XP_010985401.1 ENSBTAP00000000187 ENSCAFP00000032974-D9 ENSBTAP00000018901 ENSBTAP00000042…
GO:0007186	P	G-protein coupled receptor signaling pathway	14	174	241	10283	0.0001	0.018	ENSBTAP00000056482 XP_010985401.1 ENSBTAP00000053774 XP_010989113.1-D8 ENSBTAP00000002747-D2 ENSBTAP00000028880 XP_010973612.1 XP_010979468.1-D28 ENSCAFP00000008001-D37 ENSBTAP00000026308-D8 ENSCAFP00000024104-D28 ENSCAFP00000032974-D9 ENSCAFP00000023049 ENSBTAP00000026308-D2
GO:0050896	P	response to stimulus	47	174	1493	10283	0.00022	0.018	ENSBTAP00000018774 ENSBTAP00000009631-D3 ENSBTAP00000013413-D2 ENSBTAP00000023716 ENSBTAP00000016774 ENSCAFP00000029203 ENSCAFP00000024104-D28 ENSBTAP00000033741 ENSBTAP00000002017 ENSBTAP00000004474 ENSP00000312082-D5 ENSCAFP00000032974-D9 ENSBTAP00000026308-D8 ENSBTAP00000002747-D2 XP_010975522.1 XP_010999281.1 ENSCAFP00000023049 ENSBTAP00000017878 XP_010985401.1 ENSBTAP00000000187 ENSBTAP00000…
GO:0023052	P	signaling	39	174	1159	10283	0.00018	0.018	ENSBTAP00000009631-D3 ENSBTAP00000023716 ENSCAFP00000008001-D37 ENSCAFP00000029203 ENSCAFP00000024104-D28 ENSBTAP00000033741 ENSBTAP00000002017 ENSBTAP00000004474 ENSP00000312082-D5 XP_010976112.1 ENSBTAP00000026308-D8 ENSBTAP00000002747-D2 XP_010975522.1 XP_010999281.1 ENSCAFP00000023049 ENSBTAP00000017878 XP_010985401.1 ENSBTAP00000000187 ENSCAFP00000032974-D9 ENSBTAP00000018901 ENSBTAP00000042…
GO:0004930	F	G-protein coupled receptor activity	11	174	190	10283	0.00054	0.019	ENSBTAP00000056482 XP_010985401.1 ENSBTAP00000053774 XP_010989113.1-D8 XP_010973612.1 XP_010979468.1-D28 ENSCAFP00000008001-D37 ENSBTAP00000026308-D8 ENSCAFP00000024104-D28 ENSCAFP00000032974-D9 ENSBTAP00000026308-D2
GO:0008083	F	growth factor activity	5	174	41	10283	0.00067	0.021	XP_010999281.1 ENSBTAP00000000353 ENSCAFP00000005923 ENSCAFP00000021935-D2 ENSBTAP00000042801
GO:0009605	P	response to external stimulus	7	174	77	10283	0.00038	0.028	ENSP00000312082-D5 XP_010989113.1-D8 ENSBTAP00000008523 ENSBTAP00000016774 ENSBTAP00000026308-D8 ENSCAFP00000024104-D28 ENSBTAP00000026308-D2
GO:0051716	P	cellular response to stimulus	40	174	1277	10283	0.00057	0.037	ENSBTAP00000009631-D3 ENSBTAP00000023716 ENSCAFP00000008001-D37 ENSCAFP00000029203 ENSCAFP00000024104-D28 ENSBTAP00000033741 ENSBTAP00000002017 ENSBTAP00000004474 ENSP00000312082-D5 XP_010976112.1 ENSBTAP00000026308-D8 ENSBTAP00000002747-D2 XP_010975522.1 XP_010999281.1 ENSCAFP00000023049 ENSBTAP00000017878 XP_010985401.1 ENSBTAP00000000187 ENSCAFP00000032974-D9 ENSBTAP00000018901 ENSBTAP00000042…
