## Supplementary material for "Adipose gene expression profiles reveal novel insights into the adaptation of northern Eurasian semi-domestic reindeer (*Rangifer tarandus*)": Table S26.xlsx

### Sheet: DEGs_Downregulated_GO
List of significantly enriched GO terms associated with significantly downregulated DEGs in ES-W vs FS-W
GO ID	Term type	Term	Query item	Query total	Ref. item	Ref. total	pvalue	FDR	Entries
GO:0031224	C	intrinsic component of membrane	31	148	983	10283	0.00016	0.0041	ENSBTAP00000023552 ENSBTAP00000044179 ENSBTAP00000027538 ENSBTAP00000010865-D46 ENSBTAP00000010219 ENSBTAP00000039134 ENSBTAP00000000450 ENSBTAP00000026333 ENSBTAP00000018252 ENSCAFP00000015222 ENSBTAP00000010601-D13 ENSBTAP00000002800 ENSBTAP00000014838 ENSBTAP00000018586 XP_010994931.1 ENSP00000358784-D2 XP_010979468.1-D14 XP_010974025.1-D2 ENSBTAP00000027549 ENSBTAP00000024214 ENSBTAP000000420…
GO:0016021	C	integral component of membrane	31	148	981	10283	0.00016	0.0041	ENSBTAP00000023552 ENSBTAP00000044179 ENSBTAP00000027538 ENSBTAP00000010865-D46 ENSBTAP00000010219 ENSBTAP00000039134 ENSBTAP00000000450 ENSBTAP00000026333 ENSBTAP00000018252 ENSCAFP00000015222 ENSBTAP00000010601-D13 ENSBTAP00000002800 ENSBTAP00000014838 ENSBTAP00000018586 XP_010994931.1 ENSP00000358784-D2 XP_010979468.1-D14 XP_010974025.1-D2 ENSBTAP00000027549 ENSBTAP00000024214 ENSBTAP000000420…
GO:0005576	C	extracellular region	14	148	287	10283	0.00013	0.0041	ENSBTAP00000001339 ENSBTAP00000001704 ENSBTAP00000054068 ENSBTAP00000007931 ENSP00000347484 XP_010986608.1 ENSBTAP00000025657 ENSBTAP00000018586 ENSBTAP00000008803 ENSCAFP00000035596 ENSBTAP00000053585 ENSBTAP00000013354 ENSBTAP00000002914 ENSMUSP00000017188-D11
GO:0016020	C	membrane	49	148	1868	10283	0.00032	0.0061	ENSBTAP00000013189 ENSBTAP00000023552 ENSBTAP00000044179 ENSBTAP00000027538 ENSBTAP00000012474 ENSBTAP00000019327 ENSBTAP00000010865-D46 ENSBTAP00000010219 ENSBTAP00000039134 ENSBTAP00000000450 ENSBTAP00000026333 ENSBTAP00000018252 ENSCAFP00000015222 XP_010995812.1 ENSBTAP00000010601-D13 ENSMUSP00000025805 ENSMUSP00000021209 ENSBTAP00000016260 ENSBTAP00000002800 ENSBTAP00000017032 ENSBTAP00000014…
GO:0004930	F	G-protein coupled receptor activity	12	148	190	10283	3.3e-05	0.0095	ENSBTAP00000027549 ENSBTAP00000010601-D13 ENSBTAP00000002800 ENSCAFP00000003376-D86 ENSBTAP00000010865-D46 ENSBTAP00000026308 ENSBTAP00000026333 ENSCAFP00000015222 XP_010979468.1-D14 ENSBTAP00000018119 XP_010985401.1-D61 ENSBTAP00000010601-D21
GO:0044700	P	single organism signaling	36	148	1155	10283	7.4e-05	0.011	ENSBTAP00000013189 ENSBTAP00000010601-D13 ENSBTAP00000011688 ENSBTAP00000019327 ENSBTAP00000010865-D46 ENSBTAP00000023716 ENSBTAP00000001825 ENSBTAP00000026333 ENSCAFP00000009820 ENSBTAP00000033637 ENSCAFP00000015222 ENSBTAP00000023194 ENSMUSP00000025805 ENSMUSP00000021209 ENSBTAP00000002800 XP_010976017.1 ENSBTAP00000017032 ENSBTAP00000018586 XP_010979468.1-D14 ENSBTAP00000013478 ENSP00000348366…
GO:0007186	P	G-protein coupled receptor signaling pathway	13	148	241	10283	8.2e-05	0.011	ENSBTAP00000027549 ENSBTAP00000010601-D13 ENSBTAP00000018119 ENSBTAP00000002800 ENSCAFP00000003376-D86 ENSBTAP00000010865-D46 ENSBTAP00000001825 ENSBTAP00000026333 ENSCAFP00000015222 XP_010979468.1-D14 ENSBTAP00000026308 XP_010985401.1-D61 ENSBTAP00000010601-D21
GO:0023052	P	signaling	36	148	1159	10283	7.8e-05	0.011	ENSBTAP00000013189 ENSBTAP00000010601-D13 ENSBTAP00000011688 ENSBTAP00000019327 ENSBTAP00000010865-D46 ENSBTAP00000023716 ENSBTAP00000001825 ENSBTAP00000026333 ENSCAFP00000009820 ENSBTAP00000033637 ENSCAFP00000015222 ENSBTAP00000023194 ENSMUSP00000025805 ENSMUSP00000021209 ENSBTAP00000002800 XP_010976017.1 ENSBTAP00000017032 ENSBTAP00000018586 XP_010979468.1-D14 ENSBTAP00000013478 ENSP00000348366…
GO:0007154	P	cell communication	37	148	1161	10283	4e-05	0.011	ENSBTAP00000013189 ENSBTAP00000010601-D13 ENSBTAP00000011688 ENSBTAP00000019327 ENSBTAP00000010865-D46 ENSBTAP00000023716 ENSBTAP00000001825 ENSBTAP00000026333 ENSCAFP00000009820 ENSBTAP00000033637 ENSCAFP00000015222 ENSBTAP00000023194 ENSMUSP00000025805 ENSMUSP00000021209 ENSBTAP00000002800 XP_010976017.1 ENSBTAP00000017032 ENSBTAP00000018586 XP_010979468.1-D14 ENSBTAP00000013478 ENSP00000348366…
GO:1902578	P	single-organism localization	13	148	249	10283	0.00011	0.012	ENSBTAP00000013189 XP_010986318.1 ENSMUSP00000021209 ENSBTAP00000027538 ENSBTAP00000013354 ENSBTAP00000017032 ENSBTAP00000024214 ENSBTAP00000053529 ENSBTAP00000007699 ENSP00000378298 ENSBTAP00000002914 XP_010982138.1 ENSBTAP00000010601-D21
GO:0038023	F	signaling receptor activity	16	148	369	10283	0.00018	0.013	ENSBTAP00000027549 ENSBTAP00000010601-D13 ENSBTAP00000002800 ENSCAFP00000003376-D86 ENSBTAP00000019327 ENSBTAP00000010865-D46 ENSBTAP00000012207 ENSBTAP00000026308 ENSBTAP00000026333 ENSCAFP00000015222 XP_010979468.1-D14 XP_010995812.1 ENSBTAP00000018119 XP_010974025.1-D2 XP_010985401.1-D61 ENSBTAP00000010601-D21
GO:0004871	F	signal transducer activity	18	148	442	10283	0.00016	0.013	ENSBTAP00000027549 ENSBTAP00000010601-D13 ENSBTAP00000002800 ENSCAFP00000003376-D86 ENSBTAP00000019327 ENSBTAP00000010865-D46 ENSBTAP00000012207 ENSBTAP00000023716 ENSBTAP00000026308 ENSBTAP00000018586 ENSBTAP00000026333 ENSCAFP00000015222 XP_010979468.1-D14 XP_010995812.1 ENSBTAP00000018119 XP_010974025.1-D2 XP_010985401.1-D61 ENSBTAP00000010601-D21
GO:0004888	F	transmembrane signaling receptor activity	15	148	331	10283	0.00017	0.013	ENSBTAP00000027549 ENSBTAP00000010601-D13 ENSBTAP00000002800 ENSCAFP00000003376-D86 ENSBTAP00000019327 ENSBTAP00000010865-D46 ENSBTAP00000026308 ENSBTAP00000026333 ENSCAFP00000015222 XP_010979468.1-D14 XP_010995812.1 ENSBTAP00000018119 XP_010974025.1-D2 XP_010985401.1-D61 ENSBTAP00000010601-D21
GO:0060089	F	molecular transducer activity	17	148	430	10283	0.00033	0.014	ENSBTAP00000027549 ENSBTAP00000010601-D13 ENSBTAP00000002800 ENSCAFP00000003376-D86 ENSBTAP00000019327 ENSBTAP00000010865-D46 ENSBTAP00000012207 ENSBTAP00000026308 ENSBTAP00000026333 ENSCAFP00000015222 XP_010979468.1-D14 XP_010995812.1 ENSP00000393474-D22 ENSBTAP00000018119 XP_010974025.1-D2 XP_010985401.1-D61 ENSBTAP00000010601-D21
GO:0099600	F	transmembrane receptor activity	15	148	344	10283	0.00026	0.014	ENSBTAP00000027549 ENSBTAP00000010601-D13 ENSBTAP00000002800 ENSCAFP00000003376-D86 ENSBTAP00000019327 ENSBTAP00000010865-D46 ENSBTAP00000026308 ENSBTAP00000026333 ENSCAFP00000015222 XP_010979468.1-D14 XP_010995812.1 ENSBTAP00000018119 XP_010974025.1-D2 XP_010985401.1-D61 ENSBTAP00000010601-D21
GO:0004872	F	receptor activity	17	148	430	10283	0.00033	0.014	ENSBTAP00000027549 ENSBTAP00000010601-D13 ENSBTAP00000002800 ENSCAFP00000003376-D86 ENSBTAP00000019327 ENSBTAP00000010865-D46 ENSBTAP00000012207 ENSBTAP00000026308 ENSBTAP00000026333 ENSCAFP00000015222 XP_010979468.1-D14 XP_010995812.1 ENSP00000393474-D22 ENSBTAP00000018119 XP_010974025.1-D2 XP_010985401.1-D61 ENSBTAP00000010601-D21
GO:0048518	P	positive regulation of biological process	10	148	161	10283	0.00016	0.015	ENSBTAP00000013189 ENSMUSP00000021209 ENSBTAP00000003960 XP_010976017.1 ENSCAFP00000035596 ENSBTAP00000002962 ENSBTAP00000014091-D2 ENSBTAP00000013478 ENSBTAP00000014091 ENSBTAP00000010601-D21
GO:0044765	P	single-organism transport	12	148	236	10283	0.00025	0.02	ENSBTAP00000013189 ENSMUSP00000021209 ENSBTAP00000027538 ENSBTAP00000013354 ENSBTAP00000017032 ENSBTAP00000024214 ENSBTAP00000053529 ENSBTAP00000007699 ENSP00000378298 ENSBTAP00000002914 XP_010982138.1 ENSBTAP00000010601-D21
GO:0044425	C	membrane part	32	148	1179	10283	0.0014	0.022	ENSBTAP00000023552 ENSBTAP00000044179 ENSBTAP00000027538 ENSBTAP00000010865-D46 ENSBTAP00000010219 ENSBTAP00000039134 ENSBTAP00000000450 ENSBTAP00000026333 ENSBTAP00000018252 ENSCAFP00000015222 ENSBTAP00000010601-D13 ENSBTAP00000002800 ENSBTAP00000014838 ENSBTAP00000018586 XP_010994931.1 ENSP00000358784-D2 XP_010979468.1-D14 XP_010974025.1-D2 XP_010975865.1 ENSBTAP00000027549 ENSBTAP00000024214 E…
GO:0044421	C	extracellular region part	7	148	120	10283	0.0021	0.026	ENSBTAP00000001339 ENSMUSP00000017188-D11 ENSBTAP00000025657 ENSCAFP00000035596 ENSBTAP00000053585 ENSP00000347484 ENSBTAP00000018586

### Sheet: DEGs_Upregulated_GO
List of significantly enriched GO terms associated with significantly upregulated DEGs in ES-W vs FS-W
GO ID	Term type	Term	Query item	Query total	Ref. item	Ref. total	pvalue	FDR	Entries
GO:0043168	F	anion binding	7	108	57	10283	2.9e-06	0.00072	ENSBTAP00000042524 ENSP00000403644 ENSBTAP00000008523 ENSBTAP00000056275 ENSBTAP00000016774 ENSBTAP00000000643 ENSBTAP00000017538
GO:0048037	F	cofactor binding	9	108	128	10283	1.3e-05	0.0016	ENSP00000386040 ENSMUSP00000107135 ENSBTAP00000042524 XP_010998698.1 ENSBTAP00000056275 ENSP00000403644 ENSBTAP00000008907 ENSBTAP00000000643 ENSBTAP00000017538
GO:0030170	F	pyridoxal phosphate binding	5	108	35	10283	3.6e-05	0.003	ENSBTAP00000056275 ENSBTAP00000042524 ENSBTAP00000000643 ENSBTAP00000017538 ENSP00000403644
