## Supplementary material for "Adipose gene expression profiles reveal novel insights into the adaptation of northern Eurasian semi-domestic reindeer (*Rangifer tarandus*)": Table S27.xlsx

### Sheet: GO_enrichment_Down
List of significantly enriched GO terms associated with significantly downregulated DEGs in EM-F vs EM-M
GO_acc	term_type	Term	queryitem	querytotal	refitem	reftotal	pvalue	FDR	entries
GO:0005581	C	collagen trimer	7	108	17	18066	6.5e-12	4.9e-10	XP_010990147.1 ENSCAFP00000003058 ENSMUSP00000028280 ENSP00000225964 ENSCAFP00000004923 ENSBTAP00000028276 ENSBTAP00000028617
GO:0005201	F	extracellular matrix structural constituent	7	108	23	18066	7.9e-11	1.6e-08	XP_010990147.1 ENSCAFP00000003058 ENSMUSP00000028280 ENSP00000225964 ENSCAFP00000004923 ENSBTAP00000028276 ENSBTAP00000028617
GO:0005539	F	glycosaminoglycan binding	6	108	26	18066	1.1e-08	1.1e-06	ENSBTAP00000007896 ENSBTAP00000016468 ENSBTAP00000046191 ENSBTAP00000042078 ENSBTAP00000019848 ENSBTAP00000021512
GO:0005540	F	hyaluronic acid binding	5	108	16	18066	3.6e-08	2.4e-06	ENSBTAP00000016468 ENSBTAP00000046191 ENSBTAP00000021512 ENSBTAP00000007896 ENSBTAP00000019848
GO:0072359	P	circulatory system development	6	108	33	18066	5.3e-08	4.8e-06	ENSBTAP00000053485 XP_010985423.1-D2 ENSBTAP00000025765 XP_010982053.1 ENSCAFP00000016037 ENSBTAP00000042078
GO:0044707	P	single-multicellular organism process	14	108	341	18066	6.1e-08	4.8e-06	ENSBTAP00000027556 XP_010994109.1 ENSBTAP00000044782 ENSBTAP00000011507 ENSBTAP00000012283 XP_010985423.1-D2 ENSBTAP00000000595 ENSBTAP00000016034-D2 ENSBTAP00000025765 XP_010982053.1 ENSCAFP00000016037 ENSBTAP00000042078 ENSBTAP00000053485 ENSBTAP00000025468
GO:0072358	P	cardiovascular system development	6	108	33	18066	5.3e-08	4.8e-06	ENSBTAP00000053485 XP_010985423.1-D2 ENSBTAP00000025765 XP_010982053.1 ENSCAFP00000016037 ENSBTAP00000042078
GO:0007155	P	cell adhesion	11	108	216	18066	1.7e-07	7.9e-06	ENSMUSP00000110127 ENSBTAP00000000595 ENSBTAP00000044782 ENSBTAP00000007896 ENSBTAP00000016468 ENSBTAP00000011032 ENSCAFP00000006324 ENSBTAP00000021512 ENSBTAP00000042078 ENSBTAP00000019848 ENSBTAP00000046191
GO:0022610	P	biological adhesion	11	108	216	18066	1.7e-07	7.9e-06	ENSMUSP00000110127 ENSBTAP00000000595 ENSBTAP00000044782 ENSBTAP00000007896 ENSBTAP00000016468 ENSBTAP00000011032 ENSCAFP00000006324 ENSBTAP00000021512 ENSBTAP00000042078 ENSBTAP00000019848 ENSBTAP00000046191
GO:0001525	P	angiogenesis	5	108	23	18066	2.7e-07	9e-06	ENSBTAP00000025765 XP_010982053.1 ENSBTAP00000053485 ENSCAFP00000016037 ENSBTAP00000042078
GO:0048514	P	blood vessel morphogenesis	5	108	23	18066	2.7e-07	9e-06	ENSBTAP00000025765 XP_010982053.1 ENSBTAP00000053485 ENSCAFP00000016037 ENSBTAP00000042078
GO:0001568	P	blood vessel development	5	108	26	18066	5.2e-07	1.4e-05	ENSBTAP00000025765 XP_010982053.1 ENSBTAP00000053485 ENSCAFP00000016037 ENSBTAP00000042078
GO:0001944	P	vasculature development	5	108	26	18066	5.2e-07	1.4e-05	ENSBTAP00000025765 XP_010982053.1 ENSBTAP00000053485 ENSCAFP00000016037 ENSBTAP00000042078
GO:0032501	P	multicellular organismal process	14	108	467	18066	2.4e-06	5.8e-05	ENSBTAP00000027556 XP_010994109.1 ENSBTAP00000044782 ENSBTAP00000011507 ENSBTAP00000012283 XP_010985423.1-D2 ENSBTAP00000000595 ENSBTAP00000016034-D2 ENSBTAP00000025765 XP_010982053.1 ENSCAFP00000016037 ENSBTAP00000042078 ENSBTAP00000053485 ENSBTAP00000025468
GO:0048646	P	anatomical structure formation involved in morphogenesis	5	108	51	18066	1.6e-05	0.00035	ENSBTAP00000025765 XP_010982053.1 ENSBTAP00000053485 ENSCAFP00000016037 ENSBTAP00000042078
GO:0009653	P	anatomical structure morphogenesis	6	108	88	18066	1.9e-05	0.00038	XP_010994109.1 ENSBTAP00000053485 ENSBTAP00000025765 XP_010982053.1 ENSCAFP00000016037 ENSBTAP00000042078
GO:0044421	C	extracellular region part	8	108	199	18066	4e-05	0.0015	ENSBTAP00000027556 ENSBTAP00000026411 ENSBTAP00000027793 ENSBTAP00000012804 ENSBTAP00000016034-D2 XP_010982053.1 ENSCAFP00000035596 ENSBTAP00000042078
GO:0048731	P	system development	7	108	180	18066	0.00014	0.0026	XP_010994109.1 ENSBTAP00000053485 XP_010985423.1-D2 ENSBTAP00000025765 XP_010982053.1 ENSCAFP00000016037 ENSBTAP00000042078
GO:0031012	C	extracellular matrix	5	108	83	18066	0.00017	0.0043	ENSBTAP00000027556 ENSCAFP00000035596 ENSBTAP00000016034-D2 ENSBTAP00000042078 ENSBTAP00000026411
GO:0007275	P	multicellular organism development	8	108	265	18066	0.00028	0.0048	XP_010994109.1 ENSBTAP00000053485 XP_010985423.1-D2 ENSBTAP00000016034-D2 ENSBTAP00000025765 XP_010982053.1 ENSCAFP00000016037 ENSBTAP00000042078
GO:0004222	F	metalloendopeptidase activity	6	108	126	18066	0.00014	0.007	ENSBTAP00000027556 ENSP00000330658 ENSBTAP00000026411 ENSBTAP00000026411-D3 ENSCAFP00000035596 ENSCAFP00000014115
GO:0008237	F	metallopeptidase activity	7	108	190	18066	0.0002	0.008	ENSBTAP00000026411-D3 ENSBTAP00000027556 ENSP00000330658 ENSBTAP00000026411 ENSBTAP00000019982 ENSCAFP00000035596 ENSCAFP00000014115
GO:0044767	P	single-organism developmental process	8	108	309	18066	0.00077	0.011	XP_010994109.1 ENSBTAP00000053485 XP_010985423.1-D2 ENSBTAP00000016034-D2 ENSBTAP00000025765 XP_010982053.1 ENSCAFP00000016037 ENSBTAP00000042078
GO:0048856	P	anatomical structure development	8	108	309	18066	0.00077	0.011	XP_010994109.1 ENSBTAP00000053485 XP_010985423.1-D2 ENSBTAP00000016034-D2 ENSBTAP00000025765 XP_010982053.1 ENSCAFP00000016037 ENSBTAP00000042078
GO:0070011	F	peptidase activity acting on L-amino acid peptides	12	108	572	18066	0.00032	0.011	ENSBTAP00000019982 ENSBTAP00000027556 ENSBTAP00000045833 ENSBTAP00000026411 ENSBTAP00000026411-D3 ENSBTAP00000044075-D2 ENSBTAP00000016767 ENSCAFP00000035596 ENSP00000330658 ENSCAFP00000014115 ENSP00000316357-D2 ENSCAFP00000023358-D4
GO:0032502	P	developmental process	8	108	315	18066	0.00087	0.012	XP_010994109.1 ENSBTAP00000053485 XP_010985423.1-D2 ENSBTAP00000016034-D2 ENSBTAP00000025765 XP_010982053.1 ENSCAFP00000016037 ENSBTAP00000042078
GO:0008233	F	peptidase activity	12	108	590	18066	0.00042	0.012	ENSBTAP00000019982 ENSBTAP00000027556 ENSBTAP00000045833 ENSBTAP00000026411 ENSBTAP00000026411-D3 ENSBTAP00000044075-D2 ENSBTAP00000016767 ENSCAFP00000035596 ENSP00000330658 ENSCAFP00000014115 ENSP00000316357-D2 ENSCAFP00000023358-D4
GO:0005509	F	calcium ion binding	11	108	535	18066	0.00064	0.016	XP_010981760.1 XP_010992907.1 ENSBTAP00000007896 ENSBTAP00000016767 XP_010994040.1 ENSCAFP00000006324 ENSBTAP00000021512 ENSBTAP00000042078 ENSBTAP00000019848 ENSCAFP00000023374 ENSCAFP00000014115
GO:0016874	F	ligase activity	5	108	119	18066	0.00088	0.019	ENSMUSP00000111560-D4 ENSP00000338413-D2 ENSBTAP00000044075-D2 XP_010993527.1-D4 ENSCAFP00000023358-D4
GO:0006508	P	proteolysis	11	108	638	18066	0.0025	0.033	ENSBTAP00000019982 ENSBTAP00000027556 ENSBTAP00000045833 ENSBTAP00000026411-D3 ENSBTAP00000044075-D2 ENSBTAP00000016767 ENSCAFP00000035596 ENSP00000330658 ENSCAFP00000014115 ENSP00000316357-D2 ENSCAFP00000023358-D4
GO:0004175	F	endopeptidase activity	8	108	366	18066	0.0022	0.044	ENSBTAP00000026411-D3 ENSBTAP00000027556 ENSBTAP00000045833 ENSBTAP00000026411 ENSBTAP00000016767 ENSCAFP00000035596 ENSP00000330658 ENSCAFP00000014115
