## Supplementary material for "Adipose gene expression profiles reveal novel insights into the adaptation of northern Eurasian semi-domestic reindeer (*Rangifer tarandus*)": Table S28.xlsx

### Sheet: GO_enrichment_Up
List of significantly enriched GO terms associated with significantly upregulated DEGs in EP-F vs EP-M
GO_acc	term_type	Term	queryitem	querytotal	refitem	reftotal	pvalue	FDR	entries
GO:0005886	C	plasma membrane	8	48	465	18066	7.3e-05	0.0022	ENSBTAP00000003345 ENSBTAP00000054492-D2 ENSBTAP00000029228 XP_010983445.1-D28 ENSBTAP00000051715 ENSBTAP00000002431 ENSP00000407546 ENSBTAP00000011306
GO:0071944	C	cell periphery	8	48	478	18066	8.8e-05	0.0022	ENSBTAP00000003345 ENSBTAP00000054492-D2 ENSBTAP00000029228 XP_010983445.1-D28 ENSBTAP00000051715 ENSBTAP00000002431 ENSP00000407546 ENSBTAP00000011306
GO:0044459	C	plasma membrane part	6	48	359	18066	0.00062	0.01	ENSBTAP00000003345 ENSBTAP00000054492-D2 XP_010983445.1-D28 ENSBTAP00000051715 ENSBTAP00000002431 ENSP00000407546
GO:0016021	C	integral component of membrane	15	48	2045	18066	0.0013	0.014	ENSBTAP00000003345 XP_010979468.1-D14 ENSBTAP00000054492-D2 ENSBTAP00000028342 ENSBTAP00000000450 XP_010983445.1-D28 ENSBTAP00000051715 ENSBTAP00000002431 ENSBTAP00000015111 XP_010978532.1-D7 ENSBTAP00000036561 ENSP00000407546 ENSBTAP00000026475 ENSP00000393066 ENSMUSP00000027231
GO:0031224	C	intrinsic component of membrane	15	48	2050	18066	0.0014	0.014	ENSBTAP00000003345 XP_010979468.1-D14 ENSBTAP00000054492-D2 ENSBTAP00000028342 ENSBTAP00000000450 XP_010983445.1-D28 ENSBTAP00000051715 ENSBTAP00000002431 ENSBTAP00000015111 XP_010978532.1-D7 ENSBTAP00000036561 ENSP00000407546 ENSBTAP00000026475 ENSP00000393066 ENSMUSP00000027231
GO:0044425	C	membrane part	15	48	2422	18066	0.0058	0.048	ENSBTAP00000003345 XP_010979468.1-D14 ENSBTAP00000054492-D2 ENSBTAP00000028342 ENSBTAP00000000450 XP_010983445.1-D28 ENSBTAP00000051715 ENSBTAP00000002431 ENSBTAP00000015111 XP_010978532.1-D7 ENSBTAP00000036561 ENSP00000407546 ENSBTAP00000026475 ENSP00000393066 ENSMUSP00000027231
