## Supplementary material for "Adipose gene expression profiles reveal novel insights into the adaptation of northern Eurasian semi-domestic reindeer (*Rangifer tarandus*)": Table S29.xlsx

### Sheet: Downregulated_KEGG
																			List of significantly enriched KEGG pathway associated with significantly downregulated DEGs between FM-S vs FM-W
																				p.geomean	stat.mean	p.val	q.val	set.size	exp1
																			ko04060 Cytokine-cytokine receptor interaction	4.64733e-06	-4.51338	4.64733e-06	0.00108283	167	4.64733e-06
																			ko04668 TNF signaling pathway	4.28633e-05	-4.03706	4.28633e-05	0.0028323	86	4.28633e-05
																			ko04380 Osteoclast differentiation	4.79184e-05	-3.99131	4.79184e-05	0.0028323	91	4.79184e-05
																			ko04062 Chemokine signaling pathway	4.86232e-05	-3.97204	4.86232e-05	0.0028323	125	4.86232e-05
																			ko04010 MAPK signaling pathway	0.000103162	-3.74594	0.000103162	0.00464207	203	0.000103162
																			ko04064 NF-kappa B signaling pathway	0.000119538	-3.76186	0.000119538	0.00464207	84	0.000119538
																			ko04657 IL-17 signaling pathway	0.000246635	-3.62083	0.000246635	0.00820941	58	0.000246635
																			ko04630 Jak-STAT signaling pathway	0.000337866	-3.45444	0.000337866	0.00875817	101	0.000337866
																			ko04012 ErbB signaling pathway	0.000338298	-3.48724	0.000338298	0.00875817	63	0.000338298
																			ko04660 T cell receptor signaling pathway	0.000426109	-3.40726	0.000426109	0.00992834	77	0.000426109
																			ko04662 B cell receptor signaling pathway	0.00047172	-3.40207	0.00047172	0.00999189	55	0.00047172
																			ko04620 Toll-like receptor signaling pathway	0.000847357	-3.20692	0.000847357	0.0164529	69	0.000847357
																			ko04659 Th17 cell differentiation	0.00105002	-3.12946	0.00105002	0.0188197	77	0.00105002
																			ko04640 Hematopoietic cell lineage	0.00156709	-3.01288	0.00156709	0.0260808	64	0.00156709
																			ko04650 Natural killer cell mediated cytotoxicity	0.00212234	-2.90769	0.00212234	0.032967	70	0.00212234
																			ko04666 Fc gamma R-mediated phagocytosis	0.0026854	-2.83916	0.0026854	0.0382966	58	0.0026854
																			ko04810 Regulation of actin cytoskeleton	0.00289268	-2.7814	0.00289268	0.0382966	140	0.00289268
																			ko04658 Th1 and Th2 cell differentiation	0.00295853	-2.80947	0.00295853	0.0382966	56	0.00295853

### Sheet: Upregulated_KEGG
List of significantly enriched KEGG pathway associated with significantly upregulated DEGs between FM-S vs FM-W
	p.geomean	stat.mean	p.val	q.val	set.size	exp1
ko03010 Ribosome	4.18711e-14	8.13483	4.18711e-14	9.75596e-12	109	4.18711e-14
ko00190 Oxidative phosphorylation	5.91318e-07	5.03751	5.91318e-07	6.88885e-05	88	5.91318e-07
ko01110 Biosynthesis of secondary metabolites	3.78957e-05	3.99046	3.78957e-05	0.00294323	254	3.78957e-05
ko01120 Microbial metabolism in diverse environments	0.000105663	3.77148	0.000105663	0.00615485	106	0.000105663
ko01130 Biosynthesis of antibiotics	0.000615151	3.26522	0.000615151	0.028666	141	0.000615151
