## Supplementary material for "Adipose gene expression profiles reveal novel insights into the adaptation of northern Eurasian semi-domestic reindeer (*Rangifer tarandus*)": Table S30.xlsx

### Sheet: Downregulated_KEGG
List of significantly enriched KEGG pathway associated with significantly downregulated DEGs between FP-S vs FP-W
	p.geomean	stat.mean	p.val	q.val	set.size	exp1
ko04024 cAMP signaling pathway	4.22799e-05	-4.00194	4.22799e-05	0.00656007	117	4.22799e-05
ko04919 Thyroid hormone signaling pathway	7.52499e-05	-3.88443	7.52499e-05	0.00656007	80	7.52499e-05
ko04022 cGMP-PKG signaling pathway	0.000110046	-3.76457	0.000110046	0.00656007	101	0.000110046
ko04530 Tight junction	0.000139439	-3.71186	0.000139439	0.00656007	86	0.000139439
ko04520 Adherens junction	0.000167943	-3.7202	0.000167943	0.00656007	60	0.000167943
ko04510 Focal adhesion	0.000169657	-3.63168	0.000169657	0.00656007	134	0.000169657
ko04360 Axon guidance	0.000216555	-3.57417	0.000216555	0.00717724	110	0.000216555
ko04810 Regulation of actin cytoskeleton	0.000269063	-3.5062	0.000269063	0.00780283	137	0.000269063
ko04015 Rap1 signaling pathway	0.000947588	-3.13708	0.000947588	0.0244267	144	0.000947588
ko04390 Hippo signaling pathway	0.0016298	-2.98163	0.0016298	0.034688	93	0.0016298
ko04550 Signaling pathways regulating pluripotency of stem cells	0.00166177	-2.98137	0.00166177	0.034688	85	0.00166177
ko04010 MAPK signaling pathway	0.00179421	-2.9301	0.00179421	0.034688	197	0.00179421

### Sheet: Upregulated_KEGG
List of significantly enriched KEGG pathway associated with significantly upregulated DEGs between EP-S vs FP-W
	p.geomean	stat.mean	p.val	q.val	set.size	exp1
ko03010 Ribosome	5.08995e-19	9.87437	5.08995e-19	1.18087e-16	114	5.08995e-19
ko00190 Oxidative phosphorylation	2.95494e-07	5.18192	2.95494e-07	3.42773e-05	92	2.95494e-07
ko03008 Ribosome biogenesis in eukaryotes	0.000137205	3.76011	0.000137205	0.0106105	64	0.000137205
