## Supplementary material for "Adipose gene expression profiles reveal novel insights into the adaptation of northern Eurasian semi-domestic reindeer (*Rangifer tarandus*)": Table S31.xlsx

### Sheet: Downregulated_KEGG
List of significantly enriched KEGG pathway associated with significantly downregulated DEGs between FS-S vs FS-W
	p.geomean	stat.mean	p.val	q.val	set.size	exp1
ko04391 Hippo signaling pathway - fly	0.000119626	-3.87317	0.000119626	0.0111145	36	0.000119626
ko04530 Tight junction	0.000163299	-3.67428	0.000163299	0.0111145	86	0.000163299
ko04520 Adherens junction	0.000172168	-3.7058	0.000172168	0.0111145	60	0.000172168
ko04024 cAMP signaling pathway	0.000189183	-3.60426	0.000189183	0.0111145	126	0.000189183
ko04919 Thyroid hormone signaling pathway	0.000267499	-3.53863	0.000267499	0.0125725	80	0.000267499
ko04012 ErbB signaling pathway	0.000759623	-3.26454	0.000759623	0.0297519	60	0.000759623
ko04010 MAPK signaling pathway	0.00141552	-3.00463	0.00141552	0.0421273	202	0.00141552
ko04390 Hippo signaling pathway	0.00159233	-2.98793	0.00159233	0.0421273	96	0.00159233
ko04068 FoxO signaling pathway	0.00161339	-2.99115	0.00161339	0.0421273	88	0.00161339

### Sheet: Upregulated_KEGG
List of significantly enriched KEGG pathway associated with significantly upregulated DEGs between FS-S vs FS-W
	p.geomean	stat.mean	p.val	q.val	set.size	exp1
ko03010 Ribosome	1.65753e-13	7.88482	1.65753e-13	3.8952e-11	114	1.65753e-13
ko04610 Complement and coagulation cascades	0.000215873	3.64635	0.000215873	0.0253651	62	0.000215873
