## Supplementary material for "Adipose gene expression profiles reveal novel insights into the adaptation of northern Eurasian semi-domestic reindeer (*Rangifer tarandus*)": Table S32.xlsx

### Sheet: Downregulated_KEGG
List of significantly enriched KEGG pathway associated with significantly downregulated DEGs between EM-S vs FM-S
	p.geomean	stat.mean	p.val	q.val	set.size	exp1
ko00190 Oxidative phosphorylation	4.15373e-07	-5.11187	4.15373e-07	5.26768e-05	90	4.15373e-07
ko03010 Ribosome	4.52162e-07	-5.11142	4.52162e-07	5.26768e-05	114	4.52162e-07
