## Supplementary material for "Adipose gene expression profiles reveal novel insights into the adaptation of northern Eurasian semi-domestic reindeer (*Rangifer tarandus*)": Table S33.xlsx

### Sheet: Downregulated_KEGG
List of significantly enriched KEGG pathway associated with significantly downregulated DEGs between EM-W vs FM-W
	p.geomean	stat.mean	p.val	q.val	set.size	exp1
ko03008 Ribosome biogenesis in eukaryotes	5.44948e-05	-4.02487	5.44948e-05	0.0126973	64	5.44948e-05
ko04668 TNF signaling pathway	0.000181704	-3.64516	0.000181704	0.0211685	86	0.000181704
ko04657 IL-17 signaling pathway	0.000506944	-3.40536	0.000506944	0.0393727	58	0.000506944
ko03013 RNA transport	0.000938128	-3.15626	0.000938128	0.054646	121	0.000938128
ko03040 Spliceosome	0.00160727	-2.9795	0.00160727	0.0748989	110	0.00160727
ko04064 NF-kappa B signaling pathway	0.00252009	-2.84336	0.00252009	0.0978633	85	0.00252009
ko04060 Cytokine-cytokine receptor interaction	0.0029527	-2.77401	0.0029527	0.0982829	166	0.0029527
