## Supplementary material for "Adipose gene expression profiles reveal novel insights into the adaptation of northern Eurasian semi-domestic reindeer (*Rangifer tarandus*)": Table S34.xlsx

### Sheet: Downregulated_KEGG
List of significantly enriched KEGG pathway associated with significantly downregulated DEGs between EP-S vs FP-W
	p.geomean	stat.mean	p.val	q.val	set.size	exp1
ko04390 Hippo signaling pathway	5.93269e-05	-3.93124	5.93269e-05	0.0138232	96	5.93269e-05
ko04810 Regulation of actin cytoskeleton	0.000164007	-3.63914	0.000164007	0.0184357	140	0.000164007
ko04510 Focal adhesion	0.000237369	-3.53789	0.000237369	0.0184357	136	0.000237369
ko04310 Wnt signaling pathway	0.000903061	-3.16502	0.000903061	0.0426206	100	0.000903061
ko04350 TGF-beta signaling pathway	0.000914604	-3.18536	0.000914604	0.0426206	63	0.000914604
ko04360 Axon guidance	0.00200345	-2.90801	0.00200345	0.0718748	112	0.00200345
ko04080 Neuroactive ligand-receptor interaction	0.00215933	-2.87918	0.00215933	0.0718748	139	0.00215933
ko04071 Sphingolipid signaling pathway	0.00337506	-2.74931	0.00337506	0.0863104	73	0.00337506
ko04330 Notch signaling pathway	0.00370756	-2.80412	0.00370756	0.0863104	24	0.00370756
ko04670 Leukocyte transendothelial migration	0.00426411	-2.67246	0.00426411	0.0863104	68	0.00426411
ko04520 Adherens junction	0.00444164	-2.66602	0.00444164	0.0863104	60	0.00444164
ko04550 Signaling pathways regulating pluripotency of stem cells	0.00472159	-2.62708	0.00472159	0.0863104	88	0.00472159
ko04010 MAPK signaling pathway	0.0048156	-2.60263	0.0048156	0.0863104	198	0.0048156

### Sheet: Upregulated_KEGG
List of significantly enriched KEGG pathway associated with significantly upregulated DEGs between EP-S vs FP-W
	p.geomean	stat.mean	p.val	q.val	set.size	exp1
ko00190 Oxidative phosphorylation	5.46939e-09	5.99854	5.46939e-09	1.27437e-06	92	5.46939e-09
ko03010 Ribosome	1.31478e-08	5.80604	1.31478e-08	1.53171e-06	114	1.31478e-08
ko01120 Microbial metabolism in diverse environments	1.57377e-05	4.2545	1.57377e-05	0.0012223	107	1.57377e-05
ko01200 Carbon metabolism	0.000246058	3.56923	0.000246058	0.0137176	72	0.000246058
ko01110 Biosynthesis of secondary metabolites	0.000294369	3.45812	0.000294369	0.0137176	260	0.000294369
ko00270 Cysteine and methionine metabolism	0.00185411	3.01018	0.00185411	0.0720012	35	0.00185411
