## Supplementary material for "Adipose gene expression profiles reveal novel insights into the adaptation of northern Eurasian semi-domestic reindeer (*Rangifer tarandus*)": Table S35.xlsx

### Sheet: Downregulated_KEGG
List of significantly enriched KEGG pathway associated with significantly downregulated DEGs between ES-S vs FS-W
	p.geomean	stat.mean	p.val	q.val	set.size	exp1
ko04810 Regulation of actin cytoskeleton	0.000329626	-3.44726	0.000329626	0.0764731	140	0.000329626

### Sheet: Upregulated_KEGG
List of significantly enriched KEGG pathway associated with significantly upregulated DEGs between ES-S vs FS-W
	p.geomean	stat.mean	p.val	q.val	set.size	exp1
ko01110 Biosynthesis of secondary metabolites	3.92125e-08	5.45084	3.92125e-08	8.41596e-06	257	3.92125e-08
ko01120 Microbial metabolism in diverse environments	7.25514e-08	5.4426	7.25514e-08	8.41596e-06	108	7.25514e-08
ko00190 Oxidative phosphorylation	2.42717e-06	4.72085	2.42717e-06	0.000187701	92	2.42717e-06
ko01200 Carbon metabolism	5.82003e-05	3.96536	5.82003e-05	0.00337561	73	5.82003e-05
ko03010 Ribosome	9.31525e-05	3.79983	9.31525e-05	0.00432228	114	9.31525e-05
ko00350 Tyrosine metabolism	0.00127403	3.27898	0.00127403	0.0426468	17	0.00127403
ko04146 Peroxisome	0.00128676	3.08354	0.00128676	0.0426468	63	0.00128676
ko00270 Cysteine and methionine metabolism	0.00155849	3.07459	0.00155849	0.0451963	33	0.00155849
ko00280 Valine, leucine and isoleucine degradation	0.00195669	2.98025	0.00195669	0.0504391	38	0.00195669
ko00640 Propanoate metabolism	0.0034579	2.82252	0.0034579	0.0802232	25	0.0034579
ko01230 Biosynthesis of amino acids	0.00418753	2.70198	0.00418753	0.0813031	42	0.00418753
ko00260 Glycine, serine and threonine metabolism	0.00420533	2.74066	0.00420533	0.0813031	27	0.00420533
ko00650 Butanoate metabolism	0.00533252	2.74657	0.00533252	0.0951649	16	0.00533252
ko00710 Carbon fixation in photosynthetic organisms	0.00577812	2.71206	0.00577812	0.0957517	15	0.00577812
