## Supplementary material for "Adipose gene expression profiles reveal novel insights into the adaptation of northern Eurasian semi-domestic reindeer (*Rangifer tarandus*)": Table S36.xlsx

### Sheet: Sheet1
List of top 25 most abundant genes expressed in the three adipose tissues based on mean TPM in Finnish reindeer
Gene ID	Description	metacrapal mean TPM	perirenal mean TPM	prescapular mean TPM
FABP4	Fatty acid-binding protein, adipocyte	59967.7	74137.3	77470
RPS17	40S ribosomal protein S17	3041	3910.7	3912.2
RPS2	40S ribosomal protein S2	3946.4	4174.4	3969.3
FTH1	Ferritin heavy chain	3907.7	4028.6	4104.9
RPL32	60S ribosomal protein L32	3430.2	4277.1	4302.5
ADIPOQ	Adiponectin	3354.8	8261.4	6054.4
RPS25	40S ribosomal protein S25	3190.2	3622.5	3749.8
RPL35	60S ribosomal protein L35	4882	6521	6125.5
RPLP1	60S acidic ribosomal protein P1	3838.1	4046.1	4042.7
MT-CYB	Cytochrome b (Fragment)	19705.5	7638.1	9377.3
RPL37	60S ribosomal protein L37	3317.8	3858.1	3764.4
EEF1A1	Elongation factor 1-alpha 1	4367.6	8416.2	7316.9
FABP5	Fatty acid-binding protein, epidermal	5170.6	5732.6	5979.2
BCO2	Beta,beta-carotene 9',10'-oxygenase	5179.7	15133.1	13994.4
TMSB10	Thymosin beta-10	6421.6	6453.4	7377.3
VIM	Vimentin	3589.1	4394.3	4008.9
Rps11	ribosomal protein S11	3924.3	6436.7	6578.8
FAU	Ubiquitin-like protein FUBI	3296.9	4174	4110.5
TMSB4X	Thymosin beta-4	6421.6	4209.8	4243.9
HSPB1	Heat shock protein beta-1	2498.7*	4429	4675.8
RPL9	60S ribosomal protein L9	2982.3*	7464.1	5967.9
THRSP	Thyroid hormone-inducible hepatic protein	2121.6*	4479.9	4605.4
TPT1	Translationally-controlled tumor protein	2816.2*	5209.1	4958.5
PHYH	Phytanoyl-CoA dioxygenase, peroxisomal	1496.6*	4371.9	4607.7
HP	Haptoglobin	4812.6	3102.9*	661.0*
SPARC	SPARC	3242.3	1105.7*	1280.8*
RPLP0	60S acidic ribosomal protein P0	3349.9	3208.3*	3185.7*
MGP	Matrix Gla protein	3669	960.9*	1092.1*
RPSA	40S ribosomal protein SA	4188.1	2657.5*	2795.9*
SCD	Acyl-CoA desaturase	9777.8	950.1*	1008.1*
DCXR	L-xylulose reductase	837.8*	3759.3	2504.9*
RPS8	40S ribosomal protein S8	2840.8*	3598.0*	3539.3

### Sheet: Sheet2
List of top 25 most abundant genes expressed in the three adipose tissues based on mean TPM in Even reindeer
Gene ID	Description	metacrapal mean TPM	perirenal mean TPM	prescapular mean TPM
FABP4	Fatty acid-binding protein, adipocyte	38722.1	51277.7	45650.7
FABP5	Fatty acid-binding protein, epidermal	4396	6036.1	4841.7
BCO2	Beta,beta-carotene 9',10'-oxygenase	4818.7	14902.5	14836
TMSB10	Thymosin beta-10	7155.8	6389.1	6815
VIM	Vimentin	3858.8	3122.8	3318.4
Rps11	40S ribosomal protein S11	3947.5	7318.2	5979.5
RPLP1	60S acidic ribosomal protein P1	3366.2	4202.6	3875
MT-CYB	Cytochrome b (Fragment)	13824.4	14090.7	16096.7
THRSP	Thyroid hormone-inducible hepatic protein	3208.8	11412.1	11421.7
RPS2	40S ribosomal protein S2	3401.7	3835.4	3410.8
HSPB1	Heat shock protein beta-1	2995.8	4529	6018.4
RPL32	ribosomal protein L32	3297.5	4143.9	3561.6
ADIPOQ	Adiponectin	3331.8	6711.9	4858.9
RPL35	60S ribosomal protein L35	4860.9	6172.1	5209.8
EEF1A1	Elongation factor 1-alpha 1	4483.8	7510.6	6865.4
FAU	Ubiquitin-like protein FUBI	3260.4	3731.5	3335
RS17	40S ribosomal protein S17	2825.8*	3926.1	3335.7
ACSM1	Acyl-coenzyme A synthetase ACSM1, mitochondrial	235.3*	3542.8	3562.1
RPL9	60S ribosomal protein L9	2654.3*	5898	4677.5
TPT1	Translationally-controlled tumor protein	2843.0*	5333.5	4926.8
PHYH	Phytanoyl-CoA dioxygenase, peroxisomal	2148.9*	7805	8061.9
FTH1	Ferritin heavy chain	3639.6	2849.3*	3575.1
TMSB4X	Thymosin beta-4	5225.6	3113.6*	5115.9
Rpl37	60S ribosomal protein L37	3475.1	3818.6	3252.6*
SPARC	SPARC	4002.6	1271.8*	1403.9*
RPS28	40S ribosomal protein S28	3055.1	2707.8*	2535.1*
GSN	Gelsolin	3494.6	924.4*	1309.9*
MGP	Matrix Gla protein	5529.5	1871.8*	1555.1*
RPSA	40S ribosomal protein SA	3503.8	2596.2*	2180.4*
SCD	Acyl-CoA desaturase	17238.9	1861.5*	2078.4*
ALDOC	Fructose-bisphosphate aldolase C	852.1*	3282.3	3216.9*
Rps8	40S ribosomal protein S8	2738.7*	3361.7	2808.5*
RPS12	40S ribosomal protein S12	2139.0*	3152.9	2666.4*
ENSMUSP00000093512	NA	1695.7*	2679.4	3313.8
